# Primitive steroidogenesis in mast cells: A novel regulatory mechanism for mast cell function

**DOI:** 10.1101/2025.02.05.636621

**Authors:** Jhuma Pramanik, Qiuchen Zhao, Yumi Yamashita-Kanemaru, Hosni Hussein, Natalie Z. M. Homer, Soura Chakraborty, Sanu K. Shaji, Klaus Okkenhaug, Rahul Roychoudhuri, Bidesh Mahata

## Abstract

Mast cells, ancient immune sentinels, are crucial in immune responses, tissue homeostasis and inflammatory pathologies. This study unveils a previously unknown regulatory mechanism in mast cell biology: *de novo* steroidogenesis. Through comprehensive multi-omics analysis and functional assays, we demonstrate that mast cells express Cyp11a1 and produce pregnenolone, representing a primitive form of steroidogenesis. This cell-intrinsic steroidogenic pathway is essential for mast cell development, survival, and functional regulation. Genetic abrogation of mast cell steroidogenesis leads to exaggerated inflammatory and anaphylactic responses *in vivo*. Our integrative approach reveals extensive transcriptional and proteomic remodelling during mast cell regranulation, with steroidogenesis playing a pivotal role in coordinating recovery and tissue repair processes. We uncover significant sexual dimorphism in mast cell proteomes and a global uncoupling of transcriptional and translational programmes. These findings advance our understanding of mast cell physiology and provide a foundation for developing targeted therapies for mast cell-associated pathologies.
