## Supplementary Table S1 for "Primitive steroidogenesis in mast cells: A novel regulatory mechanism for mast cell function"

### Sheet: Mast cells supernatant
name	[17OHP5] ng/mL	[17OHP4] ng/mL	[A4] ng/mL	[E2] ng/mL	[E1] ng/mL	[P5] ng/mL	[P4] ng/mL
F_BMMC1	0.838	0.018	0.01	0.73	0.057	27.58	0.202		Estradiol	Estrone	Pregnenolone	Progesterone	17aOH-Pregnenolone	17aOH-Progesterone
F_BMMC2	0.659	0.024	0.011	0.675	0.057	55.472	0.379		[E2] ng/mL	[E1] ng/mL	[P5] ng/mL	[P4] ng/mL	[17OH-P5] ng/ml	[17OHP4] ng/ml
F_BMMC3	0.659	0.03	0.01	0.62	0.058	41.34	0.459
M_BMMC4	0.427	0.341	0.037	0.446	-0.128	17.583	0.163
M_BMMC5	0.293	0.207	0.038	0.376	-0.127	39.522	0.24
M_BMMC6	0.386	0.3	0.036	0.483	-0.117	14.248	0.286
F_KO_BMMC7	0.99	0.016	0.009	0.996	0.064	-0.003	0.007
F_KO_BMMC8	1.091	0.024	0.009	0.992	0.064	0.1	0.016
F_KO_BMMC9	0.936	0.016	0.007	0.956	0.061	-0.001	0.004
M_KO_BMMC10	1.2	1.114	0.04	0.897	-0.099	0.067	0.003
M_KO_BMMC11	0.753	0.667	0.038	0.931	-0.125	-0.095	-0.004
M_KO_BMMC12	0.893	0.807	0.037	0.649	-0.113	0.12	0.001
Reg_F_BMMC13	0.079	-0.007	0.03	-0.097	-0.106	2.009	-0.004
De_F_BMMC14	0.183	0.097	0.031	-0.071	-0.095	4.124	0.012
Reg_F_BMMC15	0.425	0.339	0.029	-0.083	-0.1	3.909	0
Reg_M_BMMC16	0.195	0.109	0.03	-0.087	-0.104	2.038	-0.002
Reg_M_BMMC17	#VALUE!	#VALUE!	0.03	-0.131	-0.119	2.838	0.002
Reg_M_BMMC18	#VALUE!	#VALUE!	0.03	-0.096	-0.101	1.29	-0.001
Reg_F_KO_BMMC19	#VALUE!	#VALUE!	0.029	-0.14	-0.107	-0.151	-0.01
Reg_F_KO_BMMC20	#VALUE!	#VALUE!	0.029	-0.145	-0.105	-0.087	-0.008
Reg_F_KO_BMMC21	0.096	0.01	0.03	-0.142	-0.094	-0.14	-0.011
Reg_M_KO_BMMC22	#VALUE!	#VALUE!	0.028	-0.168	-0.114	-0.129	-0.009
Reg_M_KO_BMMC23	0.015	-0.071	0.029	-0.134	-0.109	-0.185	-0.009
Reg_M_KO_BMMC24	#VALUE!	#VALUE!	0.029	-0.167	-0.139	-0.157	-0.008
F_PMC1	0.683	0.022	0.008	1.349	0.107	41.396	0.06
F_PMC2	0.444	0.022	0.008	1.142	0.104	45.59	0.071
F_PMC3	0.632	0.021	0.009	1.316	0.102	38.602	0.053
M_PMC4	0.448	0.362	0.036	1.194	-0.068	35.674	0.045
M_PMC5	0.218	0.132	0.035	1.194	-0.067	39.113	0.052
M_PMC6	0.506	0.42	0.037	1.42	-0.059	53.283	0.063
F_KO_PMC7	0.893	0.014	0.007	1.486	0.139	0.199	0.01
F_KO_PMC8	0.889	0.012	0.007	1.137	0.158	0.133	0.015
F_KO_PMC9	1.124	0.012	0.005	1.234	0.145	0.134	0.012
M_KO_PMC10	0.596	0.51	0.032	0.941	-0.025	0.038	-0.003
M_KO_PMC11	0.519	0.433	0.035	1.05	-0.074	0.092	0
M_KO_PMC12	0.434	0.348	0.032	0.934	-0.05	0.002	-0.004
Reg_F_PMC13	0.093	0.007	0.03	-0.147	-0.138	3.774	-0.006
Reg_F_PMC14	0.067	-0.019	0.029	-0.141	-0.144	4.685	-0.005
Reg_F_PMC15	0.058	-0.028	0.028	-0.164	-0.152	2.98	-0.008
Reg_M_PMC16	#VALUE!	#VALUE!	0.029	-0.155	-0.152	1.695	-0.006
Reg_M_PMC17	0.223	0.137	0.027	-0.151	-0.147	2.606	-0.006
Reg_M_PMC18	0.023	-0.063	0.028	-0.154	-0.144	3.804	-0.005
Reg_F_KO_PMC19	#VALUE!	#VALUE!	0.028	-0.149	-0.14	-0.177	-0.009
Reg_F_KO_PMC20	#VALUE!	#VALUE!	0.028	-0.164	-0.141	-0.162	-0.01
Reg_F_KO_PMC21	0.055	-0.031	0.029	#VALUE!	-0.15	-0.089	-0.01
Reg_M_KO_PMC22	#VALUE!	#VALUE!	0.03	#VALUE!	-0.145	-0.127	-0.01
Reg_M_KO_PMC23	0.12	0.034	0.029	-0.139	-0.108	-0.077	-0.01
Reg_M_KO_PMC24	0.07	-0.016	0.028	-0.151	-0.133	-0.12	-0.009
