## Supplementary Table S8 for "Primitive steroidogenesis in mast cells: A novel regulatory mechanism for mast cell function"

### Sheet: Fig3M Mast_counts_PMC_norm_DEGs
	MC13	MC14	MC15	MC16	MC17	MC18	MC19	MC20	MC21	MC22	MC23	MC24	MC37	MC38	MC39	MC40	MC41	MC42	MC43	MC44	MC45	MC46	MC47	MC48
Col18a1	11.8109	2.29875	9.84888	0.87872	51.0473	0	570.359	680.9	615.214	343.695	556.9	244.98	324.882	650.535	702.302	149.817	20.3943	27.2327	1280.73	2212.16	2152.41	1587.13	1782.41	1737.11
Ccbe1	13.1232	6.12999	3.93955	15.817	29.7776	7.99544	87.2214	60.2335	69.1661	42.4897	49.1961	49.8631	254.399	334.505	204.17	227.935	159.756	118.403	344.953	387.525	267.658	439.454	416.003	311.759
Gm47525	0	0	0	0.87872	0	0	3.42045	0	6.0672	1.88843	3.93569	1.08398	4.40518	5.83439	6.41372	2.14024	1.13302	3.55209	2.93577	1.98223	3.43151	0.980923	7.60319	3.45121
Gm15958	1.31232	0	2.95466	4.3936	0.850788	0.99943	11.9716	3.4918	16.9882	7.55373	4.91961	3.25194	31.9375	39.8684	27.7928	34.2438	11.3302	9.47225	31.5595	38.6534	18.0154	56.8936	56.4809	40.2641
Lrrc2	0	0.766249	0	0	0	0	4.27556	4.36475	1.21344	12.2748	16.7267	1.08398	7.70906	2.9172	7.48268	1.07012	2.26604	0	15.4128	20.8134	4.28939	6.86646	13.034	16.1056
Gzmd	0	0	0	0	0	0	36.7698	27.9344	19.415	33.0476	5.90353	101.894	2.20259	5.83439	4.27581	0	1.13302	0	55.7796	87.2179	29.1678	97.1114	54.3085	54.0689
Plek2	0	0.766249	0	0	0	0	1.71022	2.61885	8.49408	0	0	2.16796	4.40518	5.83439	5.34477	2.14024	0	0	2.93577	2.97334	1.71575	0.980923	0	4.60161
Fgf18	1.31232	0	0	0	0	1.99886	8.55111	15.7131	10.921	2.83265	0.983922	8.67185	3.30388	12.6412	8.55163	9.63106	0	0	0.733942	0.991113	3.43151	40.2179	0	0
Gfra2	1.31232	0	0	8.7872	2.55236	0	13.6818	13.0942	10.921	5.6653	20.6624	2.16796	22.0259	12.6412	11.7585	22.4725	18.1283	37.889	13.9449	3.96445	4.28939	5.88554	11.9479	11.504
Pira12	10.4986	0.766249	6.89421	7.90848	2.55236	2.99829	195.82	111.738	64.3123	119.916	116.103	158.261	53.9634	70.0127	45.965	42.8047	21.5273	48.5453	110.825	131.818	150.129	139.291	125.996	197.869
Speg	23.6218	4.59749	11.8187	6.15104	22.1205	16.9903	53.872	50.6311	115.277	47.2108	77.7299	60.7029	144.27	216.845	197.756	154.097	36.2566	37.889	229.724	407.347	287.389	302.124	250.905	179.463
Dagla	0	1.5325	0	0	0	0	6.84089	5.2377	3.64032	9.44217	3.93569	4.33592	0	9.72399	6.41372	0	1.13302	0	6.60547	7.9289	2.57363	15.6948	11.9479	13.8048
Shc3	2.62464	4.59749	6.89421	1.75744	14.4634	5.99658	29.0738	10.4754	36.4032	28.3265	17.7106	24.9316	64.9764	67.0955	81.2405	46.0151	22.6604	11.8403	75.596	76.3157	132.971	113.787	125.996	96.6338
Gm43917	2.62464	3.83125	0	4.3936	3.40315	1.99886	12.8267	15.7131	14.5613	24.5496	25.582	8.67185	35.2414	42.7856	28.8617	12.8414	5.66509	5.92016	34.4953	28.7423	26.5942	45.1225	32.5851	21.8577
4930405A21Rik	0	0	0	0	0.850788	0	1.71022	1.7459	0	3.77687	1.96784	6.50389	3.30388	2.9172	1.06895	0	2.26604	1.18403	1.46788	1.98223	0.857877	3.92369	0	2.30081
Bglap2	5.24929	5.36374	0	13.1808	10.2095	1.99886	106.889	156.258	78.8736	51.9319	21.6463	21.6796	63.8751	90.4331	49.1719	44.945	9.06415	5.92016	55.0456	157.587	98.6559	116.73	77.1181	72.4754
Ptprf	0	0.766249	0	0	0.850788	0	21.3778	8.72949	9.70752	20.7728	1.96784	15.1757	3.30388	7.77919	3.20686	0	0	0	5.13759	6.93779	8.57877	6.86646	5.43085	10.3536
Gzme	0	0	0	0	0	0	6.84089	19.2049	8.49408	19.8285	2.95177	24.9316	3.30388	0.972399	2.13791	1.07012	0	0	20.5504	44.6001	7.7209	31.3895	24.9819	19.5568
Fat2	0	0	0	0	0	0	5.13067	0.872949	2.42688	5.6653	4.91961	1.08398	1.10129	0.972399	5.34477	0	0	0	22.7522	12.8845	13.726	18.6375	18.4649	25.3089
Lilra6	5.24929	3.83125	4.92444	9.66592	5.95552	11.9932	106.889	44.5204	57.0317	52.8761	37.3891	111.65	41.8492	93.3503	58.7924	57.7864	11.3302	34.3369	60.1832	76.3157	99.5138	137.329	83.6351	89.7314
Actc1	0	0	2.95466	0	0.850788	0.99943	1.71022	7.85654	6.0672	3.77687	9.83922	7.58787	8.81035	3.8896	4.27581	8.56095	3.39905	3.55209	9.54124	6.93779	4.28939	2.94277	2.17234	3.45121
Kcnj10	0	1.5325	0	0	0.850788	0	3.42045	1.7459	7.28064	2.83265	0.983922	7.58787	0	4.86199	2.13791	3.21035	2.26604	5.92016	3.66971	8.92002	1.71575	1.96185	6.51702	9.20322
Add2	0	3.065	0.984888	2.63616	10.2095	9.9943	298.434	264.504	470.815	606.187	242.045	367.47	30.8362	80.7091	50.2408	5.35059	7.93113	2.36806	375.778	484.654	381.755	269.754	540.913	614.315
Cd68	11.8109	11.4937	15.7582	9.66592	122.513	2.99829	678.103	943.658	597.012	812.026	1113.8	950.651	479.063	276.161	262.963	32.1035	18.1283	55.6495	2248.06	2055.57	1734.63	1336.02	1738.96	1865.95
Gm4131	0	0	0	0	3.40315	0	43.6107	26.1885	58.2451	66.0952	16.7267	84.5505	4.40518	7.77919	9.62058	0	0	1.18403	33.0274	28.7423	19.7312	30.4086	64.0841	70.1746
Nrcam	2.62464	1.5325	10.8338	2.63616	3.40315	4.99715	0	0	1.21344	0.944217	1.96784	0	14.3168	17.5032	8.55163	73.8382	21.5273	24.8647	2.20182	3.96445	0	10.7902	0	0
Parm1	3.93697	1.5325	4.92444	0.87872	1.70158	0.99943	53.872	59.3605	20.6285	8.49795	10.8231	20.5956	15.4181	26.2548	21.3791	13.9115	2.26604	3.55209	0	4.95556	2.57363	4.90462	3.25851	2.30081
Gnai1	330.705	383.125	274.784	443.754	990.317	243.861	1704.24	1518.06	1970.63	2808.1	1821.24	1100.24	3658.5	4206.6	3839.68	2446.29	897.35	1251.52	3069.34	2991.18	4569.05	5307.78	3375.82	3622.62
Plxna2	104.986	70.4949	53.1839	78.2061	152.291	60.9652	485.703	397.192	309.427	455.112	737.942	430.34	423.998	830.429	708.716	432.328	365.965	320.873	860.914	904.886	1243.92	1257.54	1108.98	1298.8
Mmp25	0	0.766249	3.93955	3.51488	9.35867	0.99943	18.8124	25.3155	55.8182	33.9918	45.2604	33.6034	9.91165	35.0064	21.3791	33.1737	9.06415	4.73613	38.8989	69.3779	57.4778	151.062	53.2224	42.5649
Gm44089	0	0	0	2.63616	1.70158	0	43.6107	43.6475	74.0198	90.6448	22.6302	47.6952	2.20259	17.5032	6.41372	0	0	0	60.1832	76.3157	72.0617	25.504	82.549	94.333
Mid2	3.93697	4.59749	5.90933	6.15104	11.0602	2.99829	11.1164	6.11064	4.85376	27.3823	29.5177	21.6796	30.8362	38.896	30.9997	25.6828	44.1877	33.1529	49.908	52.529	32.5993	39.2369	65.1702	52.9185
Stmn2	35.4327	42.1437	15.7582	26.3616	34.8823	23.9863	167.602	202.524	75.2333	157.684	73.7942	124.658	123.345	387.015	197.756	160.518	114.435	40.2571	169.541	672.966	298.541	421.797	488.777	129.996
Adam8	26.2464	20.6887	27.5769	48.3296	90.1835	143.918	212.923	193.795	290.012	366.356	426.038	579.93	208.145	792.505	414.754	417.346	123.499	62.7537	371.374	397.436	281.384	224.631	159.667	230.081
Alms1	0	2.29875	2.95466	2.63616	2.55236	1.99886	15.392	10.4754	2.42688	10.3864	6.88746	6.50389	19.8233	25.2824	14.9654	5.35059	4.53207	2.36806	30.8255	5.94668	25.7363	8.82831	29.3266	24.1585
Lrrc8e	7.87393	6.12999	1.96978	5.27232	6.8063	3.99772	17.1022	12.2213	24.2688	18.8843	24.5981	17.3437	34.1401	41.8132	35.2755	31.0334	19.2613	16.5764	25.688	39.6445	32.5993	39.2369	30.4128	35.6625
Ltbp4	3.93697	1.5325	0.984888	1.75744	7.65709	9.9943	47.8862	31.4262	47.3242	35.8802	32.4694	22.7636	17.6207	26.2548	37.4134	31.0334	15.8623	13.0243	44.7704	74.3335	44.6096	84.3594	42.3606	64.4226
Tgfa	28.8711	26.8187	25.6071	43.0573	136.126	20.988	241.141	155.385	185.656	228.5	347.325	128.994	290.742	511.482	280.066	157.307	186.948	125.507	276.696	308.236	285.673	295.258	374.729	253.089
Fam124a	1.31232	3.065	0	4.3936	10.2095	1.99886	318.957	312.516	316.708	432.451	283.37	494.295	41.8492	26.2548	26.7238	4.28047	9.06415	10.6563	340.549	236.876	229.911	253.078	485.518	523.433
Tll1	0	0.766249	0	0	3.40315	0	141.948	103.881	188.083	162.405	214.495	98.6423	9.91165	2.9172	6.41372	1.07012	1.13302	3.55209	251.008	113.978	167.286	169.7	269.37	368.129
Gm15635	47.2436	69.7287	57.1235	37.785	201.637	82.9527	179.573	205.143	206.285	392.794	222.366	255.82	732.361	672.9	878.68	185.13	75.9122	88.8024	720.731	587.73	994.28	805.338	418.176	646.526
Gm32834	0	2.29875	0	0	0.850788	0	44.4658	23.5696	37.6166	39.6571	33.4534	20.5956	5.50647	2.9172	5.34477	1.07012	3.39905	1.18403	68.9905	25.7689	37.7466	37.2751	67.3426	59.821
Pmaip1	44.619	38.3125	41.3653	18.4531	56.152	41.9761	296.724	278.471	521.779	198.285	199.736	279.667	223.563	329.643	210.584	210.813	147.292	119.587	305.32	384.552	417.786	479.671	384.504	317.511
Gm45235	0	3.83125	0	0.87872	0	0	6.84089	3.4918	2.42688	7.55373	5.90353	3.25194	14.3168	4.86199	3.20686	3.21035	0	1.18403	7.33942	1.98223	7.7209	3.92369	0	5.75201
Cavin3	3.93697	6.89624	1.96978	1.75744	28.9268	2.99829	35.9147	75.9466	71.593	98.1985	73.7942	72.6267	49.5582	62.2335	42.7581	36.384	23.7934	28.4168	71.1923	97.1291	60.0514	74.5502	105.359	90.8818
Or8b1d	18.3725	8.42874	14.7733	32.5126	45.9425	13.992	48.7413	61.1064	57.0317	125.581	86.5852	41.1913	158.586	115.715	88.7231	99.521	84.9764	126.691	202.568	103.076	144.981	166.757	155.322	209.373
Asb17	1.31232	0	0	0	2.55236	0	22.2329	10.4754	10.921	16.9959	8.8553	33.6034	5.50647	1.9448	5.34477	0	4.53207	1.18403	27.8898	24.7778	23.1627	43.1606	24.9819	13.8048
Nkain1	14.4355	3.065	6.89421	4.3936	38.2855	6.99601	386.51	285.454	504.791	296.484	493.929	308.935	114.535	92.3779	88.7231	22.4725	15.8623	14.2084	472.658	479.699	496.711	526.756	541.999	478.568
Zbtb46	1.31232	0	0	0.87872	1.70158	0.99943	7.696	6.98359	7.28064	5.6653	15.7428	10.8398	9.91165	3.8896	2.13791	0	2.26604	3.55209	8.07336	1.98223	6.86302	2.94277	7.60319	21.8577
Pgbd1	1.31232	0	0	0.87872	0.850788	1.99886	5.13067	3.4918	3.64032	1.88843	7.87138	2.16796	0	6.80679	6.41372	3.21035	2.26604	2.36806	2.20182	3.96445	6.86302	3.92369	3.25851	10.3536
Chsy3	23.6218	12.26	24.6222	16.6957	19.5681	13.992	73.5396	23.5696	66.7392	74.5931	77.7299	40.1073	94.7113	96.2675	71.6199	105.942	63.449	55.6495	106.422	133.8	148.413	235.422	146.633	103.536
9530053A07Rik	5.24929	3.065	2.95466	0.87872	0.850788	8.99487	17.1022	8.72949	38.8301	28.3265	12.791	30.3515	27.5324	24.31	21.3791	11.7713	5.66509	2.36806	27.8898	44.6001	47.1833	29.4277	19.5511	17.256
Slamf9	2.62464	3.065	2.95466	2.63616	5.10473	2.99829	1.71022	0.872949	0	0	0	0	35.2414	15.5584	5.34477	13.9115	3.39905	10.6563	11.7431	10.9022	5.14726	4.90462	6.51702	9.20322
Dusp9	7.87393	5.36374	13.7884	12.3021	11.911	8.99487	20.5227	24.4426	48.5376	32.1034	26.5659	40.1073	48.4569	81.6815	40.6202	39.5944	26.0594	16.5764	65.3208	104.067	66.9144	92.2068	79.2904	78.2274
Alcam	2.62464	13.0262	4.92444	0.87872	37.4347	0.99943	227.46	164.987	191.724	171.847	327.646	160.429	61.6725	86.5435	40.6202	20.3322	16.9953	24.8647	386.787	415.276	438.375	312.915	432.296	371.58
Lgals7	2.62464	0.766249	1.96978	3.51488	16.165	2.99829	17.9573	11.3483	19.415	27.3823	21.6463	16.2597	25.3298	24.31	22.448	12.8414	13.5962	16.5764	48.4401	37.6623	32.5993	23.5422	32.5851	32.2113
Gm29243	39.3697	49.0399	47.2746	31.6339	85.9296	32.9812	667.842	503.692	550.902	684.557	567.723	320.858	258.804	207.121	200.963	156.237	157.49	146.82	832.29	993.095	867.314	769.044	914.555	939.879
Bend6	0	0.766249	2.95466	0	3.40315	0.99943	1.71022	4.36475	3.64032	4.72108	5.90353	4.33592	5.50647	4.86199	6.41372	7.49083	5.66509	2.36806	10.2752	18.8311	10.2945	21.5803	21.7234	18.4064
Muc15	7.87393	7.66249	4.92444	6.15104	10.2095	0	27.3636	24.4426	20.6285	13.219	38.373	21.6796	31.9375	29.172	20.3101	13.9115	14.7292	30.7848	39.6328	25.7689	45.4675	43.1606	33.6713	41.4145
Shroom4	5.24929	18.39	9.84888	12.3021	17.8665	8.99487	229.17	224.348	256.036	220.947	368.971	304.599	64.9764	68.0679	81.2405	26.753	32.8575	5.92016	408.072	240.84	424.649	373.732	353.005	383.084
Cfap20dc	6.56161	3.065	11.8187	8.7872	16.165	2.99829	30.784	34.045	29.1226	16.9959	33.4534	31.4354	48.4569	36.9512	39.5513	18.192	19.2613	16.5764	50.642	44.6001	64.3408	29.4277	53.2224	37.9633
BC024063	1.31232	1.5325	0.984888	1.75744	4.25394	0.99943	7.696	1.7459	2.42688	5.6653	8.8553	6.50389	18.722	4.86199	5.34477	3.21035	2.26604	4.73613	8.07336	11.8934	5.14726	10.7902	13.034	11.504
Pira13	1.31232	6.89624	3.93955	3.51488	2.55236	2.99829	135.963	116.102	81.3005	102.92	133.813	144.169	25.3298	24.31	9.62058	9.63106	2.26604	4.73613	79.9996	98.1202	92.6508	86.3212	94.4968	93.1826
Igf2r	293.96	157.847	202.887	354.124	262.893	197.887	1410.08	697.486	998.661	1454.09	1771.06	1293.19	830.376	1055.05	862.646	645.281	883.754	788.565	1458.34	1365.75	1641.12	1769.59	2288.56	2084.53
S1pr3	6.56161	9.19499	17.728	7.90848	30.6284	9.9943	306.13	245.299	231.767	409.79	378.81	267.743	70.4828	76.8195	61.9993	23.5426	24.9264	26.0487	505.686	434.107	333.714	331.552	656.047	555.645
Pira2	44.619	13.7925	9.84888	14.0595	17.0158	22.9869	348.885	185.065	165.028	175.624	175.138	218.964	84.7997	103.074	87.6542	46.0151	40.7887	37.889	171.742	205.16	240.206	254.059	187.907	250.788
Gm15788	2.62464	0	2.95466	5.27232	8.50788	2.99829	64.1334	83.8031	80.087	79.3142	68.8746	84.5505	11.0129	14.586	22.448	11.7713	9.06415	5.92016	74.862	92.1735	77.209	73.5692	96.6692	101.235
Slc4a4	7.87393	32.1825	29.5466	18.4531	10.2095	9.9943	2.56533	3.4918	9.70752	6.60952	2.95177	3.25194	41.8492	60.2887	43.8271	110.222	55.5179	54.4655	7.33942	8.92002	13.726	46.1034	7.60319	16.1056
Lrrc10b	1.31232	0	2.95466	0.87872	3.40315	0.99943	0.855111	6.11064	4.85376	5.6653	3.93569	7.58787	5.50647	3.8896	8.55163	5.35059	4.53207	3.55209	8.07336	11.8934	7.7209	8.82831	10.8617	14.9552
Etl4	18.3725	13.0262	15.7582	47.4509	15.3142	31.9818	61.568	48.0122	54.6048	130.302	106.264	96.4743	35.2414	135.163	91.93	90.9601	63.449	50.9134	145.32	440.054	258.221	262.887	233.527	196.719
Gm44065	6.56161	3.83125	1.96978	1.75744	0.850788	1.99886	9.40622	13.9672	4.85376	6.60952	6.88746	6.50389	9.91165	14.586	16.0343	6.42071	4.53207	1.18403	9.54124	10.9022	19.7312	9.80923	15.2064	16.1056
Peak1os	0	1.5325	1.96978	1.75744	5.95552	0	8.55111	3.4918	3.64032	8.49795	12.791	14.0918	4.40518	11.6688	3.20686	5.35059	5.66509	8.28822	9.54124	7.9289	15.4418	18.6375	13.034	16.1056
Klhl23	13.1232	22.2212	13.7884	14.9382	45.9425	22.9869	92.352	121.34	93.4349	71.7605	84.6173	94.3063	101.319	95.2951	111.171	49.2254	40.7887	31.9689	96.1464	95.1468	139.834	83.3785	137.944	146.101
Sec14l2	15.7479	9.19499	16.7431	18.4531	55.3012	8.99487	78.6702	62.8523	76.4467	110.473	135.781	72.6267	74.888	97.2399	66.2751	49.2254	60.05	52.0974	91.0088	117.942	103.803	110.844	131.427	113.89
B4galt2	18.3725	21.455	10.8338	26.3616	44.241	22.9869	67.5538	96.0244	72.8064	71.7605	72.8103	63.9549	70.4828	134.191	118.654	70.6278	38.5226	27.2327	114.495	164.525	144.123	145.177	180.304	143.8
Steap3	187.662	118.769	163.491	148.504	456.873	149.915	926.941	880.806	1008.37	1069.8	1371.59	1023.28	743.374	986.013	841.266	542.55	416.951	324.425	1503.85	2108.1	1974.83	2007.95	1943.16	1794.63
Tmem25	2.62464	3.83125	4.92444	1.75744	3.40315	3.99772	4.27556	15.7131	14.5613	10.3864	13.7749	21.6796	12.1142	15.5584	14.9654	10.7012	6.79811	3.55209	13.9449	14.8667	24.8784	20.5994	22.8096	17.256
Gm3325	6.56161	6.12999	4.92444	7.90848	14.4634	5.99658	22.2329	25.3155	23.0554	24.5496	18.6945	29.2675	33.0388	29.172	35.2755	16.0518	14.7292	14.2084	47.7062	30.7245	44.6096	34.3323	42.3606	48.3169
Il7r	124.671	67.4299	78.791	104.568	159.948	46.9732	537.01	399.811	504.791	656.231	972.115	287.255	251.095	330.616	240.515	325.316	227.737	408.491	634.126	803.793	527.595	505.175	702.752	859.351
Ankrd35	7.87393	2.29875	11.8187	8.7872	10.2095	10.9937	76.1049	96.0244	107.996	130.302	184.977	114.902	24.2285	45.7028	55.5856	17.1219	9.06415	3.55209	112.293	175.427	108.093	116.73	105.359	131.146
Pdcd1lg2	0	3.83125	0.984888	1.75744	7.65709	5.99658	322.377	327.356	308.214	292.707	288.289	325.194	18.722	9.72399	25.6549	3.21035	4.53207	2.36806	358.897	335.987	374.035	228.555	364.953	360.076
Slc6a19	31.4957	40.6112	34.4711	36.0275	54.4504	49.9715	111.164	166.733	138.332	111.418	127.91	115.986	203.739	120.577	133.619	109.152	49.8528	100.643	237.063	197.231	264.226	252.097	159.667	197.869
Ddx4	2.62464	1.5325	3.93955	2.63616	1.70158	0.99943	10.2613	6.11064	9.70752	5.6653	2.95177	9.75583	6.60777	3.8896	5.34477	6.42071	6.79811	9.47225	5.13759	0	7.7209	6.86646	6.51702	10.3536
Bace2	36.745	57.4687	36.4408	50.0871	184.621	59.9658	215.488	213	249.969	185.066	442.765	346.874	123.345	301.444	274.721	225.795	220.939	82.8822	126.238	430.143	322.562	268.773	385.59	170.26
Sytl1	26.2464	15.325	25.6071	14.9382	55.3012	19.9886	319.812	397.192	445.332	326.699	397.505	319.774	85.9009	127.384	92.999	38.5243	50.9858	54.4655	212.109	351.845	252.216	228.555	250.905	180.613
Zfp608	2.62464	1.5325	1.96978	3.51488	3.40315	0.99943	5.98578	6.11064	10.921	15.1075	17.7106	5.41991	5.50647	6.80679	8.55163	3.21035	5.66509	10.6563	25.688	13.8756	9.43665	7.84739	6.51702	19.5568
Caly	6.56161	1.5325	23.6373	9.66592	22.1205	4.99715	32.4942	34.918	59.4586	56.653	30.5016	63.9549	45.1531	35.9788	26.7238	34.2438	30.5915	23.6806	124.036	155.605	142.408	130.463	186.821	190.967
Col5a3	1.31232	1.5325	0	0.87872	4.25394	2.99829	31.6391	27.9344	95.8618	43.434	60.0193	47.6952	2.20259	0.972399	1.06895	9.63106	4.53207	14.2084	169.541	81.2713	131.255	189.318	101.014	187.516
Tspan32	32.8081	72.7937	39.3955	89.6295	74.8693	55.9681	8.55111	13.0942	14.5613	23.6054	36.4051	9.75583	13.2155	10.6964	0	14.9817	46.4537	43.8092	10.2752	2.97334	2.57363	3.92369	7.60319	3.45121
Fcgr1	57.7422	32.1825	22.6524	38.6637	22.1205	17.9897	3.42045	6.11064	6.0672	0	2.95177	13.0078	12.1142	9.72399	12.8274	6.42071	10.1972	13.0243	3.66971	0.991113	1.71575	0.980923	2.17234	4.60161
Tmem65	124.671	92.7161	82.7306	75.5699	61.2567	55.9681	11.9716	10.4754	10.921	14.1632	7.87138	21.6796	38.5453	9.72399	7.48268	11.7713	24.9264	73.41	4.40365	2.97334	2.57363	4.90462	0	10.3536
Tg	69.5531	90.4174	88.6399	62.3891	11.911	93.9464	1.71022	3.4918	2.42688	6.60952	0	2.16796	22.0259	16.5308	11.7585	35.3139	36.2566	17.7605	0.733942	0.991113	3.43151	3.92369	2.17234	3.45121
Cited4	2786.06	3516.32	3751.44	3058.83	1498.24	3618.94	647.319	906.121	1390.6	1170.83	1003.6	878.025	490.076	575.66	606.097	1016.61	1450.26	1797.36	452.108	777.032	521.589	480.652	566.981	691.392
Snhg12	56.4299	30.65	49.2444	28.119	13.6126	20.988	9.40622	13.0942	8.49408	12.2748	6.88746	13.0078	2.20259	5.83439	3.20686	10.7012	27.1924	15.3924	0	1.98223	0.857877	0.980923	5.43085	1.1504
Abca1	165.353	201.524	160.537	350.609	163.351	402.77	64.9885	48.0122	55.8182	108.585	70.8424	150.673	34.1401	23.3376	22.448	50.2956	192.613	138.532	7.33942	0.991113	7.7209	3.92369	8.68936	11.504
Sdc3	3.93697	10.7275	9.84888	8.7872	69.7646	4.99715	60.7129	69.8359	65.5258	71.7605	20.6624	113.818	7.70906	4.86199	8.55163	5.35059	6.79811	1.18403	11.0091	15.8578	18.0154	14.7138	38.016	18.4064
Gm42928	20.9972	26.8187	13.7884	26.3616	29.7776	6.99601	1.71022	3.4918	7.28064	6.60952	1.96784	1.08398	1.10129	0.972399	3.20686	2.14024	18.1283	14.2084	2.20182	0	0	0	2.17234	2.30081
Ypel4	3.93697	7.66249	5.90933	2.63616	3.40315	3.99772	26.5085	18.3319	14.5613	61.3741	47.2283	21.6796	3.30388	0.972399	0	1.07012	2.26604	1.18403	3.66971	5.94668	2.57363	1.96185	7.60319	5.75201
Bcam	17.0602	38.3125	36.4408	21.968	33.1807	23.9863	76.1049	90.7867	94.6483	73.6489	55.0997	123.574	15.4181	4.86199	8.55163	3.21035	6.79811	15.3924	23.4861	16.8489	8.57877	15.6948	24.9819	8.05282
Marcksl1	95.7995	108.041	105.383	124.778	278.208	145.917	19.6676	34.045	55.8182	22.6612	30.5016	27.0995	50.6595	58.3439	48.1029	31.0334	26.0594	52.0974	34.4953	25.7689	24.0206	14.7138	27.1543	36.8129
Gm11747	17.0602	16.8575	26.592	15.817	4.25394	25.9852	0	0.872949	2.42688	0	0	3.25194	5.50647	2.9172	3.20686	4.28047	13.5962	3.55209	0	0	0	0	0	0
Igfbp6	28.8711	19.9225	19.6978	19.3318	68.9138	23.9863	2.56533	3.4918	1.21344	2.83265	9.83922	5.41991	6.60777	7.77919	12.8274	5.35059	10.1972	13.0243	0.733942	0	1.71575	0	0	2.30081
Gpr141b	13.1232	17.6237	49.2444	49.2083	30.6284	23.9863	5.98578	5.2377	7.28064	16.0517	5.90353	8.67185	8.81035	3.8896	5.34477	6.42071	10.1972	22.4966	5.87153	6.93779	3.43151	3.92369	11.9479	5.75201
Tgm2	291.336	664.338	765.258	288.22	458.575	271.845	80.3805	87.2949	88.5811	163.349	37.3891	74.7947	317.173	72.9299	81.2405	64.2071	99.7056	198.917	104.22	6.93779	27.4521	14.7138	7.60319	34.5121
Tnfrsf23	31.4957	36.0137	49.2444	17.5744	34.8823	8.99487	6.84089	4.36475	9.70752	5.6653	16.7267	13.0078	14.3168	2.9172	5.34477	2.14024	6.79811	22.4966	21.2843	8.92002	14.5839	5.88554	10.8617	17.256
Gdf15	160.103	167.809	153.642	160.806	123.364	67.9612	21.3778	23.5696	27.9091	24.5496	27.5498	13.0078	45.1531	19.448	21.3791	44.945	40.7887	76.9621	7.33942	1.98223	8.57877	1.96185	2.17234	14.9552
Cyp4a12a	3501.28	4963	4130.62	4915.56	3412.51	2371.65	664.422	1425.53	513.285	747.82	767.46	820.574	1287.41	235.321	223.411	722.33	1389.08	3032.3	376.512	73.3423	48.0411	71.6074	202.028	284.15
Egr4	13.1232	3.83125	7.8791	14.9382	38.2855	14.9915	0	0	0	0	0	0	5.50647	6.80679	0	3.21035	5.66509	5.92016	0	0	0	0	0	0
Gm20412	85.3009	207.653	211.751	100.174	134.424	52.9698	20.5227	31.4262	13.3478	42.4897	13.7749	21.6796	81.4958	11.6688	20.3101	32.1035	27.1924	50.9134	32.2934	3.96445	2.57363	3.92369	6.51702	8.05282
Ankrd37	15.7479	25.2862	19.6978	7.90848	21.2697	31.9818	66.6987	58.4876	189.297	245.496	125.942	257.987	3.30388	1.9448	9.62058	7.49083	5.66509	5.92016	2.20182	1.98223	6.00514	5.88554	4.34468	6.90242
Asphd2	1992.11	2651.99	2564.65	1878.7	1094.11	3217.17	524.183	831.048	850.621	398.459	290.257	879.109	546.242	476.476	615.717	789.747	701.338	506.766	198.164	140.738	179.296	133.406	99.9277	59.821
Prnp	22603.4	19869.6	36294.1	17338	6443.87	39758.3	6435.57	6998.43	8768.32	5341.43	2025.9	18732.3	4056.07	3343.11	4243.75	6100.74	12808.8	8064.44	2817.6	2255.77	3253.07	1570.46	2454.75	2181.16
Ctss	35.4327	43.6762	51.2142	13.1808	177.815	24.9858	11.9716	17.459	16.9882	4.72108	35.4212	9.75583	26.4311	7.77919	5.34477	26.753	14.7292	13.0243	15.4128	5.94668	12.0103	1.96185	6.51702	1.1504
H1f4	26.2464	46.7412	41.3653	33.3914	25.5236	20.988	6.84089	13.0942	12.1344	5.6653	5.90353	22.7636	7.70906	16.5308	1.06895	6.42071	6.79811	13.0243	4.40365	17.84	3.43151	2.94277	4.34468	4.60161
Adra2a	164.04	194.627	177.28	296.129	141.231	397.773	43.6107	14.8401	44.8973	43.434	34.4373	44.4432	49.5582	22.3652	14.9654	36.384	164.288	74.594	11.0091	7.9289	5.14726	4.90462	2.17234	5.75201
Mgst2	15.7479	20.6887	25.6071	13.1808	22.9713	20.988	5.98578	5.2377	7.28064	4.72108	12.791	2.16796	4.40518	0.972399	3.20686	1.07012	9.06415	13.0243	1.46788	0	0.857877	0.980923	2.17234	3.45121
Gm16485	118.109	114.937	138.869	95.7805	59.5552	66.9618	36.7698	34.045	19.415	21.717	25.582	20.5956	49.5582	9.72399	10.6895	13.9115	20.3943	48.5453	17.6146	0.991113	6.86302	0.980923	11.9479	5.75201
Acer2	39.3697	82.7549	39.3955	57.1168	40.8378	38.9778	11.1164	5.2377	8.49408	16.9959	10.8231	1.08398	4.40518	15.5584	3.20686	5.35059	28.3255	18.9445	6.60547	3.96445	6.00514	1.96185	13.034	12.6544
Lrp2bp	6.56161	16.8575	16.7431	3.51488	13.6126	23.9863	45.3209	52.377	145.613	142.577	76.746	171.269	5.50647	2.9172	3.20686	2.14024	4.53207	2.36806	1.46788	2.97334	0.857877	0.980923	1.08617	1.1504
Il1b	13.1232	3.065	12.8035	2.63616	8.50788	8.99487	44.4658	85.549	74.0198	25.4938	20.6624	56.367	2.20259	0	3.20686	0	2.26604	4.73613	58.7153	5.94668	22.3048	10.7902	19.5511	10.3536
Il2ra	370.075	386.19	489.489	161.685	456.022	152.913	83.8009	56.7417	111.636	17.9401	92.4887	42.2753	214.752	27.2272	53.4477	37.4541	54.3849	116.035	26.4219	4.95556	5.14726	2.94277	5.43085	10.3536
Scimp	5.24929	6.12999	3.93955	7.02976	2.55236	5.99658	29.0738	32.2991	43.6838	23.6054	19.6784	33.6034	1.10129	0.972399	3.20686	0	1.13302	1.18403	12.477	24.7778	18.8733	11.7711	11.9479	33.3617
Ret	162.728	59.7674	90.6097	87.872	11.911	370.789	26.5085	17.459	27.9091	20.7728	5.90353	78.0466	8.81035	3.8896	2.13791	56.7163	92.9075	27.2327	3.66971	5.94668	1.71575	19.6185	4.34468	10.3536
Nrn1	68.2408	63.5987	150.688	72.9338	234.817	24.9858	14.5369	16.586	41.257	17.9401	99.3762	16.2597	40.7479	13.6136	12.8274	9.63106	12.4632	60.3856	30.0916	7.9289	6.00514	3.92369	7.60319	25.3089
Cnn3	132.545	79.6899	130.005	119.506	106.348	76.9561	22.2329	27.9344	40.0435	36.8244	20.6624	18.4277	14.3168	0.972399	0	6.42071	60.05	74.594	8.07336	1.98223	0.857877	0.980923	7.60319	11.504
C1qtnf1	31.4957	35.2475	88.6399	32.5126	11.911	89.9487	0	2.61885	1.21344	0	0	4.33592	14.3168	2.9172	1.06895	11.7713	28.3255	11.8403	0.733942	0	0	0	0	0
Slc6a13	685.032	659.74	842.079	557.987	339.464	777.557	225.749	289.819	241.475	226.612	133.813	211.376	353.515	59.3163	109.033	78.1186	103.105	222.598	261.283	54.5112	61.7672	49.0462	89.066	204.772
Gbp9	60.3668	62.8324	74.8515	97.5379	48.4949	43.9749	8.55111	13.0942	26.6957	10.3864	18.6945	3.25194	16.5194	7.77919	4.27581	4.28047	12.4632	47.3613	18.3485	0	3.43151	0.980923	0	2.30081
Ccn5	36.745	51.3387	30.5315	44.8147	15.3142	30.9823	0	2.61885	0	2.83265	0.983922	1.08398	1.10129	1.9448	1.06895	1.07012	24.9264	20.1285	0	0	0	0	1.08617	0
4930412M03Rik	5.24929	10.7275	5.90933	14.0595	18.7173	4.99715	1.71022	1.7459	6.0672	1.88843	1.96784	3.25194	2.20259	0	1.06895	3.21035	3.39905	4.73613	1.46788	0.991113	1.71575	0	0	3.45121
Ccl4	308.396	312.63	206.826	231.982	401.572	365.791	108.599	94.2785	65.5258	69.872	33.4534	94.3063	42.9505	113.771	99.4127	66.3473	32.8575	56.8335	20.5504	19.8223	21.4469	18.6375	10.8617	24.1585
Gm31749	6.56161	3.83125	7.8791	6.15104	5.10473	5.99658	3.42045	2.61885	0	0	0	1.08398	1.10129	0	0	3.21035	1.13302	2.36806	2.20182	0	0	0	1.08617	1.1504
H3c11	9.18626	22.9875	12.8035	8.7872	16.165	9.9943	2.56533	0.872949	0	0.944217	0.983922	1.08398	3.30388	1.9448	3.20686	2.14024	1.13302	5.92016	0	0	0	0	2.17234	2.30081
Slfn2	2091.84	2681.11	2300.7	1304.02	2336.26	2236.72	613.97	789.146	918.574	528.761	717.279	553.914	477.962	361.732	306.79	455.87	661.683	517.422	212.843	236.876	79.7826	44.1415	150.978	110.439
Syn3	60.3668	242.901	152.658	225.831	69.7646	78.955	9.40622	36.6639	10.921	28.3265	10.8231	11.9238	25.3298	1.9448	0	4.28047	54.3849	88.8024	7.33942	0	0.857877	1.96185	24.9819	4.60161
Tmem255b	128.608	72.7937	54.1688	106.325	96.9898	90.9481	11.1164	13.9672	2.42688	5.6653	18.6945	9.75583	17.6207	14.586	20.3101	19.2621	16.9953	24.8647	2.93577	1.98223	2.57363	0.980923	2.17234	1.1504
Ggt5	18.3725	10.7275	13.7884	15.817	8.50788	4.99715	0	2.61885	1.21344	0	3.93569	0	3.30388	0	2.13791	0	4.53207	4.73613	0	0.991113	0	0	0	0
Hmcn2	3.93697	14.5587	34.4711	14.0595	3.40315	15.9909	80.3805	48.8852	161.388	51.9319	12.791	53.1151	2.20259	2.9172	9.62058	0	1.13302	1.18403	9.54124	6.93779	31.7415	8.82831	5.43085	9.20322
Gm33460	10.4986	19.1562	6.89421	10.5446	5.10473	4.99715	0	0	0	0.944217	0.983922	1.08398	4.40518	0	0	0	0	7.10419	2.20182	1.98223	0	0	0	4.60161
Nupr1	69.5531	56.7024	104.398	63.2679	17.0158	43.9749	9.40622	15.7131	21.8419	16.0517	4.91961	21.6796	5.50647	9.72399	11.7585	17.1219	14.7292	10.6563	0.733942	0.991113	0.857877	1.96185	1.08617	0
Hck	41.9943	36.0137	18.7129	36.0275	63.8091	6.99601	6.84089	7.85654	1.21344	3.77687	5.90353	0	17.6207	8.75159	4.27581	3.21035	4.53207	1.18403	22.0182	2.97334	8.57877	1.96185	1.08617	4.60161
Lingo1	0	0.766249	1.96978	0.87872	17.8665	0	23.088	30.5532	50.9645	47.2108	47.2283	46.6112	1.10129	1.9448	0	0	0	1.18403	68.2566	41.6267	59.1935	72.5883	52.1362	79.3778
Gm12031	17.0602	23.7537	21.6675	28.9978	8.50788	4.99715	2.56533	0.872949	3.64032	1.88843	0.983922	1.08398	3.30388	0	2.13791	2.14024	2.26604	10.6563	0	0	0.857877	0.980923	1.08617	0
Gas6	808.39	513.387	536.764	658.161	757.201	690.606	85.5111	73.3277	72.8064	55.7088	74.7781	84.5505	98.0152	82.6539	148.585	100.591	158.623	151.556	10.2752	19.8223	26.5942	11.7711	9.77553	12.6544
Prss23	3.93697	0	2.95466	0	16.165	0	46.176	59.3605	141.972	145.409	159.395	89.9704	0	2.9172	0	0	1.13302	0	38.8989	38.6534	23.1627	21.5803	31.4989	32.2113
Penk	7.87393	7.66249	14.7733	15.817	325.001	9.9943	3954.03	2476.56	4590.44	4549.24	2207.92	3164.14	18.722	10.6964	4.27581	9.63106	9.06415	17.7605	446.237	524.299	291.678	1505.72	1552.14	1125.09
Rhbdl3	90.5502	81.9886	70.9119	55.3594	49.3457	114.934	25.6533	29.6803	32.7629	12.2748	24.5981	16.2597	11.0129	4.86199	6.41372	10.7012	9.06415	42.6251	13.2109	8.92002	7.7209	8.82831	9.77553	6.90242
H1f1	23.6218	3.065	15.7582	12.3021	11.911	1.99886	0	4.36475	1.21344	0.944217	6.88746	3.25194	0	0	6.41372	2.14024	1.13302	2.36806	1.46788	0	0	0	0	0
Gm16336	120.734	89.6511	114.247	169.593	18.7173	295.831	25.6533	33.1721	19.415	18.8843	4.91961	58.535	15.4181	21.3928	34.2065	37.4541	18.1283	15.3924	0.733942	0	0.857877	1.96185	0	0
Mmp9	9.18626	11.4937	4.92444	9.66592	92.7359	11.9932	0.855111	3.4918	4.85376	2.83265	11.8071	4.33592	5.50647	5.83439	5.34477	3.21035	1.13302	3.55209	4.40365	2.97334	0	0	1.08617	0
Mrgprb13	27.5588	69.7287	38.4106	30.7552	10.2095	13.992	6.84089	7.85654	9.70752	8.49795	7.87138	2.16796	0	3.8896	3.20686	4.28047	11.3302	10.6563	2.93577	2.97334	0	0.980923	1.08617	3.45121
Gbp6	38.0573	53.6374	62.0479	54.4807	41.6886	29.9829	4.27556	4.36475	9.70752	0.944217	1.96784	4.33592	13.2155	1.9448	2.13791	6.42071	2.26604	22.4966	2.20182	0	0	0	0	1.1504
Gbp4	146.98	232.173	243.267	165.199	81.6756	148.915	12.8267	6.98359	24.2688	16.9959	7.87138	4.33592	35.2414	1.9448	9.62058	4.28047	21.5273	100.643	5.87153	0	0	0	2.17234	4.60161
Mcf2l	5.24929	0.766249	6.89421	11.4234	11.0602	9.9943	38.48	24.4426	127.411	111.418	99.3762	101.894	0	1.9448	1.06895	0	3.39905	1.18403	8.8073	0.991113	2.57363	0.980923	4.34468	10.3536
Irag1	2423.86	2071.94	2482.9	3478.85	410.931	4447.46	368.553	454.807	419.85	354.081	50.18	936.56	306.16	256.713	430.788	664.543	437.345	422.699	14.6788	10.9022	24.0206	17.6566	9.77553	8.05282
Eya4	6.56161	7.66249	9.84888	2.63616	6.8063	7.99544	0	0	0	0.944217	0	2.16796	2.20259	0	1.06895	0	0	3.55209	0	0	0	0	0	0
Syt7	0	1.5325	0.984888	14.0595	6.8063	2.99829	23.088	14.8401	14.5613	27.3823	19.6784	23.8476	0	1.9448	0	0	1.13302	1.18403	11.7431	23.7867	23.1627	15.6948	42.3606	48.3169
Fgf10	7.87393	13.0262	4.92444	14.0595	25.5236	4.99715	0.855111	3.4918	0	2.83265	0.983922	5.41991	2.20259	0	1.06895	0	6.79811	1.18403	0	0	0	0	1.08617	0
Ptgs2	36.745	41.3774	45.3048	48.3296	256.938	58.9664	1.71022	3.4918	7.28064	4.72108	7.87138	3.25194	6.60777	35.9788	18.1722	2.14024	9.06415	3.55209	2.20182	2.97334	9.43665	0.980923	3.25851	3.45121
Egln3	7.87393	28.3512	13.7884	2.63616	10.2095	26.9846	16.2471	43.6475	231.767	278.544	78.7138	327.362	1.10129	3.8896	3.20686	3.21035	0	2.36806	0	0	0	0	0	0
Ighv1-27	52.4929	80.4562	51.2142	50.0871	21.2697	52.9698	10.2613	20.9508	9.70752	11.3306	3.93569	29.2675	15.4181	2.9172	3.20686	4.28047	14.7292	5.92016	4.40365	0	3.43151	2.94277	0	3.45121
Cpe	13.1232	32.9487	16.7431	7.90848	106.348	16.9903	64.9885	45.3934	88.5811	101.975	233.19	75.8787	11.0129	1.9448	4.27581	2.14024	2.26604	4.73613	35.9631	9.91113	11.1524	6.86646	24.9819	24.1585
Cd300c	13.1232	16.8575	7.8791	13.1808	10.2095	7.99544	0.855111	0	1.21344	0	1.96784	2.16796	0	1.9448	2.13791	2.14024	1.13302	1.18403	0.733942	0	0.857877	0	0	0
Gm16316	17.0602	19.9225	9.84888	16.6957	9.35867	16.9903	0	3.4918	3.64032	1.88843	0.983922	1.08398	0	0.972399	1.06895	0	4.53207	4.73613	1.46788	0.991113	0	0	2.17234	3.45121
Gm35037	1.31232	6.89624	0.984888	2.63616	5.95552	0.99943	22.2329	29.6803	29.1226	17.9401	6.88746	14.0918	2.20259	0	0	0	0	0	30.8255	1.98223	0.857877	1.96185	6.51702	2.30081
Slc15a3	3.93697	10.7275	3.93955	7.02976	62.1075	13.992	0.855111	0	4.85376	5.6653	3.93569	5.41991	0	1.9448	1.06895	2.14024	4.53207	2.36806	0.733942	1.98223	0	0.980923	4.34468	1.1504
Prss23os	0	0.766249	2.95466	0.87872	9.35867	0	46.176	53.2499	88.5811	111.418	131.846	74.7947	0	0.972399	0	0	0	0	27.8898	18.8311	23.1627	15.6948	35.8436	28.7601
Serpina3f	936.998	1071.98	846.019	946.382	530.041	1039.41	131.687	142.291	116.49	130.302	164.315	207.04	58.3686	20.4204	50.2408	51.3657	197.145	211.942	18.3485	4.95556	6.00514	4.90462	10.8617	4.60161
Tcf24	72.1777	62.0662	55.1537	27.2403	31.4792	62.9641	13.6818	6.11064	4.85376	1.88843	3.93569	6.50389	0	2.9172	1.06895	3.21035	6.79811	18.9445	1.46788	0	0	1.96185	0	5.75201
Irf4	0	0	0	0	18.7173	3.99772	23.9431	9.60244	44.8973	13.219	19.6784	42.2753	2.20259	0	0	0	0	0	0	0	0	0	1.08617	1.1504
E330040D14Rik	19.6848	26.0525	16.7431	12.3021	4.25394	28.9835	2.56533	3.4918	3.64032	0	9.83922	8.67185	3.30388	2.9172	0	0	2.26604	2.36806	0	0	0	0	0	0
Slc1a3	32.8081	49.8062	33.4862	48.3296	28.076	43.9749	5.13067	8.72949	0	2.83265	4.91961	2.16796	3.30388	0	2.13791	0	3.39905	15.3924	0	0	0	0	0	0
Trpc6	61.6791	121.834	105.383	66.7827	65.5107	80.9538	10.2613	18.3319	10.921	6.60952	17.7106	5.41991	14.3168	1.9448	5.34477	2.14024	12.4632	13.0243	9.54124	0.991113	0.857877	0	0	0
Ccdc141	23.6218	26.8187	29.5466	28.119	11.0602	18.9892	2.56533	4.36475	1.21344	3.77687	2.95177	1.08398	0	0	1.06895	0	3.39905	9.47225	2.20182	1.98223	0	0	0	1.1504
Tnfrsf11a	6.56161	19.9225	8.86399	1.75744	0.850788	7.99544	0	3.4918	1.21344	0	0.983922	0	1.10129	0	0	1.07012	1.13302	1.18403	0	0	0	0	0	0
Ffar2	44.619	52.1049	92.5794	47.4509	9.35867	79.9544	1.71022	6.98359	15.7747	3.77687	0	9.75583	2.20259	1.9448	1.06895	7.49083	2.26604	14.2084	0.733942	0	0.857877	0.980923	7.60319	3.45121
Dipk1c	3.93697	4.59749	4.92444	2.63616	3.40315	0.99943	2.56533	3.4918	18.2016	15.1075	14.7588	16.2597	0	0	0	0	0	1.18403	2.20182	0	0	0	0	0
Ak4	7.87393	3.83125	5.90933	0.87872	8.50788	3.99772	34.2045	57.6147	315.494	303.094	72.8103	442.264	1.10129	0	1.06895	0	0	0	0.733942	0	0	0	0	0
Ccn1	0	0.766249	0.984888	11.4234	96.9898	8.99487	0	0	0	0	3.93569	0	2.20259	0	0	2.14024	1.13302	3.55209	0	0.991113	0	0.980923	0	0
Asb2	146.98	105.742	165.461	135.323	59.5552	309.823	17.9573	24.4426	23.0554	26.4381	36.4051	49.8631	4.40518	7.77919	0	3.21035	18.1283	27.2327	1.46788	0	0	0	0	1.1504
Ighv1-23	5787.34	6844.14	6106.3	3014.89	1064.34	7639.64	1302.33	1908.27	1180.68	783.7	281.402	2108.34	386.554	66.1231	130.412	109.152	711.535	511.502	154.128	42.6179	58.3357	18.6375	71.6872	40.2641
Gm16271	18.3725	12.26	19.6978	4.3936	11.0602	6.99601	6.84089	4.36475	2.42688	1.88843	2.95177	1.08398	2.20259	0.972399	0	0	1.13302	0	0.733942	0	0.857877	0	0	0
C3	5.24929	3.065	0	57.9955	65.5107	4.99715	0	0	1.21344	3.77687	5.90353	2.16796	1.10129	1.9448	0	1.07012	0	3.55209	4.40365	0.991113	2.57363	0.980923	11.9479	3.45121
Syn2	110.235	358.605	110.307	276.797	52.7488	201.885	10.2613	54.9958	6.0672	27.3823	20.6624	15.1757	3.30388	0	0	0	5.66509	46.1772	0	1.98223	0.857877	0	0	0
Sult1a1	17.0602	84.2874	14.7733	32.5126	30.6284	13.992	1.71022	7.85654	2.42688	2.83265	9.83922	1.08398	2.20259	0	0	0	4.53207	2.36806	1.46788	1.98223	0	0	0	0
Timp4	17.0602	37.5462	18.7129	34.2701	5.95552	15.9909	1.71022	4.36475	0	0	2.95177	2.16796	0	0	0	0	1.13302	4.73613	0	0	0	0	0	0
Dkk2	7.87393	0.766249	0	0	21.2697	0	0	0.872949	0	0	0	0	0	0	0	0	0	0	3.66971	0.991113	0.857877	7.84739	2.17234	0
Hba-a1	1.31232	14.5587	15.7582	2.63616	0	38.9778	0	0	0	0	0	2.16796	0	0	2.13791	0	0	0	0	0	0	1.96185	0	0
Scara5	6.56161	9.19499	5.90933	9.66592	0	30.9823	1.71022	0.872949	0	0	0	0	1.10129	0	0	0	0	0	0	0	0	0	0	0
Lpl	6.56161	31.4162	39.3955	7.02976	69.7646	1.99886	0	4.36475	0	0.944217	0.983922	0	2.20259	0	0	0	0	1.18403	3.66971	0	0	0	0	0
Sparc	1.31232	13.7925	1.96978	23.7254	424.543	2.99829	0.855111	0.872949	0	3.77687	3.93569	0	0	0	1.06895	0	2.26604	0	0	0	0	0	1.08617	0
