## Supplementary Table S3 for "Primitive steroidogenesis in mast cells: A novel regulatory mechanism for mast cell function"

### Sheet: PMC_DegvsWT
	genes	log2FoldChange	pvalue	padj
Tnfrsf9	Tnfrsf9	8.85058	8.85e-77	7.78e-73
Gzmd	Gzmd	7.74214	3.36e-15	1.13e-13
C1s2	C1s2	7.65526	1.85e-20	1.1e-18
Tll1	Tll1	7.61197	1.23e-26	1.39e-24
Rln3	Rln3	6.92783	5.01e-44	3.14e-41
Crisp1	Crisp1	6.82402	2.21e-07	2.13e-06
Or4b1d	Or4b1d	6.75964	4.95e-13	1.24e-11
C1rb	C1rb	6.75696	4.53e-13	1.14e-11
Fam124a	Fam124a	6.62718	1.23e-39	4.72e-37
Mlc1	Mlc1	6.62506	7.43e-13	1.8e-11
Pdcd1lg2	Pdcd1lg2	6.44578	6.47e-72	2.84e-68
Add2	Add2	6.36238	5.98e-22	4.11e-20
Gm4131	Gm4131	6.31729	1.08e-12	2.55e-11
Gzme	Gzme	6.29214	1.47e-10	2.54e-09
Gria1	Gria1	6.15755	5.75e-08	6.2e-07
Kcnd2	Kcnd2	6.15643	1.15e-19	6.33e-18
Gm44089	Gm44089	6.12346	4.26e-13	1.08e-11
Rasl12	Rasl12	5.93597	2.76e-08	3.21e-07
Penk	Penk	5.77733	1.01e-14	3.21e-13
Gm32834	Gm32834	5.74916	2.12e-13	5.56e-12
Dusp13	Dusp13	5.65585	5.12e-09	6.77e-08
Gm11978	Gm11978	5.64143	1.09e-09	1.64e-08
Prss35	Prss35	5.63875	3.97e-09	5.37e-08
Vldlr	Vldlr	5.6264	7.06e-10	1.09e-08
A830012C17Rik	A830012C17Rik	5.61758	2.6e-10	4.33e-09
Thsd4	Thsd4	5.45688	2.95e-05	0.000180476
Gm44928	Gm44928	5.39732	0.00026731	0.00128707
Ak4	Ak4	5.31624	1.74e-13	4.63e-12
Col18a1	Col18a1	5.30765	6.17e-11	1.13e-09
Ptprf	Ptprf	5.25291	1.79e-07	1.76e-06
4930417O13Rik	4930417O13Rik	5.23958	9.86e-07	8.41e-06
Pira2-ps1	Pira2-ps1	5.11671	4.13e-09	5.57e-08
Prss23os	Prss23os	5.10206	3.83e-23	3e-21
Gm26592	Gm26592	5.09403	5.95e-09	7.77e-08
Btc	Btc	5.08885	4.74e-06	3.49e-05
Galnt15	Galnt15	5.03786	5.47e-05	0.000313684
Pira13	Pira13	5.00753	7.08e-40	2.77e-37
Gck	Gck	4.96319	0.0172203	0.0473795
Nkain1	Nkain1	4.94129	8.29e-21	5.04e-19
Sct	Sct	4.90956	4.2e-05	0.000247375
Fst	Fst	4.8995	3.55e-16	1.32e-14
Mgarp	Mgarp	4.88652	3.2e-08	3.66e-07
Cd68	Cd68	4.86511	4.29e-12	9.33e-11
Inhca	Inhca	4.86322	6.68e-06	4.74e-05
Gm47040	Gm47040	4.85627	3.78e-07	3.49e-06
Slc47a2	Slc47a2	4.85573	7.76e-05	0.000428176
Nptx1	Nptx1	4.81231	8.17e-07	7.04e-06
Noxa1	Noxa1	4.791	1.95e-06	1.57e-05
Prss23	Prss23	4.78842	1.16e-15	4.07e-14
Tlr5	Tlr5	4.78245	4.96e-06	3.64e-05
Lrrc2	Lrrc2	4.77961	6.85e-06	4.85e-05
Asb17	Asb17	4.77595	7.27e-09	9.35e-08
Col5a3	Col5a3	4.76884	8.05e-18	3.61e-16
Apln	Apln	4.75086	2.28e-10	3.81e-09
Matn1	Matn1	4.75051	1.75e-07	1.73e-06
Gm32255	Gm32255	4.70866	3.09e-05	0.000188168
Il18	Il18	4.69959	6.57e-21	4.04e-19
Pira12	Pira12	4.68522	2.48e-38	8.38e-36
Fam83g	Fam83g	4.66683	7.14e-06	5.03e-05
Vash2	Vash2	4.64467	1.53e-11	3.05e-10
Ntrk1	Ntrk1	4.60841	0.00138128	0.00541549
Sema6d	Sema6d	4.60628	6.69e-09	8.67e-08
Ctxnd1	Ctxnd1	4.58303	0.000457234	0.00206472
Rasgrf1	Rasgrf1	4.53215	4.41e-09	5.92e-08
Gm15935	Gm15935	4.52206	0.00111855	0.00450287
S1pr3	S1pr3	4.46919	2.46e-42	1.17e-39
Shroom4	Shroom4	4.43159	5.54e-38	1.77e-35
Hbb-bt	Hbb-bt	4.42833	0.0068853	0.0217285
Mirt1	Mirt1	4.38029	1.08e-07	1.1e-06
Gm15788	Gm15788	4.35284	5.16e-38	1.68e-35
Alcam	Alcam	4.34974	1.51e-14	4.69e-13
Sall3	Sall3	4.32224	0.000561943	0.00247339
Gm12542	Gm12542	4.32045	0.000159485	0.000815225
Gm11586	Gm11586	4.30541	0.00382663	0.0130579
Fat2	Fat2	4.27566	1.84e-05	0.000117968
Bco2	Bco2	4.25462	2.62e-14	7.95e-13
Gm15697	Gm15697	4.2342	0.002562	0.00925627
Dok6	Dok6	4.22435	0.000192288	0.00096248
Akr1c18	Akr1c18	4.21953	3.14e-11	6.01e-10
Asic3	Asic3	4.21012	0.00471386	0.0156677
A330074K22Rik	A330074K22Rik	4.20067	9.7e-05	0.000521079
Tcp11	Tcp11	4.19285	0.000383467	0.00176845
Gm19589	Gm19589	4.16487	5.44e-07	4.86e-06
Pcsk6	Pcsk6	4.14461	0.00823297	0.025265
Sez6l	Sez6l	4.1135	0.000609725	0.00265579
Sell	Sell	4.09781	8.84e-06	6.13e-05
Ivl	Ivl	4.0865	1.35e-08	1.67e-07
Rnf152	Rnf152	4.06683	0.00299251	0.0105706
Pxmp2	Pxmp2	4.06396	6.37e-42	2.95e-39
Gm15502	Gm15502	4.04687	0.000432163	0.0019636
Dagla	Dagla	4.03985	0.000179932	0.00090709
Fgf18	Fgf18	4.00291	0.0034902	0.0120597
Npnt	Npnt	3.97786	1.68e-06	1.36e-05
Syna	Syna	3.96833	3.06e-23	2.46e-21
Ecel1	Ecel1	3.93058	2.86e-05	0.000175675
Fxyd6	Fxyd6	3.86639	1.62e-69	4.76e-66
Cda	Cda	3.83188	2.66e-08	3.11e-07
4833407H14Rik	4833407H14Rik	3.83076	3.5e-07	3.26e-06
Speer4d	Speer4d	3.81851	5.67e-08	6.12e-07
Me3	Me3	3.81126	6.85e-05	0.000382835
Gm36099	Gm36099	3.8087	0.00225669	0.00829641
Sytl1	Sytl1	3.80776	8.73e-44	5.29e-41
Hr	Hr	3.80308	1.16e-06	9.79e-06
Fgr	Fgr	3.79414	0.00699523	0.0220398
Ankrd35	Ankrd35	3.78405	7.21e-21	4.41e-19
Gm12660	Gm12660	3.7782	1.39e-13	3.76e-12
Slco5a1	Slco5a1	3.77552	1.88e-05	0.000119959
Gm44164	Gm44164	3.76853	0.00178579	0.00677921
Gm7450	Gm7450	3.753	0.0103871	0.0308681
Gm7644	Gm7644	3.7474	0.0166678	0.0461625
Grm6	Grm6	3.7456	7.98e-14	2.25e-12
Gm40723	Gm40723	3.71939	0.00108661	0.00438737
Ehd2	Ehd2	3.71651	3.17e-09	4.37e-08
Ngef	Ngef	3.69136	0.00334699	0.0116426
Parm1	Parm1	3.6878	5.51e-08	5.96e-07
4933430I17Rik	4933430I17Rik	3.66862	0.00295971	0.0104673
Ramp2	Ramp2	3.66677	5.95e-12	1.27e-10
Dnmt3aos	Dnmt3aos	3.6539	0.000628009	0.00272799
Gm19391	Gm19391	3.64979	0.00255647	0.00924197
Cryba4	Cryba4	3.64529	0.000558414	0.00245971
Gm47077	Gm47077	3.62179	1.85e-05	0.000118349
Gm16287	Gm16287	3.61587	1.6e-14	4.96e-13
Mgl2	Mgl2	3.61546	0.0027036	0.00968851
Gm48611	Gm48611	3.60735	0.013045	0.0375545
Cmtm2b	Cmtm2b	3.60212	0.00463568	0.0154382
Acy3	Acy3	3.59319	1.19e-09	1.76e-08
Coch	Coch	3.58852	0.00042911	0.00195327
Bglap2	Bglap2	3.58723	1.3e-09	1.92e-08
Ramp3	Ramp3	3.57877	1.23e-18	6.05e-17
Dusp27	Dusp27	3.56131	0.000133705	0.000694144
Cpa2	Cpa2	3.54551	0.00512935	0.0168597
Scn4b	Scn4b	3.54318	0.00102485	0.00416861
Icam5	Icam5	3.53249	6.49e-16	2.33e-14
Gm29243	Gm29243	3.51593	8.53e-68	1.87e-64
Zbtb46	Zbtb46	3.51479	3.2e-05	0.000193758
Gm15336	Gm15336	3.49646	2.07e-13	5.44e-12
A230028O05Rik	A230028O05Rik	3.49149	0.00306177	0.010787
Hfe	Hfe	3.48444	1.18e-55	1.89e-52
Tpd52l1	Tpd52l1	3.47875	5.94e-06	4.28e-05
Mcf2l	Mcf2l	3.4681	5.2e-11	9.58e-10
Mmp25	Mmp25	3.46203	3.28e-10	5.38e-09
Gm47525	Gm47525	3.45194	0.00116746	0.00466876
Lingo1	Lingo1	3.44968	9.29e-10	1.41e-08
Aard	Aard	3.44917	3.16e-07	2.98e-06
Airn	Airn	3.44523	0.000310067	0.0014692
Crabp2	Crabp2	3.44063	0.000661177	0.00284745
Egln3	Egln3	3.43677	1.66e-06	1.35e-05
4930405A21Rik	4930405A21Rik	3.42243	0.00250129	0.00907419
Edil3	Edil3	3.4212	3.59e-05	0.000214864
Pira2	Pira2	3.41639	1.02e-31	1.92e-29
Susd4	Susd4	3.41271	0.00511176	0.016809
Tigit	Tigit	3.40151	0.000251972	0.00122158
B230206H07Rik	B230206H07Rik	3.38839	0.00114192	0.00458437
Plek2	Plek2	3.31752	0.00930633	0.0280835
Lilra6	Lilra6	3.30454	6.15e-16	2.21e-14
Gpr35	Gpr35	3.29447	0.000655581	0.00282958
4933424G06Rik	4933424G06Rik	3.29187	0.0105571	0.0313045
9330198N18Rik	9330198N18Rik	3.28788	0.0124176	0.0360314
Gm20125	Gm20125	3.28743	0.010452	0.0310347
Clstn3	Clstn3	3.28626	8.61e-05	0.000469587
Zfp982	Zfp982	3.27748	0.0179452	0.0491125
Fhdc1	Fhdc1	3.27367	4.68e-19	2.41e-17
Adamtsl5	Adamtsl5	3.26148	3.52e-20	2.03e-18
Grhl1	Grhl1	3.23727	0.0016429	0.00631311
B9d1	B9d1	3.23423	4.69e-15	1.56e-13
9030607J07Rik	9030607J07Rik	3.21581	0.0170044	0.046903
Dennd2a	Dennd2a	3.21481	0.00625074	0.0200097
Cyp3a13	Cyp3a13	3.19067	1.84e-05	0.000118271
Hhip	Hhip	3.17689	0.000113942	0.000601671
Prrg4	Prrg4	3.17175	3.33e-40	1.33e-37
Cavin3	Cavin3	3.16177	4.37e-14	1.27e-12
Gucy2g	Gucy2g	3.13608	0.00262224	0.00944287
Gm17022	Gm17022	3.13351	0.00493658	0.0163198
Cnih3	Cnih3	3.12208	0.00316625	0.0110841
Klhl10	Klhl10	3.09462	0.00353906	0.0121973
Scg2	Scg2	3.09328	0.00910848	0.0276001
Ltbp4	Ltbp4	3.09236	1.22e-14	3.82e-13
Smim35	Smim35	3.0742	4.18e-30	7e-28
Dhrs9	Dhrs9	3.06893	1.13e-05	7.65e-05
Kcnj10	Kcnj10	3.06348	0.00281042	0.0100159
Grhl2	Grhl2	3.0595	0.0119197	0.0347703
Eps8l2	Eps8l2	3.05706	7.35e-05	0.000407495
Gzmc	Gzmc	3.05003	2.43e-05	0.000151171
Fmnl2	Fmnl2	3.04672	2.72e-12	6.1e-11
Atg9b	Atg9b	3.02094	9.19e-10	1.4e-08
Lamb3	Lamb3	2.99113	1.38e-05	9.13e-05
Dusp22	Dusp22	2.98707	6.66e-07	5.85e-06
Gm45188	Gm45188	2.98167	0.0147534	0.0416611
Qpct	Qpct	2.97754	3.89e-10	6.3e-09
Actc1	Actc1	2.953	0.000263634	0.00127216
Lrp2bp	Lrp2bp	2.9527	4.04e-13	1.03e-11
Ankrd37	Ankrd37	2.94841	2.46e-14	7.49e-13
Iqck	Iqck	2.93259	0.000265603	0.0012799
Epcam	Epcam	2.90104	0.0100058	0.0299474
4930593A02Rik	4930593A02Rik	2.89594	0.00566051	0.0183575
Nlrp1b	Nlrp1b	2.89166	0.000549828	0.00242665
Pmaip1	Pmaip1	2.88212	5.08e-30	8.43e-28
Gm14010	Gm14010	2.87965	3.17e-14	9.43e-13
Dao	Dao	2.85671	9.24e-06	6.37e-05
Or51v8	Or51v8	2.85129	0.00505697	0.0166707
Pdk1	Pdk1	2.84949	4e-26	4.32e-24
Ttc39c	Ttc39c	2.84608	1.36e-05	8.99e-05
Pdgfc	Pdgfc	2.84353	0.00167226	0.00640772
Myrf	Myrf	2.8417	2.48e-09	3.49e-08
Gsap	Gsap	2.82967	4.02e-06	3e-05
Serp2	Serp2	2.80256	0.00226907	0.00833667
Matk	Matk	2.79936	3.15e-118	5.54e-114
Gm17019	Gm17019	2.79825	0.00149822	0.00581433
Il1bos	Il1bos	2.78923	5.9e-12	1.26e-10
Syt5	Syt5	2.77978	9.09e-19	4.53e-17
Gm12536	Gm12536	2.77426	1.01e-15	3.57e-14
Ypel4	Ypel4	2.77279	4.71e-09	6.27e-08
Irf4	Irf4	2.73691	0.00967742	0.0290686
Bnip5	Bnip5	2.72997	4.88e-08	5.36e-07
Tex15	Tex15	2.72502	0.00925168	0.027957
Ptpn3	Ptpn3	2.7192	5.26e-19	2.67e-17
Dusp14	Dusp14	2.71044	0.00324043	0.0113055
Trim34b	Trim34b	2.70314	0.00263785	0.00949129
Cx3cl1	Cx3cl1	2.67419	8.95e-08	9.25e-07
Anxa1	Anxa1	2.66942	7.57e-27	8.82e-25
9530053A07Rik	9530053A07Rik	2.66631	1.29e-06	1.08e-05
Il1b	Il1b	2.66576	7.28e-07	6.34e-06
Gm34121	Gm34121	2.65998	0.000185034	0.000930407
Tubg2	Tubg2	2.65944	0.00262089	0.00944187
Mmp8	Mmp8	2.65805	9.44e-15	3e-13
Gm15337	Gm15337	2.65492	2.36e-12	5.32e-11
Ptprv	Ptprv	2.6491	0.00485378	0.0160611
Arhgap26	Arhgap26	2.64825	2.14e-43	1.25e-40
C5ar1	C5ar1	2.64766	1.79e-13	4.77e-12
Lyplal1	Lyplal1	2.64694	0.0043605	0.014641
Ect2l	Ect2l	2.6427	0.0125596	0.0363596
Gm35037	Gm35037	2.63338	0.000745821	0.00316974
Gm43917	Gm43917	2.61823	1e-06	8.53e-06
Gm42538	Gm42538	2.60967	1.11e-06	9.34e-06
Epn2	Epn2	2.60936	6.96e-07	6.1e-06
Asb17os	Asb17os	2.60855	4.72e-05	0.000274606
Ier5l	Ier5l	2.58558	9.98e-13	2.38e-11
Plcb4	Plcb4	2.57618	1.22e-09	1.8e-08
Gm1715	Gm1715	2.56527	0.00746019	0.0232919
Pgk1-rs7	Pgk1-rs7	2.55635	9.93e-10	1.5e-08
Adssl1	Adssl1	2.55425	2.38e-24	2.12e-22
Hgfac	Hgfac	2.55252	7.39e-29	1.06e-26
Scimp	Scimp	2.55027	5.29e-11	9.74e-10
Tnfsf15	Tnfsf15	2.53571	0.000113556	0.000599993
Adam8	Adam8	2.53433	1.43e-06	1.17e-05
Grik2	Grik2	2.53218	5.8e-08	6.24e-07
Slc37a2	Slc37a2	2.52946	3.96e-07	3.64e-06
Il21r	Il21r	2.52921	1.72e-08	2.08e-07
Il7r	Il7r	2.52876	1.23e-22	9.05e-21
Gm10548	Gm10548	2.52036	0.0147176	0.0415797
Neo1	Neo1	2.50281	5.39e-22	3.72e-20
Gm45235	Gm45235	2.49575	0.00908064	0.0275238
C430002N11Rik	C430002N11Rik	2.47945	1.73e-29	2.62e-27
Fam110c	Fam110c	2.47338	1.63e-14	5.06e-13
Gm15323	Gm15323	2.46784	0.00884809	0.0269061
Gm29563	Gm29563	2.45933	0.00339225	0.0117721
Gm43148	Gm43148	2.4591	0.0122939	0.035708
Gm45667	Gm45667	2.45887	3.19e-07	3e-06
Klf15	Klf15	2.45752	0.00302752	0.0106792
A930007I19Rik	A930007I19Rik	2.44944	1.02e-16	4.08e-15
Ppp1r27	Ppp1r27	2.44136	0.00208865	0.00776483
Plxna2	Plxna2	2.43734	1.14e-22	8.49e-21
Psrc1	Psrc1	2.42826	4.93e-29	7.22e-27
Runx2	Runx2	2.42795	1.2e-13	3.3e-12
Syt12	Syt12	2.41657	0.00181503	0.00688014
Mob3b	Mob3b	2.40703	3.89e-11	7.35e-10
Sh2d4a	Sh2d4a	2.40695	0.0128911	0.0371784
Nags	Nags	2.40137	0.0020301	0.00757582
Vwa1	Vwa1	2.3835	8.55e-06	5.94e-05
AA414768	AA414768	2.37979	7.67e-14	2.17e-12
Impa2	Impa2	2.37674	2.2e-08	2.62e-07
Igf2r	Igf2r	2.37671	1.24e-33	2.88e-31
Slc7a11	Slc7a11	2.37603	3.69e-08	4.17e-07
Gm43332	Gm43332	2.37569	0.0112124	0.0329311
Atp6v0d2	Atp6v0d2	2.36151	7.37e-22	4.93e-20
Gfra2	Gfra2	2.35885	0.000342289	0.00160203
Gm37691	Gm37691	2.35718	0.00263314	0.00947627
Steap3	Steap3	2.35697	1.15e-19	6.33e-18
Pgbd1	Pgbd1	2.35027	0.00591939	0.0190914
Gm31718	Gm31718	2.34789	3.69e-07	3.42e-06
Bach2os	Bach2os	2.34729	3.21e-15	1.08e-13
Bach2	Bach2	2.34411	1.42e-23	1.16e-21
Trabd2b	Trabd2b	2.34323	0.00205116	0.00764306
Gm8098	Gm8098	2.33786	0.00128792	0.00510292
Gm12854	Gm12854	2.32946	4.18e-15	1.39e-13
Dpf1	Dpf1	2.32919	0.000751566	0.00318881
Ccdc89	Ccdc89	2.32224	0.00182076	0.00690004
Upp1	Upp1	2.31843	4.69e-06	3.45e-05
S100a11	S100a11	2.31698	1.8e-28	2.46e-26
Pik3r5	Pik3r5	2.30663	2.69e-24	2.36e-22
Gm11723	Gm11723	2.30647	2.95e-29	4.36e-27
Pald1	Pald1	2.29961	1.79e-05	0.000114874
Olr1	Olr1	2.28451	0.000309278	0.00146665
Gm36723	Gm36723	2.2823	4.08e-15	1.36e-13
Gm21847	Gm21847	2.27779	0.00455012	0.0151907
Speg	Speg	2.26738	2.2e-08	2.62e-07
Gm50323	Gm50323	2.26114	0.0065333	0.0207742
Car7	Car7	2.25722	1.01e-21	6.75e-20
Lag3	Lag3	2.25591	6.86e-22	4.62e-20
Fgd4	Fgd4	2.25432	6.73e-10	1.04e-08
Cnih2	Cnih2	2.25326	2.75e-16	1.04e-14
Rftn2	Rftn2	2.24432	0.00976904	0.0292988
Gm9758	Gm9758	2.2386	0.00941167	0.0283479
Gm47697	Gm47697	2.2371	0.000136037	0.000705004
Hmcn2	Hmcn2	2.23463	0.000130818	0.000680762
Gm7665	Gm7665	2.23342	5.47e-13	1.37e-11
Olfm1	Olfm1	2.23072	7.57e-05	0.000418599
Ccl1	Ccl1	2.22782	4.84e-09	6.42e-08
Dzank1	Dzank1	2.22482	0.0101916	0.0304055
Prr15	Prr15	2.21592	4.64e-07	4.21e-06
Ccbe1	Ccbe1	2.21353	1.14e-12	2.69e-11
Prokr1	Prokr1	2.2111	0.00340491	0.0118091
Klrb1f	Klrb1f	2.20675	0.0145526	0.0411734
Slc43a3	Slc43a3	2.20648	5.86e-06	4.23e-05
Prrt4	Prrt4	2.19755	9.13e-16	3.24e-14
Nsmf	Nsmf	2.19744	3.04e-45	2.14e-42
Gm15958	Gm15958	2.19608	0.00039935	0.00183346
Gm10389	Gm10389	2.18902	2.6e-19	1.38e-17
5730405O15Rik	5730405O15Rik	2.18782	0.00438066	0.0146863
Tgfa	Tgfa	2.18737	6.87e-08	7.29e-07
Gm15561	Gm15561	2.18236	6.06e-05	0.000344632
Syt7	Syt7	2.1812	5.43e-05	0.000311483
Runx2os1	Runx2os1	2.17887	1.08e-08	1.35e-07
Spata21	Spata21	2.17597	0.000324426	0.00152777
Ccdc80	Ccdc80	2.17529	8.54e-16	3.05e-14
Stmn2	Stmn2	2.16632	1.41e-06	1.16e-05
Gm9429	Gm9429	2.16398	0.0176447	0.0483955
Paqr8	Paqr8	2.15582	2.38e-08	2.81e-07
Gm26716	Gm26716	2.14803	0.0140752	0.0400224
Hhipl1	Hhipl1	2.14245	0.0143736	0.0407259
4921536K21Rik	4921536K21Rik	2.13689	5.55e-10	8.7e-09
Smtnl2	Smtnl2	2.13315	0.000114561	0.000604753
Gm5602	Gm5602	2.13295	0.00568871	0.0184377
Zfp608	Zfp608	2.11859	0.000119828	0.000629161
Sag	Sag	2.11112	1.01e-06	8.62e-06
Tnfrsf10b	Tnfrsf10b	2.10896	9.46e-14	2.62e-12
Sec14l2	Sec14l2	2.09712	1.45e-11	2.92e-10
Peak1os	Peak1os	2.09498	0.000316471	0.00149391
Zfp827	Zfp827	2.07527	0.00616091	0.0197545
Ndrg4	Ndrg4	2.07291	1.07e-10	1.88e-09
Fxyd2	Fxyd2	2.06812	4.07e-08	4.56e-07
Rptoros	Rptoros	2.06304	4.89e-25	4.78e-23
Rhov	Rhov	2.05549	0.000102536	0.000547526
Il18rap	Il18rap	2.05252	7.82e-36	2.11e-33
Klhl23	Klhl23	2.05249	2.2e-11	4.33e-10
Gm18348	Gm18348	2.05098	9.83e-06	6.75e-05
Clybl	Clybl	2.04946	8.43e-07	7.25e-06
Cystm1	Cystm1	2.04512	3.3e-07	3.09e-06
Tmc8	Tmc8	2.04121	7.64e-29	1.09e-26
Gm28100	Gm28100	2.03479	9.48e-05	0.000510564
Alms1	Alms1	2.03464	0.00156453	0.00604231
Spin4	Spin4	2.03406	0.00287136	0.0101938
Gnai1	Gnai1	2.03368	6.25e-08	6.69e-07
Rai14	Rai14	2.02587	4.77e-49	3.99e-46
4930528J11Rik	4930528J11Rik	2.02153	0.00151356	0.00586998
Lonrf3	Lonrf3	2.02087	3.55e-23	2.81e-21
Tnfaip8l1	Tnfaip8l1	2.01784	1.23e-11	2.5e-10
C130083M11Rik	C130083M11Rik	2.01059	1.52e-10	2.62e-09
Caly	Caly	2.01047	2.8e-09	3.91e-08
Slc27a1	Slc27a1	2.00944	1.06e-38	3.64e-36
Rilp	Rilp	2.00538	8.65e-11	1.55e-09
Gm26796	Gm26796	1.99673	0.00212847	0.00788627
Fxyd7	Fxyd7	1.99562	0.000870123	0.00361793
Lmntd2	Lmntd2	1.99238	0.0010421	0.00423194
Slc27a6	Slc27a6	1.9869	1.01e-12	2.41e-11
Lgals7	Lgals7	1.98687	2.72e-06	2.12e-05
Shc3	Shc3	1.98455	6.37e-06	4.55e-05
C330018D20Rik	C330018D20Rik	1.9841	1.22e-16	4.83e-15
Igsf3	Igsf3	1.98271	1.46e-24	1.34e-22
4632428C04Rik	4632428C04Rik	1.97847	1.02e-05	7e-05
Plvap	Plvap	1.97489	0.000390306	0.00179711
Muc15	Muc15	1.97247	3.13e-08	3.59e-07
Sytl2	Sytl2	1.96708	3.67e-06	2.77e-05
Pbld2	Pbld2	1.9659	0.00747303	0.0233237
Tmbim1	Tmbim1	1.96416	3.75e-71	1.32e-67
Xrra1	Xrra1	1.96051	0.00175585	0.00667275
Mpig6b	Mpig6b	1.95766	3.62e-06	2.74e-05
Ccl9	Ccl9	1.95755	2.41e-07	2.31e-06
Guca2a	Guca2a	1.95551	0.0021888	0.0080772
Bace2	Bace2	1.95411	1.39e-06	1.15e-05
Gm43197	Gm43197	1.95357	0.00584225	0.0188703
Tmem25	Tmem25	1.94765	1.38e-05	9.14e-05
Gla	Gla	1.94619	5.09e-38	1.68e-35
Pkp2	Pkp2	1.93407	0.000156189	0.00080024
Gm7103	Gm7103	1.91261	1.56e-05	0.000102127
Anxa2	Anxa2	1.91125	0.000122203	0.000639717
BC106179	BC106179	1.91009	3.71e-10	6.07e-09
4930550C14Rik	4930550C14Rik	1.90161	0.0171025	0.0471363
Faah	Faah	1.89803	2.11e-09	3.01e-08
Acot1	Acot1	1.89738	0.0164378	0.0456118
Slc16a3	Slc16a3	1.8905	5.96e-33	1.25e-30
Echdc3	Echdc3	1.88248	3.18e-05	0.000192554
Sdc3	Sdc3	1.88039	0.000394081	0.00181164
Gm13431	Gm13431	1.8786	0.0132997	0.0381378
Fads3	Fads3	1.87002	9.91e-27	1.14e-24
Sema3e	Sema3e	1.86657	7.25e-11	1.31e-09
Ryr3	Ryr3	1.86554	4.34e-17	1.81e-15
Srl	Srl	1.85845	0.0127489	0.0368529
Gm34885	Gm34885	1.85581	0.0131154	0.0377016
Nomo1	Nomo1	1.85541	2.36e-26	2.63e-24
Gm39326	Gm39326	1.85192	0.0144317	0.0408708
Gm11724	Gm11724	1.84998	2.5e-21	1.6e-19
2500002B13Rik	2500002B13Rik	1.84911	1.58e-05	0.000102702
Eaf2	Eaf2	1.84905	0.00571564	0.0185124
Sptbn2	Sptbn2	1.84608	1.72e-09	2.48e-08
Ankrd13b	Ankrd13b	1.83488	3.21e-22	2.27e-20
Lrrc8e	Lrrc8e	1.83123	1.12e-07	1.14e-06
Cfap20dc	Cfap20dc	1.82484	3.96e-07	3.64e-06
Mfsd12	Mfsd12	1.81937	2.11e-24	1.9e-22
Gm35147	Gm35147	1.81689	0.000101407	0.000542381
Etl4	Etl4	1.80795	2.14e-07	2.08e-06
Plekha4	Plekha4	1.80473	3.42e-05	0.000205518
Wdr54	Wdr54	1.80145	1.86e-05	0.000119148
Hdc	Hdc	1.79881	9.71e-39	3.41e-36
Ceacam1	Ceacam1	1.79856	6.25e-08	6.69e-07
9530052E02Rik	9530052E02Rik	1.77885	3.87e-06	2.9e-05
B630019A10Rik	B630019A10Rik	1.77755	1.14e-24	1.05e-22
Parp3	Parp3	1.77725	1.75e-33	4e-31
Zfp607b	Zfp607b	1.77653	1.35e-13	3.67e-12
Gm37795	Gm37795	1.77634	7.66e-06	5.37e-05
Ahcyl2	Ahcyl2	1.7759	3.31e-24	2.88e-22
Gm49132	Gm49132	1.76976	4.83e-07	4.37e-06
Il27ra	Il27ra	1.76836	2.63e-40	1.07e-37
Dipk1c	Dipk1c	1.76639	0.0109633	0.0323399
Gm43042	Gm43042	1.76431	0.000475204	0.00213326
Gm19585	Gm19585	1.76282	4.85e-08	5.34e-07
Itgb2	Itgb2	1.76144	6.06e-30	9.95e-28
Gm28884	Gm28884	1.76129	5.91e-09	7.72e-08
Rap2a	Rap2a	1.76114	6.4e-53	7.03e-50
Fgf2	Fgf2	1.75917	6.49e-19	3.27e-17
Skil	Skil	1.75813	1.49e-10	2.57e-09
Pou2f2	Pou2f2	1.75712	0.00120875	0.00481529
Arrdc3	Arrdc3	1.75469	5.71e-23	4.31e-21
Gm44085	Gm44085	1.75355	1.66e-05	0.0001078
Trf	Trf	1.75058	3.57e-21	2.26e-19
Rarb	Rarb	1.75002	7.32e-07	6.37e-06
Egr2	Egr2	1.744	6.36e-12	1.35e-10
Ddx4	Ddx4	1.74183	0.00202094	0.00754965
Aqp8	Aqp8	1.73917	6.82e-05	0.00038113
Slc29a3	Slc29a3	1.73571	1.81e-19	9.81e-18
5031425F14Rik	5031425F14Rik	1.73544	0.00761095	0.0237037
Fblim1	Fblim1	1.73404	2.16e-21	1.41e-19
Clec2i	Clec2i	1.72318	8.24e-09	1.05e-07
Dntt	Dntt	1.72157	0.0013745	0.00539373
Ripk3	Ripk3	1.71417	1.41e-12	3.29e-11
Gm55330	Gm55330	1.71285	0.00165352	0.00634975
Gm15931	Gm15931	1.71276	0.000274484	0.00131693
Plag1	Plag1	1.71191	0.00288944	0.010256
Dusp10	Dusp10	1.71175	2.05e-10	3.46e-09
Peak1	Peak1	1.71042	3.06e-21	1.94e-19
Tmc3	Tmc3	1.70876	8.81e-05	0.000479637
Efnb2	Efnb2	1.70746	1.57e-15	5.45e-14
Gng4	Gng4	1.70694	0.00469591	0.0156151
Nrip3	Nrip3	1.70604	5.78e-17	2.39e-15
Tektip1	Tektip1	1.70282	3.31e-25	3.27e-23
Cenpa	Cenpa	1.70281	4.87e-22	3.39e-20
Cntnap1	Cntnap1	1.70256	0.00507198	0.0167077
F8	F8	1.70197	9.43e-06	6.49e-05
Chsy3	Chsy3	1.6998	3.28e-09	4.51e-08
Pfkl	Pfkl	1.69914	3.42e-30	5.78e-28
Cables1	Cables1	1.69604	0.00822217	0.0252407
Ano1	Ano1	1.69549	0.0183084	0.0499197
Piwil2	Piwil2	1.69156	4.51e-06	3.33e-05
Adamts5	Adamts5	1.68685	1.38e-29	2.16e-27
Gm13963	Gm13963	1.68319	3.15e-06	2.42e-05
Jazf1	Jazf1	1.68016	1.06e-22	7.91e-21
Gm4793	Gm4793	1.6796	1.92e-09	2.75e-08
Gm11419	Gm11419	1.67231	7.22e-20	4.08e-18
Ddx25	Ddx25	1.66875	0.0127408	0.0368416
Pvalb	Pvalb	1.66611	0.0100128	0.0299636
Dusp9	Dusp9	1.66213	6.52e-07	5.73e-06
Ephx1	Ephx1	1.66161	1.04e-27	1.31e-25
Fbxl16	Fbxl16	1.65267	2.14e-07	2.08e-06
Gm15326	Gm15326	1.65129	0.00560385	0.0182087
Lrriq3	Lrriq3	1.64929	0.00272357	0.00974192
Cpe	Cpe	1.64446	0.00204342	0.00761907
Or8b1d	Or8b1d	1.64298	2.15e-07	2.09e-06
Tbc1d2	Tbc1d2	1.63898	8.5e-10	1.3e-08
Cped1	Cped1	1.63708	0.0035749	0.0123016
Slc6a19	Slc6a19	1.63661	8.24e-13	1.99e-11
Ppp1r13l	Ppp1r13l	1.6351	1.42e-22	1.04e-20
Cobll1	Cobll1	1.62227	5.36e-28	6.98e-26
Gm3325	Gm3325	1.61644	2.58e-07	2.47e-06
B4galt2	B4galt2	1.61453	1.36e-07	1.36e-06
Gm9030	Gm9030	1.61101	0.00551832	0.0179626
Gldc	Gldc	1.61015	0.0145525	0.0411734
Lrrc10b	Lrrc10b	1.60296	0.00972452	0.0291902
1700019A23Rik	1700019A23Rik	1.60226	0.000770985	0.00325889
Gm17098	Gm17098	1.59905	0.00134064	0.00527852
Slc46a1	Slc46a1	1.598	6.02e-13	1.49e-11
Irs2	Irs2	1.59659	2.26e-07	2.18e-06
Prrg1	Prrg1	1.5924	0.00336159	0.0116865
Gm44065	Gm44065	1.59188	0.0031969	0.0111865
Sox5	Sox5	1.58853	2.74e-14	8.29e-13
Il9r	Il9r	1.58574	9.28e-31	1.68e-28
Vps26c	Vps26c	1.58398	8.94e-29	1.27e-26
Tpi-rs11	Tpi-rs11	1.58083	2.4e-08	2.82e-07
2200002J24Rik	2200002J24Rik	1.57728	0.00703003	0.0221296
Ano3	Ano3	1.57699	6.46e-19	3.26e-17
Gstt1	Gstt1	1.57693	0.000457768	0.0020666
Eps8l3	Eps8l3	1.57538	4.73e-07	4.29e-06
Bcam	Bcam	1.57326	5.87e-08	6.31e-07
Nabp1	Nabp1	1.57308	1.43e-16	5.59e-15
BC024063	BC024063	1.57114	0.0143048	0.0405571
Cdc14b	Cdc14b	1.56918	1.07e-09	1.61e-08
Gm44206	Gm44206	1.56917	5.09e-06	3.71e-05
Pgk1	Pgk1	1.56873	5.79e-16	2.09e-14
Gm6209	Gm6209	1.56834	1.26e-05	8.43e-05
Reck	Reck	1.56763	0.000772241	0.00326342
Gm16638	Gm16638	1.56619	6.71e-06	4.76e-05
Ttc26	Ttc26	1.56132	0.000249746	0.00121179
Gm17747	Gm17747	1.56005	0.000291628	0.00139101
Sema7a	Sema7a	1.56	2.45e-08	2.88e-07
Tpi1	Tpi1	1.55983	1.56e-25	1.6e-23
Gm19345	Gm19345	1.55701	0.000360282	0.00167642
2610028H24Rik	2610028H24Rik	1.55657	1.07e-06	9.09e-06
Gpx7	Gpx7	1.55643	0.000210791	0.00104175
Gm15635	Gm15635	1.55632	0.00229182	0.00840796
Bbs1	Bbs1	1.55623	0.000103226	0.000550204
Fsd1l	Fsd1l	1.55607	0.0011834	0.00472609
Gm31522	Gm31522	1.55444	2.23e-18	1.07e-16
Gm45812	Gm45812	1.54928	1.23e-05	8.27e-05
Pcdh1	Pcdh1	1.54676	2.8e-08	3.24e-07
Bend6	Bend6	1.54539	0.0158688	0.0442635
Ceacam16	Ceacam16	1.54412	3.53e-09	4.84e-08
Eno2	Eno2	1.54084	1.84e-16	7.14e-15
F2rl2	F2rl2	1.53625	5.49e-09	7.2e-08
Bnip3	Bnip3	1.53328	2.03e-13	5.34e-12
Pick1	Pick1	1.53318	0.00204852	0.00763647
Crip2	Crip2	1.5297	0.000657269	0.00283397
Tnfrsf1b	Tnfrsf1b	1.52926	2.37e-07	2.27e-06
Nek8	Nek8	1.52557	2.2e-10	3.69e-09
Mir135a-1	Mir135a-1	1.52374	0.00673189	0.0213132
Pfn2	Pfn2	1.52293	1.44e-10	2.48e-09
Rptor	Rptor	1.52154	1.19e-40	5.08e-38
Galnt2	Galnt2	1.51594	0.00819563	0.02519
Mid2	Mid2	1.51541	0.000143979	0.000742441
Zfp808	Zfp808	1.51284	6.12e-06	4.39e-05
Sptb	Sptb	1.51267	6.13e-09	7.98e-08
Aph1c	Aph1c	1.51229	1.29e-09	1.9e-08
Gm47439	Gm47439	1.50784	0.00549462	0.0178954
Hid1	Hid1	1.50511	6.46e-05	0.000363759
Map1a	Map1a	1.50104	1.1e-07	1.12e-06
Cox6b2	Cox6b2	-1.50083	1.14e-10	2e-09
Dusp1	Dusp1	-1.50611	2.01e-09	2.87e-08
9130008F23Rik	9130008F23Rik	-1.51877	0.00024339	0.00118422
Igsf10	Igsf10	-1.5214	0.00110831	0.00446372
Ddah2	Ddah2	-1.5215	2.54e-25	2.56e-23
Gm29529	Gm29529	-1.52258	0.0170045	0.046903
Gmfg	Gmfg	-1.5239	5.71e-06	4.14e-05
Gm16081	Gm16081	-1.52545	7.56e-05	0.000418161
Rgs8	Rgs8	-1.52641	1.87e-05	0.000119832
Zfp30	Zfp30	-1.53266	0.00020387	0.00101353
Abca1	Abca1	-1.53406	0.00220735	0.00813542
Tmem178b	Tmem178b	-1.53599	0.00104585	0.00424619
Rpl36al	Rpl36al	-1.53607	0.000196048	0.000979516
H3c1	H3c1	-1.53783	0.00589886	0.0190357
Slc6a13	Slc6a13	-1.5389	0.000399172	0.00183312
Gm43566	Gm43566	-1.53949	0.00133365	0.00525922
Nlrp3	Nlrp3	-1.54207	8.53e-15	2.74e-13
Rrad	Rrad	-1.54387	4.86e-07	4.39e-06
Gm26542	Gm26542	-1.54678	6.25e-30	1.02e-27
Cacnb2	Cacnb2	-1.54746	0.00168171	0.0064341
Layn	Layn	-1.55112	0.00125633	0.00498224
Gm43833	Gm43833	-1.55112	0.000141883	0.000732061
Prnp	Prnp	-1.55887	0.000444903	0.00201793
Hspa12b	Hspa12b	-1.56035	0.000410642	0.00187795
Efhd1	Efhd1	-1.56145	0.00659031	0.0209317
Ptpn2	Ptpn2	-1.56414	4.42e-23	3.41e-21
H1f4	H1f4	-1.56431	0.000535437	0.00236988
Tamalin	Tamalin	-1.56477	3.34e-09	4.59e-08
AB124611	AB124611	-1.56543	6.73e-13	1.64e-11
Scml4	Scml4	-1.56989	3.88e-09	5.26e-08
Cd300ld3	Cd300ld3	-1.57128	1.77e-05	0.000114291
Abcb4	Abcb4	-1.57335	0.00262041	0.00944187
Magef1	Magef1	-1.5739	2.18e-07	2.11e-06
Lpcat2	Lpcat2	-1.57423	4.97e-18	2.28e-16
Macrod1	Macrod1	-1.57475	1.75e-11	3.47e-10
Zc3h12c	Zc3h12c	-1.57769	1.14e-25	1.2e-23
Gm10505	Gm10505	-1.57802	0.00142105	0.00555282
Slc13a2	Slc13a2	-1.57966	0.00064041	0.00277295
Nrn1	Nrn1	-1.58185	0.00604451	0.0194344
4833418N02Rik	4833418N02Rik	-1.5879	3.62e-05	0.000216075
Tnfaip2	Tnfaip2	-1.59307	6.35e-07	5.6e-06
Mir6244	Mir6244	-1.60281	0.000219443	0.00107785
Cited4	Cited4	-1.60435	2.75e-08	3.2e-07
Myorg	Myorg	-1.60681	6.32e-18	2.86e-16
Mab21l1	Mab21l1	-1.61022	2.4e-35	6.2e-33
Nradd	Nradd	-1.61068	0.00386955	0.013189
Kalrn	Kalrn	-1.61213	9.02e-06	6.23e-05
Il15	Il15	-1.61427	1.33e-08	1.64e-07
Ncmap	Ncmap	-1.61588	0.00434957	0.0146099
Csrp3	Csrp3	-1.61724	0.00279579	0.00996576
Aig1	Aig1	-1.6191	5.48e-06	3.98e-05
Susd1	Susd1	-1.62167	6.22e-52	6.08e-49
Ctxn1	Ctxn1	-1.62277	4.37e-13	1.1e-11
AU022793	AU022793	-1.6228	1.4e-06	1.16e-05
Rubcnl	Rubcnl	-1.63447	3.73e-10	6.08e-09
9530026P05Rik	9530026P05Rik	-1.64112	5.45e-07	4.86e-06
Isg20	Isg20	-1.64355	1.25e-05	8.36e-05
Dach2	Dach2	-1.6443	0.0106861	0.0316283
Mgst2	Mgst2	-1.64529	0.0005186	0.00230687
Snhg12	Snhg12	-1.64587	0.000784021	0.00330843
Tctn1	Tctn1	-1.6494	1.66e-29	2.54e-27
Lrrc73	Lrrc73	-1.6498	0.0105043	0.0311743
Slfn2	Slfn2	-1.65199	3.3e-10	5.41e-09
Gm43684	Gm43684	-1.65686	0.0111766	0.0328481
Ankrd10	Ankrd10	-1.65847	2.47e-20	1.45e-18
Cd300c2	Cd300c2	-1.66031	3.13e-06	2.41e-05
H2bc9	H2bc9	-1.66154	0.00449182	0.0150217
C2	C2	-1.66196	5.5e-10	8.66e-09
Mpeg1	Mpeg1	-1.66619	0.00203982	0.00760725
Gm13477	Gm13477	-1.66631	0.010051	0.0300522
Fgd2	Fgd2	-1.67126	3.19e-16	1.19e-14
Il12rb1	Il12rb1	-1.67208	2e-16	7.71e-15
Tcaf2	Tcaf2	-1.67331	3.4e-06	2.59e-05
Tnfrsf23	Tnfrsf23	-1.67353	0.000530748	0.00235376
Gm37334	Gm37334	-1.67913	0.0155785	0.0436345
Shox2	Shox2	-1.67958	4.84e-05	0.000281168
Ccdc85c	Ccdc85c	-1.68782	0.0125082	0.0362285
Ston2	Ston2	-1.69013	4.01e-33	8.79e-31
Gm15740	Gm15740	-1.69469	0.00271625	0.00972166
H2-Ob	H2-Ob	-1.6972	2e-09	2.86e-08
Fam171a1	Fam171a1	-1.70756	8.24e-05	0.000450683
Tnnt1	Tnnt1	-1.71146	6.58e-13	1.61e-11
Jdp2	Jdp2	-1.71205	2.47e-44	1.61e-41
Rhbdl3	Rhbdl3	-1.71264	2.28e-06	1.8e-05
Gm33023	Gm33023	-1.72639	0.000179038	0.000903875
Igfbp7	Igfbp7	-1.72708	0.00133435	0.00526081
Itga2	Itga2	-1.7283	0.000126432	0.000660286
Slc8a1	Slc8a1	-1.73715	2.36e-11	4.59e-10
Hvcn1	Hvcn1	-1.7382	1.65e-32	3.38e-30
Tubb3	Tubb3	-1.74145	6.17e-08	6.61e-07
Gm9934	Gm9934	-1.74395	0.0180471	0.0493378
Cth	Cth	-1.74458	3.31e-06	2.53e-05
Acp4	Acp4	-1.74695	6.49e-07	5.71e-06
Nphs2	Nphs2	-1.7524	1.51e-11	3.03e-10
Lrrc75b	Lrrc75b	-1.75492	9.15e-09	1.16e-07
5730460C07Rik	5730460C07Rik	-1.76621	2.98e-20	1.72e-18
Gm1673	Gm1673	-1.7676	0.000679843	0.0029203
Gzmb	Gzmb	-1.78781	4.05e-07	3.71e-06
Gm47602	Gm47602	-1.78878	3.6e-09	4.92e-08
Tspan32	Tspan32	-1.78894	0.000600397	0.00261905
Glipr2	Glipr2	-1.78957	6.89e-09	8.92e-08
Dnah2	Dnah2	-1.80219	2.99e-11	5.76e-10
4833419F23Rik	4833419F23Rik	-1.8022	1.48e-08	1.82e-07
Neto2	Neto2	-1.80436	4.55e-12	9.86e-11
Cela1	Cela1	-1.80505	2.65e-19	1.41e-17
Klhl4	Klhl4	-1.80546	0.0127726	0.0368851
D5Ertd605e	D5Ertd605e	-1.80664	0.000126414	0.000660286
Bmp7	Bmp7	-1.80993	1.51e-22	1.1e-20
Gm49886	Gm49886	-1.81536	0.00815189	0.0250794
Tmprss7	Tmprss7	-1.8157	0.00704134	0.0221605
Sspo	Sspo	-1.82706	0.000128729	0.000670489
Lmo4	Lmo4	-1.8276	1.36e-42	6.83e-40
Asphd2	Asphd2	-1.8284	8.45e-10	1.29e-08
Rgs7bp	Rgs7bp	-1.83674	9.76e-10	1.48e-08
Mc1r	Mc1r	-1.83688	4.46e-06	3.3e-05
Rpl36-ps3	Rpl36-ps3	-1.84909	0.00764727	0.0237999
Ctss	Ctss	-1.84954	0.001211	0.0048231
Chrna9	Chrna9	-1.85153	0.0122353	0.0355672
Gm16271	Gm16271	-1.85194	0.0020887	0.00776483
Ighv1-27	Ighv1-27	-1.85393	5.23e-05	0.000301563
2900026A02Rik	2900026A02Rik	-1.85585	0.0141945	0.0402954
Gm2788	Gm2788	-1.85929	1.45e-11	2.91e-10
Gm29331	Gm29331	-1.8777	5.91e-05	0.000336956
Gm9920	Gm9920	-1.87897	1.41e-05	9.32e-05
Grm5	Grm5	-1.88098	8.46e-06	5.88e-05
1700016F12Rik	1700016F12Rik	-1.88107	1.14e-07	1.15e-06
Gm7327	Gm7327	-1.89021	0.00737646	0.0230673
E2f8	E2f8	-1.89037	4.81e-20	2.73e-18
Dusp2	Dusp2	-1.89335	0.0105348	0.0312438
2810405F17Rik	2810405F17Rik	-1.90254	0.00805472	0.0248263
Gm16485	Gm16485	-1.90395	8.04e-06	5.62e-05
Ltc4s	Ltc4s	-1.90615	1.46e-24	1.34e-22
Ly6e	Ly6e	-1.90721	3.86e-16	1.42e-14
Ism1	Ism1	-1.90729	1.29e-06	1.08e-05
Gpr141b	Gpr141b	-1.91055	1.4e-05	9.22e-05
4930412M03Rik	4930412M03Rik	-1.91198	0.00180072	0.00683149
Krt4	Krt4	-1.91336	1.61e-06	1.31e-05
Gm16295	Gm16295	-1.91631	4.06e-20	2.32e-18
Gm14066	Gm14066	-1.92241	0.000189524	0.000950269
Zfp651	Zfp651	-1.9281	0.000531493	0.00235528
Krba1	Krba1	-1.92865	5.65e-13	1.41e-11
Chn1os3	Chn1os3	-1.93025	0.000370083	0.00171477
Shisa4	Shisa4	-1.93738	4.62e-09	6.16e-08
Tdrd5	Tdrd5	-1.93818	2.44e-19	1.3e-17
Gm4430	Gm4430	-1.94258	0.000132136	0.000686606
E330040D14Rik	E330040D14Rik	-1.94744	0.00293691	0.0103992
Gchfr	Gchfr	-1.94882	3.23e-12	7.17e-11
Gm44220	Gm44220	-1.94964	3.35e-06	2.55e-05
Zfp36	Zfp36	-1.95238	2.61e-16	9.88e-15
Axdnd1	Axdnd1	-1.95591	1.56e-06	1.28e-05
Cnn3	Cnn3	-1.95765	0.00862984	0.0263541
Mex3a	Mex3a	-1.9596	6.45e-11	1.17e-09
Slc4a4	Slc4a4	-1.96508	0.00011671	0.000615361
Ptpn18	Ptpn18	-1.96631	1.24e-23	1.02e-21
Ccl4	Ccl4	-1.96882	2.49e-13	6.48e-12
Rsad1	Rsad1	-1.97315	1.7e-14	5.26e-13
Ttn	Ttn	-1.99062	7.38e-09	9.49e-08
Nupr1	Nupr1	-1.99475	3.87e-07	3.57e-06
Zfp512b	Zfp512b	-1.99485	2.4e-11	4.65e-10
Gm28417	Gm28417	-2.00501	3.98e-22	2.81e-20
Fut8	Fut8	-2.00849	4.6e-07	4.18e-06
Eva1c	Eva1c	-2.00911	0.00162323	0.00624025
Ighv1-23	Ighv1-23	-2.00939	0.000591659	0.00258413
Fndc9	Fndc9	-2.01042	0.000988019	0.00404031
Gm49794	Gm49794	-2.0127	2.33e-05	0.00014558
Rbms3	Rbms3	-2.01587	0.0130187	0.0374972
Esyt3	Esyt3	-2.01788	0.0058822	0.0189854
Aoah	Aoah	-2.01896	1.59e-28	2.18e-26
Milr1	Milr1	-2.02284	1.44e-17	6.35e-16
Pim2	Pim2	-2.02353	9.21e-12	1.92e-10
H1f1	H1f1	-2.03106	0.0168387	0.0465406
Nkd1	Nkd1	-2.03863	0.000161799	0.000825619
Rtn4r	Rtn4r	-2.03892	6.68e-17	2.74e-15
Lrrc36	Lrrc36	-2.04099	1.69e-06	1.37e-05
Ncoa1	Ncoa1	-2.04358	0.000927252	0.00382293
Lrig3	Lrig3	-2.0462	7.24e-07	6.32e-06
Dock4	Dock4	-2.05075	0.00788796	0.0244193
Myl4	Myl4	-2.05411	0.00206851	0.00769631
Rtkn2	Rtkn2	-2.06289	2.04e-05	0.000129406
Gm37780	Gm37780	-2.06329	0.00502163	0.0165729
Nr4a3	Nr4a3	-2.0814	4.73e-08	5.22e-07
H2ac15	H2ac15	-2.08207	0.0159893	0.0445571
Lst1	Lst1	-2.08297	1.54e-13	4.14e-12
Armc3	Armc3	-2.08431	1.15e-05	7.76e-05
Chd3	Chd3	-2.08674	9.65e-37	2.92e-34
Plekhd1	Plekhd1	-2.0891	0.00357445	0.0123016
Nwd1	Nwd1	-2.08919	0.00175322	0.0066642
Gm48161	Gm48161	-2.08934	0.0156837	0.0438236
Gm15163	Gm15163	-2.10887	4.75e-08	5.24e-07
Fbxl7	Fbxl7	-2.10983	0.00371216	0.0127092
Samd5	Samd5	-2.12375	0.000207167	0.00102817
Btnl9	Btnl9	-2.12774	3.14e-08	3.6e-07
Gm2415	Gm2415	-2.12781	4.97e-24	4.24e-22
Rnase4	Rnase4	-2.12899	5.08e-07	4.56e-06
Orm3	Orm3	-2.14077	0.000184954	0.00093027
Gm48925	Gm48925	-2.14111	9.95e-05	0.000533513
Gm49437	Gm49437	-2.14124	0.000578388	0.00253373
Map3k8	Map3k8	-2.14371	2.41e-12	5.43e-11
Spns3	Spns3	-2.1462	1.07e-42	5.7e-40
Ret	Ret	-2.15097	0.00661023	0.0209847
Mrgprb13	Mrgprb13	-2.15488	5.16e-05	0.000297882
Jag2	Jag2	-2.15574	0.000758518	0.00321083
Sla	Sla	-2.15911	5.59e-35	1.43e-32
Sh2d5	Sh2d5	-2.15958	1.41e-06	1.16e-05
Acvr1c	Acvr1c	-2.17813	0.0166932	0.0462055
Cpb1	Cpb1	-2.18229	1.09e-15	3.83e-14
Trib1	Trib1	-2.18676	8.85e-05	0.000480906
Chpt1	Chpt1	-2.18835	6.75e-36	1.85e-33
Marcksl1	Marcksl1	-2.1912	3.82e-14	1.12e-12
Epop	Epop	-2.19774	5.95e-25	5.69e-23
Ccr3	Ccr3	-2.2063	1.06e-05	7.19e-05
She	She	-2.2064	1.58e-10	2.72e-09
Mras	Mras	-2.2087	0.000124492	0.000650928
Plxnc1	Plxnc1	-2.20871	1.4e-06	1.15e-05
Sox12	Sox12	-2.21549	2.74e-10	4.54e-09
Cyp4a12b	Cyp4a12b	-2.21663	5.96e-06	4.29e-05
Kifc2	Kifc2	-2.22142	1.59e-06	1.3e-05
Abcg3	Abcg3	-2.22298	0.00957465	0.0287895
Gm31749	Gm31749	-2.22705	0.00671493	0.021271
Plxna3	Plxna3	-2.2316	0.000511297	0.00227669
Cyp4a12a	Cyp4a12a	-2.2376	2.46e-05	0.000152745
Chn1os1	Chn1os1	-2.24037	0.00667024	0.0211454
Pnck	Pnck	-2.2412	1.08e-05	7.36e-05
Stum	Stum	-2.24323	1.27e-13	3.47e-12
Gstm1	Gstm1	-2.24505	3.07e-26	3.34e-24
Gm14636	Gm14636	-2.2499	0.00254302	0.00920093
Gstm7	Gstm7	-2.25159	3.18e-08	3.64e-07
Ptafr	Ptafr	-2.26795	3.08e-20	1.77e-18
Hdac9	Hdac9	-2.27136	1.06e-09	1.59e-08
Gbp9	Gbp9	-2.2725	0.000311255	0.00147325
Atp8a2	Atp8a2	-2.27385	4.54e-47	3.33e-44
Rpl35a-ps4	Rpl35a-ps4	-2.28871	0.00938803	0.0282864
Zfp467	Zfp467	-2.29284	6.52e-25	6.17e-23
Gp5	Gp5	-2.31262	4.11e-23	3.2e-21
Il2ra	Il2ra	-2.31726	1.63e-05	0.00010578
Hbegf	Hbegf	-2.32754	4.39e-12	9.54e-11
Slc15a3	Slc15a3	-2.32775	0.002715	0.0097213
Mmp9	Mmp9	-2.32807	0.00172618	0.00657565
Gm16336	Gm16336	-2.33282	1.88e-06	1.51e-05
Gm33251	Gm33251	-2.333	5.23e-05	0.000301192
Timp3	Timp3	-2.36028	0.00785825	0.0243531
Tgm2	Tgm2	-2.36503	1.61e-05	0.000104446
Asb2	Asb2	-2.37434	7.46e-07	6.49e-06
Fgf10	Fgf10	-2.37651	0.00240387	0.0087751
Gadd45g	Gadd45g	-2.37821	5.46e-10	8.6e-09
Meltf	Meltf	-2.39414	1.07e-05	7.26e-05
Nuak1	Nuak1	-2.39717	0.000725502	0.003092
Fam83e	Fam83e	-2.40474	0.0134467	0.038503
Mir328	Mir328	-2.44621	0.0047376	0.015724
Sash1	Sash1	-2.45203	0.0182793	0.0498718
Gm20412	Gm20412	-2.4645	5.04e-07	4.54e-06
Smarca1	Smarca1	-2.46496	6.46e-15	2.1e-13
F13a1	F13a1	-2.46751	0.0168763	0.0466227
Acer2	Acer2	-2.46839	3.46e-07	3.22e-06
Cmpk2	Cmpk2	-2.46942	1.43e-08	1.76e-07
Gm54719	Gm54719	-2.47122	0.000350419	0.00163577
Stab1	Stab1	-2.48063	2.18e-10	3.67e-09
Egr1	Egr1	-2.48224	4.34e-14	1.26e-12
Gm43412	Gm43412	-2.4982	0.0154534	0.0433629
Rab26	Rab26	-2.50601	1.28e-05	8.53e-05
Evc2	Evc2	-2.50963	9.48e-05	0.000510564
H1f3	H1f3	-2.51048	1e-09	1.51e-08
Gm42928	Gm42928	-2.51312	0.000206867	0.00102726
Ifit1	Ifit1	-2.52959	0.010118	0.0302165
Mamdc2	Mamdc2	-2.53168	3.73e-14	1.1e-12
Slco4a1	Slco4a1	-2.54074	3.14e-31	5.81e-29
Caskin1	Caskin1	-2.54277	0.000189424	0.000950269
Igkv8-27	Igkv8-27	-2.54602	0.0095319	0.0286756
Adamtsl2	Adamtsl2	-2.54888	2.01e-05	0.000127576
Tmem59l	Tmem59l	-2.5507	0.00210571	0.00781651
Gm19716	Gm19716	-2.56445	1.74e-20	1.04e-18
Irag1	Irag1	-2.56752	1.34e-07	1.34e-06
Cd24a	Cd24a	-2.58278	1.95e-17	8.42e-16
Gp9	Gp9	-2.58309	0.00168697	0.00645004
Rimkla	Rimkla	-2.5858	0.00915527	0.027718
Serpina3f	Serpina3f	-2.58989	3.19e-09	4.39e-08
Gdf15	Gdf15	-2.59575	5.29e-15	1.73e-13
Adra2a	Adra2a	-2.6057	4.52e-10	7.26e-09
Gm26901	Gm26901	-2.61126	1.84e-05	0.000118172
Cntnap2	Cntnap2	-2.61201	0.000138997	0.000719283
Ptpru	Ptpru	-2.62127	0.000831574	0.00347871
Fcgr1	Fcgr1	-2.62128	6.15e-09	7.99e-08
Gm30648	Gm30648	-2.62694	1.14e-10	2e-09
Rapgef3	Rapgef3	-2.6271	9.1e-14	2.53e-12
Nt5dc2	Nt5dc2	-2.64835	3.96e-23	3.1e-21
Tpm2	Tpm2	-2.67004	6.84e-06	4.85e-05
Gstm2-ps1	Gstm2-ps1	-2.67567	1.64e-15	5.65e-14
Tmem65	Tmem65	-2.67835	4.04e-09	5.46e-08
Otos	Otos	-2.68964	2.88e-14	8.63e-13
Tmprss6	Tmprss6	-2.69221	0.0131971	0.0378932
Nrcam	Nrcam	-2.70329	0.00810752	0.0249672
Gm8834	Gm8834	-2.71152	0.000873529	0.00362952
Slamf9	Slamf9	-2.74401	0.00514292	0.0168971
Eya2	Eya2	-2.7503	0.00410544	0.0138907
Gm26813	Gm26813	-2.75762	5.68e-06	4.12e-05
Hsd11b1	Hsd11b1	-2.77422	1.94e-09	2.78e-08
A730043L09Rik	A730043L09Rik	-2.81428	9.23e-05	0.000499008
Ngfr	Ngfr	-2.81446	1.04e-10	1.83e-09
Gm47262	Gm47262	-2.81733	9.41e-05	0.000507685
Olfml3	Olfml3	-2.82796	0.00733846	0.0229812
Igfbp6	Igfbp6	-2.83155	9.17e-09	1.17e-07
Lrfn1	Lrfn1	-2.84852	8.13e-14	2.28e-12
Trpc6	Trpc6	-2.85406	7.1e-09	9.16e-08
Mchr1	Mchr1	-2.85533	1.07e-07	1.09e-06
Lrrc4	Lrrc4	-2.86305	0.000423646	0.00193039
Sult1a1	Sult1a1	-2.90239	1.38e-05	9.13e-05
Gm21269	Gm21269	-2.9068	0.00686837	0.0216971
Egr3	Egr3	-2.93422	2.44e-30	4.2e-28
Syn3	Syn3	-2.94036	0.00112025	0.00450869
Smpdl3b	Smpdl3b	-2.95138	0.0100288	0.029991
Hck	Hck	-2.9621	1.22e-05	8.19e-05
Rassf8	Rassf8	-2.98744	5.32e-09	7e-08
Nrsn2	Nrsn2	-2.98764	7.81e-05	0.000430372
Tnfrsf11a	Tnfrsf11a	-2.99832	0.00503447	0.0166059
Gm37249	Gm37249	-3.00982	0.000178808	0.000902976
2010008C14Rik	2010008C14Rik	-3.01674	6.34e-09	8.23e-08
Gm15544	Gm15544	-3.02024	0.00959778	0.028854
Lpar5	Lpar5	-3.02156	6.64e-22	4.49e-20
Gm9626	Gm9626	-3.02498	0.01741	0.0478341
Cpxm1	Cpxm1	-3.03944	0.00152219	0.00589823
Syn2	Syn2	-3.04321	0.00220372	0.00812543
Atf3	Atf3	-3.04492	1.23e-12	2.9e-11
Gm16316	Gm16316	-3.04821	2.73e-06	2.12e-05
Pcsk9	Pcsk9	-3.04947	3.36e-11	6.42e-10
Tcf24	Tcf24	-3.05902	2.58e-07	2.47e-06
Galnt3	Galnt3	-3.08131	1.34e-16	5.26e-15
Ccdc141	Ccdc141	-3.08263	7.7e-07	6.67e-06
9430037G07Rik	9430037G07Rik	-3.10668	0.00366286	0.0125674
Tead4	Tead4	-3.11332	0.0138409	0.0394648
Ffar2	Ffar2	-3.12563	4.85e-06	3.56e-05
Tmem255b	Tmem255b	-3.12744	5.98e-25	5.69e-23
Id3	Id3	-3.13005	4.05e-24	3.51e-22
Sycp3	Sycp3	-3.14401	1.3e-13	3.53e-12
Gas6	Gas6	-3.14896	9.22e-67	1.8e-63
Gm13778	Gm13778	-3.16934	7.2e-13	1.75e-11
Grik3	Grik3	-3.18939	0.00450105	0.0150497
Ggt5	Ggt5	-3.20361	8.21e-05	0.000449919
Slc23a4	Slc23a4	-3.21742	0.0139382	0.0396906
Ang	Ang	-3.24907	3.21e-05	0.000194211
Pigz	Pigz	-3.25824	3.67e-17	1.54e-15
Gm12031	Gm12031	-3.27683	2.09e-06	1.67e-05
Slc1a3	Slc1a3	-3.27866	1.82e-07	1.79e-06
Eomes	Eomes	-3.28138	0.00426642	0.0143663
Rtl9	Rtl9	-3.29135	0.0152928	0.0429842
Id1	Id1	-3.31508	0.000919791	0.00379662
Nav2	Nav2	-3.31909	0.00205645	0.00765789
Ldhc	Ldhc	-3.32013	1.3e-09	1.91e-08
Tmem44	Tmem44	-3.32344	0.00345955	0.0119726
Lta	Lta	-3.33285	0.000747568	0.00317445
Gm44187	Gm44187	-3.35101	0.00215131	0.00795386
Smoc2	Smoc2	-3.3541	0.000137713	0.000713222
Scube3	Scube3	-3.3551	0.0132598	0.0380545
C3	C3	-3.40105	0.000750009	0.00318324
Pou2f3	Pou2f3	-3.40252	0.00509316	0.0167586
Ighv1-26	Ighv1-26	-3.41323	0.0166938	0.0462055
Itga8	Itga8	-3.44155	0.00997799	0.0298796
Rapsn	Rapsn	-3.44249	3.98e-39	1.46e-36
Gbp6	Gbp6	-3.48384	3.24e-10	5.34e-09
A3galt2	A3galt2	-3.50107	0.0111502	0.0327814
Rapgef3os1	Rapgef3os1	-3.50293	0.00137309	0.00538937
Timp4	Timp4	-3.50316	9.1e-06	6.28e-05
Cspg5	Cspg5	-3.54079	3.92e-06	2.94e-05
Gm43810	Gm43810	-3.54218	0.00363217	0.0124718
Necab2	Necab2	-3.54855	0.00876738	0.0267138
Cd300c	Cd300c	-3.54919	1.47e-06	1.21e-05
H3c11	H3c11	-3.57775	3.98e-07	3.65e-06
Carmil3	Carmil3	-3.59859	1.38e-05	9.14e-05
Kcnj2	Kcnj2	-3.62697	0.000219386	0.00107785
Gm48614	Gm48614	-3.63796	0.00129076	0.00511186
Tmem151b	Tmem151b	-3.63978	2.88e-20	1.68e-18
Gm11772	Gm11772	-3.66128	0.0091674	0.02775
Tnf	Tnf	-3.68587	1.06e-27	1.33e-25
Iglon5	Iglon5	-3.68825	0.00361398	0.0124197
Tcte1	Tcte1	-3.69197	3.93e-08	4.42e-07
Fosb	Fosb	-3.71367	2.01e-25	2.04e-23
Fos	Fos	-3.77518	9.83e-17	3.95e-15
Eya4	Eya4	-3.79757	0.000569955	0.00250302
Gbp4	Gbp4	-3.80095	2.58e-07	2.47e-06
Cd209c	Cd209c	-3.80422	0.000201827	0.00100536
G0s2	G0s2	-3.95399	1.14e-16	4.52e-15
Bdnf	Bdnf	-3.97471	0.0105019	0.0311726
Tspan32os	Tspan32os	-4.01004	0.00613055	0.0196679
Pkp1	Pkp1	-4.04537	2.17e-20	1.28e-18
Nr4a1	Nr4a1	-4.04778	3.3e-54	3.86e-51
Ptgs2	Ptgs2	-4.12358	3.42e-11	6.53e-10
Gm11747	Gm11747	-4.13484	1.71e-07	1.69e-06
Tktl1	Tktl1	-4.2353	5.85e-08	6.3e-07
Cavin2	Cavin2	-4.23939	0.0155402	0.0435542
Lamb1	Lamb1	-4.24503	0.0177663	0.0486912
Gm33460	Gm33460	-4.2624	0.000265359	0.00127908
Dkk2	Dkk2	-4.30113	0.0131547	0.0378022
Gpnmb	Gpnmb	-4.36859	0.00934915	0.0281959
Casq2	Casq2	-4.37846	0.00750341	0.0234084
Calhm5	Calhm5	-4.41898	0.00134642	0.00529717
Spon2	Spon2	-4.43531	0.000534052	0.00236543
Scara5	Scara5	-4.44429	0.0015348	0.00594186
Clec7a	Clec7a	-4.51856	0.0137185	0.0391472
Ror1	Ror1	-4.56765	1.23e-06	1.03e-05
H1f5	H1f5	-4.57205	3.12e-05	0.000189607
Lpl	Lpl	-4.58484	4.65e-05	0.000271434
Tg	Tg	-4.65454	5.97e-18	2.71e-16
Chil3	Chil3	-4.67804	0.00246865	0.00898172
Ccn5	Ccn5	-4.76915	3.72e-08	4.2e-07
Adra2b	Adra2b	-4.80469	0.000524789	0.00233263
Ccn1	Ccn1	-4.92197	0.000657403	0.00283397
Trav6-3	Trav6-3	-5.0183	0.000648442	0.00280428
Hba-a1	Hba-a1	-5.11327	0.0011496	0.00460785
C1qtnf1	C1qtnf1	-5.18358	1.63e-10	2.77e-09
Rhoj	Rhoj	-5.44685	0.000180422	0.00090927
Rbp4	Rbp4	-5.52953	0.00323375	0.0112891
Sparc	Sparc	-5.62192	0.000171339	0.000869003
Mylk	Mylk	-5.97694	5.08e-08	5.55e-07
Egr4	Egr4	-6.42152	1.64e-09	2.39e-08
Mmp12	Mmp12	-7.91655	0.000214191	0.00105647
