## Supplementary Table S5 for "Primitive steroidogenesis in mast cells: A novel regulatory mechanism for mast cell function"

### Sheet: BMMC_KOvsWT
	genes	log2FoldChange	pvalue	padj
Gm37068	Gm37068	6.13338	1.78751e-22	1.91022e-19
Ifit1	Ifit1	5.80904	1.18268e-12	1.36986e-10
Ccl5	Ccl5	3.93074	4.72922e-63	3.80702e-59
Cxcl10	Cxcl10	3.58178	0.000387755	0.0039412
Gm11775	Gm11775	3.16083	5.37031e-06	0.000107273
Rtkn2	Rtkn2	3.09357	1.27016e-08	5.55694e-07
Polq	Polq	2.98162	1.76866e-11	1.53094e-09
Pdzph1	Pdzph1	2.90732	0.00130658	0.010518
Slc22a3	Slc22a3	2.88678	3.21551e-09	1.57355e-07
Xkr5	Xkr5	2.88078	9.1818e-10	5.27954e-08
Aspm	Aspm	2.87796	3.68743e-18	1.34926e-15
Ankle1	Ankle1	2.86637	3.24383e-07	9.65355e-06
Iqgap3	Iqgap3	2.85877	4.03409e-25	7.21653e-22
Adamts17	Adamts17	2.8554	1.07799e-05	0.000194869
H19	H19	2.78359	0.00120728	0.0099018
Mras	Mras	2.69491	0.000417308	0.00418608
Sorl1	Sorl1	2.65005	2.40219e-10	1.58505e-08
Knl1	Knl1	2.60998	3.02537e-18	1.18801e-15
Cd7	Cd7	2.59322	1.77081e-05	0.000294829
Clspn	Clspn	2.58927	2.32167e-15	5.41723e-13
Cenpf	Cenpf	2.58397	2.13117e-07	6.70153e-06
Obscn	Obscn	2.54271	2.54917e-14	4.49728e-12
Ttk	Ttk	2.47139	2.2816e-17	7.34674e-15
Kif14	Kif14	2.44723	6.79294e-11	5.08681e-09
Pclaf	Pclaf	2.43891	5.33455e-14	8.58862e-12
Nuf2	Nuf2	2.43117	1.01244e-11	9.36797e-10
Gm16214	Gm16214	2.43117	4.70075e-05	0.000669161
Kntc1	Kntc1	2.42762	2.8942e-13	4.1236e-11
Gm12580	Gm12580	2.42037	0.000318133	0.00332809
1700020G17Rik	1700020G17Rik	2.41245	0.00157653	0.0122323
Hrob	Hrob	2.40897	2.4054e-12	2.53118e-10
E2f7	E2f7	2.39385	1.4782e-07	4.91293e-06
Igsf5	Igsf5	2.3862	6.19157e-09	2.91474e-07
Hmmr	Hmmr	2.38376	1.07683e-11	9.85059e-10
Gm38037	Gm38037	2.37665	1.29134e-10	8.92301e-09
Pimreg	Pimreg	2.37653	3.94246e-16	1.07583e-13
Pif1	Pif1	2.37594	1.97732e-08	8.33374e-07
Pbk	Pbk	2.37241	6.00038e-11	4.55689e-09
Kif15	Kif15	2.36272	2.06901e-08	8.67477e-07
Mybl2	Mybl2	2.3491	8.11481e-14	1.25623e-11
Grk3	Grk3	2.33319	2.13125e-06	4.88791e-05
9530053A07Rik	9530053A07Rik	2.30919	0.000563942	0.00532832
Exo1	Exo1	2.30544	2.3778e-15	5.46895e-13
Mcm10	Mcm10	2.28405	2.14965e-10	1.43014e-08
Shcbp1	Shcbp1	2.26087	2.28274e-14	4.12944e-12
Bub1b	Bub1b	2.25472	1.16139e-18	4.92064e-16
Melk	Melk	2.24668	2.78358e-10	1.79983e-08
Kif18b	Kif18b	2.2364	3.68601e-14	6.24682e-12
Nek2	Nek2	2.22989	2.76074e-09	1.40214e-07
Kif2c	Kif2c	2.21239	8.37117e-10	4.84805e-08
Ret	Ret	2.2121	2.44615e-09	1.26634e-07
Kif11	Kif11	2.20423	3.36363e-19	1.69233e-16
Spc24	Spc24	2.20361	6.46425e-12	6.1949e-10
Nlrc3	Nlrc3	2.19501	2.1494e-12	2.30702e-10
Bub1	Bub1	2.19457	3.00838e-09	1.49953e-07
Slc1a1	Slc1a1	2.19289	0.00408144	0.0260139
Cep55	Cep55	2.17673	2.83569e-13	4.0763e-11
Espl1	Espl1	2.17459	1.27735e-13	1.88673e-11
Neurl1b	Neurl1b	2.16203	5.55337e-05	0.000770769
Fancd2	Fancd2	2.16158	1.7098e-20	1.05876e-17
Birc5	Birc5	2.15379	3.47792e-11	2.75835e-09
Rnf150	Rnf150	2.15023	2.45099e-30	9.86523e-27
Spry4	Spry4	2.13792	0.00192956	0.0144426
Cit	Cit	2.1293	4.51582e-08	1.72286e-06
Itgae	Itgae	2.12599	0.000114029	0.00143174
Gm16336	Gm16336	2.12566	0.000152705	0.0018225
Slc5a11	Slc5a11	2.12298	2.56769e-12	2.6844e-10
Plk1	Plk1	2.11827	1.13167e-12	1.32345e-10
Atp2b4	Atp2b4	2.11331	1.7497e-06	4.15101e-05
Stil	Stil	2.1132	4.61333e-12	4.50149e-10
Rsad2	Rsad2	2.10514	1.67009e-14	3.20101e-12
Anln	Anln	2.06592	5.45844e-20	3.03037e-17
Slc35f3	Slc35f3	2.0611	0.00132681	0.0106488
Ccnb2	Ccnb2	2.05642	9.72593e-11	6.99051e-09
Ntrk3	Ntrk3	2.05467	2.05485e-05	0.000333163
Mcpt1	Mcpt1	2.05098	2.67306e-05	0.000414608
Rbms3	Rbms3	2.04468	0.00445122	0.0277126
Dlgap5	Dlgap5	2.04105	1.22435e-10	8.53336e-09
Neil3	Neil3	2.0301	1.00602e-08	4.44971e-07
Cenpm	Cenpm	2.02941	3.34166e-11	2.6634e-09
Reep1	Reep1	2.0117	0.00439132	0.0274671
Depdc1a	Depdc1a	2.01134	1.90936e-08	8.06842e-07
Troap	Troap	2.01118	1.8756e-07	6.00342e-06
Mis18bp1	Mis18bp1	2.00844	1.2149e-15	3.00921e-13
Tk1	Tk1	1.98568	1.23412e-14	2.42309e-12
Gm44985	Gm44985	1.98274	2.60948e-12	2.71049e-10
Rab26	Rab26	1.98193	0.000202187	0.00230702
Ticrr	Ticrr	1.97249	5.07136e-13	6.69253e-11
Ube2c	Ube2c	1.97057	1.33406e-09	7.43194e-08
D630023F18Rik	D630023F18Rik	1.9601	0.00137552	0.0109525
Cenpi	Cenpi	1.9506	3.12363e-10	1.99565e-08
Irag1	Irag1	1.95044	0.000818432	0.00721618
Ttc39a	Ttc39a	1.948	0.00622208	0.0359046
Brca1	Brca1	1.94392	6.51394e-10	3.88162e-08
Trdv4	Trdv4	1.94254	2.24618e-06	5.11506e-05
Gm30906	Gm30906	1.93732	0.00686152	0.0386666
Aurkb	Aurkb	1.93424	4.05091e-14	6.72367e-12
Kif17	Kif17	1.92683	2.2629e-06	5.12104e-05
Nlgn1	Nlgn1	1.91969	0.00920137	0.0481293
Pask	Pask	1.91287	3.79164e-16	1.06317e-13
Rad54b	Rad54b	1.91196	1.36345e-07	4.62138e-06
Gm14304	Gm14304	1.91005	1.63244e-08	7.02736e-07
Gm20658	Gm20658	1.90846	0.00473133	0.0290492
Gen1	Gen1	1.90838	1.35706e-12	1.54955e-10
Zfp365	Zfp365	1.90794	4.49294e-08	1.7182e-06
Gtse1	Gtse1	1.90533	2.09314e-16	6.12719e-14
E2f2	E2f2	1.90127	7.7273e-10	4.50759e-08
Jag2	Jag2	1.89876	0.000211422	0.00238321
Cdc25c	Cdc25c	1.89199	1.90229e-09	1.02089e-07
Ska3	Ska3	1.89063	1.09759e-14	2.18162e-12
Sh2d5	Sh2d5	1.88019	5.83471e-15	1.21998e-12
Gm45449	Gm45449	1.87528	6.6193e-13	8.2613e-11
Spag5	Spag5	1.85435	8.01485e-06	0.000152348
Nusap1	Nusap1	1.8509	2.06624e-12	2.24774e-10
Ska1	Ska1	1.84537	9.96086e-06	0.000182446
Lrr1	Lrr1	1.844	2.78495e-06	6.10037e-05
Top2a	Top2a	1.84184	4.6571e-14	7.57367e-12
Gm7514	Gm7514	1.84101	0.00254303	0.0179968
Ckmt1	Ckmt1	1.83699	9.0133e-06	0.000167762
Mybl1	Mybl1	1.83495	3.74776e-16	1.06317e-13
Or2y1f	Or2y1f	1.82893	7.8718e-05	0.00104395
Plac8	Plac8	1.82267	0.00100614	0.0085618
Rrm2	Rrm2	1.80734	1.18117e-13	1.76082e-11
Cdca7l	Cdca7l	1.80347	4.95488e-18	1.77274e-15
Gm15792	Gm15792	1.80134	2.2582e-06	5.1207e-05
Ddias	Ddias	1.79951	4.31072e-16	1.13775e-13
Cdca3	Cdca3	1.79741	4.23796e-13	5.83172e-11
Traip	Traip	1.79619	1.7947e-09	9.72884e-08
Slamf9	Slamf9	1.79289	0.000795003	0.00705987
Gpr45	Gpr45	1.79173	6.25525e-06	0.000122966
Pcsk9	Pcsk9	1.77965	0.000440405	0.00437417
Drc7	Drc7	1.77812	0.00384492	0.0248067
Gm28535	Gm28535	1.7757	4.2144e-05	0.000610728
Treml2	Treml2	1.77067	5.65024e-13	7.37737e-11
Zdhhc23	Zdhhc23	1.76789	8.82151e-05	0.00115001
Rab40b	Rab40b	1.76647	2.56558e-09	1.31129e-07
Cspg5	Cspg5	1.76608	0.00121363	0.0099387
Ankrd63	Ankrd63	1.76374	0.00385283	0.0248124
Ccnb1	Ccnb1	1.76062	2.14973e-09	1.13107e-07
Rad51ap1	Rad51ap1	1.74966	1.14644e-08	5.04308e-07
Mastl	Mastl	1.74607	2.0886e-11	1.77917e-09
Nsl1	Nsl1	1.74498	1.35502e-09	7.5227e-08
Gm47870	Gm47870	1.7424	0.000316323	0.00331779
Prr11	Prr11	1.74211	1.2366e-11	1.1185e-09
Gm16116	Gm16116	1.72683	0.00239365	0.0171584
Sgo2a	Sgo2a	1.72251	2.22917e-11	1.87904e-09
Tlcd5	Tlcd5	1.71717	1.79951e-08	7.64434e-07
Sh3pxd2a	Sh3pxd2a	1.71555	6.15148e-11	4.64971e-09
Gpr183	Gpr183	1.7136	0.000403949	0.00407748
Gm31683	Gm31683	1.70917	0.00354865	0.0233388
Ak1	Ak1	1.70881	6.46486e-23	8.67369e-20
Brip1	Brip1	1.70232	1.8697e-11	1.60974e-09
Eaf2	Eaf2	1.70226	0.00389134	0.0250202
Spo11	Spo11	1.6979	0.00339459	0.0225801
4930447K03Rik	4930447K03Rik	1.69291	0.000234083	0.00260451
Cenph	Cenph	1.69226	1.40628e-11	1.25089e-09
Etl4	Etl4	1.68872	0.000633102	0.00586813
Ccdc88c	Ccdc88c	1.68828	0.000704011	0.00641459
2010109A12Rik	2010109A12Rik	1.68804	0.00602778	0.0350478
Gm30648	Gm30648	1.68772	0.000784801	0.00699413
Sapcd2	Sapcd2	1.68127	3.25582e-06	6.97057e-05
Fam178b	Fam178b	1.6715	5.63113e-09	2.67437e-07
Fam83d	Fam83d	1.66868	3.91347e-06	8.20402e-05
D930019O06Rik	D930019O06Rik	1.66683	7.95544e-07	2.11408e-05
Ephb2	Ephb2	1.65719	0.00926444	0.0483623
Fbxo5	Fbxo5	1.64807	7.35356e-13	9.03758e-11
Dnah11	Dnah11	1.64459	5.82989e-10	3.52862e-08
Cip2a	Cip2a	1.64233	4.35732e-15	9.48012e-13
Foxm1	Foxm1	1.64153	3.08316e-12	3.15107e-10
Hook1	Hook1	1.6314	1.00014e-06	2.55185e-05
P2ry2	P2ry2	1.6312	2.6603e-07	8.08129e-06
Cdc25b	Cdc25b	1.62695	6.50333e-13	8.24438e-11
Gm17590	Gm17590	1.62082	1.07432e-11	9.85059e-10
Cdca2	Cdca2	1.61856	2.18428e-13	3.16819e-11
Mmp2	Mmp2	1.61476	0.000429151	0.00428353
Rgs13	Rgs13	1.61128	8.31009e-06	0.000157403
Spc25	Spc25	1.59556	1.49014e-19	7.73914e-17
Ndc80	Ndc80	1.59209	8.04477e-13	9.81218e-11
Igfbp4	Igfbp4	1.59203	7.12036e-11	5.28285e-09
Sgo1	Sgo1	1.58767	4.06125e-16	1.08977e-13
Ckap2	Ckap2	1.58015	4.84825e-20	2.8054e-17
Dscc1	Dscc1	1.57967	1.30057e-07	4.42688e-06
Hmcn2	Hmcn2	1.57966	0.00247353	0.0175978
Chek1	Chek1	1.57235	6.5178e-05	0.000883099
Aunip	Aunip	1.57031	1.70717e-05	0.000285414
Parpbp	Parpbp	1.56922	8.4102e-11	6.15474e-09
Tacc3	Tacc3	1.56028	6.1871e-12	6.00074e-10
Mtfr2	Mtfr2	1.55875	1.81533e-05	0.000300997
Ccnf	Ccnf	1.53797	1.28895e-12	1.48229e-10
Dna2	Dna2	1.53568	1.01481e-06	2.58111e-05
Thsd7b	Thsd7b	1.53474	0.00319017	0.0215083
Cdc20	Cdc20	1.53064	1.67346e-12	1.85812e-10
F830045P16Rik	F830045P16Rik	1.5281	4.16012e-10	2.59605e-08
Dtl	Dtl	1.52614	4.92472e-06	9.96453e-05
Pole	Pole	1.51581	2.34914e-09	1.22398e-07
C130083M11Rik	C130083M11Rik	1.51348	1.57668e-11	1.37959e-09
Tnfsf4	Tnfsf4	1.51269	1.76162e-06	4.16478e-05
Spire2	Spire2	1.51183	0.000136889	0.00166963
Or2y1g	Or2y1g	1.50286	0.000144337	0.00174461
Gm46522	Gm46522	-1.50968	0.00161164	0.0124508
H2-Ab1	H2-Ab1	-1.50975	1.17403e-13	1.76082e-11
Foxq1	Foxq1	-1.52482	0.00676033	0.0382549
Pdk1	Pdk1	-1.5269	0.00390369	0.0250796
Gm8234	Gm8234	-1.56257	0.00461591	0.0285283
Pak1	Pak1	-1.56437	3.90906e-05	0.000576336
Spa17	Spa17	-1.56442	7.02941e-10	4.16079e-08
Efnb1	Efnb1	-1.56776	0.000538377	0.00514719
Rubcnl	Rubcnl	-1.57468	0.00301346	0.0205642
Il6st	Il6st	-1.58763	3.97324e-06	8.27544e-05
1810019N24Rik	1810019N24Rik	-1.5884	0.00816595	0.0441922
Stc2	Stc2	-1.60186	0.00783766	0.0429205
Rcn3	Rcn3	-1.61094	7.96784e-05	0.00105582
S100a4	S100a4	-1.61451	6.23644e-07	1.73414e-05
Spry1	Spry1	-1.62273	0.0022574	0.0163345
Nectin2	Nectin2	-1.64572	6.49052e-08	2.36012e-06
Hs3st3b1	Hs3st3b1	-1.64983	1.58205e-06	3.79597e-05
Gm20481	Gm20481	-1.6631	4.42005e-05	0.00063595
Prxl2c	Prxl2c	-1.68519	0.00447753	0.0278548
Tsc22d3	Tsc22d3	-1.68762	0.000162321	0.00191737
Gm42922	Gm42922	-1.70529	0.00747665	0.041494
Tns1	Tns1	-1.73669	0.00121247	0.00993422
Gpr132	Gpr132	-1.74032	4.72588e-06	9.64343e-05
Sh3bp4	Sh3bp4	-1.7445	0.00463839	0.0286342
Arl5b	Arl5b	-1.76942	1.87348e-06	4.40335e-05
Tlr7	Tlr7	-1.7784	0.000567355	0.00535115
AB124611	AB124611	-1.77849	0.00239755	0.0171787
Gm11802	Gm11802	-1.78398	2.14069e-06	4.90258e-05
Ccdc141	Ccdc141	-1.78468	0.00398074	0.0254831
Plpp7	Plpp7	-1.7954	0.00181803	0.0137637
Ctsh	Ctsh	-1.8083	0.00483033	0.0294354
Orm3	Orm3	-1.81388	0.00374283	0.0242884
Aldh3b1	Aldh3b1	-1.81871	0.00925088	0.0483255
D630045J12Rik	D630045J12Rik	-1.82092	0.00514151	0.0309336
A830008E24Rik	A830008E24Rik	-1.82999	0.00541804	0.0322002
Gm7818	Gm7818	-1.86119	0.00301004	0.0205642
Lpar4	Lpar4	-1.86288	0.00273069	0.018991
Gm50323	Gm50323	-1.889	0.00109232	0.00914898
Mindy4	Mindy4	-1.88919	0.00625135	0.0360169
Itgb3	Itgb3	-1.89748	0.00106902	0.00899227
Mgat3	Mgat3	-1.92216	0.00154127	0.0120283
Vsig2	Vsig2	-1.92558	0.000176587	0.00206167
Sdc4	Sdc4	-1.94352	0.00244133	0.0174288
Tmem198	Tmem198	-1.95982	0.00168295	0.012914
Dse	Dse	-1.96779	1.61193e-07	5.29634e-06
Chpf	Chpf	-1.96846	7.81132e-39	4.19208e-35
Slco2a1	Slco2a1	-1.9863	0.00923751	0.0482713
Airn	Airn	-2.02005	1.11228e-05	0.000200759
Slc2a8	Slc2a8	-2.04894	5.91277e-06	0.000116948
Lifr	Lifr	-2.08702	0.00441656	0.0275679
Ctsl	Ctsl	-2.09741	0.000286051	0.00306135
Ccdc180	Ccdc180	-2.1161	1.57178e-05	0.000265536
Kalrn	Kalrn	-2.13584	0.00167122	0.012831
Pld4	Pld4	-2.1564	0.000156972	0.00186375
Gsdmc4	Gsdmc4	-2.1576	0.00142607	0.0112769
Gm26902	Gm26902	-2.16305	0.00873536	0.0463697
Srp54b	Srp54b	-2.16822	0.000850405	0.00744914
Cnksr2	Cnksr2	-2.1735	2.29001e-07	7.14518e-06
Galntl6	Galntl6	-2.19357	0.00611833	0.0354207
Pfpl	Pfpl	-2.20286	4.4497e-05	0.000639074
Acp5	Acp5	-2.21932	0.00108868	0.00913858
Ak4	Ak4	-2.22873	0.00473267	0.0290492
Sema4a	Sema4a	-2.23924	9.14004e-07	2.36964e-05
Calhm6	Calhm6	-2.25542	0.00840151	0.0451936
Cd74	Cd74	-2.28011	0.00144952	0.0114375
Tnfrsf11a	Tnfrsf11a	-2.28438	0.00200688	0.0148829
Gm42814	Gm42814	-2.31009	0.00378642	0.0245317
Acer2	Acer2	-2.31397	3.2843e-05	0.000497433
Nrgn	Nrgn	-2.36353	1.7844e-12	1.96602e-10
Cd300c	Cd300c	-2.39467	0.0011653	0.00962617
Cyp11a1	Cyp11a1	-2.44613	2.0054e-89	3.2287e-85
AA467197	AA467197	-2.5137	2.46359e-05	0.000387248
Svs4	Svs4	-2.5625	3.10913e-05	0.000473128
Gm47439	Gm47439	-2.57779	7.92334e-11	5.82492e-09
Galc	Galc	-2.60995	2.69403e-10	1.74895e-08
Klf15	Klf15	-2.62949	0.00127448	0.0103311
Rnf223	Rnf223	-2.65883	0.00506471	0.0305859
Apol9b	Apol9b	-2.66371	0.00493939	0.0299752
Cpe	Cpe	-2.67304	2.99893e-21	2.19467e-18
Naaladl2	Naaladl2	-2.68017	0.00300684	0.0205642
Slc7a2	Slc7a2	-2.71482	0.0057447	0.0337553
Syngr1	Syngr1	-2.7329	6.57578e-13	8.2613e-11
Cnga1	Cnga1	-2.73499	0.00019414	0.00223421
Klhl4	Klhl4	-2.78972	7.71908e-07	2.0644e-05
Plcd3	Plcd3	-2.82031	0.000389038	0.00394744
H2-Aa	H2-Aa	-2.85452	0.000135495	0.00165758
H2-Eb1	H2-Eb1	-2.96063	2.18463e-05	0.00035005
Ighv1-74	Ighv1-74	-2.97779	0.00628399	0.0361717
Cck	Cck	-2.99153	0.00149618	0.0117333
Lrg1	Lrg1	-2.99269	0.00213063	0.0156492
Smarca1	Smarca1	-2.99269	0.00276628	0.019168
Fn1	Fn1	-3.01405	0.00341148	0.0226401
St3gal5	St3gal5	-3.07187	1.30757e-11	1.17609e-09
Cgnl1	Cgnl1	-3.07938	1.06312e-05	0.000192968
Bdnf	Bdnf	-3.08393	0.000281933	0.00302869
Hck	Hck	-3.13734	5.9567e-09	2.8124e-07
Gm45752	Gm45752	-3.19882	1.40699e-22	1.61803e-19
Mgarp	Mgarp	-3.36565	0.000825994	0.00727489
Smpx	Smpx	-3.39577	3.65575e-05	0.000545796
Mmp13	Mmp13	-3.49854	0.000146479	0.00176388
Fgr	Fgr	-3.62503	1.55209e-05	0.000262762
Atp8b3	Atp8b3	-3.65336	0.00367682	0.0239955
Disp2	Disp2	-3.73736	0.000494283	0.00479395
Ism1	Ism1	-3.84117	7.32043e-06	0.000140475
Chil3	Chil3	-3.8637	0.00651246	0.0371021
Gpc5	Gpc5	-3.90399	3.48324e-08	1.37115e-06
Gm14066	Gm14066	-3.92891	0.000449908	0.00444934
Sgsm1	Sgsm1	-4.10185	3.5813e-05	0.000536362
Pard3	Pard3	-4.26034	0.00319678	0.0215168
Hpgd	Hpgd	-4.47477	3.71913e-05	0.000553401	hydroxyprostaglandin dehydrogenase 15, inactivates eicosanoids prostaglandins, mainly mainly PGE2, PGD2, and PGF2α)
Gm38832	Gm38832	-4.63698	6.10571e-06	0.000120468
Gimap3	Gimap3	-4.7693	1.13439e-12	1.32345e-10
Foxd1	Foxd1	-4.78237	0.000259443	0.00282918
Gcsam	Gcsam	-4.8824	6.3178e-13	8.07274e-11
Gpr65	Gpr65	-5.72055	3.55534e-18	1.34926e-15
Gm47567	Gm47567	-5.84605	2.18869e-07	6.84232e-06
Ighv1-82	Ighv1-82	-5.9984	1.90821e-08	8.06842e-07
Arg1	Arg1	-6.17936	1.40129e-06	3.41386e-05	M2 maker, decreases in T cell KO
Aldh1a2	Aldh1a2	-6.29057	3.56102e-11	2.81042e-09	An anti-inflammatory gene.
Gm47566	Gm47566	-6.46383	5.15766e-19	2.4423e-16
Sult1a1	Sult1a1	-7.00812	3.54482e-13	4.91996e-11
Gm27252	Gm27252	-7.26754	4.66079e-08	1.76562e-06
