## Supplementary Table S6 for "Primitive steroidogenesis in mast cells: A novel regulatory mechanism for mast cell function"

### Sheet: PMC_KOvsWT
	genes	log2FoldChange	pvalue	padj
Gm37068	Gm37068	6.45675	1.83135e-24	1.11807e-21
Sva	Sva	4.6585	7.96139e-10	3.30883e-08
Mapk4	Mapk4	4.28127	1.45933e-07	3.1092e-06
Slc25a31	Slc25a31	4.1052	0.00722245	0.0272942
Calcr	Calcr	3.9153	0.000120634	0.000921408
Nlgn1	Nlgn1	3.81864	5.06509e-30	6.40553e-27
Eci3	Eci3	3.76588	1.12446e-11	7.4844e-10
Adgra1	Adgra1	3.66545	7.62825e-06	9.14341e-05
Or4c58	Or4c58	3.60399	0.00126819	0.0065749
Gm47283	Gm47283	3.42149	0.000816394	0.00459449
Pmfbp1	Pmfbp1	3.3809	0.000147163	0.0010879
Sox11	Sox11	3.33508	0.000780693	0.00441744
Gm32772	Gm32772	3.31868	7.16106e-05	0.00059357
Cacna1s	Cacna1s	3.30269	0.00037666	0.00240316
Adamts15	Adamts15	3.24645	3.44194e-05	0.000326054
Gm37583	Gm37583	3.19865	0.0136003	0.0452364
Spry4	Spry4	3.19369	1.94945e-05	0.000202553
Chst13	Chst13	3.1565	0.00133712	0.00686794
Ttc39a	Ttc39a	3.13314	3.4813e-05	0.000328202
Gal3st3	Gal3st3	3.12185	0.00123253	0.00641398
Hoatz	Hoatz	3.10478	0.00888488	0.0324612
Entrep1	Entrep1	3.09685	0.00240348	0.0111924
Or2y1f	Or2y1f	3.04836	0.000246501	0.00167857
Ccbe1	Ccbe1	2.99507	5.29229e-17	1.14268e-14
Gm43729	Gm43729	2.97024	0.00107222	0.00568204
A830092H15Rik	A830092H15Rik	2.96068	5.37424e-13	5.25696e-11
Exo1	Exo1	2.90183	2.50774e-12	2.02738e-10
Gm14260	Gm14260	2.86181	0.0049902	0.0202548
Atp2b4	Atp2b4	2.79376	7.82796e-17	1.60326e-14
Mrgpra9	Mrgpra9	2.78331	0.014428	0.0474018
Gm15958	Gm15958	2.77585	2.23502e-11	1.38776e-09
Gm42600	Gm42600	2.75772	0.000173464	0.00124693
mt-Atp8	mt-Atp8	2.74146	2.09844e-05	0.00021588
Gm41675	Gm41675	2.73971	0.00509382	0.0205858
Gm36189	Gm36189	2.73778	2.01752e-05	0.00020889
Ctnnd2	Ctnnd2	2.72392	0.0129873	0.0435987
mt-Tn	mt-Tn	2.72098	0.0142214	0.0468971
Lmo7	Lmo7	2.68752	2.49021e-15	3.64373e-13
Gm11832	Gm11832	2.67299	0.00462234	0.019026
Mybl2	Mybl2	2.66889	6.3363e-11	3.51001e-09
Adamts17	Adamts17	2.61506	0.0087337	0.0319814
1700020G17Rik	1700020G17Rik	2.59585	0.000165002	0.00119532
Gm12150	Gm12150	2.57849	2.11897e-10	1.01122e-08
Uhrf1	Uhrf1	2.5699	3.29397e-17	7.38224e-15
Fat2	Fat2	2.56891	0.00327641	0.014447
Nrcam	Nrcam	2.55815	0.00097749	0.00528441
Slamf9	Slamf9	2.5545	2.21171e-07	4.53221e-06
Gm20618	Gm20618	2.54105	4.19735e-22	1.90549e-19
Gm37759	Gm37759	2.51336	0.012189	0.0414136
Glb1l2	Glb1l2	2.513	0.00967208	0.0345611
Brca1	Brca1	2.49217	4.87137e-11	2.78218e-09
Gm55594	Gm55594	2.48639	0.00477423	0.0195214
Ung	Ung	2.47657	1.02742e-10	5.31885e-09
Chek1	Chek1	2.47119	8.78228e-11	4.68344e-09
Kntc1	Kntc1	2.46662	2.46441e-09	8.90457e-08
Arhgef16	Arhgef16	2.46366	4.61282e-07	8.38501e-06
Gm867	Gm867	2.46237	0.000510131	0.00309629
Gm28535	Gm28535	2.45648	3.60697e-05	0.000337891
Gm12428	Gm12428	2.44622	0.00923148	0.0334418
Igsf5	Igsf5	2.43974	2.37559e-07	4.80134e-06
Aif1l	Aif1l	2.41965	0.00737698	0.0277656
E2f7	E2f7	2.40114	7.1506e-09	2.2056e-07
Met	Met	2.40037	0.00929056	0.0335761
Hmgcll1	Hmgcll1	2.39109	1.19375e-09	4.71772e-08
Dnah7b	Dnah7b	2.38752	3.66625e-06	4.93244e-05
D930036K23Rik	D930036K23Rik	2.37919	0.00626532	0.0243563
Pask	Pask	2.37834	1.6319e-11	1.04306e-09
mt-Nd4l	mt-Nd4l	2.37753	1.48135e-08	4.09163e-07
Mcm10	Mcm10	2.37203	2.10922e-12	1.72887e-10
Gm2805	Gm2805	2.36982	5.75542e-07	1.02309e-05
Gm16835	Gm16835	2.33701	0.00276433	0.0125526
Etv4	Etv4	2.33441	0.00462073	0.0190256
Mrap	Mrap	2.32855	4.59103e-12	3.54229e-10
Shc3	Shc3	2.32523	4.13834e-09	1.39031e-07
Speg	Speg	2.31975	1.69218e-07	3.56242e-06
Hells	Hells	2.29725	5.89602e-14	6.91318e-12
mt-Te	mt-Te	2.29505	2.79367e-17	6.34128e-15
Gm43636	Gm43636	2.29456	0.0014647	0.00741139
Gm12002	Gm12002	2.2637	0.0123727	0.0419413
Gm6091	Gm6091	2.26043	0.0114377	0.0394514
Lrr1	Lrr1	2.25513	5.22419e-07	9.36178e-06
Gm44731	Gm44731	2.24968	3.04214e-05	0.000292509
Cdca7	Cdca7	2.24514	1.10686e-13	1.23251e-11
Alkal2	Alkal2	2.2193	0.0115052	0.0396378
Dner	Dner	2.20103	0.0113599	0.0392597
Dtl	Dtl	2.19752	4.10331e-11	2.38977e-09
Cybrd1	Cybrd1	2.16959	7.8782e-17	1.60326e-14
Gm47513	Gm47513	2.16591	4.77502e-09	1.57073e-07
Tex56	Tex56	2.16064	0.000536693	0.00323423
4930518J20Rik	4930518J20Rik	2.14404	1.11504e-05	0.000125824
Xkr5	Xkr5	2.12821	0.0043898	0.0182874
Dna2	Dna2	2.11717	1.28405e-10	6.40399e-09
Grik3	Grik3	2.10352	0.00161572	0.00801972
Dusp4	Dusp4	2.10316	6.16686e-12	4.56838e-10
Adam1a	Adam1a	2.09777	0.00931974	0.033661
Clspn	Clspn	2.09125	6.7676e-10	2.86698e-08
Gm12116	Gm12116	2.07021	0.00364607	0.0157602
Fignl1	Fignl1	2.06504	8.51305e-10	3.51337e-08
Pole	Pole	2.06418	5.75775e-12	4.28323e-10
Pnldc1	Pnldc1	2.06162	0.00402542	0.0170625
Slc6a4	Slc6a4	2.05867	3.36689e-11	2.0071e-09
Eldr	Eldr	2.05828	0.00151731	0.00762529
Ticrr	Ticrr	2.05787	2.14024e-10	1.01863e-08
mt-Ts1	mt-Ts1	2.05528	0.000160227	0.00116808
Dnah11	Dnah11	2.04885	2.03909e-06	2.98364e-05
Ccne1	Ccne1	2.03284	8.15884e-12	5.70189e-10
Bend6	Bend6	2.02916	5.00636e-06	6.42302e-05
Ranbp17	Ranbp17	2.02856	3.50348e-11	2.08151e-09
Gm35996	Gm35996	2.02604	3.09549e-15	4.49226e-13
Cdca7l	Cdca7l	2.02182	8.35459e-08	1.90126e-06
Slc12a7	Slc12a7	2.01889	2.30907e-13	2.41906e-11
Sh3pxd2a	Sh3pxd2a	2.01831	3.60026e-21	1.32797e-18
4930447F24Rik	4930447F24Rik	2.01435	0.00106016	0.00563677
Bard1	Bard1	2.00162	4.22426e-15	5.98324e-13
P2ry2	P2ry2	1.99603	1.36369e-06	2.13583e-05
Cdk18	Cdk18	1.99569	5.62066e-12	4.21668e-10
Mlf1	Mlf1	1.97584	9.30972e-08	2.08908e-06
Gm37459	Gm37459	1.96905	1.38858e-09	5.35617e-08
Dscc1	Dscc1	1.96382	2.48009e-08	6.54396e-07
Knl1	Knl1	1.95897	1.78052e-09	6.65081e-08
Gm45867	Gm45867	1.95207	0.00133601	0.0068642
Stil	Stil	1.94154	8.86483e-08	2.00706e-06
Or2y1g	Or2y1g	1.93872	2.51647e-07	5.05722e-06
Rad51ap1	Rad51ap1	1.93003	3.27199e-08	8.38359e-07
Rrm2	Rrm2	1.92721	3.37848e-06	4.58009e-05
Gm29629	Gm29629	1.90637	4.97617e-09	1.62852e-07
Ppp1r16b	Ppp1r16b	1.88935	3.16715e-11	1.91248e-09
E2f2	E2f2	1.88605	4.63257e-10	2.05563e-08
Pex5l	Pex5l	1.8759	1.56336e-12	1.32437e-10
4930430E12Rik	4930430E12Rik	1.87384	0.000128363	0.000971226
Mid2	Mid2	1.8729	2.18596e-09	7.96348e-08
Mcm5	Mcm5	1.85743	2.80603e-12	2.22784e-10
Gm15792	Gm15792	1.85203	7.04472e-08	1.6433e-06
Brip1	Brip1	1.84662	5.10808e-10	2.21663e-08
2410003L11Rik	2410003L11Rik	1.84059	0.000964451	0.0052315
Gm33699	Gm33699	1.81846	0.00247487	0.0114663
4930419G24Rik	4930419G24Rik	1.8168	4.17131e-05	0.000380211
Gm15527	Gm15527	1.81531	0.0119351	0.0406905
Nup210l	Nup210l	1.81239	0.00063523	0.00370935
Celsr2	Celsr2	1.80926	4.98495e-05	0.000440412
Col6a3	Col6a3	1.80696	9.78633e-22	4.1254e-19
Brca2	Brca2	1.80291	2.52565e-13	2.60762e-11
Xkr4	Xkr4	1.80143	0.00189683	0.00917831
Gm15635	Gm15635	1.79733	1.52992e-05	0.000164364
Mcts2	Mcts2	1.79386	2.54412e-21	9.79209e-19
Tcf19	Tcf19	1.7886	5.57149e-13	5.39034e-11
Unc13c	Unc13c	1.78533	2.62807e-07	5.22221e-06
9630050E16Rik	9630050E16Rik	1.77522	3.36784e-06	4.56916e-05
Polq	Polq	1.77387	4.51516e-05	0.000404065
Gm4535	Gm4535	1.7692	0.0128523	0.0432521
Ddc	Ddc	1.7686	6.52127e-12	4.73193e-10
Tmeff2	Tmeff2	1.76801	1.04761e-07	2.30982e-06
Rad54b	Rad54b	1.76555	7.23284e-05	0.000598679
Slco2b1	Slco2b1	1.75882	6.40684e-06	7.97701e-05
Slc4a4	Slc4a4	1.75813	0.000156024	0.00114244
Frmpd4	Frmpd4	1.75742	8.89341e-11	4.72846e-09
Ccnjl	Ccnjl	1.7539	1.38305e-12	1.18295e-10
Pclaf	Pclaf	1.74809	3.7495e-05	0.000348112
Espl1	Espl1	1.74191	8.63064e-07	1.44702e-05
1700087I21Rik	1700087I21Rik	1.73857	0.000622575	0.00364732
Mt2	Mt2	1.7355	3.1063e-09	1.09121e-07
Slc35f3	Slc35f3	1.73544	8.21814e-15	1.11925e-12
Cenpi	Cenpi	1.7335	2.45331e-05	0.000245956
Hrob	Hrob	1.73094	4.78577e-05	0.000424509
Rgs13	Rgs13	1.71368	7.80248e-21	2.70868e-18
4933415A04Rik	4933415A04Rik	1.70898	9.24481e-05	0.000737959
Stmn2	Stmn2	1.70896	0.000114024	0.000878122
Caly	Caly	1.70408	0.000169981	0.00122537
Gapt	Gapt	1.70266	1.03239e-05	0.000117697
Tmem151a	Tmem151a	1.70124	0.00500391	0.0203011
Gm45774	Gm45774	1.69938	6.04849e-09	1.92679e-07
Fosl1	Fosl1	1.6948	0.00135026	0.00692138
Fbxo27	Fbxo27	1.69077	0.00173607	0.00852951
Hspg2	Hspg2	1.68233	0.0111782	0.0388289
Nkpd1	Nkpd1	1.6793	7.2432e-31	9.86468e-28
Tk1	Tk1	1.67389	7.82978e-06	9.34769e-05
Kif14	Kif14	1.67193	1.39682e-05	0.000152283
Melk	Melk	1.66578	9.65248e-06	0.000110972
Tmcc3	Tmcc3	1.65832	1.19212e-26	1.05532e-23
Gm17202	Gm17202	1.657	8.64182e-07	1.44753e-05
Bub1	Bub1	1.65216	3.85634e-06	5.15294e-05
Etl4	Etl4	1.64993	2.82621e-05	0.000275237
Eeig2	Eeig2	1.64459	1.74753e-47	1.03133e-43
Timeless	Timeless	1.64104	3.38699e-07	6.45497e-06
Orc1	Orc1	1.63696	6.40115e-12	4.68315e-10
Efna5	Efna5	1.62479	1.36634e-19	3.90179e-17
Nmral1	Nmral1	1.62372	4.45091e-10	1.98497e-08
Gzmn	Gzmn	1.61066	0.00542222	0.0217097
Gask1b	Gask1b	1.61025	1.83506e-48	1.62449e-44
Atp1b1	Atp1b1	1.60809	4.0258e-06	5.34309e-05
Rnf224	Rnf224	1.60693	1.75531e-05	0.000185428
Alms1	Alms1	1.59995	0.000475284	0.00291521
Htra3	Htra3	1.59963	4.06679e-06	5.38942e-05
Gm49766	Gm49766	1.59641	0.0076172	0.0285726
Gm13340	Gm13340	1.58922	8.79668e-06	0.000103382
Mir1905	Mir1905	1.58679	3.03738e-05	0.000292265
Lmnb1	Lmnb1	1.58503	7.13833e-11	3.91282e-09
Tm6sf1	Tm6sf1	1.58272	8.74946e-20	2.62558e-17
Aunip	Aunip	1.58003	0.00139398	0.00711048
Or8b1d	Or8b1d	1.57921	3.44347e-07	6.54149e-06
Dusp8	Dusp8	1.57347	3.09588e-09	1.08971e-07
Spc24	Spc24	1.57214	4.94476e-05	0.00043708
Sema5a	Sema5a	1.56789	9.10634e-12	6.29796e-10
Gm36569	Gm36569	1.56374	5.01122e-19	1.38631e-16
Ggact	Ggact	1.56316	1.07099e-12	9.43376e-11
Cpeb1	Cpeb1	1.55871	4.03171e-21	1.45676e-18
Plcxd2	Plcxd2	1.55866	3.953e-05	0.000364141
Dusp9	Dusp9	1.5586	1.25201e-06	1.97741e-05
Gm28800	Gm28800	1.55822	2.38827e-05	0.000240116
Gm49883	Gm49883	1.55817	0.00725191	0.027353
Chtf18	Chtf18	1.55576	6.86431e-10	2.88676e-08
Prim1	Prim1	1.55535	5.64083e-09	1.80926e-07
Plxna2	Plxna2	1.54851	0.000153086	0.00112325
Chsy3	Chsy3	1.54712	4.4426e-07	8.10234e-06
Shcbp1	Shcbp1	1.545	2.50906e-05	0.000250406
Gm12092	Gm12092	1.53683	3.00046e-13	3.0356e-11
Gnai1	Gnai1	1.52974	5.84781e-05	0.000502844
2810408I11Rik	2810408I11Rik	1.51587	8.02932e-05	0.000655413
Fscn1	Fscn1	1.51426	0.00112833	0.00594027
Magi3	Magi3	1.5117	1.77628e-25	1.36735e-22
Pbk	Pbk	1.5016	2.23282e-05	0.000227065
Gm55330	Gm55330	-1.50278	0.00145795	0.00738358
Ctf1	Ctf1	-1.50602	0.00993706	0.0352788
Igsf9	Igsf9	-1.50746	0.00160364	0.00797318
Nbl1	Nbl1	-1.50867	7.25093e-05	0.000599896
Stom	Stom	-1.51089	3.99258e-08	9.96252e-07
Gm29562	Gm29562	-1.51418	0.00600994	0.0235568
Fcgr1	Fcgr1	-1.5146	0.00542096	0.0217096
Cd1d1	Cd1d1	-1.51838	8.82854e-06	0.000103448
Ifi27	Ifi27	-1.52729	1.20331e-10	6.10448e-09
Gm3807	Gm3807	-1.52807	0.000394759	0.00249949
Kcnn1	Kcnn1	-1.52838	0.00962959	0.0344637
Gnb5	Gnb5	-1.52938	1.68899e-07	3.55996e-06
Cyp4a12b	Cyp4a12b	-1.53166	0.00700965	0.0266322
Nipal1	Nipal1	-1.53251	0.00730972	0.0275535
Vmn2r97	Vmn2r97	-1.53548	8.87273e-06	0.000103759
Gimap8	Gimap8	-1.53585	6.84067e-09	2.12854e-07
Palld	Palld	-1.54105	6.74683e-05	0.000565971
Zfas1	Zfas1	-1.5417	1.37199e-05	0.000150224
Gm10371	Gm10371	-1.54575	0.00377638	0.0161891
Gm15929	Gm15929	-1.55171	0.00100275	0.00538809
H1f4	H1f4	-1.55509	0.00012185	0.000929094
Gm13012	Gm13012	-1.55725	6.94019e-09	2.14818e-07
Acer2	Acer2	-1.56469	0.00127767	0.00662017
1810010H24Rik	1810010H24Rik	-1.56593	3.68421e-05	0.00034313
Gm44238	Gm44238	-1.5666	5.02035e-10	2.18391e-08
Garem2	Garem2	-1.56707	1.88678e-05	0.000197082
Tspan32	Tspan32	-1.57019	0.00214215	0.0101707
5930430L01Rik	5930430L01Rik	-1.57371	4.77767e-05	0.000424004
4933406I18Rik	4933406I18Rik	-1.5746	2.12973e-11	1.32771e-09
2900041M22Rik	2900041M22Rik	-1.57684	2.1637e-14	2.75599e-12
Pfkl	Pfkl	-1.57688	1.53698e-09	5.82705e-08
Podxl	Podxl	-1.5807	0.00530715	0.0213262
Tmem65	Tmem65	-1.58452	0.00535141	0.0214699
Tlr6	Tlr6	-1.59039	1.02575e-16	2.01619e-14
Gm30881	Gm30881	-1.59274	0.0113511	0.0392575
Il1a	Il1a	-1.59406	0.000158245	0.00115678
Gm43042	Gm43042	-1.59574	0.000682254	0.00394362
Kif17	Kif17	-1.6012	0.0100728	0.0356965
E230016K23Rik	E230016K23Rik	-1.62179	0.00889218	0.0324811
Trf	Trf	-1.62247	1.03311e-08	3.00842e-07
Smad3	Smad3	-1.62375	0.00344238	0.0150413
Cdkl4	Cdkl4	-1.62639	1.3237e-07	2.85806e-06
Gm15564	Gm15564	-1.62778	4.36283e-05	0.0003935
Foxc1	Foxc1	-1.62782	1.35417e-08	3.78164e-07
Cadm4	Cadm4	-1.63044	0.00396514	0.0168797
2010109A12Rik	2010109A12Rik	-1.6314	0.00613309	0.0239282
Ccdc33	Ccdc33	-1.63731	7.40793e-05	0.000611171
Hr	Hr	-1.63877	0.0144376	0.0474197
Frat1	Frat1	-1.63987	3.00218e-09	1.06155e-07
Gm8234	Gm8234	-1.64606	0.00800423	0.0297533
Lars2	Lars2	-1.65347	2.247e-16	4.10135e-14
Slc6a13	Slc6a13	-1.65709	1.36438e-06	2.13583e-05
Map3k14	Map3k14	-1.65803	2.02986e-34	4.49233e-31
Arhgef3	Arhgef3	-1.6615	9.07981e-15	1.22716e-12
Mpzl1	Mpzl1	-1.66179	0.0037257	0.0160184
Gm43305	Gm43305	-1.66546	6.75312e-07	1.1745e-05
Gm13268	Gm13268	-1.66561	0.0112289	0.0389589
Tgm2	Tgm2	-1.66865	0.00283711	0.0128468
Serpinb6b	Serpinb6b	-1.67372	4.80155e-06	6.20069e-05
Gnao1	Gnao1	-1.67598	0.00940852	0.0338917
Gm42928	Gm42928	-1.68926	0.0107692	0.0376965
Ctss	Ctss	-1.69391	0.000540382	0.00325203
Itsn1	Itsn1	-1.70108	4.593e-15	6.45389e-13
Casp1	Casp1	-1.70558	0.00116542	0.00609564
H2-K2	H2-K2	-1.70586	1.01221e-15	1.65936e-13
B3galnt1	B3galnt1	-1.70775	3.08244e-10	1.41385e-08
Avil	Avil	-1.70849	1.15898e-14	1.53133e-12
Map1a	Map1a	-1.71804	9.52553e-09	2.80615e-07
Sema4a	Sema4a	-1.7241	5.81e-06	7.31102e-05
Nxpe4	Nxpe4	-1.72855	7.49523e-17	1.56121e-14
Ccdc74a	Ccdc74a	-1.73093	6.82525e-08	1.59843e-06
Zfp972	Zfp972	-1.73305	0.000785093	0.0044395
Gprc5c	Gprc5c	-1.73367	1.59941e-05	0.000170573
Gm20412	Gm20412	-1.7384	0.00178014	0.00870647
Arhgap28	Arhgap28	-1.74249	2.77301e-05	0.0002711
Ndrg2	Ndrg2	-1.74639	6.05036e-05	0.00051669
Gm6278	Gm6278	-1.74754	0.00227001	0.0106839
Traf1	Traf1	-1.75071	8.87337e-09	2.64929e-07
Scd1	Scd1	-1.75569	1.01703e-28	1.12541e-25
Tead3	Tead3	-1.75807	6.09239e-05	0.000518586
Sdc3	Sdc3	-1.7608	0.000375506	0.00239666
Gm15655	Gm15655	-1.76392	3.92008e-20	1.23938e-17
Aqp9	Aqp9	-1.76566	5.13334e-25	3.78691e-22
Gdf15	Gdf15	-1.77072	0.00184657	0.0089768
Tmem86a	Tmem86a	-1.77159	3.27153e-05	0.000312251
Plpp3	Plpp3	-1.77405	8.01913e-08	1.83198e-06
Nr1h3	Nr1h3	-1.77458	0.000126172	0.000958748
Gm4847	Gm4847	-1.77558	0.00287681	0.0129768
Card9	Card9	-1.77846	0.00515316	0.0207734
H2-Q7	H2-Q7	-1.77918	0.00654217	0.0252021
Eps8l2	Eps8l2	-1.78248	0.0109836	0.0383105
Plekhf1	Plekhf1	-1.78355	2.15321e-06	3.11714e-05
Igfbp6	Igfbp6	-1.78359	0.00505613	0.0204521
Bambi	Bambi	-1.80314	0.000106181	0.000829261
Lamb2	Lamb2	-1.81077	0.00381817	0.0163445
Serpinb2	Serpinb2	-1.81085	0.0126909	0.0427984
Gm31749	Gm31749	-1.81548	0.0106367	0.0373372
Gdpd1	Gdpd1	-1.81724	2.74602e-08	7.20271e-07
Crnde	Crnde	-1.81887	3.29683e-06	4.49003e-05
Snhg12	Snhg12	-1.82578	0.000563977	0.00336321
4930412M03Rik	4930412M03Rik	-1.82662	0.000979913	0.00529428
Efemp2	Efemp2	-1.82713	2.63371e-08	6.93896e-07
Gm11802	Gm11802	-1.82783	0.000142273	0.00105834
Nxnl2	Nxnl2	-1.82845	0.00011421	0.00087917
Stac2	Stac2	-1.82888	0.00733548	0.0276329
Cyp4a12a	Cyp4a12a	-1.82941	0.00168268	0.00831247
1110006O24Rik	1110006O24Rik	-1.83182	0.00435283	0.0181462
Cysltr2	Cysltr2	-1.83687	0.0043267	0.0180798
Nrn1	Nrn1	-1.83715	8.72901e-05	0.000702807
Prnp	Prnp	-1.8425	3.07843e-05	0.000295252
Dusp22	Dusp22	-1.84412	0.00282828	0.0128167
Scpep1	Scpep1	-1.85285	3.66539e-14	4.49547e-12
Cyp4b1	Cyp4b1	-1.85529	0.00136208	0.00697589
Scn2b	Scn2b	-1.85596	0.000837941	0.00469337
Abcg3	Abcg3	-1.86337	0.0150561	0.0490738
Gm6293	Gm6293	-1.88101	3.36114e-16	5.83421e-14
Gm46603	Gm46603	-1.88529	0.0100492	0.0356285
9530052C20Rik	9530052C20Rik	-1.88934	0.0136094	0.0452496
B230312C02Rik	B230312C02Rik	-1.89617	0.00285296	0.0128988
Spry1	Spry1	-1.90375	0.00388004	0.0165692
Epb41l4aos	Epb41l4aos	-1.90563	5.99564e-16	1.0207e-13
Nampt	Nampt	-1.90787	1.22811e-39	4.34873e-36
Casp4	Casp4	-1.91044	0.000953621	0.005185
Fabp5	Fabp5	-1.91672	8.67847e-14	9.84951e-12
Cux2	Cux2	-1.92023	1.56324e-05	0.000167335
Fn3k	Fn3k	-1.9205	2.62081e-07	5.21364e-06
Gm16141	Gm16141	-1.92267	3.30515e-06	4.49444e-05
Sobp	Sobp	-1.92686	0.00538954	0.0216033
Ifi47	Ifi47	-1.93036	4.73851e-07	8.56075e-06
As3mt	As3mt	-1.93068	7.8351e-14	9.00782e-12
Gm28626	Gm28626	-1.93591	4.36359e-07	7.99766e-06
Gm16485	Gm16485	-1.93969	2.77955e-05	0.000271589
Rdh12	Rdh12	-1.94032	3.8257e-11	2.24285e-09
Asphd2	Asphd2	-1.9492	8.8498e-06	0.00010356
Grap	Grap	-1.95378	0.00679869	0.025984
Apoe	Apoe	-1.95384	2.12831e-06	3.08613e-05
Cd300lb	Cd300lb	-1.95395	5.36377e-24	3.16552e-21
Abca1	Abca1	-1.95701	0.00099305	0.00534894
Wsb2-ps	Wsb2-ps	-1.95927	3.5958e-06	4.84872e-05
Slc1a1	Slc1a1	-1.96205	0.00697035	0.0265113
Klf15	Klf15	-1.96564	0.00921265	0.0334105
Maf	Maf	-1.96749	6.00109e-25	4.24997e-22
Gm16130	Gm16130	-1.98267	5.92125e-05	0.000506958
Plcd3	Plcd3	-1.98351	0.00968311	0.0345784
Eepd1	Eepd1	-1.98434	1.14203e-15	1.83814e-13
Rasgrp1	Rasgrp1	-1.99566	5.27501e-22	2.33485e-19
Gbp9	Gbp9	-1.99827	0.000731028	0.00418592
Mgst2	Mgst2	-1.99954	5.16471e-05	0.000452455
Adra2a	Adra2a	-2.00348	0.00113643	0.00596517
Tox	Tox	-2.00576	1.06947e-07	2.35509e-06
Mapk12	Mapk12	-2.01389	9.20693e-06	0.000106891
H3c11	H3c11	-2.01612	0.00412652	0.0173994
Ret	Ret	-2.0196	0.00233805	0.0109453
Gm17241	Gm17241	-2.02469	0.00194066	0.00936478
Igfbp4	Igfbp4	-2.02524	9.82106e-26	8.28009e-23
Rgs3	Rgs3	-2.02585	0.00928344	0.0335761
Smpdl3a	Smpdl3a	-2.02905	0.00129714	0.00670078
Zfp831	Zfp831	-2.03027	1.04751e-06	1.70304e-05
E130102H24Rik	E130102H24Rik	-2.03868	0.000738419	0.00421732
Pi16	Pi16	-2.04075	5.39873e-05	0.000469472
Pga5	Pga5	-2.05063	1.39809e-09	5.38113e-08
Gm9522	Gm9522	-2.05118	0.000320897	0.00210503
Efcc1	Efcc1	-2.05244	8.09656e-25	5.11963e-22
Bcl11a	Bcl11a	-2.05358	1.14949e-06	1.84343e-05
Kctd17	Kctd17	-2.06496	0.0093654	0.0337776
B3gnt7	B3gnt7	-2.07059	1.54375e-09	5.84018e-08
Gm16439	Gm16439	-2.07177	0.00380539	0.0162976
Gm43136	Gm43136	-2.10666	0.00145289	0.00736428
D430036J16Rik	D430036J16Rik	-2.1117	0.0122457	0.0415509
Lipg	Lipg	-2.11328	2.06567e-06	3.01174e-05
Timp3	Timp3	-2.11738	0.00589768	0.023199
Rhbdl3	Rhbdl3	-2.11757	9.37487e-09	2.77098e-07
Ifitm1	Ifitm1	-2.11771	2.7773e-06	3.8506e-05
Il2ra	Il2ra	-2.11775	0.000631207	0.00369073
Cd14	Cd14	-2.11806	4.56913e-06	5.93953e-05
Ccl4	Ccl4	-2.12114	6.98194e-08	1.63081e-06
Cnn3	Cnn3	-2.12117	0.0013671	0.00699956
Csta2	Csta2	-2.13407	5.50235e-05	0.000476843
Syn3	Syn3	-2.13474	0.0063477	0.0246137
Iqsec3	Iqsec3	-2.13592	2.86877e-05	0.000278922
Clnk	Clnk	-2.13955	0.000117324	0.00089962
4930538E20Rik	4930538E20Rik	-2.14195	0.000306917	0.00202082
5033421B08Rik	5033421B08Rik	-2.14558	0.0107595	0.0376701
Gm13889	Gm13889	-2.14703	0.0110823	0.038579
Sgpp1	Sgpp1	-2.14852	3.83123e-14	4.61441e-12
Adamts20	Adamts20	-2.15213	1.15965e-20	3.94838e-18
Ablim1	Ablim1	-2.15717	0.00545357	0.0218106
Gm10684	Gm10684	-2.15802	6.76324e-06	8.30543e-05
Bcam	Bcam	-2.16616	2.21052e-10	1.04366e-08
Scpep1os	Scpep1os	-2.17033	1.6631e-08	4.54401e-07
Rasgrf1	Rasgrf1	-2.17245	0.0105131	0.0369971
Vdr	Vdr	-2.19508	9.27862e-07	1.53244e-05
Tek	Tek	-2.19603	0.00129329	0.00668351
St6galnac5	St6galnac5	-2.19835	2.67226e-21	1.00665e-18
Gm44210	Gm44210	-2.1989	9.24833e-28	9.09676e-25
Icam2	Icam2	-2.1989	1.60674e-11	1.0307e-09
Eps8	Eps8	-2.20453	1.07668e-11	7.24816e-10
Lck	Lck	-2.20654	0.00464441	0.019092
Ogdhl	Ogdhl	-2.21435	0.00608015	0.0237688
Adgrl2	Adgrl2	-2.21556	0.00249489	0.0115422
Trib3	Trib3	-2.21678	6.66406e-11	3.67561e-09
Gm43712	Gm43712	-2.21686	0.0071052	0.0269374
Serpina3g	Serpina3g	-2.21838	4.59119e-08	1.13056e-06
Xk	Xk	-2.22041	0.0113098	0.0391858
Procr	Procr	-2.23114	3.96506e-05	0.000364683
Islr2	Islr2	-2.23435	0.000211168	0.00147454
Jaml	Jaml	-2.23929	8.25322e-06	9.8038e-05
Slfn2	Slfn2	-2.2394	1.04911e-08	3.04999e-07
Mrgprx1	Mrgprx1	-2.24244	3.1393e-08	8.09607e-07
Il1r2	Il1r2	-2.24405	5.13774e-06	6.56303e-05
Adarb1	Adarb1	-2.25273	0.00106334	0.00564848
a	a	-2.25632	6.75831e-06	8.30543e-05
Wdr86	Wdr86	-2.26483	0.000824857	0.00463475
C1qtnf6	C1qtnf6	-2.27137	3.3221e-20	1.06941e-17
Tgtp2	Tgtp2	-2.2723	9.29454e-09	2.75184e-07
Tmem45a	Tmem45a	-2.28389	0.0153183	0.0497453
Ifitm3	Ifitm3	-2.28641	2.59455e-06	3.63422e-05
Irx3	Irx3	-2.28771	0.0134334	0.0448168
Tmem255b	Tmem255b	-2.29256	7.12343e-05	0.000590727
Thsd7b	Thsd7b	-2.30225	3.2404e-05	0.00030978
Pdzd7	Pdzd7	-2.30634	4.60168e-12	3.54229e-10
Gm39556	Gm39556	-2.31179	0.0106571	0.0373929
Serpine2	Serpine2	-2.31644	2.73688e-05	0.000268274
Gm28151	Gm28151	-2.34049	0.0025311	0.0116852
Me3	Me3	-2.34647	0.0103854	0.0366354
Dkkl1	Dkkl1	-2.34938	0.00801772	0.0297972
Mmp9	Mmp9	-2.351	0.000297405	0.00197212
Gm12031	Gm12031	-2.35392	0.000975828	0.00527865
Chac1	Chac1	-2.36347	0.0021073	0.0100295
Kcns1	Kcns1	-2.36721	1.38692e-18	3.77776e-16
Cyp4b1-ps2	Cyp4b1-ps2	-2.38138	0.000496323	0.00302909
Btnl7-ps	Btnl7-ps	-2.38725	0.0096247	0.0344531
Aldoc	Aldoc	-2.38849	4.55486e-21	1.61287e-18
Ggt5	Ggt5	-2.39161	0.00606374	0.0237256
Lrrc46	Lrrc46	-2.3943	0.0007104	0.00408232
Adam12	Adam12	-2.39892	0.014333	0.0471945
Ptgs2	Ptgs2	-2.39968	0.00024711	0.00168208
Gsap	Gsap	-2.40436	0.000604869	0.00356854
Mrgprb13	Mrgprb13	-2.40906	8.35986e-06	9.89381e-05
Gas6	Gas6	-2.40958	3.41632e-05	0.000324081
Stc2	Stc2	-2.41137	0.00484059	0.0197654
Gm16316	Gm16316	-2.4193	0.000368877	0.00236116
Nod2	Nod2	-2.42082	9.96227e-09	2.91541e-07
Gm13063	Gm13063	-2.42478	0.000273835	0.00183785
Gm12655	Gm12655	-2.42805	3.05606e-06	4.18142e-05
Lzts2	Lzts2	-2.43928	1.98315e-28	2.06539e-25
Vsig8	Vsig8	-2.44005	0.0118401	0.0405001
Gm45752	Gm45752	-2.4591	1.81612e-05	0.000190714
Hmcn2	Hmcn2	-2.46284	1.54862e-05	0.000165971
H2-Q6	H2-Q6	-2.46592	0.00938217	0.0338174
Gm14304	Gm14304	-2.47132	1.74919e-06	2.63345e-05
Gm2629	Gm2629	-2.47603	0.000799202	0.00450633
S1pr4	S1pr4	-2.4909	2.68395e-36	6.78849e-33
Ramp2	Ramp2	-2.51123	0.000227905	0.00156884
Akr1c18	Akr1c18	-2.51459	0.000725579	0.00415875
H2-DMb2	H2-DMb2	-2.51557	0.00233136	0.0109198
H2-Ab1	H2-Ab1	-2.51851	7.75463e-13	7.0771e-11
Cpe	Cpe	-2.52002	5.01813e-07	9.02907e-06
Rbp1	Rbp1	-2.52197	3.77212e-11	2.21878e-09
Gm42977	Gm42977	-2.52688	0.0141325	0.0466734
Bcl2a1d	Bcl2a1d	-2.53016	0.011094	0.0386044
Cyp11a1	Cyp11a1	-2.53431	1.49521e-219	2.64727e-215
Oas3	Oas3	-2.53614	3.46152e-05	0.000327208
Hoxb3	Hoxb3	-2.55498	2.24173e-11	1.38776e-09
Gbp4	Gbp4	-2.55854	0.00276739	0.0125632
Slc15a3	Slc15a3	-2.56041	0.000141998	0.0010573
Pgr	Pgr	-2.56869	4.71641e-11	2.72e-09
Nupr1	Nupr1	-2.57758	1.73234e-06	2.61476e-05
Gbp6	Gbp6	-2.57811	0.000392929	0.00248991
Ypel4	Ypel4	-2.58183	2.46068e-06	3.47735e-05
Gm16183	Gm16183	-2.58422	0.00539992	0.02164
Cyp4a14	Cyp4a14	-2.58731	0.00446874	0.0185247
Cd4	Cd4	-2.59615	3.65176e-07	6.86781e-06
Sema6a	Sema6a	-2.59678	0.0129085	0.0433838
Acy3	Acy3	-2.59681	0.000412057	0.00259625
Gucy2g	Gucy2g	-2.60227	0.0045195	0.0186914
Gm50323	Gm50323	-2.60751	0.000847113	0.00473276
Triqk	Triqk	-2.63103	0.000169088	0.00122043
Tbc1d10c	Tbc1d10c	-2.64831	4.32143e-29	5.10072e-26
Slain1os	Slain1os	-2.65037	0.00355251	0.0154084
Apln	Apln	-2.65782	0.00018845	0.00133407
Rbpms	Rbpms	-2.65953	4.93608e-11	2.81007e-09
Ctsh	Ctsh	-2.6628	0.00246172	0.0114186
H1f1	H1f1	-2.66783	0.000632092	0.00369447
Gm11962	Gm11962	-2.67187	0.00710063	0.0269258
Slpi	Slpi	-2.67949	7.67336e-09	2.33833e-07
Gm28188	Gm28188	-2.68241	5.0654e-14	5.97886e-12
Ighv1-32	Ighv1-32	-2.6847	4.71622e-09	1.55495e-07
Peli2	Peli2	-2.68837	7.35329e-13	6.7456e-11
Prex1	Prex1	-2.70327	1.36926e-10	6.80974e-09
Ighv1-27	Ighv1-27	-2.71238	2.96793e-08	7.70487e-07
Lgals3bp	Lgals3bp	-2.71778	1.40128e-06	2.18395e-05
9330182O14Rik	9330182O14Rik	-2.72419	0.000753484	0.00428487
Tmem37	Tmem37	-2.72618	0.00173702	0.00852951
Npnt	Npnt	-2.73457	0.000938535	0.00511758
Gm45669	Gm45669	-2.73746	1.79344e-05	0.000188668
Gm16336	Gm16336	-2.73875	0.000302652	0.00200028
Clip3	Clip3	-2.74761	4.95057e-12	3.79437e-10
Bcat1	Bcat1	-2.7731	0.00128743	0.00666296
Btg2	Btg2	-2.78041	6.1906e-11	3.44668e-09
Irag1	Irag1	-2.78179	0.000109555	0.000852552
P2ry10	P2ry10	-2.80721	0.000596992	0.00352795
Eya4	Eya4	-2.82059	0.00645371	0.0249428
Ddx25	Ddx25	-2.83197	3.33968e-06	4.53444e-05
Rab39b	Rab39b	-2.83553	0.00397735	0.0168992
Fgf10	Fgf10	-2.84053	0.000321573	0.00210868
Slc39a4	Slc39a4	-2.84205	7.54703e-24	4.31033e-21
Sema6d	Sema6d	-2.85418	0.000828403	0.00464877
1700113H08Rik	1700113H08Rik	-2.8565	6.87326e-05	0.000574557
Abtb2	Abtb2	-2.88849	0.00671862	0.0257363
Lgmn	Lgmn	-2.88854	0.00182518	0.00888503
Gm29123	Gm29123	-2.89882	0.00267274	0.0121992
Gm12163	Gm12163	-2.90069	0.000692672	0.00399992
Cd300c	Cd300c	-2.90175	0.000174014	0.00124987
Fam171b	Fam171b	-2.91333	0.00102547	0.00548354
Kcnc3	Kcnc3	-2.92404	3.95552e-05	0.000364184
Mirt1	Mirt1	-2.93348	0.000953211	0.00518482
Lyz2	Lyz2	-2.9364	1.273e-08	3.59465e-07
Gprc5b	Gprc5b	-2.93802	0.00679133	0.025973
Gimap3	Gimap3	-2.94013	3.80994e-05	0.000353167
Gpnmb	Gpnmb	-2.94191	0.00627621	0.0243899
Apol7e	Apol7e	-2.94626	0.015109	0.0492007
Ccdc88c	Ccdc88c	-2.94885	0.00144328	0.00731765
Ighv1-26	Ighv1-26	-2.95409	0.00978267	0.0348495
Sp7	Sp7	-2.95983	0.00679407	0.0259747
Rcsd1	Rcsd1	-2.96097	2.12241e-11	1.32771e-09
Camk4	Camk4	-2.96131	0.00907333	0.0330066
H19	H19	-2.96986	5.28256e-05	0.000460501
Mlc1	Mlc1	-2.97471	0.0114996	0.0396339
Gm38577	Gm38577	-2.98144	0.000275124	0.00184449
Svs4	Svs4	-2.992	0.00182503	0.00888503
D630039A03Rik	D630039A03Rik	-2.99939	0.00715279	0.0270946
Stab2	Stab2	-3.00528	5.02685e-09	1.63905e-07
Tgtp1	Tgtp1	-3.01451	0.0125954	0.0425493
Pianp	Pianp	-3.03404	0.00301489	0.0134862
Ccdc141	Ccdc141	-3.03417	2.36828e-05	0.00023892
Rora	Rora	-3.03419	8.97633e-12	6.23239e-10
Epas1	Epas1	-3.05765	0.00898511	0.0327463
2810414N06Rik	2810414N06Rik	-3.06135	1.11642e-05	0.000125899
Pdk1	Pdk1	-3.06333	1.61557e-12	1.35563e-10
Tcf24	Tcf24	-3.0732	4.64168e-06	6.01177e-05
Ifi27l2a	Ifi27l2a	-3.08953	4.51268e-06	5.87478e-05
Ffar2	Ffar2	-3.11076	3.27016e-06	4.45713e-05
Gzmc	Gzmc	-3.11401	6.7387e-06	8.29108e-05
Slc12a9	Slc12a9	-3.119	0.00646756	0.02498
Tie1	Tie1	-3.13165	0.00170105	0.00839149
Vldlr	Vldlr	-3.14666	0.00486283	0.0198379
Napsa	Napsa	-3.14841	3.57112e-11	2.10756e-09
Gm22779	Gm22779	-3.15332	0.000694454	0.00400759
Serpina3c	Serpina3c	-3.17878	0.000416044	0.00261579
Tgfbi	Tgfbi	-3.19209	0.00613995	0.0239497
Tmem132a	Tmem132a	-3.19385	0.00589187	0.0231812
Hoxc4	Hoxc4	-3.22868	0.00950885	0.0341576
Tnfrsf9	Tnfrsf9	-3.22878	0.00216393	0.0102467
Gm15396	Gm15396	-3.23145	2.61817e-13	2.67946e-11
Hoxb3os	Hoxb3os	-3.23891	4.03526e-09	1.36344e-07
Trpc6	Trpc6	-3.24377	1.16954e-07	2.55324e-06
1700012B09Rik	1700012B09Rik	-3.24776	1.60023e-05	0.000170573
Plxnb2	Plxnb2	-3.25344	8.73081e-09	2.61709e-07
A530040E14Rik	A530040E14Rik	-3.25557	0.000851335	0.00475182
Panx2	Panx2	-3.26244	8.44527e-06	9.98684e-05
Trbc2	Trbc2	-3.26787	0.00576378	0.022785
5830416I19Rik	5830416I19Rik	-3.27654	0.000744564	0.00424284
Serpina3f	Serpina3f	-3.29469	1.4816e-07	3.15286e-06
Cpne7	Cpne7	-3.29835	5.65326e-06	7.14425e-05
Slain1	Slain1	-3.30697	2.97374e-07	5.79846e-06
Gulp1	Gulp1	-3.31926	1.70696e-31	3.35796e-28
Aldh1a2	Aldh1a2	-3.32141	0.00142215	0.00723124
Antxr1	Antxr1	-3.36683	0.001962	0.0094505
Pmepa1	Pmepa1	-3.37224	0.000436409	0.00271491
Chil3	Chil3	-3.39017	0.0125024	0.0422596
Chst2	Chst2	-3.42257	0.0032807	0.0144598
Tmem176a	Tmem176a	-3.42414	5.39289e-05	0.000469195
Syde1	Syde1	-3.44084	0.0109755	0.0382897
Tmem176b	Tmem176b	-3.45674	1.41259e-06	2.1977e-05
Bdnf	Bdnf	-3.46274	0.00791115	0.0294382
Slc1a3	Slc1a3	-3.46692	4.57606e-05	0.000409103
Ighv1-25	Ighv1-25	-3.479	0.00195398	0.00942648
Ccl24	Ccl24	-3.50964	1.13422e-40	5.02033e-37
Pdzk1ip1	Pdzk1ip1	-3.55701	4.31851e-17	9.43942e-15
Tnfrsf11a	Tnfrsf11a	-3.56666	0.000267534	0.00180239
Saa3	Saa3	-3.57989	8.33088e-14	9.51602e-12
Gm15511	Gm15511	-3.61814	4.98405e-07	8.97687e-06
Mctp2	Mctp2	-3.62182	3.16968e-07	6.0954e-06
Sparc	Sparc	-3.6415	0.000224269	0.00154803
Ppef2	Ppef2	-3.66137	0.000755797	0.00429224
E330040D14Rik	E330040D14Rik	-3.70168	6.10049e-07	1.07579e-05
Hoxb5os	Hoxb5os	-3.7061	1.27465e-10	6.37503e-09
Cngb1	Cngb1	-3.72986	1.3719e-07	2.94063e-06
Cib3	Cib3	-3.73732	0.00492247	0.020035
Prr5l	Prr5l	-3.73815	0.00125013	0.00649269
Pwwp3b	Pwwp3b	-3.75226	5.11884e-05	0.00044923
Ak3l2-ps	Ak3l2-ps	-3.7729	0.00139706	0.00712207
Xdh	Xdh	-3.81653	7.12409e-06	8.62736e-05
Zbp1	Zbp1	-3.88014	0.0115568	0.0397617
Rasl12	Rasl12	-3.89147	0.00099362	0.00535038
Hoxb7	Hoxb7	-3.90967	9.76493e-06	0.000112119
Mcf2l	Mcf2l	-3.92992	1.92289e-09	7.15228e-08
Gm16271	Gm16271	-3.93087	1.15995e-07	2.53543e-06
Igf2	Igf2	-3.98208	8.63067e-05	0.000695522
Rbp4	Rbp4	-4.0009	0.0129752	0.0435695
Col6a1	Col6a1	-4.01183	0.00692506	0.0263673
Ighv1-23	Ighv1-23	-4.04701	6.9702e-13	6.52949e-11
Col1a1	Col1a1	-4.04887	0.00220206	0.010405
4833407H14Rik	4833407H14Rik	-4.07114	7.43528e-06	8.93698e-05
Gm17733	Gm17733	-4.0748	0.00163643	0.00810659
F630206G17Rik	F630206G17Rik	-4.11885	1.04071e-06	1.69471e-05
Vmn2r96	Vmn2r96	-4.1254	0.00666309	0.0255679
Ankrd37	Ankrd37	-4.1283	8.41882e-17	1.69381e-14
Asb2	Asb2	-4.13354	4.52678e-08	1.11625e-06
Sult1a1	Sult1a1	-4.15629	3.94661e-08	9.89635e-07
H2-Aa	H2-Aa	-4.15913	0.00185557	0.00900818
Or10j5	Or10j5	-4.20178	6.63775e-09	2.08176e-07
Fam169b	Fam169b	-4.21646	0.00746506	0.0280613
Igf1	Igf1	-4.22516	4.14342e-06	5.47049e-05
Igkc	Igkc	-4.23687	0.00355056	0.0154075
Runx1t1	Runx1t1	-4.24941	2.27016e-05	0.000230333
Tnfrsf11b	Tnfrsf11b	-4.25708	5.72085e-07	1.01797e-05
Serpina3n	Serpina3n	-4.27767	0.0120252	0.0409513
Hoxb2	Hoxb2	-4.31347	1.18271e-06	1.87802e-05
Ephx2	Ephx2	-4.33828	6.6398e-10	2.83956e-08
Dipk1c	Dipk1c	-4.36348	3.96673e-08	9.91964e-07
Lox	Lox	-4.39489	0.0116654	0.0400573
Hoxc9	Hoxc9	-4.41257	0.000187091	0.00132657
Sdc4	Sdc4	-4.41608	2.28421e-15	3.39848e-13
Syn2	Syn2	-4.43875	7.05386e-06	8.56434e-05
Lpl	Lpl	-4.46633	5.88677e-05	0.000505212
Axl	Axl	-4.51019	3.3027e-06	4.49444e-05
Hoxb5	Hoxb5	-4.54245	1.89599e-07	3.93882e-06
Scara5	Scara5	-4.61026	0.000260858	0.00176144
Lrp2bp	Lrp2bp	-4.629	8.68295e-17	1.72732e-14
Sell	Sell	-4.65142	8.11575e-06	9.66303e-05
Timp4	Timp4	-4.75774	1.22832e-06	1.94585e-05
Mgll	Mgll	-4.79338	6.34399e-11	3.51001e-09
Scn4b	Scn4b	-4.85426	4.11602e-06	5.44743e-05
Col1a2	Col1a2	-5.00779	9.22036e-05	0.000736672
Gm7967	Gm7967	-5.147	1.75645e-10	8.60339e-09
Irf4	Irf4	-5.32844	3.47229e-07	6.58211e-06
Ighv1-15	Ighv1-15	-5.61617	9.60373e-24	5.15255e-21
Egln3	Egln3	-6.29274	6.8849e-13	6.48389e-11
Mgarp	Mgarp	-6.41801	2.5934e-09	9.31362e-08
Hoxc6	Hoxc6	-6.62511	7.36945e-06	8.86386e-05
Ak4	Ak4	-8.40359	1.01997e-14	1.35779e-12
