## Supplementary Table S11 for "Primitive steroidogenesis in mast cells: A novel regulatory mechanism for mast cell function"

### Sheet: DEA_Pro_Female_PMCvsBMMC
	Modifications	log2FC	P.Value	adj.P.Val
Dync2h1	Dync2h1	3.46	3.7e-16	3.1e-15
Selenow	Selenow	3.37	3e-20	4.6e-19
Ppip5k2	Ppip5k2	3.35	6.5e-27	4.3e-25
P2rx1	P2rx1	3.25	6.3e-18	6.5e-17
Cd44	Cd44	3.16	3.2e-21	5.7e-20
Selenos	Selenos	3.07	2.8e-22	6.4e-21
Hdgfl3	Hdgfl3	3.03	0.0033	0.0052
Ino80	Ino80	3	1.3e-19	1.8e-18
Pilrb2	Pilrb2	2.77	3.3e-11	1.4e-10
Agpat1	Agpat1	2.5	7.4e-22	1.6e-20
Pnkd	Pnkd	2.44	2e-17	1.9e-16
Tmem51	Tmem51	2.43	2.1e-14	1.4e-13
Alox5ap	Alox5ap	2.43	1.2e-10	4.8e-10
Ctsg	Ctsg	2.3	8e-05	0.00015
Src	Src	2.11	3e-06	6.9e-06
Emb	Emb	2.02	7.5e-11	3e-10
Sirpa	Sirpa	2.02	2.7e-09	8.9e-09
Riox2	Riox2	2.01	6.3e-20	9.1e-19
Fcgr2	Fcgr2	2.01	2.2e-13	1.2e-12
Slc29a1	Slc29a1	1.93	1.9e-11	8.4e-11
Ncapd2	Ncapd2	1.9	1.4e-12	7.3e-12
Slc9a9	Slc9a9	1.88	9.6e-10	3.3e-09
Nav1	Nav1	1.82	3e-09	9.7e-09
Ikzf1	Ikzf1	1.81	4.8e-11	2e-10
Scly	Scly	1.79	3.3e-09	1.1e-08
Syne1	Syne1	1.78	5.5e-12	2.6e-11
Slc7a5	Slc7a5	1.7	1.4e-11	6.2e-11
Slc38a9	Slc38a9	1.7	1.5e-07	4.1e-07
Ahsg	Ahsg	1.69	4.6e-05	9.2e-05
Wbp11	Wbp11	1.68	2.9e-13	1.7e-12
Rftn1	Rftn1	1.65	7e-12	3.2e-11
Pja2	Pja2	1.64	7.3e-11	2.9e-10
Wls	Wls	1.63	1.2e-11	5.2e-11
Smim7	Smim7	1.62	1.9e-12	9.7e-12
Nktr	Nktr	1.59	4.7e-06	1.1e-05
Slc52a2	Slc52a2	1.58	4.8e-12	2.3e-11
Clec2d	Clec2d	1.57	7.9e-07	2e-06
Gch1	Gch1	1.56	1.1e-11	5e-11
Heatr5a	Heatr5a	1.53	3.8e-07	9.9e-07
Gna14	Gna14	1.52	8.8e-18	8.9e-17
Dlgap4	Dlgap4	1.52	1.2e-10	4.6e-10
Adam10	Adam10	1.5	4.4e-12	2.1e-11
Pitpnm2	Pitpnm2	1.5	6.7e-11	2.7e-10
Spdl1	Spdl1	1.5	2.1e-07	5.6e-07
Cpa3	Cpa3	1.48	8.5e-07	2.1e-06
Ppp1r3g	Ppp1r3g	1.46	2.6e-06	6e-06
Ugcg	Ugcg	1.45	1.5e-10	5.6e-10
Ptgr1	Ptgr1	1.44	6.3e-10	2.2e-09
Ttc7b	Ttc7b	1.44	3.6e-08	1.1e-07
Anapc1	Anapc1	1.43	3e-15	2.2e-14
Cdk9	Cdk9	1.43	1.8e-14	1.2e-13
Top2a	Top2a	1.43	4.8e-07	1.2e-06
Slc43a2	Slc43a2	1.42	8.4e-11	3.3e-10
Gpr108	Gpr108	1.4	6.9e-12	3.2e-11
Parvb	Parvb	1.4	6.1e-10	2.2e-09
Irgq	Irgq	1.4	8.1e-07	2e-06
Kyat3	Kyat3	1.4	7.3e-06	1.6e-05
Rdh14	Rdh14	1.39	7e-10	2.5e-09
Sars2	Sars2	1.38	6.3e-09	2e-08
Glrx5	Glrx5	1.38	1.4e-06	3.4e-06
Gpsm1	Gpsm1	1.37	2.2e-15	1.7e-14
Phgdh	Phgdh	1.37	0.00012	0.00022
Rplp1	Rplp1	1.36	5.8e-12	2.7e-11
Efhc1	Efhc1	1.36	4.4e-08	1.3e-07
Far1	Far1	1.35	1.7e-08	5.1e-08
Arhgef6	Arhgef6	1.34	1e-13	6.2e-13
Ddc	Ddc	1.34	0.0088	0.013
Prkar2b	Prkar2b	1.27	9.7e-09	3e-08
Timm21	Timm21	1.26	8e-07	2e-06
Srsf4	Srsf4	1.26	2.6e-06	6.1e-06
Lrp12	Lrp12	1.25	1.9e-10	7.1e-10
Tmem41b	Tmem41b	1.25	3.6e-08	1e-07
Palm	Palm	1.25	2.1e-06	5.1e-06
Slc24a3	Slc24a3	1.25	6.5e-06	1.4e-05
Mfsd1	Mfsd1	1.24	3e-10	1.1e-09
Cyth1	Cyth1	1.24	2.9e-06	6.7e-06
Actr3b	Actr3b	1.24	0.00069	0.0012
Limd2	Limd2	1.23	7e-08	2e-07
Ecm1	Ecm1	1.23	1.1e-07	3e-07
Snrpg	Snrpg	1.23	2.7e-05	5.5e-05
Ebpl	Ebpl	1.2	1.7e-10	6.3e-10
Pfkfb4	Pfkfb4	1.19	6.5e-13	3.5e-12
Fkbp2	Fkbp2	1.19	9.8e-10	3.4e-09
Psma4	Psma4	1.19	2.4e-08	7.2e-08
Psd3	Psd3	1.19	4.5e-08	1.3e-07
Dcxr	Dcxr	1.19	0.00021	0.00039
Nbr1	Nbr1	1.18	9e-10	3.1e-09
Kifbp	Kifbp	1.17	6.6e-11	2.7e-10
Hspa13	Hspa13	1.17	3.9e-09	1.3e-08
Gata2	Gata2	1.17	5.5e-08	1.6e-07
Golim4	Golim4	1.16	4.5e-12	2.2e-11
Plekhg3	Plekhg3	1.16	1.2e-10	4.5e-10
Eml2	Eml2	1.16	5e-07	1.3e-06
Ston2	Ston2	1.16	2.4e-05	4.9e-05
Camk2g	Camk2g	1.16	0.00015	0.00028
Trio	Trio	1.15	1.4e-10	5.3e-10
Cog3	Cog3	1.15	1.8e-05	3.7e-05
Cdc42ep4	Cdc42ep4	1.15	0.00071	0.0012
Pepd	Pepd	1.14	1.7e-05	3.5e-05
Pabir1	Pabir1	1.13	2.1e-07	5.7e-07
Ermp1	Ermp1	1.12	1.3e-09	4.6e-09
Itih3	Itih3	1.12	0.00015	0.00028
Casp7	Casp7	1.11	4.3e-11	1.8e-10
Atg9a	Atg9a	1.11	5.9e-09	1.9e-08
Pofut2	Pofut2	1.11	1.5e-08	4.6e-08
Bcs1l	Bcs1l	1.1	2.7e-10	1e-09
Map3k7	Map3k7	1.1	5.9e-09	1.9e-08
Evi2a	Evi2a	1.1	8e-07	2e-06
Map4k4	Map4k4	1.09	1.1e-12	5.6e-12
Tm9sf1	Tm9sf1	1.09	6.8e-11	2.7e-10
Fam174b	Fam174b	1.09	3.1e-07	8.2e-07
Tpm4	Tpm4	1.09	3.7e-06	8.6e-06
Lpcat2	Lpcat2	1.08	7.5e-11	3e-10
Elmod2	Elmod2	1.07	5.6e-08	1.6e-07
Nucb2	Nucb2	1.07	1e-07	2.8e-07
Galnt4	Galnt4	1.07	1.6e-06	3.9e-06
Cep250	Cep250	1.06	1.2e-08	3.7e-08
Arhgef10l	Arhgef10l	1.06	0.0013	0.0021
Ube2j1	Ube2j1	1.03	1.3e-08	4.1e-08
Psmb6	Psmb6	1.03	3.6e-08	1.1e-07
Baz1a	Baz1a	1.03	4.7e-05	9.3e-05
Poglut2	Poglut2	1.02	5.9e-07	1.5e-06
Gpr89	Gpr89	1.02	4.4e-06	1e-05
Dnajc21	Dnajc21	1.02	7.3e-06	1.6e-05
Tmem168	Tmem168	1.01	5.5e-10	2e-09
Brd3	Brd3	1.01	1.9e-07	5.1e-07
Dhcr7	Dhcr7	1.01	6.8e-07	1.7e-06
Pdia3	Pdia3	-1.01	1.8e-15	1.3e-14
Dync1li2	Dync1li2	-1.01	3.6e-15	2.6e-14
Pacsin2	Pacsin2	-1.01	1.3e-12	6.8e-12
Alox5	Alox5	-1.01	3.4e-12	1.6e-11
Rnasel	Rnasel	-1.01	4.2e-12	2e-11
Exoc2	Exoc2	-1.01	7.3e-11	2.9e-10
Tln1	Tln1	-1.01	1.7e-10	6.6e-10
Tgfbr2	Tgfbr2	-1.01	2.8e-10	1e-09
Galnt2	Galnt2	-1.01	2.1e-07	5.5e-07
Rap1gds1	Rap1gds1	-1.01	8.2e-07	2e-06
Appl2	Appl2	-1.01	1.8e-05	3.8e-05
Brk1	Brk1	-1.01	4.9e-05	9.7e-05
Slc25a45	Slc25a45	-1.01	9.7e-05	0.00019
Srrm2	Srrm2	-1.02	4.3e-19	5.3e-18
Sec31a	Sec31a	-1.02	1e-15	8e-15
Banf1	Banf1	-1.02	3.2e-15	2.3e-14
Actr3	Actr3	-1.02	2.7e-12	1.4e-11
Ctps2	Ctps2	-1.02	6.8e-12	3.2e-11
Kit	Kit	-1.02	2.1e-11	9e-11
Smn1	Smn1	-1.02	1.9e-09	6.4e-09
Lpgat1	Lpgat1	-1.02	7.5e-06	1.7e-05
Cct5	Cct5	-1.02	1.8e-05	3.7e-05
Mms19	Mms19	-1.02	3.2e-05	6.5e-05
Wdr44	Wdr44	-1.03	8.6e-21	1.4e-19
Ewsr1	Ewsr1	-1.03	1.6e-12	8e-12
Gbp7	Gbp7	-1.03	3.7e-12	1.8e-11
Pigt	Pigt	-1.03	5.9e-09	1.9e-08
Dnaja3	Dnaja3	-1.03	1.3e-08	4.1e-08
Svil	Svil	-1.03	8e-08	2.2e-07
Jpt1	Jpt1	-1.03	1.9e-06	4.5e-06
Grhpr	Grhpr	-1.03	5.5e-06	1.2e-05
Cox6a1	Cox6a1	-1.03	1.9e-05	3.9e-05
Csf2rb2	Csf2rb2	-1.03	0.00021	0.00039
Tpp2	Tpp2	-1.04	1.7e-19	2.2e-18
Vamp8	Vamp8	-1.04	3.4e-15	2.5e-14
Hadhb	Hadhb	-1.04	7.1e-15	5e-14
Atp8a1	Atp8a1	-1.04	1e-10	4.1e-10
Pgp	Pgp	-1.04	2.4e-09	8e-09
Sh3pxd2b	Sh3pxd2b	-1.04	8.6e-09	2.7e-08
Dok1	Dok1	-1.04	2.1e-08	6.2e-08
Smap	Smap	-1.04	2.8e-08	8.1e-08
Nudcd2	Nudcd2	-1.04	5.3e-08	1.5e-07
Polr2j	Polr2j	-1.04	1.2e-06	2.9e-06
Slc30a7	Slc30a7	-1.04	1.3e-05	2.8e-05
Baz1b	Baz1b	-1.05	1.2e-11	5.4e-11
Ssu72	Ssu72	-1.05	3e-11	1.3e-10
Usp25	Usp25	-1.05	5.7e-11	2.3e-10
Kpna1	Kpna1	-1.05	1.4e-09	4.8e-09
Cfap418	Cfap418	-1.05	4.5e-07	1.1e-06
Pcyt1a	Pcyt1a	-1.05	8.8e-07	2.2e-06
Sypl1	Sypl1	-1.05	2.8e-06	6.6e-06
Osbpl2	Osbpl2	-1.05	4.2e-06	9.7e-06
Lrrc47	Lrrc47	-1.06	2e-14	1.3e-13
Xpnpep1	Xpnpep1	-1.06	1.4e-11	6.2e-11
Mdc1	Mdc1	-1.06	4e-11	1.7e-10
Msra	Msra	-1.06	3.1e-05	6.4e-05
Sar1b	Sar1b	-1.06	5e-05	9.8e-05
Elac1	Elac1	-1.06	5.1e-05	0.0001
Sh3glb2	Sh3glb2	-1.06	0.00019	0.00035
Rrm1	Rrm1	-1.06	0.00032	0.00057
Ptbp1	Ptbp1	-1.06	0.0085	0.013
Nup107	Nup107	-1.07	2.7e-16	2.3e-15
Gtf2f2	Gtf2f2	-1.07	2.4e-12	1.2e-11
Sos1	Sos1	-1.07	4.2e-09	1.4e-08
Impact	Impact	-1.07	1.4e-07	3.8e-07
Rangap1	Rangap1	-1.07	8.5e-07	2.1e-06
Pla2g15	Pla2g15	-1.07	2.6e-06	6.1e-06
Ppa1	Ppa1	-1.07	3.7e-06	8.5e-06
Trmt112	Trmt112	-1.07	0.00053	0.00092
Ahcyl1	Ahcyl1	-1.07	0.0012	0.002
Ecpas	Ecpas	-1.08	5e-24	1.7e-22
Tufm	Tufm	-1.08	1.1e-20	1.8e-19
Sf3a3	Sf3a3	-1.08	1.5e-15	1.2e-14
Impdh2	Impdh2	-1.08	8.2e-15	5.6e-14
Spata5	Spata5	-1.08	3.4e-14	2.1e-13
Dglucy	Dglucy	-1.08	6.2e-13	3.3e-12
Ubtf	Ubtf	-1.08	1.6e-11	7.2e-11
Cherp	Cherp	-1.08	5.2e-11	2.1e-10
Agpat2	Agpat2	-1.08	1.4e-08	4.4e-08
Ankh	Ankh	-1.08	7e-07	1.7e-06
Rprd1b	Rprd1b	-1.08	7e-07	1.8e-06
Dhx30	Dhx30	-1.08	8.4e-07	2.1e-06
Slc2a3	Slc2a3	-1.08	0.00013	0.00025
Rhog	Rhog	-1.09	7.8e-15	5.4e-14
Nap1l4	Nap1l4	-1.09	2.3e-14	1.5e-13
Spcs3	Spcs3	-1.09	7.7e-13	4.1e-12
Zdhhc20	Zdhhc20	-1.09	8.9e-07	2.2e-06
Copz2	Copz2	-1.09	8.1e-06	1.8e-05
Fus	Fus	-1.1	9.7e-13	5.1e-12
Atp5mpl	Atp5mpl	-1.1	4.9e-11	2e-10
Gtf2b	Gtf2b	-1.1	3.4e-09	1.1e-08
Pafah2	Pafah2	-1.1	3.5e-09	1.2e-08
Irak4	Irak4	-1.1	2.2e-08	6.5e-08
Nmt1	Nmt1	-1.1	1.6e-07	4.3e-07
Ltn1	Ltn1	-1.1	4e-07	1e-06
Cln5	Cln5	-1.1	8.5e-06	1.9e-05
Oat	Oat	-1.1	0.00016	0.0003
Washc5	Washc5	-1.11	1.1e-11	5.1e-11
Zc3hc1	Zc3hc1	-1.11	2e-09	6.7e-09
Iars1	Iars1	-1.11	5.5e-09	1.8e-08
Pea15	Pea15	-1.11	4.7e-08	1.3e-07
Erg	Erg	-1.11	0.00025	0.00046
Mocos	Mocos	-1.11	0.0003	0.00054
Acss1	Acss1	-1.12	1.5e-13	8.7e-13
Prdx3	Prdx3	-1.12	4e-13	2.2e-12
Pycard	Pycard	-1.12	3.8e-11	1.6e-10
Zbtb7a	Zbtb7a	-1.12	1.1e-10	4.3e-10
Cops7a	Cops7a	-1.12	2e-10	7.4e-10
Uchl5	Uchl5	-1.12	4.9e-10	1.8e-09
Gosr1	Gosr1	-1.12	2.2e-08	6.5e-08
Otulinl	Otulinl	-1.12	1.3e-06	3.1e-06
Lrpap1	Lrpap1	-1.12	4.4e-06	1e-05
Ggps1	Ggps1	-1.12	7.8e-06	1.7e-05
Parn	Parn	-1.12	1.1e-05	2.4e-05
Cd300ld3	Cd300ld3	-1.12	0.012	0.017
Selenot	Selenot	-1.12	0.02	0.028
Cc2d1b	Cc2d1b	-1.13	1.1e-16	1e-15
Cpne2	Cpne2	-1.13	9.8e-12	4.5e-11
Snx1	Snx1	-1.13	1.6e-09	5.3e-09
Epb41	Epb41	-1.13	2.4e-09	8e-09
Csk	Csk	-1.13	5.3e-08	1.5e-07
Isoc2a	Isoc2a	-1.13	1.2e-07	3.3e-07
Gm2a	Gm2a	-1.13	0.0016	0.0026
Asl	Asl	-1.14	4e-16	3.3e-15
Twf2	Twf2	-1.14	8.2e-16	6.5e-15
Lonp1	Lonp1	-1.14	4.9e-15	3.5e-14
Aco1	Aco1	-1.14	2.2e-14	1.4e-13
Dmap1	Dmap1	-1.14	3.3e-13	1.9e-12
Mmgt1	Mmgt1	-1.14	4.1e-08	1.2e-07
Rpl10	Rpl10	-1.14	2.4e-07	6.3e-07
Diablo	Diablo	-1.14	2.7e-06	6.2e-06
Crot	Crot	-1.14	8.5e-05	0.00016
Cst3	Cst3	-1.14	0.0024	0.0038
Dpp3	Dpp3	-1.15	4.2e-19	5.1e-18
Sart1	Sart1	-1.15	1.3e-15	1e-14
Sord	Sord	-1.15	2.1e-15	1.6e-14
Npepps	Npepps	-1.15	1.7e-13	1e-12
Nek9	Nek9	-1.15	6.4e-13	3.5e-12
Actr1a	Actr1a	-1.15	1.9e-12	9.6e-12
Psip1	Psip1	-1.15	2e-12	1e-11
Rfx1	Rfx1	-1.15	3e-09	9.9e-09
Triap1	Triap1	-1.15	8.5e-07	2.1e-06
Ncl	Ncl	-1.16	1.1e-21	2.2e-20
Cul3	Cul3	-1.16	1.9e-21	3.7e-20
Eif2s2	Eif2s2	-1.16	3.3e-16	2.8e-15
Tsn	Tsn	-1.16	1.9e-15	1.4e-14
Mat2b	Mat2b	-1.16	1.2e-14	7.9e-14
Micu2	Micu2	-1.16	1.1e-11	4.9e-11
Mon2	Mon2	-1.16	2.3e-10	8.8e-10
Serpinb1a	Serpinb1a	-1.16	1.3e-08	3.9e-08
Ttc38	Ttc38	-1.16	5.7e-07	1.4e-06
Acot9	Acot9	-1.16	0.00048	0.00085
Aldh18a1	Aldh18a1	-1.17	4.8e-16	3.9e-15
Drg1	Drg1	-1.17	5e-15	3.5e-14
Akr1a1	Akr1a1	-1.17	8.6e-12	3.9e-11
Rab14	Rab14	-1.17	1.1e-09	3.6e-09
Etfa	Etfa	-1.17	3.2e-09	1.1e-08
Rpl27a	Rpl27a	-1.17	3e-06	7e-06
Ptpn7	Ptpn7	-1.17	0.0071	0.011
Maob	Maob	-1.18	2.3e-18	2.6e-17
Pik3cd	Pik3cd	-1.18	2.5e-15	1.8e-14
Fnbp4	Fnbp4	-1.18	4e-13	2.2e-12
Chordc1	Chordc1	-1.18	1.4e-11	6.2e-11
Pgm1	Pgm1	-1.18	4.4e-11	1.8e-10
Camk1	Camk1	-1.18	9.2e-09	2.9e-08
Szrd1	Szrd1	-1.18	5.4e-07	1.4e-06
H2-DMb1	H2-DMb1	-1.18	2.8e-05	5.7e-05
Cpt2	Cpt2	-1.19	3.2e-19	4.1e-18
Smg8	Smg8	-1.19	7.4e-14	4.5e-13
Def6	Def6	-1.19	1.8e-13	1e-12
Cmas	Cmas	-1.19	2.6e-11	1.1e-10
Flot2	Flot2	-1.19	5.3e-11	2.2e-10
Txndc5	Txndc5	-1.19	2.9e-10	1.1e-09
Rps6ka5	Rps6ka5	-1.19	7.3e-10	2.6e-09
Mrgbp	Mrgbp	-1.19	5.1e-08	1.5e-07
Eif3m	Eif3m	-1.19	1.7e-07	4.6e-07
Tmem43	Tmem43	-1.19	2.6e-07	6.9e-07
Gfm1	Gfm1	-1.2	2.4e-19	3.1e-18
Sart3	Sart3	-1.2	6e-19	7.2e-18
Supt16h	Supt16h	-1.2	1.3e-17	1.3e-16
Vars1	Vars1	-1.2	2e-16	1.8e-15
Ap2a2	Ap2a2	-1.2	2.5e-16	2.1e-15
Rbm25	Rbm25	-1.2	7.3e-15	5.1e-14
Atp6v1a	Atp6v1a	-1.2	1.2e-11	5.4e-11
Atp2a3	Atp2a3	-1.2	2e-11	8.7e-11
Nsfl1c	Nsfl1c	-1.2	9.1e-11	3.6e-10
Tsr1	Tsr1	-1.2	1.6e-10	6.2e-10
Kansl3	Kansl3	-1.2	6e-10	2.1e-09
Pcbp1	Pcbp1	-1.2	1.5e-07	4e-07
Cd48	Cd48	-1.2	1.5e-07	4.1e-07
Atp6ap2	Atp6ap2	-1.2	0.0046	0.0071
Clpp	Clpp	-1.21	1.2e-15	9.4e-15
Abcd1	Abcd1	-1.21	6.7e-14	4.1e-13
Ahcy	Ahcy	-1.21	1.2e-13	6.9e-13
Anxa4	Anxa4	-1.21	1.2e-09	4.2e-09
Qrich1	Qrich1	-1.21	1.6e-07	4.2e-07
Nampt	Nampt	-1.21	1.2e-05	2.6e-05
Dnaaf3	Dnaaf3	-1.21	2e-05	4.1e-05
Hnrnpa0	Hnrnpa0	-1.21	2.7e-05	5.5e-05
Mrpl1	Mrpl1	-1.21	0.00019	0.00035
Ebag9	Ebag9	-1.21	0.00047	0.00084
Actn4	Actn4	-1.22	2e-25	9.7e-24
Htt	Htt	-1.22	7.2e-16	5.8e-15
Rnmt	Rnmt	-1.22	2.2e-15	1.6e-14
Il1rl1	Il1rl1	-1.22	1.5e-12	7.7e-12
Atp6v1b2	Atp6v1b2	-1.22	2.4e-12	1.2e-11
Fdxr	Fdxr	-1.22	2.8e-12	1.4e-11
Ndufb10	Ndufb10	-1.22	9.2e-10	3.2e-09
Cbx1	Cbx1	-1.22	1.7e-09	5.6e-09
Madd	Madd	-1.22	1.2e-08	3.8e-08
Mgat4b	Mgat4b	-1.22	3.3e-07	8.5e-07
Znf512	Znf512	-1.23	1.6e-14	1.1e-13
Hibadh	Hibadh	-1.23	2e-13	1.1e-12
Ints3	Ints3	-1.23	6.1e-12	2.8e-11
Xpo5	Xpo5	-1.23	3.7e-11	1.5e-10
Eif3l	Eif3l	-1.23	8.4e-11	3.3e-10
Gaa	Gaa	-1.23	6.4e-10	2.2e-09
Slc38a2	Slc38a2	-1.23	8.7e-10	3e-09
Cab39	Cab39	-1.23	7.3e-05	0.00014
Nfkb1	Nfkb1	-1.24	3.2e-17	3.1e-16
Fkbp3	Fkbp3	-1.24	6.2e-15	4.4e-14
Sucla2	Sucla2	-1.24	7.6e-14	4.6e-13
Mapk14	Mapk14	-1.24	6.7e-13	3.6e-12
Cct2	Cct2	-1.24	1e-09	3.6e-09
Man2b1	Man2b1	-1.24	6.9e-09	2.2e-08
Atp5mf	Atp5mf	-1.24	7e-09	2.2e-08
Nit2	Nit2	-1.24	8e-07	2e-06
Sp1	Sp1	-1.24	2e-05	4.2e-05
Smpd4	Smpd4	-1.24	0.00014	0.00026
Snx9	Snx9	-1.24	0.00025	0.00044
Stat3	Stat3	-1.25	6.4e-17	5.9e-16
Tagln2	Tagln2	-1.25	2.2e-16	1.9e-15
Ddx6	Ddx6	-1.25	3.6e-15	2.6e-14
Ndufs1	Ndufs1	-1.25	1.9e-13	1.1e-12
Crtc2	Crtc2	-1.25	2.5e-10	9.4e-10
Scfd2	Scfd2	-1.25	1.3e-08	4e-08
Armc6	Armc6	-1.25	1.3e-06	3.1e-06
Ddx18	Ddx18	-1.26	3.2e-15	2.4e-14
Vipas39	Vipas39	-1.26	1.3e-14	8.7e-14
Adgre5	Adgre5	-1.26	1.6e-13	9.3e-13
Efr3a	Efr3a	-1.26	9.1e-12	4.1e-11
Atg4b	Atg4b	-1.26	0.00018	0.00033
Rpl35	Rpl35	-1.26	0.0091	0.014
Ankfy1	Ankfy1	-1.27	8.3e-24	2.7e-22
NARS1	NARS1	-1.27	5.1e-18	5.3e-17
Eif4a3	Eif4a3	-1.27	2e-16	1.7e-15
Trip10	Trip10	-1.27	1.5e-12	7.7e-12
Tbk1	Tbk1	-1.27	2.3e-11	9.7e-11
Msmo1	Msmo1	-1.27	7.6e-10	2.7e-09
Map3k6	Map3k6	-1.27	1.1e-09	3.7e-09
Tmed8	Tmed8	-1.27	1.7e-05	3.6e-05
Tomm5	Tomm5	-1.27	4.3e-05	8.5e-05
Pde6d	Pde6d	-1.27	6.3e-05	0.00012
Sec11c	Sec11c	-1.27	0.00028	0.00051
Dld	Dld	-1.28	1.4e-20	2.2e-19
Nup155	Nup155	-1.28	3.6e-14	2.2e-13
Myo5a	Myo5a	-1.28	1.3e-13	7.6e-13
Arrb1	Arrb1	-1.28	1.1e-09	3.7e-09
Atp6v1h	Atp6v1h	-1.28	6.4e-09	2e-08
Prkd2	Prkd2	-1.28	1.1e-07	3e-07
Tln2	Tln2	-1.28	5e-07	1.3e-06
Tmpo	Tmpo	-1.28	3.3e-06	7.7e-06
Mink1	Mink1	-1.28	1.1e-05	2.4e-05
Trap1	Trap1	-1.29	2.7e-18	2.9e-17
Ldah	Ldah	-1.29	2.4e-15	1.8e-14
Tfip11	Tfip11	-1.29	8.3e-14	5e-13
Poldip3	Poldip3	-1.29	4.1e-12	2e-11
Pkm	Pkm	-1.29	1.8e-11	7.8e-11
Pc	Pc	-1.29	4.1e-11	1.7e-10
Plcb1	Plcb1	-1.29	8.1e-11	3.2e-10
Sil1	Sil1	-1.29	8.8e-08	2.4e-07
Rps19	Rps19	-1.29	2.5e-07	6.6e-07
Necap2	Necap2	-1.29	1.3e-06	3.2e-06
Afg3l1	Afg3l1	-1.29	1.6e-05	3.4e-05
Sdf2	Sdf2	-1.29	0.00037	0.00066
Opa1	Opa1	-1.3	2.4e-16	2.1e-15
Syncrip	Syncrip	-1.3	7.5e-15	5.2e-14
Dlst	Dlst	-1.3	1.8e-14	1.2e-13
Rack1	Rack1	-1.3	3.6e-14	2.2e-13
Eif4enif1	Eif4enif1	-1.3	1.2e-13	7.4e-13
Gsn	Gsn	-1.3	1.8e-13	1e-12
Ercc3	Ercc3	-1.3	1.5e-12	7.4e-12
Eci1	Eci1	-1.3	2.1e-10	8e-10
Tmem104	Tmem104	-1.3	2.3e-10	8.8e-10
Galnt6	Galnt6	-1.3	3.1e-10	1.1e-09
Ncf1	Ncf1	-1.3	0.0012	0.0021
Sh3kbp1	Sh3kbp1	-1.31	1.7e-21	3.3e-20
Safb2	Safb2	-1.31	5.3e-17	4.9e-16
Prpf6	Prpf6	-1.31	5.6e-16	4.6e-15
Gnpda1	Gnpda1	-1.31	3.7e-14	2.3e-13
Srpra	Srpra	-1.31	5.7e-14	3.5e-13
Armc8	Armc8	-1.31	3.9e-13	2.2e-12
Akap10	Akap10	-1.31	7.9e-13	4.2e-12
H1-5	H1-5	-1.31	1e-11	4.7e-11
Fcho2	Fcho2	-1.31	5.3e-11	2.2e-10
Phb2	Phb2	-1.31	9.7e-11	3.8e-10
Pdap1	Pdap1	-1.31	4.6e-10	1.6e-09
Snrpa1	Snrpa1	-1.31	3.4e-08	9.9e-08
Cisd1	Cisd1	-1.31	1.4e-07	3.9e-07
Scarb2	Scarb2	-1.31	1.6e-06	3.9e-06
Slc25a24	Slc25a24	-1.31	0.031	0.042
Naa15	Naa15	-1.32	3.4e-25	1.5e-23
Atp5f1a	Atp5f1a	-1.32	9.9e-19	1.2e-17
Vps4b	Vps4b	-1.32	7.7e-17	6.9e-16
Ruvbl1	Ruvbl1	-1.32	1.8e-13	1e-12
Sub1	Sub1	-1.32	1.3e-12	6.9e-12
Ndufs2	Ndufs2	-1.32	1.4e-11	6.3e-11
Twf1	Twf1	-1.32	1e-06	2.5e-06
Exoc7	Exoc7	-1.32	4.7e-06	1.1e-05
Atpaf2	Atpaf2	-1.32	5.6e-06	1.3e-05
Tprg1l	Tprg1l	-1.32	0.00027	0.00048
Aldh9a1	Aldh9a1	-1.33	2.7e-20	4.2e-19
Aifm1	Aifm1	-1.33	6.9e-20	9.7e-19
Aco2	Aco2	-1.33	3.2e-15	2.4e-14
Man1b1	Man1b1	-1.33	2.8e-14	1.8e-13
Bphl	Bphl	-1.33	4.1e-13	2.3e-12
Coa6	Coa6	-1.33	1.2e-11	5.2e-11
Slc35a3	Slc35a3	-1.33	2.3e-08	6.7e-08
Ndufa13	Ndufa13	-1.33	3.9e-08	1.1e-07
Manf	Manf	-1.33	5.2e-08	1.5e-07
Traf3ip3	Traf3ip3	-1.33	1.9e-05	3.9e-05
Alkbh3	Alkbh3	-1.33	0.00013	0.00024
Ampd3	Ampd3	-1.33	0.0047	0.0072
Elmo1	Elmo1	-1.34	1.7e-21	3.3e-20
Clint1	Clint1	-1.34	1.6e-18	1.8e-17
Tnfaip8	Tnfaip8	-1.34	8.9e-17	8e-16
Pnpt1	Pnpt1	-1.34	2.7e-14	1.7e-13
Nat10	Nat10	-1.34	3.2e-14	2e-13
Vps11	Vps11	-1.34	4.3e-14	2.7e-13
Aimp1	Aimp1	-1.34	1.8e-12	9.2e-12
Scamp1	Scamp1	-1.34	5.5e-12	2.6e-11
Ralbp1	Ralbp1	-1.34	1.2e-10	4.5e-10
Rbbp4	Rbbp4	-1.34	3.7e-09	1.2e-08
Gab2	Gab2	-1.34	5.9e-08	1.7e-07
Rbm14	Rbm14	-1.34	7.5e-08	2.1e-07
Atp2c1	Atp2c1	-1.34	1.4e-05	3e-05
Ppp2r5e	Ppp2r5e	-1.34	9.1e-05	0.00017
Srsf7	Srsf7	-1.34	0.002	0.0033
Nans	Nans	-1.35	3.6e-17	3.5e-16
Tpt1	Tpt1	-1.35	2.6e-15	1.9e-14
Aip	Aip	-1.35	1.6e-12	8e-12
Tcp1	Tcp1	-1.35	2.5e-11	1.1e-10
Nqo2	Nqo2	-1.35	4.8e-11	2e-10
Psme3	Psme3	-1.35	1.2e-10	4.7e-10
Scin	Scin	-1.35	4e-09	1.3e-08
Pnp	Pnp	-1.35	1.1e-07	3e-07
Uimc1	Uimc1	-1.35	1.9e-07	5.2e-07
Hdhd2	Hdhd2	-1.35	0.00012	0.00023
Cd82	Cd82	-1.35	0.0016	0.0026
Cand1	Cand1	-1.36	1.9e-24	7e-23
Dync1li1	Dync1li1	-1.36	5.8e-22	1.3e-20
Tomm70	Tomm70	-1.36	4.5e-21	7.9e-20
Rel	Rel	-1.36	2.1e-16	1.8e-15
Cyfip1	Cyfip1	-1.36	1.5e-15	1.1e-14
Synj2bp	Synj2bp	-1.36	5.9e-12	2.7e-11
Ttc33	Ttc33	-1.36	3.3e-10	1.2e-09
Tspan13	Tspan13	-1.36	4e-05	8e-05
Sdsl	Sdsl	-1.36	0.0005	0.00087
Nup35	Nup35	-1.37	6.2e-18	6.4e-17
Gnl3	Gnl3	-1.37	6.9e-11	2.7e-10
Hnrnpd	Hnrnpd	-1.37	1.6e-10	6e-10
Lrrc40	Lrrc40	-1.37	1.6e-08	4.9e-08
Lsm4	Lsm4	-1.37	3.7e-08	1.1e-07
Mthfd2	Mthfd2	-1.37	0.00082	0.0014
Ddx46	Ddx46	-1.38	7.4e-23	2e-21
Acin1	Acin1	-1.38	1.2e-20	2e-19
Carmil1	Carmil1	-1.38	2.4e-15	1.8e-14
Ilk	Ilk	-1.38	4.4e-08	1.3e-07
Paox	Paox	-1.38	8.7e-08	2.4e-07
Dhcr24	Dhcr24	-1.38	6.7e-06	1.5e-05
Top3b	Top3b	-1.39	2.7e-18	2.9e-17
Myo9b	Myo9b	-1.39	3.1e-16	2.6e-15
Nadk2	Nadk2	-1.39	8.8e-13	4.7e-12
Hmga1	Hmga1	-1.39	9.5e-13	5e-12
Map2k5	Map2k5	-1.39	2.5e-12	1.3e-11
Phb1	Phb1	-1.39	6.8e-10	2.4e-09
Timm50	Timm50	-1.39	8.7e-08	2.4e-07
Gnpat	Gnpat	-1.39	3.9e-07	1e-06
Eml4	Eml4	-1.39	1.2e-05	2.7e-05
Rpl7a	Rpl7a	-1.4	1.2e-17	1.2e-16
Kdsr	Kdsr	-1.4	5.6e-17	5.2e-16
Rpa1	Rpa1	-1.4	7.9e-15	5.5e-14
Supv3l1	Supv3l1	-1.4	1e-12	5.3e-12
Itpa	Itpa	-1.4	2.2e-10	8.4e-10
Prpf40a	Prpf40a	-1.41	1.8e-19	2.4e-18
Nelfa	Nelfa	-1.41	5.4e-17	5e-16
Sun2	Sun2	-1.41	1.6e-15	1.2e-14
Ndufa7	Ndufa7	-1.41	1.1e-12	6e-12
Vdac3	Vdac3	-1.41	3e-11	1.3e-10
Vps53	Vps53	-1.41	2.8e-08	8.1e-08
Chmp1a	Chmp1a	-1.41	6.5e-08	1.8e-07
Prnp	Prnp	-1.41	3.3e-05	6.7e-05
Prpf8	Prpf8	-1.42	1.3e-22	3.2e-21
Sin3a	Sin3a	-1.42	5.1e-14	3.2e-13
Galk2	Galk2	-1.42	1.1e-11	4.8e-11
Vps33a	Vps33a	-1.42	2e-08	6e-08
Hspa9	Hspa9	-1.43	1.3e-28	1.4e-26
Cap1	Cap1	-1.43	2.6e-24	9.4e-23
Vcp	Vcp	-1.43	2.6e-23	7.5e-22
Chp1	Chp1	-1.43	3.5e-17	3.4e-16
Gdap2	Gdap2	-1.43	2.8e-14	1.8e-13
Gnai3	Gnai3	-1.43	4.4e-13	2.4e-12
Jade2	Jade2	-1.43	1.3e-10	5e-10
Cpox	Cpox	-1.43	2.8e-08	8.2e-08
Prune1	Prune1	-1.44	4.5e-18	4.7e-17
Ctsb	Ctsb	-1.44	9.4e-15	6.4e-14
Myo1f	Myo1f	-1.44	3.8e-13	2.1e-12
Ppif	Ppif	-1.44	1.9e-11	8.2e-11
Cct4	Cct4	-1.44	2.4e-09	7.9e-09
Snrnp40	Snrnp40	-1.44	5.6e-09	1.8e-08
Atp5pd	Atp5pd	-1.44	5.1e-06	1.1e-05
Wdr91	Wdr91	-1.45	4.4e-15	3.2e-14
Tsfm	Tsfm	-1.45	8e-15	5.5e-14
Golga2	Golga2	-1.45	1.8e-14	1.2e-13
Tdrd7	Tdrd7	-1.45	3e-14	1.9e-13
Hnrnph1	Hnrnph1	-1.45	7.1e-12	3.3e-11
Gna13	Gna13	-1.45	1.8e-11	8e-11
Tbc1d13	Tbc1d13	-1.45	4.9e-10	1.8e-09
Prpf4b	Prpf4b	-1.45	1.9e-09	6.3e-09
Sap30bp	Sap30bp	-1.45	0.0015	0.0025
Cul1	Cul1	-1.46	1.2e-21	2.5e-20
Sec11a	Sec11a	-1.46	1.3e-07	3.6e-07
Dad1	Dad1	-1.46	2.3e-06	5.5e-06
Atp1a3	Atp1a3	-1.46	4.6e-06	1.1e-05
Pa2g4	Pa2g4	-1.47	1.9e-17	1.8e-16
Tial1	Tial1	-1.47	9.3e-11	3.6e-10
Mrps9	Mrps9	-1.47	2.6e-09	8.5e-09
Cnih4	Cnih4	-1.47	0.00012	0.00022
Vdac1	Vdac1	-1.48	7.3e-23	2e-21
Atp5pf	Atp5pf	-1.48	6.8e-15	4.8e-14
Bsdc1	Bsdc1	-1.48	8.5e-15	5.8e-14
Dnajb1	Dnajb1	-1.48	3.4e-13	1.9e-12
Eef2k	Eef2k	-1.48	1.7e-12	8.8e-12
Ubap2	Ubap2	-1.48	5.2e-11	2.1e-10
Vamp7	Vamp7	-1.48	6.6e-08	1.8e-07
Nadk	Nadk	-1.48	7.2e-07	1.8e-06
Stk4	Stk4	-1.49	8e-27	5.2e-25
Psmd1	Psmd1	-1.49	8.8e-22	1.8e-20
Sf3b3	Sf3b3	-1.49	1.2e-20	1.9e-19
Cenpv	Cenpv	-1.49	4.9e-13	2.7e-12
Rcc2	Rcc2	-1.49	6e-13	3.3e-12
Pdxdc1	Pdxdc1	-1.49	4.8e-09	1.5e-08
Tgfbr1	Tgfbr1	-1.49	2e-08	6e-08
Hprt1	Hprt1	-1.49	2.4e-06	5.7e-06
Rbsn	Rbsn	-1.49	3.4e-06	7.8e-06
Rplp2	Rplp2	-1.5	5.3e-26	2.9e-24
Snx5	Snx5	-1.5	7.9e-20	1.1e-18
Aldh1l1	Aldh1l1	-1.5	1.2e-17	1.2e-16
Nln	Nln	-1.5	7.5e-16	6e-15
Mgat1	Mgat1	-1.5	2.6e-11	1.1e-10
Cyb5r1	Cyb5r1	-1.5	3.3e-09	1.1e-08
Gnl2	Gnl2	-1.5	1.2e-08	3.8e-08
Acp1	Acp1	-1.5	1.3e-08	4e-08
Ube3c	Ube3c	-1.5	9.4e-08	2.6e-07
Cpne1	Cpne1	-1.5	2.5e-06	5.8e-06
Mob4	Mob4	-1.5	8.8e-05	0.00017
Prkar1a	Prkar1a	-1.51	5.1e-25	2.2e-23
Ufl1	Ufl1	-1.51	2.3e-21	4.3e-20
Lsm2	Lsm2	-1.51	6.7e-17	6.1e-16
Coro7	Coro7	-1.51	1.4e-14	9.6e-14
Xpot	Xpot	-1.51	3.3e-14	2.1e-13
Rasal3	Rasal3	-1.51	1.1e-13	6.6e-13
Ctnna1	Ctnna1	-1.51	2.5e-12	1.3e-11
Bmp2k	Bmp2k	-1.51	3.7e-11	1.6e-10
As3mt	As3mt	-1.51	0.00054	0.00095
Ctsl	Ctsl	-1.51	0.015	0.021
Hspa8	Hspa8	-1.52	2.6e-33	2.3e-30
Aqr	Aqr	-1.52	4.1e-24	1.4e-22
Psme1	Psme1	-1.52	4.5e-18	4.7e-17
Rtf1	Rtf1	-1.52	5.4e-13	2.9e-12
Setd7	Setd7	-1.52	2.5e-10	9.4e-10
Afdn	Afdn	-1.52	9.6e-10	3.3e-09
Cst7	Cst7	-1.52	1.1e-07	3e-07
Ndufv3	Ndufv3	-1.52	6.2e-06	1.4e-05
Tcea1	Tcea1	-1.53	1.1e-20	1.8e-19
Pik3cg	Pik3cg	-1.53	6.3e-18	6.4e-17
Ivd	Ivd	-1.53	2.6e-11	1.1e-10
Hadha	Hadha	-1.53	4.2e-11	1.7e-10
Pcyox1	Pcyox1	-1.53	9.9e-11	3.8e-10
Ppp1r8	Ppp1r8	-1.53	6.2e-10	2.2e-09
Borcs6	Borcs6	-1.53	1.1e-09	3.7e-09
Aldh4a1	Aldh4a1	-1.53	1.2e-09	4.1e-09
Cstf3	Cstf3	-1.54	6.2e-21	1.1e-19
Nedd4	Nedd4	-1.54	2e-18	2.2e-17
Oxr1	Oxr1	-1.54	6.9e-17	6.3e-16
Psmd13	Psmd13	-1.54	1.6e-13	9.3e-13
Dctpp1	Dctpp1	-1.54	3.6e-12	1.8e-11
Fbxo38	Fbxo38	-1.54	3e-11	1.3e-10
Cox5b	Cox5b	-1.55	7.2e-22	1.6e-20
Stk24	Stk24	-1.55	9.4e-17	8.4e-16
Wasf2	Wasf2	-1.55	1.3e-15	9.8e-15
Hps6	Hps6	-1.55	1.5e-15	1.2e-14
Cnot2	Cnot2	-1.55	1.4e-12	7.3e-12
Hmgb2	Hmgb2	-1.55	2.5e-11	1.1e-10
Rcsd1	Rcsd1	-1.55	5.5e-08	1.6e-07
Glmp	Glmp	-1.55	3.3e-07	8.7e-07
Tnpo3	Tnpo3	-1.56	3.3e-19	4.2e-18
Ppp4c	Ppp4c	-1.56	4.5e-17	4.2e-16
Uqcrc2	Uqcrc2	-1.56	2.6e-13	1.5e-12
Plbd2	Plbd2	-1.56	2.7e-11	1.2e-10
Snrpd3	Snrpd3	-1.56	9.4e-11	3.7e-10
Babam1	Babam1	-1.56	1.6e-09	5.5e-09
Rngtt	Rngtt	-1.56	1.2e-06	2.8e-06
Tollip	Tollip	-1.56	2.9e-05	5.9e-05
Uqcrfs1	Uqcrfs1	-1.57	2.7e-13	1.5e-12
Decr1	Decr1	-1.57	6.8e-12	3.1e-11
Snrpa	Snrpa	-1.57	1e-09	3.5e-09
Hdgf	Hdgf	-1.58	3.3e-19	4.2e-18
Acsf2	Acsf2	-1.58	1.5e-13	8.6e-13
Idh1	Idh1	-1.59	1.7e-22	4e-21
Tex264	Tex264	-1.59	1.2e-15	9.5e-15
Ywhaz	Ywhaz	-1.59	2.8e-15	2.1e-14
Gimap5	Gimap5	-1.59	1.4e-07	3.7e-07
Prpf3	Prpf3	-1.6	1.9e-21	3.6e-20
Rps6ka1	Rps6ka1	-1.6	3e-14	1.9e-13
Aldh1b1	Aldh1b1	-1.6	4.7e-08	1.3e-07
Aldh2	Aldh2	-1.61	7.4e-21	1.3e-19
Ppp6r1	Ppp6r1	-1.61	6e-14	3.7e-13
Rplp0	Rplp0	-1.61	1.1e-11	4.9e-11
Rpl9	Rpl9	-1.61	4.1e-09	1.3e-08
Rex1bd	Rex1bd	-1.61	1.1e-06	2.6e-06
Erp44	Erp44	-1.62	4.2e-20	6.3e-19
Gnai2	Gnai2	-1.62	4.8e-19	5.9e-18
Ubap2l	Ubap2l	-1.62	4.8e-17	4.5e-16
Syk	Syk	-1.62	2.4e-15	1.8e-14
Ttc1	Ttc1	-1.62	1.7e-14	1.1e-13
Psmc6	Psmc6	-1.62	6.6e-11	2.7e-10
Gngt2	Gngt2	-1.62	1.5e-10	5.8e-10
Pes1	Pes1	-1.62	3.6e-10	1.3e-09
Blvra	Blvra	-1.62	1.3e-09	4.4e-09
Serpinb6	Serpinb6	-1.63	9.1e-18	9.2e-17
Prep	Prep	-1.63	3.4e-16	2.9e-15
Lcp2	Lcp2	-1.63	0.0025	0.004
Ints1	Ints1	-1.64	1.8e-18	2e-17
Sh3bgrl	Sh3bgrl	-1.64	1.2e-13	6.9e-13
Scfd1	Scfd1	-1.64	1e-12	5.4e-12
Ccdc25	Ccdc25	-1.64	1.4e-09	4.7e-09
Ndufb5	Ndufb5	-1.64	1.1e-08	3.4e-08
Rbp1	Rbp1	-1.64	0.00021	0.00038
Napg	Napg	-1.65	1.9e-23	5.6e-22
Atp6v1f	Atp6v1f	-1.65	1.3e-14	8.8e-14
Nedd4l	Nedd4l	-1.65	1.4e-12	7.1e-12
Man2a1	Man2a1	-1.65	5.5e-12	2.6e-11
Aldh7a1	Aldh7a1	-1.65	3.6e-10	1.3e-09
Lmbrd1	Lmbrd1	-1.66	6.5e-15	4.6e-14
Nipsnap2	Nipsnap2	-1.66	4.9e-11	2e-10
Anp32b	Anp32b	-1.66	1.9e-10	7e-10
Camkk2	Camkk2	-1.67	4.6e-16	3.8e-15
Lta4h	Lta4h	-1.67	8.2e-16	6.5e-15
Ddx5	Ddx5	-1.67	3e-14	1.9e-13
Snx2	Snx2	-1.67	5.8e-14	3.6e-13
Psmc5	Psmc5	-1.67	8.6e-13	4.5e-12
Timm23	Timm23	-1.67	1.7e-06	4e-06
Rnf40	Rnf40	-1.68	2.1e-18	2.3e-17
Nck1	Nck1	-1.68	3.4e-16	2.8e-15
Hm13	Hm13	-1.68	1.8e-15	1.3e-14
Ddx47	Ddx47	-1.68	2e-06	4.8e-06
Ddx1	Ddx1	-1.69	9.4e-25	3.8e-23
Gclc	Gclc	-1.69	7.2e-17	6.5e-16
Coro2a	Coro2a	-1.69	1.4e-13	8.4e-13
Tns1	Tns1	-1.69	3.3e-06	7.5e-06
Hsd11b1	Hsd11b1	-1.69	0.0005	0.00087
Psme2	Psme2	-1.7	2.2e-20	3.4e-19
Adsl	Adsl	-1.7	7.7e-20	1.1e-18
Trim65	Trim65	-1.7	7.7e-15	5.4e-14
Tomm40	Tomm40	-1.7	1.8e-12	9.1e-12
Map3k5	Map3k5	-1.7	2.9e-11	1.2e-10
Sc5d	Sc5d	-1.7	0.00015	0.00028
Pmpca	Pmpca	-1.71	5.4e-17	5e-16
Slu7	Slu7	-1.71	5.2e-16	4.2e-15
Pdpr	Pdpr	-1.71	3.7e-14	2.4e-13
Tanc2	Tanc2	-1.71	1.2e-12	6.1e-12
Gba1	Gba1	-1.72	7.7e-10	2.7e-09
Rpl10a	Rpl10a	-1.72	3.5e-07	9.1e-07
Eef2	Eef2	-1.73	1.5e-21	3e-20
Dennd4c	Dennd4c	-1.73	1.1e-20	1.8e-19
Acadl	Acadl	-1.73	6.8e-20	9.7e-19
Hcfc1	Hcfc1	-1.73	1.4e-13	8.5e-13
Vrk1	Vrk1	-1.73	5.5e-13	3e-12
Sepsecs	Sepsecs	-1.73	8e-12	3.7e-11
Numb	Numb	-1.73	3.3e-10	1.2e-09
Rsl1d1	Rsl1d1	-1.73	2.3e-09	7.6e-09
Rbm12	Rbm12	-1.74	2.3e-17	2.3e-16
Snx17	Snx17	-1.74	6.7e-15	4.7e-14
Pfkl	Pfkl	-1.74	5.2e-09	1.7e-08
Gimap8	Gimap8	-1.74	1.4e-08	4.3e-08
Bscl2	Bscl2	-1.74	2.6e-06	6e-06
Cdc42	Cdc42	-1.75	4e-19	5e-18
Naxe	Naxe	-1.75	3.3e-11	1.4e-10
Mapre2	Mapre2	-1.75	5.8e-11	2.3e-10
Tmed10	Tmed10	-1.75	7.2e-11	2.9e-10
Suclg2	Suclg2	-1.76	2.9e-22	6.6e-21
Tuba4a	Tuba4a	-1.76	3.3e-19	4.2e-18
Htra2	Htra2	-1.76	2.3e-14	1.5e-13
Eef1b	Eef1b	-1.76	1.6e-11	7.1e-11
Phip	Phip	-1.76	4.1e-10	1.5e-09
Nup98	Nup98	-1.77	2.5e-27	1.9e-25
Letm1	Letm1	-1.77	4.9e-20	7.3e-19
Ripk2	Ripk2	-1.77	1.9e-11	8.3e-11
Ddi2	Ddi2	-1.78	7.7e-14	4.7e-13
Mtif2	Mtif2	-1.78	8.6e-13	4.6e-12
Foxk1	Foxk1	-1.78	5.5e-12	2.6e-11
Wdr74	Wdr74	-1.78	7.4e-11	2.9e-10
Septin6	Septin6	-1.78	1.6e-08	4.8e-08
Tubgcp2	Tubgcp2	-1.79	2.1e-16	1.8e-15
Metap1	Metap1	-1.79	4.3e-13	2.4e-12
Gapdh	Gapdh	-1.79	1.3e-11	5.8e-11
Fahd2	Fahd2	-1.79	2.5e-10	9.3e-10
Entpd1	Entpd1	-1.79	4.8e-09	1.6e-08
Akr1c13	Akr1c13	-1.8	5e-20	7.4e-19
Mtm1	Mtm1	-1.8	1.2e-15	9.1e-15
Ndufv2	Ndufv2	-1.8	4.3e-13	2.4e-12
Pde5a	Pde5a	-1.8	4.4e-12	2.1e-11
Uqcrc1	Uqcrc1	-1.8	2.4e-11	1e-10
Ywhab	Ywhab	-1.81	1.5e-08	4.5e-08
Ogdh	Ogdh	-1.82	1.8e-21	3.6e-20
Ctu2	Ctu2	-1.82	2.8e-21	5.1e-20
Dpf2	Dpf2	-1.82	5.4e-21	9.4e-20
Eif3k	Eif3k	-1.82	6.4e-10	2.2e-09
Gmfg	Gmfg	-1.82	7e-10	2.5e-09
Rap2b	Rap2b	-1.82	1.5e-05	3.1e-05
Arap1	Arap1	-1.83	2.3e-24	8.5e-23
Trappc10	Trappc10	-1.83	3.3e-12	1.6e-11
Ndufb11	Ndufb11	-1.83	5.1e-11	2.1e-10
Cnot7	Cnot7	-1.83	1.2e-07	3.2e-07
Mctp1	Mctp1	-1.84	1.4e-21	2.9e-20
Ndufv1	Ndufv1	-1.84	2e-20	3.2e-19
Supt5h	Supt5h	-1.84	2.3e-20	3.5e-19
Gtpbp4	Gtpbp4	-1.84	1.3e-19	1.8e-18
Lars2	Lars2	-1.84	6.9e-17	6.3e-16
Abcb10	Abcb10	-1.84	6.1e-12	2.8e-11
Eloc	Eloc	-1.84	1.1e-11	4.9e-11
Utp4	Utp4	-1.84	5.3e-10	1.9e-09
Rab18	Rab18	-1.85	1e-19	1.4e-18
Rpn2	Rpn2	-1.85	4.4e-15	3.2e-14
Rps11	Rps11	-1.85	6.6e-13	3.5e-12
S100a6	S100a6	-1.85	1.9e-09	6.3e-09
Dbi	Dbi	-1.85	1.9e-08	5.6e-08
Brca2	Brca2	-1.85	4.1e-06	9.3e-06
Cope	Cope	-1.86	2.3e-18	2.5e-17
Gimap6	Gimap6	-1.86	1.9e-14	1.2e-13
Srgap2	Srgap2	-1.86	7.9e-14	4.7e-13
Eno1	Eno1	-1.86	3.2e-10	1.2e-09
Gda	Gda	-1.86	6e-06	1.3e-05
Rps26	Rps26	-1.86	1.6e-05	3.4e-05
Ddb1	Ddb1	-1.87	4.7e-22	1e-20
Aldh3a2	Aldh3a2	-1.87	1.2e-19	1.7e-18
Pacs2	Pacs2	-1.87	7.6e-06	1.7e-05
Pmm2	Pmm2	-1.88	1.1e-19	1.5e-18
Cltc	Cltc	-1.88	7.4e-19	8.8e-18
Slc25a5	Slc25a5	-1.88	2.7e-13	1.5e-12
Gyg1	Gyg1	-1.88	6.6e-09	2.1e-08
Nsf	Nsf	-1.89	1.7e-28	1.7e-26
Pebp1	Pebp1	-1.89	1.4e-18	1.6e-17
Gnpnat1	Gnpnat1	-1.89	1e-09	3.5e-09
Abcb6	Abcb6	-1.89	1.2e-07	3.2e-07
Dennd4b	Dennd4b	-1.9	7.1e-23	1.9e-21
Hnrnpa2b1	Hnrnpa2b1	-1.9	3.2e-21	5.7e-20
Hsp90ab1	Hsp90ab1	-1.9	6.7e-20	9.6e-19
Mta1	Mta1	-1.9	2.9e-19	3.7e-18
Ap2m1	Ap2m1	-1.9	1.2e-16	1.1e-15
Ppp2r2a	Ppp2r2a	-1.9	4.6e-14	2.9e-13
Tfam	Tfam	-1.9	2.1e-13	1.2e-12
Abcb7	Abcb7	-1.91	5.5e-23	1.5e-21
Cyc1	Cyc1	-1.91	2.6e-22	6e-21
Acly	Acly	-1.91	4e-17	3.8e-16
Rab32	Rab32	-1.91	2.6e-15	1.9e-14
Apex1	Apex1	-1.91	9.1e-13	4.8e-12
Ubqln4	Ubqln4	-1.91	4.3e-12	2e-11
Polr1h	Polr1h	-1.91	1.8e-10	6.9e-10
Abcb1b	Abcb1b	-1.92	4e-24	1.4e-22
Mars1	Mars1	-1.93	5.1e-24	1.7e-22
Psmc3	Psmc3	-1.93	5.7e-21	9.9e-20
Pgls	Pgls	-1.93	5.7e-20	8.3e-19
Stx5	Stx5	-1.93	4.7e-17	4.4e-16
Trmt5	Trmt5	-1.94	7.2e-16	5.8e-15
Nfatc2	Nfatc2	-1.94	3.4e-12	1.7e-11
Slc25a12	Slc25a12	-1.94	2.4e-10	9.1e-10
Dynlt1	Dynlt1	-1.94	4.2e-10	1.5e-09
Eftud2	Eftud2	-1.95	1.3e-20	2.1e-19
Ywhag	Ywhag	-1.95	9.4e-19	1.1e-17
Farsa	Farsa	-1.95	1.2e-18	1.4e-17
C1qbp	C1qbp	-1.95	1.8e-17	1.7e-16
Dock7	Dock7	-1.95	6.5e-12	3e-11
Cfl1	Cfl1	-1.96	1.8e-13	1e-12
Rpl11	Rpl11	-1.96	4.5e-12	2.1e-11
Uqcrb	Uqcrb	-1.96	1.3e-07	3.6e-07
Csrp3	Csrp3	-1.96	0.00011	0.00021
Trnt1	Trnt1	-1.97	3.7e-18	3.9e-17
Wars1	Wars1	-1.97	2.5e-16	2.1e-15
Cotl1	Cotl1	-1.97	1.2e-13	7.3e-13
Samd13	Samd13	-1.97	1.5e-09	5.2e-09
Hsd17b10	Hsd17b10	-1.97	1.5e-08	4.6e-08
Acot13	Acot13	-1.97	7.7e-06	1.7e-05
Ddx39b	Ddx39b	-1.98	3.1e-12	1.5e-11
Rps15	Rps15	-1.99	2.2e-17	2.2e-16
H1-1	H1-1	-1.99	2.5e-08	7.3e-08
Ppia	Ppia	-2	8.8e-27	5.5e-25
Vps8	Vps8	-2	3.2e-12	1.6e-11
Ttpal	Ttpal	-2	7.9e-11	3.1e-10
Ndufb3	Ndufb3	-2	8.8e-10	3.1e-09
Rprm	Rprm	-2	1.6e-05	3.4e-05
Prdx6	Prdx6	-2.01	2.3e-24	8.5e-23
Psmd3	Psmd3	-2.01	8.4e-24	2.7e-22
Ctnnbl1	Ctnnbl1	-2.01	4.5e-22	1e-20
Ccdc115	Ccdc115	-2.01	5e-19	6.1e-18
Mecp2	Mecp2	-2.01	3.7e-17	3.5e-16
Chuk	Chuk	-2.01	2e-07	5.4e-07
Ube4b	Ube4b	-2.02	1.4e-18	1.6e-17
Mta3	Mta3	-2.02	2.6e-18	2.8e-17
Edc4	Edc4	-2.02	1.6e-14	1.1e-13
Cndp2	Cndp2	-2.03	2.3e-18	2.5e-17
Coro1b	Coro1b	-2.03	4e-17	3.7e-16
Ggh	Ggh	-2.03	5.9e-15	4.2e-14
Nt5c3a	Nt5c3a	-2.03	1.3e-11	5.7e-11
Myo1g	Myo1g	-2.04	1.3e-31	3.9e-29
Rheb	Rheb	-2.04	3.9e-11	1.6e-10
Itga5	Itga5	-2.04	1.4e-10	5.2e-10
Adck5	Adck5	-2.04	1.1e-09	3.8e-09
Cyp11a1	Cyp11a1	-2.04	8.7e-09	2.7e-08
Psap	Psap	-2.04	1.2e-07	3.3e-07
Rab1A	Rab1A	-2.04	8.5e-06	1.8e-05
Cacybp	Cacybp	-2.05	1.6e-17	1.6e-16
Blvrb	Blvrb	-2.05	3.8e-08	1.1e-07
Supt6h	Supt6h	-2.06	1.5e-24	5.9e-23
Naa25	Naa25	-2.06	7.2e-14	4.4e-13
Ago2	Ago2	-2.06	9.6e-11	3.8e-10
Rps18	Rps18	-2.06	5.7e-06	1.3e-05
Atp5f1c	Atp5f1c	-2.07	6e-19	7.2e-18
Dynll2	Dynll2	-2.07	2.7e-18	2.9e-17
Echs1	Echs1	-2.07	4.6e-14	2.9e-13
Metap2	Metap2	-2.07	2.9e-11	1.2e-10
Oxct1	Oxct1	-2.08	4.6e-25	2e-23
Sirt1	Sirt1	-2.08	8.9e-22	1.9e-20
Exosc9	Exosc9	-2.08	1.6e-21	3.2e-20
Acadm	Acadm	-2.08	8.3e-21	1.4e-19
Tbc1d10a	Tbc1d10a	-2.08	2.3e-17	2.2e-16
LRWD1	LRWD1	-2.08	4.6e-16	3.8e-15
Psmb5	Psmb5	-2.08	5.2e-15	3.7e-14
Sfxn3	Sfxn3	-2.08	5.7e-10	2e-09
Rps28	Rps28	-2.08	8.4e-05	0.00016
Mcu	Mcu	-2.09	1.5e-14	9.9e-14
Nucks1	Nucks1	-2.09	3.2e-14	2e-13
Cox4i1	Cox4i1	-2.09	1.2e-11	5.2e-11
Lpxn	Lpxn	-2.1	1.6e-25	7.8e-24
Pfn1	Pfn1	-2.1	1.4e-23	4.1e-22
Pex5	Pex5	-2.1	2.6e-22	6.1e-21
Tspan14	Tspan14	-2.1	1.6e-15	1.2e-14
Myl12b	Myl12b	-2.1	1.4e-14	9.1e-14
Psmb3	Psmb3	-2.1	2e-14	1.3e-13
Por	Por	-2.11	5.8e-29	7e-27
Mecr	Mecr	-2.11	6.4e-17	5.9e-16
Prmt1	Prmt1	-2.11	5.6e-13	3e-12
Cmpk1	Cmpk1	-2.11	1.3e-12	6.7e-12
Rbm10	Rbm10	-2.11	1.2e-11	5.2e-11
Cbr1	Cbr1	-2.11	3.2e-10	1.2e-09
Prpf4	Prpf4	-2.12	3e-29	4.1e-27
Nup54	Nup54	-2.12	1.2e-17	1.2e-16
Map1s	Map1s	-2.13	3.8e-19	4.7e-18
Acaa1a	Acaa1a	-2.13	6e-16	4.8e-15
Psmd5	Psmd5	-2.13	3.6e-15	2.6e-14
Dpp7	Dpp7	-2.13	7.4e-15	5.2e-14
Rtcb	Rtcb	-2.13	4.5e-14	2.8e-13
Carm1	Carm1	-2.14	5.8e-14	3.6e-13
S100a4	S100a4	-2.15	2e-08	5.9e-08
Pds5b	Pds5b	-2.17	3.6e-27	2.7e-25
Lmnb2	Lmnb2	-2.17	4.1e-23	1.2e-21
Fnbp1	Fnbp1	-2.17	3e-21	5.5e-20
Nap1l1	Nap1l1	-2.17	1.9e-17	1.8e-16
Leo1	Leo1	-2.17	1.2e-14	7.9e-14
Cdc40	Cdc40	-2.17	3e-14	1.9e-13
Acat1	Acat1	-2.18	7.4e-22	1.6e-20
Psmd10	Psmd10	-2.18	3.6e-14	2.2e-13
Map2k3	Map2k3	-2.18	4.3e-07	1.1e-06
Vps35l	Vps35l	-2.19	7.7e-30	1.4e-27
Ptpn18	Ptpn18	-2.19	8.6e-21	1.4e-19
Atp5pb	Atp5pb	-2.19	2.3e-18	2.6e-17
Nlrp3	Nlrp3	-2.19	6.8e-14	4.2e-13
Cisd2	Cisd2	-2.19	7.2e-14	4.4e-13
Myo1e	Myo1e	-2.19	4.3e-13	2.4e-12
Tubb5	Tubb5	-2.19	0.00061	0.0011
Mmut	Mmut	-2.2	1.3e-22	3.2e-21
Cwc15	Cwc15	-2.2	3.6e-12	1.7e-11
Tmem9b	Tmem9b	-2.2	7.8e-09	2.5e-08
Shc1	Shc1	-2.21	1.2e-27	1.1e-25
Bzw2	Bzw2	-2.21	1.3e-18	1.5e-17
Ywhae	Ywhae	-2.21	3.8e-17	3.6e-16
Meaf6	Meaf6	-2.21	3e-13	1.7e-12
Pitpna	Pitpna	-2.21	9.3e-12	4.3e-11
Gtf2f1	Gtf2f1	-2.22	1.2e-15	9.1e-15
Trappc11	Trappc11	-2.23	1.1e-18	1.3e-17
Nup50	Nup50	-2.23	4.2e-15	3e-14
Glul	Glul	-2.23	7.6e-12	3.5e-11
Epn1	Epn1	-2.23	4.2e-08	1.2e-07
Ehd1	Ehd1	-2.24	1e-28	1.1e-26
Cstf2	Cstf2	-2.24	2.6e-25	1.2e-23
Akt2	Akt2	-2.24	1.5e-22	3.7e-21
Fundc2	Fundc2	-2.24	1.2e-20	1.9e-19
Mdh1	Mdh1	-2.25	2.9e-20	4.5e-19
Cpt1a	Cpt1a	-2.25	3.7e-12	1.8e-11
Fkbp5	Fkbp5	-2.26	1.2e-21	2.4e-20
Ugp2	Ugp2	-2.26	1.5e-09	4.9e-09
Lnpep	Lnpep	-2.27	5.1e-25	2.2e-23
Mfn1	Mfn1	-2.27	1.1e-15	8.8e-15
Hnrnph2	Hnrnph2	-2.27	1.3e-15	1e-14
Gatd3	Gatd3	-2.28	4.5e-22	1e-20
Pdlim2	Pdlim2	-2.28	0.00011	0.0002
Hsp90aa1	Hsp90aa1	-2.29	1.5e-26	8.8e-25
Actn1	Actn1	-2.29	2.7e-10	9.9e-10
Smarca2	Smarca2	-2.29	1.7e-09	5.6e-09
P2ry14	P2ry14	-2.29	2.2e-08	6.6e-08
Rbbp5	Rbbp5	-2.3	2.5e-19	3.3e-18
Daxx	Daxx	-2.3	8.2e-11	3.3e-10
Hspd1	Hspd1	-2.31	5.4e-24	1.8e-22
Cct6a	Cct6a	-2.31	1.4e-11	6e-11
Slc44a2	Slc44a2	-2.31	4.7e-10	1.7e-09
Pi4k2a	Pi4k2a	-2.32	9e-32	3.1e-29
Pabpc1	Pabpc1	-2.32	4.4e-24	1.5e-22
Dnajb6	Dnajb6	-2.32	2e-18	2.2e-17
Xab2	Xab2	-2.32	1.4e-16	1.3e-15
Naga	Naga	-2.33	1.6e-20	2.6e-19
Ilkap	Ilkap	-2.33	9.9e-20	1.4e-18
Ubxn6	Ubxn6	-2.33	6.9e-19	8.3e-18
Mtnd5	Mtnd5	-2.33	3.1e-16	2.6e-15
Cadm3	Cadm3	-2.33	1.1e-13	6.3e-13
Ppp1r14b	Ppp1r14b	-2.33	4.3e-11	1.8e-10
Rgs1	Rgs1	-2.34	4.2e-18	4.4e-17
Dnajc5	Dnajc5	-2.34	1.2e-14	8.3e-14
Ccm2	Ccm2	-2.36	5.2e-23	1.5e-21
Rps16	Rps16	-2.36	1.1e-12	5.8e-12
Mrps11	Mrps11	-2.36	4.5e-11	1.9e-10
Nop56	Nop56	-2.37	1.2e-22	3.1e-21
Flot1	Flot1	-2.37	4e-18	4.2e-17
Mrrf	Mrrf	-2.37	1.7e-17	1.7e-16
Qdpr	Qdpr	-2.37	6.2e-13	3.4e-12
Rhot1	Rhot1	-2.38	2.6e-20	3.9e-19
Ppih	Ppih	-2.38	3.4e-12	1.6e-11
Mtch2	Mtch2	-2.38	1.4e-11	6.2e-11
Tgm2	Tgm2	-2.38	6.6e-05	0.00013
Gla	Gla	-2.39	2.3e-20	3.6e-19
Rpia	Rpia	-2.39	5.9e-19	7.2e-18
Rpusd4	Rpusd4	-2.39	3.1e-14	2e-13
Npl	Npl	-2.39	3.9e-14	2.5e-13
Ssr4	Ssr4	-2.4	3.8e-10	1.4e-09
Tubal3	Tubal3	-2.4	7.7e-09	2.4e-08
Ppp4r3a	Ppp4r3a	-2.41	1.1e-15	8.7e-15
Rpl28	Rpl28	-2.41	6.1e-12	2.8e-11
Fam177a1	Fam177a1	-2.41	3.3e-10	1.2e-09
Ppie	Ppie	-2.42	1e-23	3.3e-22
Cobll1	Cobll1	-2.42	6.5e-23	1.8e-21
Prrc1	Prrc1	-2.42	1.3e-17	1.3e-16
Ndufaf1	Ndufaf1	-2.43	2.4e-25	1.1e-23
Rbm39	Rbm39	-2.43	2.7e-12	1.3e-11
Gzmc	Gzmc	-2.43	1.6e-09	5.5e-09
Exosc7	Exosc7	-2.44	5.5e-24	1.8e-22
Hexim1	Hexim1	-2.44	3.4e-21	6e-20
Dnajb4	Dnajb4	-2.44	3.3e-18	3.6e-17
Pde3b	Pde3b	-2.45	7.7e-25	3.1e-23
Man1a1	Man1a1	-2.46	3.1e-19	4e-18
Mrpl47	Mrpl47	-2.46	1.7e-10	6.4e-10
Etfdh	Etfdh	-2.47	1e-23	3.2e-22
Lztfl1	Lztfl1	-2.47	1.3e-20	2e-19
Padi2	Padi2	-2.47	6.4e-20	9.2e-19
Mcat	Mcat	-2.49	1e-22	2.6e-21
Slc4a2	Slc4a2	-2.49	3.3e-19	4.1e-18
Dek	Dek	-2.49	6.3e-19	7.6e-18
Actn2	Actn2	-2.49	2.3e-08	6.8e-08
Ndufc2	Ndufc2	-2.49	1.1e-07	3e-07
Psmc4	Psmc4	-2.5	1.1e-18	1.3e-17
Slc36a1	Slc36a1	-2.51	2e-11	8.6e-11
Adprh	Adprh	-2.52	8.5e-23	2.2e-21
Limd1	Limd1	-2.53	5.1e-30	1.1e-27
Rpl36	Rpl36	-2.53	2e-21	3.8e-20
Sh3glb1	Sh3glb1	-2.54	2.7e-25	1.2e-23
Ndufaf7	Ndufaf7	-2.54	2e-20	3.2e-19
Cbx5	Cbx5	-2.54	4.4e-19	5.4e-18
Rab38	Rab38	-2.54	7.7e-19	9.2e-18
Sri	Sri	-2.54	1.9e-16	1.7e-15
Cyb5r3	Cyb5r3	-2.55	1.9e-28	1.9e-26
Rps2	Rps2	-2.55	1.2e-16	1e-15
Coq8b	Coq8b	-2.55	2.4e-12	1.2e-11
Dnaja1	Dnaja1	-2.55	4e-11	1.7e-10
Fam107b	Fam107b	-2.55	8.9e-11	3.5e-10
Mrps10	Mrps10	-2.56	7.4e-23	2e-21
Zc3hav1	Zc3hav1	-2.57	3.8e-23	1.1e-21
Rps12	Rps12	-2.57	1.3e-06	3.2e-06
Atg7	Atg7	-2.58	5.5e-20	8e-19
Vat1	Vat1	-2.59	3e-27	2.3e-25
Ppp1r12a	Ppp1r12a	-2.59	1.4e-24	5.6e-23
Ppm1h	Ppm1h	-2.59	1.2e-22	3e-21
Cul4a	Cul4a	-2.62	1.1e-27	9.8e-26
Sbds	Sbds	-2.62	1.6e-24	6e-23
Sun1	Sun1	-2.62	1.1e-23	3.4e-22
Hnrnpf	Hnrnpf	-2.62	1.4e-21	2.9e-20
Pstpip1	Pstpip1	-2.62	1.1e-14	7.8e-14
Rab37	Rab37	-2.63	3e-23	8.7e-22
Gmpr2	Gmpr2	-2.63	1.7e-22	4e-21
Acp2	Acp2	-2.63	7.1e-13	3.8e-12
Nnt	Nnt	-2.63	1.3e-06	3.2e-06
Atp6v1c1	Atp6v1c1	-2.64	2.9e-11	1.2e-10
Gdi2	Gdi2	-2.65	3e-31	7.5e-29
Itga2b	Itga2b	-2.65	4.2e-27	3e-25
Papola	Papola	-2.65	4e-21	7.1e-20
Pik3r1	Pik3r1	-2.66	5.2e-27	3.6e-25
Hmox2	Hmox2	-2.66	2.8e-21	5.2e-20
Gns	Gns	-2.66	3.5e-16	2.9e-15
Grk2	Grk2	-2.67	5.6e-34	6.5e-31
Ctsd	Ctsd	-2.67	1.1e-26	6.6e-25
Hnrnpl	Hnrnpl	-2.68	4.7e-26	2.7e-24
Fhit	Fhit	-2.68	1.2e-14	8.1e-14
Comt	Comt	-2.69	2.1e-11	9.3e-11
Uba3	Uba3	-2.7	9.7e-27	6e-25
Pom121	Pom121	-2.7	1.2e-23	3.6e-22
Scrn2	Scrn2	-2.7	3.7e-18	3.9e-17
Idh2	Idh2	-2.7	8e-13	4.2e-12
Mrpl44	Mrpl44	-2.7	1.2e-08	3.8e-08
Pdha1	Pdha1	-2.71	1.3e-24	5.4e-23
Atp5f1b	Atp5f1b	-2.71	7.2e-19	8.6e-18
Uap1l1	Uap1l1	-2.73	4.8e-20	7.2e-19
Ilf2	Ilf2	-2.73	3.1e-19	4e-18
Tmed9	Tmed9	-2.73	7e-17	6.3e-16
Nifk	Nifk	-2.73	4.1e-13	2.3e-12
Rpl30	Rpl30	-2.73	6.7e-12	3.1e-11
Eif4a1	Eif4a1	-2.75	1.1e-25	5.6e-24
Prpsap1	Prpsap1	-2.76	1.2e-22	3e-21
Lamp1	Lamp1	-2.76	5.2e-13	2.9e-12
Eef1e1	Eef1e1	-2.77	2.4e-17	2.3e-16
Rps27a	Rps27a	-2.77	1.8e-10	6.6e-10
Esd	Esd	-2.77	1.3e-07	3.4e-07
Glb1	Glb1	-2.78	1.4e-19	1.9e-18
Hacd3	Hacd3	-2.78	1.7e-19	2.3e-18
Fbl	Fbl	-2.78	6.5e-18	6.6e-17
Anxa7	Anxa7	-2.78	5.3e-16	4.3e-15
Ap3m1	Ap3m1	-2.78	8.2e-15	5.6e-14
Aida	Aida	-2.79	2.3e-21	4.3e-20
Cbr4	Cbr4	-2.79	5.3e-18	5.4e-17
Btf3	Btf3	-2.79	1.3e-15	9.9e-15
Fen1	Fen1	-2.8	8.7e-27	5.5e-25
Coa3	Coa3	-2.8	1.8e-15	1.3e-14
Hmgcs1	Hmgcs1	-2.81	1.8e-16	1.6e-15
Anxa2	Anxa2	-2.81	1.3e-14	8.9e-14
Commd9	Commd9	-2.81	3.1e-07	8e-07
Pgam1	Pgam1	-2.82	2e-27	1.6e-25
Rpl4	Rpl4	-2.82	1.5e-22	3.7e-21
Idh3g	Idh3g	-2.82	1.4e-12	7.1e-12
Gng12	Gng12	-2.82	5.2e-11	2.1e-10
RTRAF	RTRAF	-2.83	9.4e-19	1.1e-17
Prkg1	Prkg1	-2.83	1.4e-16	1.2e-15
Mdh2	Mdh2	-2.83	1e-11	4.6e-11
Cul4b	Cul4b	-2.84	2.1e-27	1.7e-25
H4c16	H4c16	-2.84	1.9e-18	2.2e-17
Mogs	Mogs	-2.85	6.7e-18	6.8e-17
Spg21	Spg21	-2.85	1.6e-16	1.4e-15
Rpl18	Rpl18	-2.85	1e-11	4.6e-11
Man2a2	Man2a2	-2.86	3.9e-13	2.2e-12
Aprt	Aprt	-2.87	8.8e-24	2.8e-22
G3bp1	G3bp1	-2.87	3.5e-20	5.2e-19
Slc12a4	Slc12a4	-2.87	2.1e-19	2.8e-18
Preb	Preb	-2.91	2.1e-27	1.7e-25
Rps6ka3	Rps6ka3	-2.91	4.8e-27	3.4e-25
Fgd3	Fgd3	-2.91	2.3e-19	3e-18
Rpl19	Rpl19	-2.91	2.5e-18	2.8e-17
Ppat	Ppat	-2.93	1.3e-14	8.6e-14
Snx4	Snx4	-2.93	9.6e-13	5e-12
Dctn2	Dctn2	-2.94	1.4e-34	2.4e-31
Ankrd17	Ankrd17	-2.94	1.4e-24	5.4e-23
Rab9a	Rab9a	-2.94	1.7e-12	8.6e-12
Cox7c	Cox7c	-2.94	2.2e-12	1.1e-11
Lamtor2	Lamtor2	-2.97	9.5e-14	5.7e-13
Alyref	Alyref	-2.98	3.4e-16	2.9e-15
Capza2	Capza2	-2.99	3.2e-29	4.2e-27
Sod2	Sod2	-2.99	2e-21	3.7e-20
Rpl8	Rpl8	-2.99	5.7e-20	8.3e-19
Fmo5	Fmo5	-3	3.9e-15	2.8e-14
Cdkn2aip	Cdkn2aip	-3.01	6.8e-26	3.6e-24
Eif1ad	Eif1ad	-3.02	1.4e-18	1.6e-17
Hccs	Hccs	-3.02	4.8e-06	1.1e-05
Macroh2a1	Macroh2a1	-3.03	2.6e-28	2.5e-26
Psmd7	Psmd7	-3.04	6e-33	3.6e-30
Emd	Emd	-3.05	4.6e-25	2e-23
Washc1	Washc1	-3.05	2.8e-21	5.1e-20
Nsdhl	Nsdhl	-3.05	1.7e-09	5.6e-09
Plrg1	Plrg1	-3.07	2.7e-18	2.9e-17
Lasp1	Lasp1	-3.09	1.7e-16	1.5e-15
Pgk1	Pgk1	-3.11	4.8e-22	1.1e-20
Ctbs	Ctbs	-3.12	3.5e-18	3.7e-17
Samm50	Samm50	-3.13	2e-19	2.7e-18
Mrps36	Mrps36	-3.13	1.3e-18	1.4e-17
Atpaf1	Atpaf1	-3.14	1.9e-10	7e-10
Gzmb	Gzmb	-3.17	5.1e-13	2.8e-12
Myh7	Myh7	-3.19	3.4e-07	8.9e-07
Ufsp2	Ufsp2	-3.2	1.6e-15	1.2e-14
Lrrc59	Lrrc59	-3.21	1.8e-20	2.9e-19
Slfn2	Slfn2	-3.21	1.7e-17	1.6e-16
Ddx17	Ddx17	-3.22	2.3e-29	3.4e-27
Bid	Bid	-3.23	1.8e-18	2.1e-17
Rpl27	Rpl27	-3.24	5.4e-20	7.9e-19
Prdx5	Prdx5	-3.24	2.5e-16	2.1e-15
Hsd17b12	Hsd17b12	-3.25	1.4e-19	1.9e-18
Ppt1	Ppt1	-3.26	5.6e-26	3.1e-24
Utp15	Utp15	-3.27	7.2e-29	8.3e-27
Hspa1l	Hspa1l	-3.29	5.3e-12	2.5e-11
Erh	Erh	-3.29	2.6e-10	9.7e-10
Vdac2	Vdac2	-3.3	1.1e-22	2.8e-21
Atp1b3	Atp1b3	-3.31	1.5e-18	1.8e-17
Thumpd3	Thumpd3	-3.32	1.2e-22	3e-21
Mtmr1	Mtmr1	-3.34	4e-21	7e-20
Actbl2	Actbl2	-3.35	2.2e-29	3.4e-27
Hsd17b11	Hsd17b11	-3.35	6e-27	4.1e-25
Prxl2a	Prxl2a	-3.35	3.3e-12	1.6e-11
Eif3i	Eif3i	-3.36	2.5e-28	2.5e-26
Hexa	Hexa	-3.37	1.8e-21	3.5e-20
Exosc3	Exosc3	-3.38	1.8e-31	4.8e-29
Acaa2	Acaa2	-3.38	6.6e-26	3.6e-24
Eef1a1	Eef1a1	-3.39	2.4e-25	1.1e-23
Pcca	Pcca	-3.4	1.6e-19	2.2e-18
Elp4	Elp4	-3.43	2.8e-10	1e-09
Rps25	Rps25	-3.47	4e-13	2.2e-12
Nelfb	Nelfb	-3.48	1.1e-26	6.6e-25
Ube2z	Ube2z	-3.5	5.3e-23	1.5e-21
Lamtor1	Lamtor1	-3.54	1.4e-08	4.2e-08
Rgs14	Rgs14	-3.56	8e-21	1.4e-19
Rab7a	Rab7a	-3.57	6.1e-27	4.1e-25
Triobp	Triobp	-3.57	4e-25	1.8e-23
Sh3bgrl3	Sh3bgrl3	-3.6	2e-24	7.3e-23
Rab24	Rab24	-3.62	1.4e-18	1.6e-17
Ctsc	Ctsc	-3.62	3.3e-09	1.1e-08
Gmppb	Gmppb	-3.64	1.8e-20	2.9e-19
Mad1l1	Mad1l1	-3.65	7.2e-25	2.9e-23
Exosc10	Exosc10	-3.66	7.8e-23	2.1e-21
Tbc1d10b	Tbc1d10b	-3.66	2.5e-22	5.8e-21
Rasa3	Rasa3	-3.67	1.2e-25	6.4e-24
Lamtor5	Lamtor5	-3.69	4.7e-18	4.9e-17
Pdcd10	Pdcd10	-3.7	7.8e-22	1.6e-20
Plek	Plek	-3.71	8.7e-23	2.3e-21
Stx12	Stx12	-3.72	1e-31	3.2e-29
Galk1	Galk1	-3.72	7.1e-20	1e-18
F8a1	F8a1	-3.73	2.6e-19	3.4e-18
Psen2	Psen2	-3.75	3.8e-32	1.5e-29
Atp11b	Atp11b	-3.78	9.7e-33	4.8e-30
Hmgb1	Hmgb1	-3.78	3.3e-31	7.8e-29
Trmt6	Trmt6	-3.79	2e-23	5.9e-22
Khdrbs1	Khdrbs1	-3.79	6.5e-20	9.3e-19
Gfod1	Gfod1	-3.81	1.4e-24	5.4e-23
Csnk1a1	Csnk1a1	-3.81	1.5e-22	3.6e-21
Exoc3	Exoc3	-3.85	6.7e-30	1.3e-27
Dpm1	Dpm1	-3.86	5.9e-16	4.8e-15
F13a1	F13a1	-3.86	1e-08	3.2e-08
Cbx3	Cbx3	-3.91	8.9e-35	2.4e-31
Snf8	Snf8	-3.95	6e-15	4.2e-14
Ranbp9	Ranbp9	-3.96	3.4e-20	5.1e-19
H1-4	H1-4	-3.96	1.1e-13	6.7e-13
Arpc4	Arpc4	-3.97	1.6e-13	9.1e-13
Samhd1	Samhd1	-3.98	5.4e-28	5e-26
Dhdh	Dhdh	-3.99	6e-22	1.3e-20
Wdr77	Wdr77	-4.03	2.2e-25	1.1e-23
Prkab1	Prkab1	-4.04	3.7e-18	3.9e-17
Vars2	Vars2	-4.05	2.5e-12	1.3e-11
Iah1	Iah1	-4.08	7.6e-10	2.7e-09
H1-0	H1-0	-4.11	4.7e-16	3.9e-15
Atad1	Atad1	-4.12	3.1e-23	8.9e-22
Tomm40l	Tomm40l	-4.16	2e-29	3.4e-27
Mvd	Mvd	-4.17	8.7e-29	9.8e-27
Trmt2a	Trmt2a	-4.17	1.6e-23	4.9e-22
Sdcbp	Sdcbp	-4.17	2.1e-19	2.7e-18
Rpl32	Rpl32	-4.19	1.3e-25	6.4e-24
Tmem63a	Tmem63a	-4.2	3.7e-29	4.6e-27
Tuba8	Tuba8	-4.23	4.7e-12	2.2e-11
Gsr	Gsr	-4.24	1.5e-21	3.1e-20
Arl1	Arl1	-4.25	1.6e-27	1.3e-25
Gtpbp1	Gtpbp1	-4.25	2.9e-24	1e-22
Commd10	Commd10	-4.25	4.4e-22	9.9e-21
Nutf2	Nutf2	-4.25	7.6e-14	4.6e-13
Gss	Gss	-4.26	5.3e-25	2.2e-23
Ttc27	Ttc27	-4.3	1.6e-15	1.2e-14
H2ax	H2ax	-4.32	5.4e-11	2.2e-10
Itgb3	Itgb3	-4.33	1.4e-23	4.2e-22
Ece1	Ece1	-4.36	8.3e-13	4.4e-12
Aup1	Aup1	-4.37	2.5e-21	4.7e-20
Copz1	Copz1	-4.39	3e-20	4.6e-19
Slc25a10	Slc25a10	-4.46	1.6e-21	3.3e-20
Pou2f1	Pou2f1	-4.46	3.9e-21	7e-20
Csnk2a1	Csnk2a1	-4.5	3.6e-12	1.7e-11
Spg7	Spg7	-4.52	1.2e-17	1.2e-16
Pik3c3	Pik3c3	-4.53	2.6e-32	1.1e-29
Anp32e	Anp32e	-4.53	7.7e-15	5.4e-14
Hspe1	Hspe1	-4.55	4.5e-12	2.1e-11
Ppp3r1	Ppp3r1	-4.56	7.4e-22	1.6e-20
Cnot9	Cnot9	-4.64	6.2e-33	3.6e-30
Rpl23	Rpl23	-4.65	4.2e-24	1.4e-22
Pfdn5	Pfdn5	-4.72	7.7e-17	6.9e-16
Xpnpep3	Xpnpep3	-4.78	3.7e-19	4.6e-18
Armc10	Armc10	-4.8	2.3e-25	1.1e-23
Psat1	Psat1	-4.94	3.4e-26	1.9e-24
Ppox	Ppox	-4.99	1.3e-29	2.4e-27
Ctsa	Ctsa	-5.07	7.5e-21	1.3e-19
Rap1b	Rap1b	-5.24	2e-22	4.7e-21
Soat1	Soat1	-5.54	2.8e-29	3.9e-27
Rab6b	Rab6b	-6.01	3e-30	6.7e-28
Pcna	Pcna	-6.27	2.4e-19	3.1e-18
Camk1d	Camk1d	-7.03	2.4e-29	3.5e-27
