## Supplementary Table S13 for "Primitive steroidogenesis in mast cells: A novel regulatory mechanism for mast cell function"

### Sheet: DEA_Pro_Female_PMC_DegvsWT
	Modifications	log2FC	P.Value	adj.P.Val
Camk1d	Camk1d	7.28	4e-30	1.1e-27
Rab6b	Rab6b	6.86	3.1e-33	2.7e-30
Psat1	Psat1	6.14	5.6e-31	2e-28
Aup1	Aup1	5.4	1e-25	6.2e-24
Hspe1	Hspe1	5.35	1.6e-14	1.2e-13
Pou2f1	Pou2f1	5.14	5.2e-24	2.3e-22
Tmem63a	Tmem63a	5.12	1.2e-33	1.4e-30
Alyref	Alyref	5.05	1.7e-26	1.3e-24
Rbsn	Rbsn	5.02	2e-24	1e-22
Pcna	Pcna	4.92	5.1e-15	4.3e-14
Rngtt	Rngtt	4.91	4e-24	1.9e-22
Armc10	Armc10	4.86	1.3e-25	7.9e-24
Rasa3	Rasa3	4.59	1.4e-30	4.5e-28
Ppox	Ppox	4.55	1.5e-27	1.7e-25
Wdr77	Wdr77	4.54	6e-28	7.8e-26
Khdrbs1	Khdrbs1	4.37	9.7e-23	3.4e-21
Mad1l1	Mad1l1	4.34	1.3e-28	2.2e-26
Pik3c3	Pik3c3	4.32	3e-31	1.2e-28
Tbc1d10b	Tbc1d10b	4.27	1.6e-25	9e-24
Tomm40l	Tomm40l	4.21	1.1e-29	2.7e-27
Mtmr1	Mtmr1	4.2	7.3e-26	5e-24
Trappc10	Trappc10	4.03	7.8e-27	7.2e-25
Atad1	Atad1	4.03	9e-23	3.2e-21
Rab24	Rab24	4	1.8e-20	3.9e-19
Krt2	Krt2	3.98	4.3e-06	1e-05
Mvd	Mvd	3.96	1.2e-27	1.4e-25
Rap1b	Rap1b	3.96	4.2e-17	4.9e-16
Stx12	Stx12	3.95	4.3e-33	3e-30
Utp15	Utp15	3.87	1.3e-32	7.4e-30
Vars2	Vars2	3.77	2.6e-11	1.2e-10
Triobp	Triobp	3.73	4.7e-26	3.4e-24
H1-0	H1-0	3.73	1.8e-14	1.4e-13
Nifk	Nifk	3.72	2.7e-18	4e-17
Ube2z	Ube2z	3.71	3.6e-24	1.8e-22
Hsd17b12	Hsd17b12	3.69	4.8e-22	1.5e-20
Washc1	Washc1	3.68	3.7e-25	2e-23
Dhdh	Dhdh	3.62	4.6e-20	8.9e-19
Sh3bgrl3	Sh3bgrl3	3.59	2.2e-24	1.1e-22
Rpia	Rpia	3.54	5.2e-27	4.9e-25
Aprt	Aprt	3.53	3e-28	4.2e-26
Rpl32	Rpl32	3.52	5.1e-22	1.5e-20
Gtpbp1	Gtpbp1	3.49	2.7e-20	5.6e-19
Hmox2	Hmox2	3.46	1e-26	8.4e-25
Mrps10	Mrps10	3.41	5.3e-29	1.1e-26
Prkg1	Prkg1	3.41	5e-20	9.6e-19
Slc25a10	Slc25a10	3.41	1.7e-16	1.8e-15
Mfn1	Mfn1	3.39	3.2e-23	1.2e-21
Gss	Gss	3.37	3.2e-20	6.3e-19
Csnk2a1	Csnk2a1	3.37	1.7e-08	5.5e-08
Rhot1	Rhot1	3.33	3.2e-27	3.3e-25
Zc3hav1	Zc3hav1	3.31	1.6e-28	2.6e-26
Csnk1a1	Csnk1a1	3.28	1.4e-19	2.5e-18
Trmt6	Trmt6	3.26	2.3e-20	4.8e-19
Pom121	Pom121	3.23	1.7e-27	1.8e-25
Xab2	Xab2	3.22	8.4e-23	3e-21
Gfod1	Gfod1	3.22	3.6e-21	8.8e-20
Cyb5r1	Cyb5r1	3.2	1.9e-21	5.1e-20
Erh	Erh	3.19	6.7e-10	2.7e-09
Anp32e	Anp32e	3.19	8.3e-10	3.3e-09
Dpm1	Dpm1	3.18	8.4e-13	5e-12
Fmo5	Fmo5	3.15	6e-16	5.8e-15
Rgs14	Rgs14	3.14	2e-18	2.9e-17
Sp1	Sp1	3.12	9e-17	9.9e-16
Nnt	Nnt	3.11	3.6e-08	1.1e-07
Thumpd3	Thumpd3	3.1	2.9e-21	7.5e-20
Gmppb	Gmppb	3.09	2.1e-17	2.6e-16
Slc12a4	Slc12a4	3.03	2e-20	4.3e-19
Mtch2	Mtch2	3	4.1e-15	3.5e-14
Ufsp2	Ufsp2	3	1.8e-14	1.4e-13
Cdkn2aip	Cdkn2aip	2.98	9.9e-26	6.2e-24
Nucks1	Nucks1	2.98	1.7e-20	3.8e-19
Dctn2	Dctn2	2.97	6.9e-35	1.7e-31
Spg7	Spg7	2.97	5.8e-11	2.7e-10
Dock7	Dock7	2.93	1.1e-18	1.7e-17
Ppat	Ppat	2.84	3.7e-14	2.7e-13
Psmd7	Psmd7	2.83	2.3e-31	1.2e-28
LRWD1	LRWD1	2.82	9.5e-22	2.6e-20
Itga5	Itga5	2.82	1.8e-15	1.6e-14
Fen1	Fen1	2.78	1.1e-26	9.1e-25
Ppt1	Ppt1	2.78	1.3e-22	4.4e-21
Nelfb	Nelfb	2.78	5.2e-22	1.5e-20
Ece1	Ece1	2.78	2.6e-07	7.3e-07
Ankrd17	Ankrd17	2.77	2.4e-23	9.8e-22
Sri	Sri	2.77	5.8e-18	7.9e-17
Ccnl1	Ccnl1	2.76	9.9e-24	4.3e-22
Rpl19	Rpl19	2.76	2.4e-17	2.9e-16
Coq8b	Coq8b	2.76	1.5e-13	1e-12
Grk2	Grk2	2.75	9.8e-35	1.7e-31
Aida	Aida	2.74	5e-21	1.2e-19
Otulinl	Otulinl	2.73	5.5e-19	8.7e-18
Atp11b	Atp11b	2.71	2.1e-25	1.2e-23
Ddx17	Ddx17	2.7	1.5e-25	8.8e-24
Hexim1	Hexim1	2.7	3.1e-23	1.2e-21
Pde3b	Pde3b	2.68	9.2e-27	8.3e-25
Ppie	Ppie	2.67	9.1e-26	5.9e-24
Man1a1	Man1a1	2.66	1.1e-20	2.5e-19
Prpsap1	Prpsap1	2.64	1e-21	2.8e-20
Mrps36	Mrps36	2.64	1.3e-15	1.2e-14
Ndufaf1	Ndufaf1	2.63	4.5e-27	4.3e-25
Atp5pb	Atp5pb	2.63	7.2e-22	2e-20
Appl2	Appl2	2.63	1.5e-17	1.9e-16
Rheb	Rheb	2.63	5.2e-15	4.3e-14
Bmp2k	Bmp2k	2.62	2.7e-20	5.6e-19
Hmgcs1	Hmgcs1	2.62	2.6e-15	2.3e-14
Adprh	Adprh	2.59	2.3e-23	9.2e-22
Scfd2	Scfd2	2.57	1.1e-19	2e-18
Slc44a2	Slc44a2	2.57	1.9e-11	9.6e-11
Tmem9b	Tmem9b	2.56	1.2e-10	5.1e-10
Ilkap	Ilkap	2.55	1.6e-21	4.3e-20
Hexa	Hexa	2.54	3.5e-16	3.4e-15
Cnot9	Cnot9	2.53	5e-20	9.6e-19
Lamtor5	Lamtor5	2.53	7.1e-12	3.7e-11
Cyp11a1	Cyp11a1	2.52	1.8e-11	8.9e-11
Rpl23	Rpl23	2.51	7.1e-13	4.2e-12
Cobll1	Cobll1	2.5	1.3e-23	5.7e-22
Tbc1d10a	Tbc1d10a	2.5	8.1e-21	2e-19
Papola	Papola	2.5	5.9e-20	1.1e-18
Cbx3	Cbx3	2.49	1.1e-24	5.6e-23
Ccm2	Ccm2	2.49	3.9e-24	1.9e-22
Cnot2	Cnot2	2.49	8.2e-21	2e-19
Rab37	Rab37	2.48	4.4e-22	1.4e-20
Gtf2f1	Gtf2f1	2.47	1.7e-17	2.1e-16
Actbl2	Actbl2	2.46	9.4e-23	3.3e-21
Exoc3	Exoc3	2.46	1.7e-20	3.8e-19
Usp48	Usp48	2.46	4.1e-20	8.1e-19
Ppp1r12a	Ppp1r12a	2.44	2.8e-23	1.1e-21
Rbm10	Rbm10	2.42	9.7e-14	6.7e-13
Chd2	Chd2	2.41	5.1e-13	3.1e-12
Cbx5	Cbx5	2.4	5.3e-18	7.2e-17
Soat1	Soat1	2.4	3.5e-13	2.2e-12
Limd1	Limd1	2.39	1.1e-28	2.1e-26
Ndufa7	Ndufa7	2.39	5.6e-22	1.6e-20
Elp4	Elp4	2.39	1.8e-06	4.4e-06
Rpl8	Rpl8	2.38	7.9e-16	7.4e-15
Dbi	Dbi	2.38	1.5e-11	7.6e-11
Prune1	Prune1	2.37	2.9e-28	4.2e-26
Cwc15	Cwc15	2.37	2.8e-13	1.8e-12
Pfkl	Pfkl	2.37	4.2e-13	2.6e-12
Foxk1	Foxk1	2.36	1.9e-16	1.9e-15
Pes1	Pes1	2.36	8.6e-16	8e-15
Ranbp9	Ranbp9	2.35	1.7e-11	8.6e-11
Exosc7	Exosc7	2.34	4.1e-23	1.6e-21
Hepacam	Hepacam	2.34	1.1e-21	3e-20
Pdcd10	Pdcd10	2.33	1.5e-13	1e-12
Pnpt1	Pnpt1	2.31	1.3e-24	6.9e-23
Fundc2	Fundc2	2.3	3.5e-21	8.7e-20
Rgs1	Rgs1	2.3	8.3e-18	1.1e-16
Tbc1d2b	Tbc1d2b	2.3	1.9e-17	2.4e-16
Ppih	Ppih	2.3	1.1e-11	5.5e-11
Ccdc25	Ccdc25	2.29	2.8e-14	2.1e-13
Rbm12	Rbm12	2.28	1.5e-22	5.2e-21
Dnajb6	Dnajb6	2.28	3.7e-18	5.3e-17
Pstpip1	Pstpip1	2.28	1.6e-12	9.1e-12
Pi4k2a	Pi4k2a	2.27	2.9e-31	1.2e-28
Ripk2	Ripk2	2.27	3.1e-15	2.7e-14
Ddx39b	Ddx39b	2.26	3e-14	2.2e-13
Galk1	Galk1	2.26	1.5e-11	7.3e-11
Map1s	Map1s	2.24	4.3e-20	8.5e-19
Dnajb4	Dnajb4	2.24	1.2e-16	1.3e-15
Iah1	Iah1	2.24	0.00016	0.0003
Snx5	Snx5	2.23	5.3e-28	7.1e-26
Sun1	Sun1	2.23	1.9e-20	4e-19
Tfam	Tfam	2.23	4.9e-16	4.8e-15
Adsl	Adsl	2.22	3.2e-25	1.8e-23
Acaa2	Acaa2	2.22	1.6e-17	2e-16
Cdc34	Cdc34	2.22	1.1e-14	8.7e-14
Mta3	Mta3	2.21	5.6e-20	1e-18
Trmt2a	Trmt2a	2.21	3.6e-12	1.9e-11
Mcat	Mcat	2.2	3e-20	6.1e-19
Eef1e1	Eef1e1	2.19	2e-13	1.3e-12
Acp2	Acp2	2.19	2.5e-10	1.1e-09
Abcb7	Abcb7	2.18	8.7e-26	5.8e-24
Flot1	Flot1	2.17	1.5e-16	1.6e-15
Rex1bd	Rex1bd	2.16	8.7e-10	3.4e-09
Ehd1	Ehd1	2.15	8.7e-28	1.1e-25
Cyfip1	Cyfip1	2.15	3.2e-24	1.6e-22
Gclc	Gclc	2.15	2.2e-21	5.9e-20
Ralbp1	Ralbp1	2.15	4.2e-18	5.9e-17
Lztfl1	Lztfl1	2.15	5.1e-18	7e-17
Pgk1	Pgk1	2.15	3.1e-15	2.7e-14
Fbl	Fbl	2.15	1.4e-13	9.4e-13
Crot	Crot	2.15	7e-11	3.2e-10
Sin3a	Sin3a	2.12	3.3e-21	8.3e-20
Ppp4r3a	Ppp4r3a	2.12	1.5e-13	9.8e-13
Ywhag	Ywhag	2.11	2.9e-20	5.9e-19
Emd	Emd	2.11	9e-18	1.2e-16
Rps16	Rps16	2.11	3.9e-11	1.8e-10
Tcea1	Tcea1	2.1	2.9e-27	3.1e-25
Plrg1	Plrg1	2.1	4.8e-12	2.6e-11
Mrps11	Mrps11	2.1	1.3e-09	5.1e-09
Mtif2	Mtif2	2.09	2.5e-15	2.2e-14
Eloc	Eloc	2.09	1.4e-13	9.4e-13
Myh7	Myh7	2.09	0.00037	0.00069
Letm1	Letm1	2.08	3.3e-23	1.3e-21
Cops7a	Cops7a	2.08	1.1e-20	2.6e-19
Rbbp5	Rbbp5	2.08	1.9e-17	2.3e-16
Pde6d	Pde6d	2.08	2.7e-09	9.9e-09
Exosc10	Exosc10	2.07	1.1e-12	6.6e-12
Nlrp3	Nlrp3	2.06	5.9e-13	3.6e-12
Idh2	Idh2	2.06	3.2e-09	1.2e-08
Cstf2	Cstf2	2.05	2.2e-23	9.1e-22
Cul4a	Cul4a	2.05	1.5e-22	5.1e-21
Ube3c	Ube3c	2.04	1.9e-11	9.3e-11
Lamtor2	Lamtor2	2.04	1e-08	3.5e-08
Acaa1a	Acaa1a	2.03	4.3e-15	3.6e-14
Gnb2	Gnb2	2.03	1.5e-09	5.7e-09
Aifm1	Aifm1	2.02	1.2e-28	2.2e-26
Atp5pf	Atp5pf	2.01	2.2e-20	4.6e-19
Akt2	Akt2	2.01	2.4e-20	5.1e-19
Trappc11	Trappc11	2.01	8.4e-17	9.3e-16
Kdm4b	Kdm4b	2.01	2.4e-11	1.2e-10
Rps15a	Rps15a	2	9e-07	2.3e-06
Mrpl47	Mrpl47	1.99	5.5e-08	1.7e-07
Ints1	Ints1	1.98	3.6e-22	1.2e-20
Bsdc1	Bsdc1	1.98	5.1e-20	9.7e-19
Rbbp7	Rbbp7	1.98	4.8e-17	5.5e-16
Acat1	Acat1	1.97	7.3e-20	1.3e-18
Dnajc5	Dnajc5	1.97	5.7e-12	3e-11
Cox4i1	Cox4i1	1.97	7.6e-11	3.4e-10
Commd9	Commd9	1.97	0.00014	0.00028
Pdha1	Pdha1	1.96	3.3e-18	4.7e-17
Tuba4a	Tuba4a	1.95	4.2e-21	1e-19
Itga6	Itga6	1.95	1e-07	2.9e-07
Srsf7	Srsf7	1.95	1.7e-05	3.6e-05
Pex5	Pex5	1.94	1.1e-20	2.6e-19
Dynll2	Dynll2	1.94	3.6e-17	4.3e-16
Galnt6	Galnt6	1.94	2.7e-16	2.7e-15
Ybx3	Ybx3	1.94	4.8e-11	2.2e-10
Ctnnbl1	Ctnnbl1	1.93	2.6e-21	6.7e-20
Gosr1	Gosr1	1.93	5.5e-16	5.4e-15
Ccdc124	Ccdc124	1.93	9e-12	4.6e-11
Rfx1	Rfx1	1.92	7.8e-17	8.6e-16
Hsdl2	Hsdl2	1.92	1.3e-16	1.3e-15
Aldh1b1	Aldh1b1	1.92	3.6e-10	1.5e-09
Sh3glb1	Sh3glb1	1.91	1.5e-19	2.6e-18
Pcca	Pcca	1.91	2.9e-10	1.2e-09
H2ax	H2ax	1.91	0.00075	0.0013
Stk24	Stk24	1.9	1.6e-20	3.6e-19
Sirt1	Sirt1	1.9	5.6e-20	1e-18
Mta1	Mta1	1.9	2.7e-19	4.5e-18
Ndufb3	Ndufb3	1.9	3.8e-09	1.4e-08
Rsu1	Rsu1	1.89	8.9e-26	5.9e-24
Oxr1	Oxr1	1.89	9.6e-21	2.3e-19
Nop56	Nop56	1.89	3.2e-18	4.6e-17
Gnai3	Gnai3	1.89	8e-18	1.1e-16
Kiaa1522	Kiaa1522	1.89	2.3e-15	2.1e-14
Psmd5	Psmd5	1.89	3e-13	1.9e-12
Sepsecs	Sepsecs	1.89	4.6e-13	2.8e-12
Pin4	Pin4	1.89	1.8e-10	8e-10
Pabpc1	Pabpc1	1.88	7.3e-20	1.3e-18
Ctnna1	Ctnna1	1.88	8.3e-16	7.8e-15
Atp6v1c1	Atp6v1c1	1.88	2.3e-07	6.6e-07
Psmd3	Psmd3	1.87	2.4e-22	7.9e-21
Htra2	Htra2	1.87	2.2e-15	2e-14
Mecr	Mecr	1.87	6.9e-15	5.6e-14
Parg	Parg	1.87	3.7e-14	2.7e-13
Gna13	Gna13	1.86	3.2e-15	2.7e-14
Ilf2	Ilf2	1.86	1.1e-12	6.4e-12
Fam107b	Fam107b	1.86	3.2e-07	8.7e-07
Sirt2	Sirt2	1.85	7.9e-23	2.9e-21
Srgap2	Srgap2	1.85	9.4e-14	6.6e-13
Echs1	Echs1	1.85	2.4e-12	1.3e-11
Fnbp1	Fnbp1	1.84	3.8e-18	5.5e-17
Xpo5	Xpo5	1.84	1.5e-17	1.9e-16
Btf3	Btf3	1.84	1.4e-09	5.5e-09
Ndufc2	Ndufc2	1.84	3.7e-05	7.8e-05
Rimoc1	Rimoc1	1.83	4.1e-11	1.9e-10
Eif1ad	Eif1ad	1.83	1.4e-10	6.1e-10
Fhit	Fhit	1.83	2.8e-09	1e-08
Rab9a	Rab9a	1.83	7.3e-07	1.9e-06
Epn1	Epn1	1.83	2.8e-06	6.8e-06
Hibadh	Hibadh	1.82	2.2e-20	4.6e-19
Supv3l1	Supv3l1	1.82	5e-17	5.7e-16
Ercc3	Ercc3	1.81	3.9e-18	5.6e-17
Tmx3	Tmx3	1.81	1e-14	8.3e-14
Psmc3	Psmc3	1.8	1.5e-19	2.5e-18
Spg21	Spg21	1.8	1e-09	4.1e-09
Nup54	Nup54	1.79	1e-14	8.2e-14
Vrk1	Vrk1	1.79	1.9e-13	1.2e-12
Brd7	Brd7	1.79	3.6e-08	1.1e-07
Lpxn	Lpxn	1.78	4.3e-22	1.4e-20
Uba3	Uba3	1.78	2.6e-18	3.8e-17
Fkbp1a	Fkbp1a	1.78	1e-15	9.3e-15
Ndufv2	Ndufv2	1.78	6.5e-13	3.9e-12
Rpl28	Rpl28	1.78	3.8e-08	1.2e-07
Scyl2	Scyl2	1.77	1.3e-26	1e-24
Camkk2	Camkk2	1.77	4.6e-17	5.4e-16
Nit1	Nit1	1.77	7.3e-11	3.3e-10
As3mt	As3mt	1.77	6.5e-05	0.00013
Aco2	Aco2	1.76	2.4e-20	5.1e-19
Ccdc115	Ccdc115	1.76	1.3e-16	1.4e-15
Arl1	Arl1	1.76	2.1e-11	1e-10
Mogs	Mogs	1.76	2.3e-10	9.8e-10
Tomm5	Tomm5	1.76	7.7e-08	2.3e-07
Mars1	Mars1	1.75	5.2e-22	1.5e-20
Bicd2	Bicd2	1.75	7.3e-16	6.9e-15
Jpt1	Jpt1	1.75	1.5e-12	8.5e-12
Atp5f1b	Atp5f1b	1.75	1.2e-11	5.9e-11
Rbm39	Rbm39	1.75	3.5e-08	1.1e-07
F8a1	F8a1	1.75	5.1e-08	1.6e-07
Sf3b3	Sf3b3	1.74	7.9e-24	3.5e-22
Mrpl13	Mrpl13	1.74	8.4e-21	2e-19
Dynll1	Dynll1	1.74	1.9e-19	3.3e-18
Camk1	Camk1	1.74	4.6e-14	3.3e-13
Ndufa13	Ndufa13	1.74	2.2e-11	1e-10
Rps2	Rps2	1.73	1.1e-10	4.9e-10
Cab39	Cab39	1.73	1.3e-07	3.8e-07
Nhlrc2	Nhlrc2	1.72	3.5e-15	3e-14
Myl12b	Myl12b	1.72	1.5e-11	7.3e-11
Rel	Rel	1.71	1.2e-20	2.7e-19
Atp2a3	Atp2a3	1.71	5.3e-17	6e-16
Cndp2	Cndp2	1.71	2.6e-15	2.3e-14
Dynlt1	Dynlt1	1.71	1.3e-08	4.5e-08
Hnrnpl	Hnrnpl	1.7	4.9e-17	5.6e-16
Mcl1	Mcl1	1.7	3.7e-16	3.6e-15
Psmc4	Psmc4	1.7	2.7e-12	1.5e-11
Aktip	Aktip	1.7	1.2e-11	6.3e-11
Blvra	Blvra	1.7	3.1e-10	1.3e-09
Anxa2	Anxa2	1.7	6.4e-08	1.9e-07
Mrpl1	Mrpl1	1.7	6.5e-07	1.7e-06
Fam177a1	Fam177a1	1.7	1.6e-06	4.1e-06
Pfdn5	Pfdn5	1.7	8.7e-05	0.00017
Ptpa	Ptpa	1.69	1.1e-27	1.4e-25
Gmpr2	Gmpr2	1.69	2.2e-14	1.7e-13
Chchd2	Chchd2	1.69	4.3e-14	3.1e-13
Pdpr	Pdpr	1.69	5.6e-14	4e-13
Arfgap2	Arfgap2	1.69	1e-12	6e-12
Cct6a	Cct6a	1.69	8e-08	2.4e-07
Serpinb1b	Serpinb1b	1.69	1.1e-05	2.5e-05
Naa15	Naa15	1.68	2.1e-30	6.1e-28
Dpp3	Dpp3	1.68	9.8e-27	8.3e-25
Acly	Acly	1.68	6.2e-15	5.1e-14
Coro1b	Coro1b	1.68	6.9e-14	4.9e-13
Mtnd5	Mtnd5	1.68	3.8e-11	1.8e-10
Prpf4	Prpf4	1.67	4.8e-24	2.2e-22
Psme4	Psme4	1.67	5.9e-22	1.7e-20
Mon2	Mon2	1.67	7.1e-16	6.8e-15
P4ha1	P4ha1	1.67	9.4e-07	2.4e-06
Sc5d	Sc5d	1.67	0.00019	0.00036
Nedd4	Nedd4	1.66	7e-20	1.3e-18
Farsa	Farsa	1.66	9.4e-16	8.7e-15
Rpl27	Rpl27	1.66	1.9e-09	7.3e-09
Ctu1	Ctu1	1.66	9e-09	3.1e-08
Tyw5	Tyw5	1.66	8.1e-07	2.1e-06
Hnrnpll	Hnrnpll	1.65	3.1e-23	1.2e-21
Xpot	Xpot	1.65	1.4e-15	1.2e-14
Ubxn6	Ubxn6	1.65	4.8e-13	2.9e-12
Nipsnap2	Nipsnap2	1.65	6.5e-11	2.9e-10
Brca2	Brca2	1.65	2.9e-05	6.2e-05
Dennd4b	Dennd4b	1.64	6.3e-20	1.2e-18
Supt5h	Supt5h	1.64	3.6e-18	5.2e-17
Psmd13	Psmd13	1.64	1.6e-14	1.3e-13
Atg7	Atg7	1.64	2.8e-12	1.6e-11
Leo1	Leo1	1.64	1.5e-10	6.6e-10
Nfatc2	Nfatc2	1.64	5.6e-10	2.3e-09
Acot13	Acot13	1.64	0.00014	0.00027
Ubtf	Ubtf	1.63	4e-18	5.6e-17
Acadm	Acadm	1.63	2.8e-16	2.8e-15
Zc3hc1	Zc3hc1	1.63	7.7e-15	6.2e-14
Dhodh	Dhodh	1.63	1.3e-13	8.8e-13
Cbr1	Cbr1	1.63	2.5e-07	7e-07
Stk4	Stk4	1.62	1.2e-28	2.2e-26
Cnn2	Cnn2	1.62	6.8e-20	1.3e-18
Ndufv1	Ndufv1	1.62	4.6e-18	6.4e-17
Exosc3	Exosc3	1.62	2.1e-16	2.2e-15
Prmt1	Prmt1	1.62	2e-09	7.6e-09
Bid	Bid	1.62	2.7e-08	8.6e-08
Ahcyl1	Ahcyl1	1.62	3.3e-06	7.9e-06
Ywhah	Ywhah	1.61	6.8e-22	2e-20
Nln	Nln	1.61	4.7e-17	5.5e-16
Macroh2a1	Macroh2a1	1.61	8.2e-16	7.7e-15
Fcho2	Fcho2	1.61	5.1e-14	3.7e-13
Htatsf1	Htatsf1	1.61	6.1e-14	4.3e-13
Rab38	Rab38	1.61	2.2e-11	1.1e-10
Edc4	Edc4	1.61	3.3e-11	1.6e-10
Raly	Raly	1.6	1.9e-19	3.1e-18
Helz2	Helz2	1.6	2e-19	3.3e-18
Pkn2	Pkn2	1.6	7.6e-18	1e-16
Spacdr	Spacdr	1.6	2.7e-17	3.2e-16
Golga2	Golga2	1.6	5e-16	4.9e-15
Tbck	Tbck	1.6	3.8e-14	2.7e-13
Ppa1	Ppa1	1.6	2.7e-10	1.1e-09
Slc25a45	Slc25a45	1.6	1.2e-08	4e-08
Asl	Asl	1.59	2.1e-22	7.1e-21
Micu2	Micu2	1.59	1.2e-16	1.3e-15
Hnrnpf	Hnrnpf	1.58	1e-12	5.8e-12
Ndufb11	Ndufb11	1.58	3.4e-09	1.2e-08
S100a6	S100a6	1.58	1e-07	3e-07
Tgm2	Tgm2	1.58	0.0059	0.0092
Dek	Dek	1.57	2.1e-11	1e-10
Map2k4	Map2k4	1.56	5.1e-24	2.3e-22
Tgs1	Tgs1	1.56	3.6e-17	4.3e-16
Cops7b	Cops7b	1.56	1.2e-16	1.2e-15
Rpa1	Rpa1	1.56	1.2e-16	1.3e-15
Pmpca	Pmpca	1.56	1.9e-15	1.7e-14
Hm13	Hm13	1.56	2.8e-14	2.1e-13
Ndufs2	Ndufs2	1.56	5.5e-14	4e-13
Tanc2	Tanc2	1.56	2.3e-11	1.1e-10
Exoc7	Exoc7	1.56	1.6e-07	4.6e-07
Mat2b	Mat2b	1.55	7.5e-20	1.3e-18
Zfr	Zfr	1.55	1.9e-18	2.9e-17
Rabggta	Rabggta	1.54	6.6e-26	4.7e-24
Elmo1	Elmo1	1.54	2.7e-24	1.3e-22
Vdac2	Vdac2	1.54	5.6e-10	2.3e-09
Palm	Palm	1.54	2e-08	6.6e-08
Slc36a1	Slc36a1	1.54	4.3e-06	1e-05
Snx4	Snx4	1.54	1.3e-05	2.8e-05
Tomm70	Tomm70	1.53	1.6e-23	6.9e-22
Rnf40	Rnf40	1.53	1e-16	1.1e-15
Pmm2	Pmm2	1.53	5.3e-16	5.1e-15
Dhx15	Dhx15	1.53	1.8e-15	1.6e-14
Por	Por	1.52	5e-22	1.5e-20
Man1b1	Man1b1	1.52	1.9e-16	2e-15
Cul4b	Cul4b	1.52	3.6e-15	3.1e-14
Hnrnph2	Hnrnph2	1.52	9.5e-10	3.7e-09
Avil	Avil	1.52	1.6e-06	3.9e-06
Prpf8	Prpf8	1.51	5.7e-24	2.5e-22
Ogdh	Ogdh	1.51	6.6e-18	8.9e-17
Ehmt2	Ehmt2	1.51	2.8e-16	2.8e-15
Afg3l1	Afg3l1	1.51	8.4e-07	2.2e-06
Commd10	Commd10	1.51	9.4e-07	2.4e-06
Tes	Tes	1.5	1.6e-20	3.5e-19
Gtf2f2	Gtf2f2	1.5	7e-18	9.4e-17
Atp5mpl	Atp5mpl	1.5	8.4e-16	7.9e-15
Cope	Cope	1.5	1.2e-14	9.8e-14
Vdac3	Vdac3	1.5	4.2e-12	2.2e-11
Polr2j	Polr2j	1.5	1.3e-10	5.6e-10
Rpl9	Rpl9	1.5	2.5e-08	8e-08
Ndufb5	Ndufb5	1.5	9.6e-08	2.8e-07
Slc25a24	Slc25a24	1.5	0.014	0.021
Klc4	Klc4	1.49	2.3e-21	5.9e-20
Clpx	Clpx	1.49	3.7e-17	4.4e-16
Acadl	Acadl	1.49	4.1e-17	4.8e-16
Hnrnpab	Hnrnpab	1.49	1.8e-14	1.4e-13
Timm23	Timm23	1.49	1.3e-05	2.9e-05
Cul1	Cul1	1.48	6.4e-22	1.8e-20
Clint1	Clint1	1.48	2.1e-20	4.6e-19
Stat3	Stat3	1.48	3.8e-20	7.5e-19
Apaf1	Apaf1	1.48	4.4e-16	4.3e-15
Cotl1	Cotl1	1.48	1.2e-09	4.7e-09
Gnl2	Gnl2	1.48	1.8e-08	6e-08
Hspa9	Hspa9	1.47	3.4e-29	7.4e-27
Gid8	Gid8	1.47	1.2e-19	2.1e-18
Nup35	Nup35	1.47	2.9e-19	4.8e-18
Hnrnpa2b1	Hnrnpa2b1	1.47	2.3e-16	2.3e-15
Adgre5	Adgre5	1.47	5.8e-16	5.5e-15
Cstf2t	Cstf2t	1.47	1.8e-14	1.4e-13
Rps6ka1	Rps6ka1	1.47	6e-13	3.6e-12
Mcu	Mcu	1.47	1.3e-09	4.8e-09
Mgat4b	Mgat4b	1.47	3.8e-09	1.3e-08
Zc3h4	Zc3h4	1.46	3.7e-19	6e-18
Ewsr1	Ewsr1	1.46	2.4e-18	3.6e-17
Ddb1	Ddb1	1.46	2.8e-17	3.3e-16
Smg8	Smg8	1.46	2.8e-17	3.4e-16
Zfyve26	Zfyve26	1.46	2.2e-12	1.2e-11
Mrrf	Mrrf	1.46	4.8e-10	2e-09
Git1	Git1	1.46	4e-09	1.4e-08
Szt2	Szt2	1.46	9.2e-07	2.4e-06
Ugp2	Ugp2	1.46	2.1e-05	4.6e-05
Arpc5l	Arpc5l	1.45	5.1e-22	1.5e-20
Fdxr	Fdxr	1.45	5.9e-15	4.9e-14
Mrgbp	Mrgbp	1.45	2.4e-10	1e-09
Sil1	Sil1	1.45	5.4e-09	1.9e-08
Mcm5	Mcm5	1.45	5.7e-09	2e-08
Acsf3	Acsf3	1.45	5.4e-06	1.3e-05
Idh3g	Idh3g	1.45	2.1e-05	4.6e-05
Aqr	Aqr	1.44	4.5e-23	1.7e-21
Arap1	Arap1	1.44	1.5e-19	2.7e-18
Drg1	Drg1	1.44	9.7e-19	1.5e-17
Vps4b	Vps4b	1.44	1.7e-18	2.6e-17
Pik3cg	Pik3cg	1.44	7.5e-17	8.4e-16
Smndc1	Smndc1	1.44	2.6e-13	1.7e-12
Psen2	Psen2	1.44	2.8e-13	1.8e-12
Prpf4b	Prpf4b	1.44	2.6e-09	9.4e-09
Map3k5	Map3k5	1.44	3.4e-09	1.2e-08
Atpaf2	Atpaf2	1.44	9.7e-07	2.5e-06
Ctu2	Ctu2	1.43	7.7e-17	8.6e-16
Mdc1	Mdc1	1.43	9.5e-16	8.8e-15
Sbds	Sbds	1.43	2.4e-13	1.5e-12
Pycr2	Pycr2	1.43	4.7e-13	2.9e-12
Esyt2	Esyt2	1.43	9.5e-13	5.6e-12
Ampd3	Ampd3	1.43	0.0026	0.0042
Rhog	Rhog	1.42	1.3e-19	2.3e-18
Aldh18a1	Aldh18a1	1.42	1.5e-19	2.6e-18
Tnfaip8	Tnfaip8	1.42	8.4e-18	1.1e-16
Fgd3	Fgd3	1.42	1.6e-08	5.3e-08
Nipa1	Nipa1	1.42	3.2e-07	8.9e-07
Ttc27	Ttc27	1.42	0.00068	0.0012
Ssb	Ssb	1.41	1.7e-19	2.9e-18
Hnrnpu	Hnrnpu	1.41	1.8e-19	3e-18
Mrpl41	Mrpl41	1.41	2.9e-19	4.7e-18
Washc2	Washc2	1.41	1.2e-18	1.8e-17
Atp6v1f	Atp6v1f	1.41	3.2e-12	1.7e-11
Acsf2	Acsf2	1.41	7.9e-12	4.1e-11
Scrn2	Scrn2	1.41	1.5e-08	5.1e-08
Tmed10	Tmed10	1.41	3e-08	9.6e-08
Cmpk1	Cmpk1	1.41	1.2e-07	3.5e-07
Lamp1	Lamp1	1.41	1.5e-05	3.3e-05
Rps25	Rps25	1.41	0.00036	0.00066
Eif4b	Eif4b	1.4	3.4e-21	8.4e-20
Fh	Fh	1.4	2.4e-16	2.4e-15
Cpne2	Cpne2	1.4	5.2e-15	4.3e-14
Lmnb2	Lmnb2	1.4	7e-15	5.7e-14
Cyria	Cyria	1.4	3.5e-13	2.2e-12
Myo1f	Myo1f	1.4	1e-12	5.9e-12
Lclat1	Lclat1	1.4	5e-11	2.3e-10
Rab7a	Rab7a	1.4	2.7e-10	1.1e-09
Hdac6	Hdac6	1.4	1.3e-08	4.3e-08
Meaf6	Meaf6	1.4	1.6e-07	4.6e-07
Ankfy1	Ankfy1	1.39	1.1e-25	6.9e-24
Hsp90aa1	Hsp90aa1	1.39	1.2e-16	1.2e-15
Mctp1	Mctp1	1.39	2e-16	2.1e-15
Slc35a3	Slc35a3	1.39	7.5e-09	2.6e-08
Adprs	Adprs	1.38	8.4e-15	6.8e-14
Tubgcp2	Tubgcp2	1.38	3.1e-12	1.7e-11
Ttc1	Ttc1	1.38	4.4e-12	2.4e-11
Eci1	Eci1	1.38	3.4e-11	1.6e-10
Padi2	Padi2	1.38	2e-10	8.6e-10
Mcm7	Mcm7	1.38	2.8e-10	1.2e-09
Qrich1	Qrich1	1.38	6.4e-09	2.2e-08
Vps8	Vps8	1.38	1.2e-07	3.4e-07
Actn1	Actn1	1.38	2.3e-05	4.9e-05
Gdi1	Gdi1	1.37	4.7e-12	2.5e-11
Mgat1	Mgat1	1.37	4.1e-10	1.7e-09
Pik3r6	Pik3r6	1.37	1.4e-09	5.3e-09
Afdn	Afdn	1.37	1.7e-08	5.5e-08
Rplp2	Rplp2	1.36	7e-24	3.1e-22
Actl6a	Actl6a	1.36	1.3e-17	1.7e-16
Nat10	Nat10	1.36	1.8e-14	1.4e-13
Zc3h15	Zc3h15	1.36	1.9e-11	9.5e-11
Ndufb9	Ndufb9	1.36	2.1e-10	9.1e-10
Cox6a1	Cox6a1	1.36	6.5e-08	2e-07
Cactin	Cactin	1.36	6.4e-06	1.5e-05
Nap1l4	Nap1l4	1.35	4.6e-18	6.4e-17
Tbcb	Tbcb	1.35	5.4e-18	7.3e-17
Capza1	Capza1	1.35	5.9e-18	8e-17
Ndufs1	Ndufs1	1.35	1.2e-14	9.3e-14
Ints3	Ints3	1.35	2.1e-13	1.4e-12
Cltc	Cltc	1.35	3.3e-13	2.1e-12
Plcb1	Plcb1	1.35	2.1e-11	1e-10
Ddi2	Ddi2	1.35	5.7e-10	2.3e-09
Nudt16	Nudt16	1.35	1.7e-09	6.3e-09
Eif2s2	Eif2s2	1.34	6.7e-19	1e-17
Aldh2	Aldh2	1.34	1.9e-17	2.3e-16
Ldah	Ldah	1.34	5.6e-16	5.4e-15
Spin1	Spin1	1.34	2.6e-12	1.5e-11
Hmga1	Hmga1	1.34	3.3e-12	1.8e-11
Trim65	Trim65	1.34	3.1e-11	1.5e-10
Snx9	Snx9	1.34	8.3e-05	0.00016
Nup107	Nup107	1.33	2.5e-20	5.1e-19
Pa2g4	Pa2g4	1.33	1.2e-15	1.1e-14
Strn3	Strn3	1.33	4e-15	3.4e-14
Mtm1	Mtm1	1.33	4.6e-11	2.1e-10
Cnst	Cnst	1.33	1.1e-09	4.4e-09
Tomm40	Tomm40	1.33	3e-09	1.1e-08
Hacd3	Hacd3	1.33	2.3e-08	7.6e-08
Rnf20	Rnf20	1.33	4.1e-07	1.1e-06
Phip	Phip	1.33	5e-07	1.3e-06
Zfp36l1	Zfp36l1	1.33	1e-05	2.3e-05
Chuk	Chuk	1.33	0.00025	0.00046
Ecpas	Ecpas	1.32	2.4e-28	3.6e-26
Atp5f1a	Atp5f1a	1.32	9.3e-19	1.4e-17
NARS1	NARS1	1.32	1.1e-18	1.7e-17
Eftud2	Eftud2	1.32	1.2e-13	8.2e-13
Tsfm	Tsfm	1.32	2.7e-13	1.8e-12
Prep	Prep	1.32	7.5e-13	4.4e-12
Rps6ka3	Rps6ka3	1.32	2.7e-12	1.5e-11
Tbk1	Tbk1	1.32	6.5e-12	3.4e-11
Ubqln4	Ubqln4	1.32	1.4e-07	4e-07
Acot11	Acot11	1.32	3.1e-07	8.6e-07
Eif3k	Eif3k	1.32	1.5e-06	3.8e-06
Pds5b	Pds5b	1.31	4.7e-17	5.5e-16
Opa1	Opa1	1.31	2.1e-16	2.1e-15
Ssu72	Ssu72	1.31	1.6e-14	1.3e-13
Washc5	Washc5	1.31	3.5e-14	2.6e-13
Pld1	Pld1	1.31	2.4e-12	1.4e-11
Efr3a	Efr3a	1.31	2.8e-12	1.5e-11
G3bp1	G3bp1	1.31	2.9e-08	9.2e-08
Qdpr	Qdpr	1.31	4e-06	9.5e-06
Actn2	Actn2	1.31	0.0012	0.002
Eps15l1	Eps15l1	1.3	4.6e-22	1.4e-20
Fkbp5	Fkbp5	1.3	4.3e-12	2.3e-11
Matr3	Matr3	1.3	3.7e-11	1.8e-10
Ap2m1	Ap2m1	1.3	9.4e-11	4.2e-10
Gngt2	Gngt2	1.3	6.5e-08	2e-07
Smpd4	Smpd4	1.3	7.7e-05	0.00015
Suco	Suco	1.3	8.1e-05	0.00016
Retreg2	Retreg2	1.29	1e-16	1.1e-15
Rbm22	Rbm22	1.29	3.7e-15	3.1e-14
Itga2b	Itga2b	1.29	2e-13	1.3e-12
Fahd2	Fahd2	1.29	9.2e-07	2.4e-06
Slc25a12	Slc25a12	1.29	4.2e-06	9.9e-06
Ppm1b	Ppm1b	1.28	1e-18	1.6e-17
Dnaja2	Dnaja2	1.28	2.3e-17	2.8e-16
Gdi2	Gdi2	1.28	2.2e-16	2.2e-15
Dglucy	Dglucy	1.28	1.3e-15	1.1e-14
Rcc2	Rcc2	1.28	9.4e-11	4.2e-10
Samm50	Samm50	1.28	8.1e-07	2.1e-06
Gda	Gda	1.28	0.0012	0.002
Capn2	Capn2	1.27	7.1e-22	2e-20
Tnpo3	Tnpo3	1.27	1.9e-15	1.7e-14
Ppp4c	Ppp4c	1.27	1e-13	7.2e-13
Ddx39a	Ddx39a	1.27	3.5e-12	1.9e-11
Ttpal	Ttpal	1.27	4.6e-06	1.1e-05
Septin6	Septin6	1.27	1.7e-05	3.8e-05
Snx29	Snx29	1.27	9.9e-05	0.00019
Myo1g	Myo1g	1.26	3.1e-21	7.9e-20
Hdgf	Hdgf	1.26	3.7e-15	3.2e-14
Sun2	Sun2	1.26	9.5e-14	6.6e-13
Pcyox1	Pcyox1	1.26	2.4e-08	7.6e-08
Anp32b	Anp32b	1.26	2.4e-07	6.8e-07
Pdhb	Pdhb	1.25	4.9e-18	6.8e-17
Edc3	Edc3	1.25	1.6e-16	1.6e-15
Clpp	Clpp	1.25	3e-16	3e-15
Nelfa	Nelfa	1.25	6.3e-15	5.2e-14
Ilf3	Ilf3	1.25	1.7e-12	9.9e-12
Gdap2	Gdap2	1.25	3.5e-12	1.9e-11
Ube2r2	Ube2r2	1.25	5.3e-12	2.8e-11
Ppm1h	Ppm1h	1.25	2.5e-10	1e-09
Cacybp	Cacybp	1.25	5.9e-10	2.4e-09
Rpl36	Rpl36	1.25	6.6e-10	2.6e-09
Mmgt1	Mmgt1	1.25	3.9e-09	1.4e-08
Tln2	Tln2	1.25	7.5e-07	2e-06
H2-DMb1	H2-DMb1	1.25	1.1e-05	2.6e-05
Lasp1	Lasp1	1.25	2.1e-05	4.5e-05
Larp7	Larp7	1.24	1.3e-11	6.3e-11
Irak1	Irak1	1.24	8.7e-11	3.9e-10
Tmed9	Tmed9	1.24	1.8e-06	4.4e-06
Myo1e	Myo1e	1.24	1.9e-06	4.8e-06
Cd84	Cd84	1.24	2e-05	4.4e-05
Prdx5	Prdx5	1.24	5.5e-05	0.00011
Xrn2	Xrn2	1.23	1.3e-15	1.2e-14
Ddx6	Ddx6	1.23	6.6e-15	5.4e-14
Psip1	Psip1	1.23	1.9e-13	1.2e-12
Eef1a1	Eef1a1	1.23	1.7e-08	5.7e-08
Map2k1	Map2k1	1.23	3.3e-05	6.9e-05
Dhx9	Dhx9	1.22	7e-20	1.3e-18
Bax	Bax	1.22	1.4e-17	1.8e-16
Lnpep	Lnpep	1.22	1.5e-13	1e-12
Uqcrc2	Uqcrc2	1.22	7.5e-10	3e-09
Slc30a7	Slc30a7	1.22	5.5e-07	1.5e-06
Dynlrb1	Dynlrb1	1.22	9.7e-07	2.5e-06
Nrm	Nrm	1.22	1.5e-05	3.2e-05
Pc	Pc	1.21	2.6e-10	1.1e-09
Thoc1	Thoc1	1.21	2e-09	7.3e-09
Taf5	Taf5	1.21	1.9e-08	6.4e-08
Ppp1r8	Ppp1r8	1.21	2.3e-07	6.5e-07
Parn	Parn	1.21	2.8e-06	6.7e-06
Nampt	Nampt	1.21	1.2e-05	2.6e-05
Ndufb7	Ndufb7	1.21	0.00018	0.00034
Gpx4	Gpx4	1.2	6.9e-16	6.6e-15
Cog2	Cog2	1.2	8e-13	4.8e-12
Usp25	Usp25	1.2	8.5e-13	5e-12
Mecp2	Mecp2	1.2	1.8e-09	6.6e-09
Rpusd4	Rpusd4	1.2	4.7e-06	1.1e-05
Metap2	Metap2	1.2	1.4e-05	3.1e-05
Ube2q1	Ube2q1	1.2	2.3e-05	4.9e-05
Dpf2	Dpf2	1.19	1.6e-13	1e-12
Ranbp1	Ranbp1	1.19	3.7e-11	1.8e-10
Adrm1	Adrm1	1.19	6.8e-08	2e-07
Cdk1	Cdk1	1.19	8.1e-05	0.00016
Mri1	Mri1	1.18	1.6e-16	1.7e-15
Gtf2i	Gtf2i	1.18	6.1e-16	5.8e-15
Suclg2	Suclg2	1.18	6.2e-15	5.1e-14
Rpl7a	Rpl7a	1.18	1e-14	8.2e-14
Gk	Gk	1.18	4.2e-14	3e-13
Tbcc	Tbcc	1.18	3.4e-10	1.4e-09
Ppp6r1	Ppp6r1	1.18	1.4e-09	5.2e-09
Slc4a2	Slc4a2	1.18	3.7e-08	1.2e-07
Ptgs1	Ptgs1	1.18	7.4e-07	1.9e-06
Ptms	Ptms	1.18	2.4e-06	5.9e-06
Actr2	Actr2	1.17	5.6e-17	6.4e-16
Gpd2	Gpd2	1.17	1.1e-16	1.2e-15
Snrnp70	Snrnp70	1.17	1.7e-12	9.6e-12
Mfn2	Mfn2	1.17	4.7e-12	2.5e-11
Lactb	Lactb	1.17	8.2e-11	3.7e-10
Ociad1	Ociad1	1.17	3e-10	1.3e-09
Ddx5	Ddx5	1.17	2.5e-09	9.3e-09
Gpatch1	Gpatch1	1.17	8.4e-09	2.9e-08
Nap1l1	Nap1l1	1.17	1.7e-08	5.7e-08
Fbxo38	Fbxo38	1.17	5.6e-08	1.7e-07
Hk2	Hk2	1.17	1.5e-07	4.3e-07
Wrnip1	Wrnip1	1.17	4.2e-06	1e-05
Ssbp1	Ssbp1	1.17	1.9e-05	4.2e-05
Eif3c	Eif3c	1.16	3.4e-20	6.8e-19
Cyc1	Cyc1	1.16	2.4e-13	1.6e-12
Smap2	Smap2	1.16	1.4e-11	7.1e-11
Nudt5	Nudt5	1.16	8.2e-11	3.7e-10
Coa6	Coa6	1.16	7e-10	2.8e-09
Nudcd2	Nudcd2	1.16	3.1e-09	1.1e-08
Eif6	Eif6	1.16	3.7e-07	1e-06
Acp1	Acp1	1.16	3.7e-06	8.8e-06
Gzmb	Gzmb	1.16	0.0013	0.0022
Map4	Map4	1.15	2e-19	3.4e-18
Taok3	Taok3	1.15	1.3e-17	1.6e-16
Aldh9a1	Aldh9a1	1.15	1.6e-17	2e-16
Gls	Gls	1.15	1.9e-16	2e-15
Baz1b	Baz1b	1.15	4.5e-13	2.8e-12
Bloc1s5	Bloc1s5	1.15	1e-09	3.9e-09
Naa20	Naa20	1.15	5e-07	1.3e-06
Sec11a	Sec11a	1.15	1.4e-05	3.1e-05
Znf207	Znf207	1.14	1.1e-15	1e-14
Prdx6	Prdx6	1.14	8.3e-14	5.8e-13
Fkbp3	Fkbp3	1.14	1.3e-13	9.1e-13
Med1	Med1	1.14	4.2e-13	2.6e-12
Nasp	Nasp	1.14	1.2e-12	7.2e-12
Atp8a1	Atp8a1	1.14	5.1e-12	2.7e-11
Nudt3	Nudt3	1.14	2.6e-09	9.6e-09
Etfa	Etfa	1.14	7.3e-09	2.5e-08
Akr1e2	Akr1e2	1.14	1.8e-08	6e-08
Csk	Csk	1.14	4.1e-08	1.3e-07
Cenpe	Cenpe	1.14	5.4e-07	1.4e-06
Acad10	Acad10	1.14	7.7e-07	2e-06
Golga3	Golga3	1.13	7.6e-25	4.1e-23
Septin9	Septin9	1.13	4.1e-19	6.4e-18
Ddx1	Ddx1	1.13	7e-17	7.8e-16
Uba2	Uba2	1.13	4.4e-15	3.7e-14
Strip1	Strip1	1.13	1.8e-14	1.4e-13
Eif4a3	Eif4a3	1.13	2.4e-14	1.8e-13
Psme2	Psme2	1.13	2.8e-13	1.8e-12
Max	Max	1.13	2.5e-12	1.4e-11
Git2	Git2	1.13	4.1e-10	1.7e-09
Dop1a	Dop1a	1.13	2.8e-09	1e-08
Tmpo	Tmpo	1.13	3.1e-05	6.4e-05
Cnih4	Cnih4	1.13	0.0023	0.0038
Prpf40a	Prpf40a	1.12	2.8e-15	2.5e-14
Agk	Agk	1.12	9e-13	5.3e-12
Tpt1	Tpt1	1.12	2e-12	1.2e-11
Fer	Fer	1.12	1.3e-10	5.9e-10
Nck1	Nck1	1.12	4.2e-10	1.7e-09
Hnrnpc	Hnrnpc	1.12	1.3e-09	4.8e-09
Mcm6	Mcm6	1.12	4.2e-09	1.5e-08
Jade2	Jade2	1.12	9.8e-08	2.9e-07
Brk1	Brk1	1.12	9.2e-06	2.1e-05
Gnpat	Gnpat	1.12	2.1e-05	4.5e-05
Map2k3	Map2k3	1.12	0.0047	0.0073
Ncl	Ncl	1.11	1.1e-20	2.5e-19
Psmd1	Psmd1	1.11	2.4e-16	2.4e-15
Abcb1b	Abcb1b	1.11	5.4e-14	3.9e-13
Clic1	Clic1	1.11	3.1e-13	2e-12
Commd7	Commd7	1.11	2.8e-11	1.4e-10
Pygl	Pygl	1.11	6.2e-11	2.8e-10
Pgm1	Pgm1	1.11	2.4e-10	1e-09
Stx5	Stx5	1.11	5.6e-09	2e-08
Spryd7	Spryd7	1.11	6.7e-07	1.8e-06
Paox	Paox	1.11	7.3e-06	1.7e-05
Utp4	Utp4	1.11	3.4e-05	7.2e-05
Hsd17b10	Hsd17b10	1.11	0.00048	0.00087
Dnaja1	Dnaja1	1.11	0.00083	0.0014
Tubal3	Tubal3	1.11	0.0027	0.0044
Nsun2	Nsun2	1.1	1.1e-18	1.7e-17
Prpf3	Prpf3	1.1	1.2e-14	9.6e-14
Ptrh2	Ptrh2	1.1	3.6e-14	2.6e-13
Erp44	Erp44	1.1	2.1e-13	1.4e-12
Gbp7	Gbp7	1.1	3.5e-13	2.2e-12
Hspd1	Hspd1	1.1	4.8e-11	2.2e-10
Trappc12	Trappc12	1.1	6.2e-11	2.8e-10
Hscb	Hscb	1.1	7.2e-11	3.3e-10
Pelp1	Pelp1	1.1	1.5e-08	5.1e-08
Tuba8	Tuba8	1.1	0.027	0.038
Eif4g1	Eif4g1	1.09	4.9e-20	9.4e-19
Septin11	Septin11	1.09	1.2e-14	9.3e-14
Grpel1	Grpel1	1.09	9.9e-13	5.8e-12
Denr	Denr	1.09	2e-11	9.8e-11
Myo5a	Myo5a	1.09	2.4e-11	1.2e-10
Bphl	Bphl	1.09	2.3e-10	9.9e-10
Kpna1	Kpna1	1.09	4.7e-10	1.9e-09
Pigt	Pigt	1.09	1.3e-09	4.8e-09
S100a10	S100a10	1.09	3.6e-08	1.2e-07
Ppif	Ppif	1.09	4.7e-08	1.5e-07
Tnpo1	Tnpo1	1.09	4.7e-08	1.5e-07
Trmt5	Trmt5	1.09	5.9e-08	1.8e-07
Itpa	Itpa	1.09	1.5e-07	4.4e-07
Tor4a	Tor4a	1.09	2.4e-06	5.8e-06
Uqcrc1	Uqcrc1	1.09	6.3e-06	1.5e-05
C2cd5	C2cd5	1.09	6.4e-06	1.5e-05
Lrrc59	Lrrc59	1.09	9.7e-06	2.2e-05
Slc35b2	Slc35b2	1.09	5.8e-05	0.00012
Hspa4	Hspa4	1.08	9.6e-21	2.3e-19
Dffa	Dffa	1.08	4.6e-15	3.9e-14
Rnmt	Rnmt	1.08	2.1e-13	1.4e-12
Top2b	Top2b	1.08	3.5e-13	2.2e-12
Rpl6	Rpl6	1.08	5.7e-13	3.5e-12
Spcs3	Spcs3	1.08	1e-12	5.9e-12
Ocrl	Ocrl	1.08	5.5e-11	2.5e-10
Thoc5	Thoc5	1.08	2.7e-09	9.8e-09
Tmed2	Tmed2	1.08	3.5e-09	1.3e-08
Ube4b	Ube4b	1.08	4.6e-09	1.6e-08
Lars2	Lars2	1.08	4.9e-09	1.7e-08
Psme3	Psme3	1.08	4.8e-08	1.5e-07
Hnrnpa3	Hnrnpa3	1.08	6.5e-08	2e-07
Card11	Card11	1.08	9e-07	2.3e-06
Pde5a	Pde5a	1.08	2.6e-06	6.3e-06
Cox7c	Cox7c	1.08	0.0019	0.0032
Vav1	Vav1	1.07	2.5e-19	4.1e-18
Ap2a2	Ap2a2	1.07	2.6e-14	1.9e-13
Safb2	Safb2	1.07	1.2e-13	8.1e-13
Zc3h18	Zc3h18	1.07	4.2e-13	2.6e-12
Mtss1	Mtss1	1.07	8.3e-08	2.5e-07
Timm50	Timm50	1.07	1.5e-05	3.3e-05
Eno1	Eno1	1.07	5.9e-05	0.00012
Cst7	Cst7	1.07	7.9e-05	0.00016
Tsr2	Tsr2	1.07	0.00024	0.00046
Rars1	Rars1	1.06	2.2e-19	3.6e-18
Tbc1d9b	Tbc1d9b	1.06	4.4e-13	2.7e-12
Eif3b	Eif3b	1.06	9.8e-13	5.8e-12
Preb	Preb	1.06	1.2e-09	4.8e-09
Smc5	Smc5	1.06	1.4e-09	5.3e-09
Champ1	Champ1	1.06	1.7e-09	6.4e-09
Eif4a1	Eif4a1	1.06	2.1e-09	8e-09
Gspt1	Gspt1	1.06	9.7e-08	2.9e-07
Mcm2	Mcm2	1.06	1.2e-07	3.6e-07
Ttc33	Ttc33	1.06	1.8e-07	5.1e-07
Scfd1	Scfd1	1.06	1.9e-07	5.5e-07
Uap1l1	Uap1l1	1.06	1.3e-06	3.2e-06
Sod2	Sod2	1.06	1.9e-06	4.7e-06
Mapre2	Mapre2	1.06	9.8e-06	2.2e-05
Man2a2	Man2a2	1.06	0.00097	0.0017
Cd82	Cd82	1.06	0.012	0.017
Gmfb	Gmfb	1.05	2.2e-14	1.7e-13
Nck2	Nck2	1.05	2.9e-12	1.6e-11
Fnbp4	Fnbp4	1.05	2e-11	9.9e-11
Ndufb4	Ndufb4	1.05	2.7e-09	9.7e-09
Agpat2	Agpat2	1.05	2.9e-08	9.2e-08
Mrpl22	Mrpl22	1.05	2.8e-07	7.9e-07
Pabir1	Pabir1	1.05	1.1e-06	2.8e-06
Wdr12	Wdr12	1.05	2.4e-06	5.9e-06
Ech1	Ech1	1.05	7.4e-06	1.7e-05
Crbn	Crbn	1.05	1.3e-05	2.8e-05
Lmf2	Lmf2	1.05	1.3e-05	2.9e-05
Clptm1l	Clptm1l	1.05	0.00015	0.00029
Plcl2	Plcl2	1.04	1.1e-14	8.4e-14
Hars1	Hars1	1.04	2.1e-12	1.2e-11
Pycard	Pycard	1.04	3.5e-10	1.5e-09
Gigyf1	Gigyf1	1.04	7.9e-10	3.1e-09
Zbtb7a	Zbtb7a	1.04	1.2e-09	4.5e-09
Sf3a2	Sf3a2	1.04	1.2e-09	4.7e-09
Sphk2	Sphk2	1.04	2.1e-08	6.9e-08
Uqcrfs1	Uqcrfs1	1.04	5.2e-08	1.6e-07
Ppil4	Ppil4	1.04	2.5e-06	6e-06
Tmem164	Tmem164	1.04	0.00024	0.00045
Wdfy4	Wdfy4	1.03	6.8e-15	5.5e-14
Oxct1	Oxct1	1.03	2.8e-12	1.6e-11
Mrps18b	Mrps18b	1.03	2.8e-11	1.3e-10
Sucla2	Sucla2	1.03	3.6e-11	1.7e-10
Gatd3	Gatd3	1.03	4.1e-09	1.5e-08
Hmgb1	Hmgb1	1.03	2.9e-08	9.4e-08
Fbxo22	Fbxo22	1.03	6.4e-07	1.7e-06
Metap1	Metap1	1.03	1.5e-06	3.7e-06
Slc25a5	Slc25a5	1.03	3.4e-06	8.1e-06
Carm1	Carm1	1.03	1.4e-05	3.1e-05
Ctcf	Ctcf	1.03	1.6e-05	3.5e-05
Rps19	Rps19	1.03	1.8e-05	3.8e-05
Cast	Cast	1.02	1.7e-19	2.9e-18
Vamp8	Vamp8	1.02	5.4e-15	4.5e-14
Cox5b	Cox5b	1.02	2.7e-14	2e-13
Aldh1l1	Aldh1l1	1.02	1.6e-11	7.7e-11
Ncoa5	Ncoa5	1.02	1.7e-11	8.5e-11
Hsp90ab1	Hsp90ab1	1.02	6.7e-10	2.7e-09
Ahsa2	Ahsa2	1.02	3.7e-09	1.3e-08
Nt5dc3	Nt5dc3	1.02	3.7e-06	8.9e-06
Grhpr	Grhpr	1.02	7.6e-06	1.7e-05
Msra	Msra	1.02	5.2e-05	0.00011
Daxx	Daxx	1.02	0.00085	0.0015
Ckap5	Ckap5	1.01	3.6e-17	4.3e-16
Smarca4	Smarca4	1.01	5.9e-17	6.7e-16
Ptk2b	Ptk2b	1.01	3.1e-14	2.3e-13
Rbm5	Rbm5	1.01	7.2e-12	3.8e-11
Fus	Fus	1.01	1.7e-11	8.5e-11
Uqcrq	Uqcrq	1.01	2.4e-10	1e-09
Pik3r1	Pik3r1	1.01	5.4e-10	2.2e-09
Gpcpd1	Gpcpd1	1.01	6.6e-07	1.7e-06
Man2a1	Man2a1	1.01	1.8e-06	4.4e-06
Vps53	Vps53	1.01	2.4e-05	5.2e-05
Adk	Adk	1.01	0.00056	0.001
Nsdhl	Nsdhl	1.01	0.021	0.03
Nbr1	Nbr1	-1.01	5.4e-08	1.7e-07
Kcnab2	Kcnab2	-1.01	4.1e-06	9.7e-06
Fgfr1op2	Fgfr1op2	-1.01	1e-05	2.3e-05
Kri1	Kri1	-1.01	0.0042	0.0066
Bop1	Bop1	-1.02	6.8e-09	2.3e-08
Fxr2	Fxr2	-1.02	2.5e-07	7e-07
Sytl2	Sytl2	-1.02	0.00057	0.001
Exosc8	Exosc8	-1.03	2.3e-11	1.1e-10
Crat	Crat	-1.03	1.5e-08	4.9e-08
Ubqln2	Ubqln2	-1.03	2.1e-08	6.8e-08
Lilrb3	Lilrb3	-1.03	5e-08	1.6e-07
Grap2	Grap2	-1.03	0.00065	0.0011
Vwa5a	Vwa5a	-1.04	2.5e-16	2.5e-15
Psen1	Psen1	-1.04	3.5e-05	7.4e-05
Rplp1	Rplp1	-1.05	9.2e-09	3.1e-08
Pnkd	Pnkd	-1.05	2.6e-06	6.3e-06
Snx6	Snx6	-1.05	8.1e-05	0.00016
Emc3	Emc3	-1.06	1.5e-06	3.7e-06
Shmt2	Shmt2	-1.06	1.8e-05	3.8e-05
Cul5	Cul5	-1.06	1.8e-05	3.8e-05
Pepd	Pepd	-1.06	5e-05	0.0001
Selenot	Selenot	-1.06	0.027	0.037
Zer1	Zer1	-1.07	5.7e-14	4e-13
Dnajc2	Dnajc2	-1.07	7.2e-10	2.8e-09
Rps18	Rps18	-1.07	0.012	0.018
Serinc3	Serinc3	-1.08	3.7e-11	1.8e-10
Exoc5	Exoc5	-1.08	7.7e-10	3.1e-09
Chmp6	Chmp6	-1.08	3.6e-08	1.1e-07
Ndfip1	Ndfip1	-1.08	5.2e-06	1.2e-05
Capn7	Capn7	-1.1	1.4e-11	6.9e-11
Sh2d3c	Sh2d3c	-1.1	1.8e-07	5.1e-07
Cdk4	Cdk4	-1.1	2.9e-07	7.9e-07
Glmp	Glmp	-1.1	0.00013	0.00024
Tnfaip3	Tnfaip3	-1.11	6.4e-08	1.9e-07
Tm9sf3	Tm9sf3	-1.12	1.1e-12	6.4e-12
Traf7	Traf7	-1.12	7.5e-12	3.9e-11
Pla2g4a	Pla2g4a	-1.13	5.5e-07	1.5e-06
Dhrs1	Dhrs1	-1.13	0.00058	0.001
Pdzd8	Pdzd8	-1.14	6.9e-14	4.9e-13
Snx18	Snx18	-1.14	2e-10	8.7e-10
Pdlim7	Pdlim7	-1.14	3e-05	6.4e-05
Dnase2	Dnase2	-1.15	5.5e-10	2.2e-09
Gpi	Gpi	-1.15	2.3e-07	6.6e-07
Stx4	Stx4	-1.15	3.1e-06	7.5e-06
Ankrd27	Ankrd27	-1.15	6.8e-06	1.6e-05
Exosc2	Exosc2	-1.15	7.7e-05	0.00015
Nme1	Nme1	-1.15	0.0055	0.0085
Itm2b	Itm2b	-1.16	1.9e-09	7.2e-09
Pum3	Pum3	-1.16	8.3e-06	1.9e-05
Atpaf1	Atpaf1	-1.16	0.0058	0.009
Stmn1	Stmn1	-1.17	7.2e-05	0.00014
Cdk9	Cdk9	-1.18	1.3e-11	6.5e-11
Nudt6	Nudt6	-1.18	0.04	0.054
Ola1	Ola1	-1.19	5.2e-10	2.1e-09
Cd93	Cd93	-1.19	2.7e-08	8.6e-08
Syne1	Syne1	-1.19	3e-07	8.4e-07
Gcc1	Gcc1	-1.2	2.9e-09	1.1e-08
F2r	F2r	-1.2	1e-08	3.4e-08
Stt3a	Stt3a	-1.2	9.4e-07	2.4e-06
Slc30a5	Slc30a5	-1.2	0.0012	0.002
Trappc5	Trappc5	-1.21	7.2e-15	5.8e-14
Mnat1	Mnat1	-1.21	2.9e-07	8.2e-07
Hs6st2	Hs6st2	-1.22	1.4e-08	4.8e-08
Gnai2	Gnai2	-1.23	3.3e-14	2.5e-13
Taldo1	Taldo1	-1.23	9.1e-11	4.1e-10
Galnt4	Galnt4	-1.23	8.8e-08	2.6e-07
Gpsm1	Gpsm1	-1.24	8.7e-14	6.1e-13
Eipr1	Eipr1	-1.24	1.2e-12	7e-12
Cd300ld3	Cd300ld3	-1.24	0.0055	0.0085
Slc2a6	Slc2a6	-1.25	5.6e-09	1.9e-08
Arsa	Arsa	-1.26	8.6e-08	2.5e-07
Slc7a8	Slc7a8	-1.28	4.1e-10	1.7e-09
Laptm5	Laptm5	-1.29	6.1e-13	3.7e-12
Acy1	Acy1	-1.29	1.7e-12	9.8e-12
Ep400	Ep400	-1.29	2.5e-09	9.1e-09
Khdc4	Khdc4	-1.29	1.9e-07	5.5e-07
Rpl24	Rpl24	-1.29	0.011	0.017
Txn2	Txn2	-1.31	1.2e-05	2.8e-05
Pitpnm2	Pitpnm2	-1.32	2.8e-09	1e-08
Plau	Plau	-1.32	1.4e-06	3.5e-06
Lsg1	Lsg1	-1.32	0.00032	0.0006
Lsm14a	Lsm14a	-1.33	5.2e-13	3.2e-12
Dync2h1	Dync2h1	-1.33	6.2e-05	0.00012
Ccdc12	Ccdc12	-1.36	7.4e-12	3.9e-11
Scamp3	Scamp3	-1.38	1.2e-13	8.3e-13
Armc8	Armc8	-1.39	5e-14	3.6e-13
Ptpn2	Ptpn2	-1.39	8.9e-14	6.3e-13
Plxdc2	Plxdc2	-1.39	4.1e-13	2.5e-12
Itgb7	Itgb7	-1.39	1.4e-09	5.3e-09
Ppp2r5e	Ppp2r5e	-1.39	5.7e-05	0.00012
Rasgrp4	Rasgrp4	-1.4	2.8e-09	1e-08
Stag1	Stag1	-1.4	2.3e-06	5.7e-06
Radx	Radx	-1.41	5.9e-10	2.3e-09
Nin	Nin	-1.42	2e-09	7.4e-09
Psma2	Psma2	-1.42	1.6e-07	4.6e-07
Psma3	Psma3	-1.43	1.4e-14	1.1e-13
Map7	Map7	-1.43	9.7e-07	2.5e-06
Smarca2	Smarca2	-1.43	3.8e-05	7.8e-05
Rpl30	Rpl30	-1.44	2.9e-05	6.1e-05
Gemin5	Gemin5	-1.45	2.6e-10	1.1e-09
Nagpa	Nagpa	-1.45	5.7e-08	1.7e-07
Scly	Scly	-1.47	3.5e-07	9.6e-07
Tollip	Tollip	-1.47	7.1e-05	0.00014
Psmb1	Psmb1	-1.48	4.1e-11	1.9e-10
Mtmr9	Mtmr9	-1.48	5.5e-10	2.2e-09
Dnpep	Dnpep	-1.49	8e-12	4.1e-11
Rbm14	Rbm14	-1.5	5e-09	1.8e-08
Sf1	Sf1	-1.5	0.00079	0.0014
Got2	Got2	-1.52	1.1e-08	3.7e-08
Psmb6	Psmb6	-1.53	3.1e-13	2e-12
Agpat1	Agpat1	-1.53	4.1e-13	2.6e-12
Lsm8	Lsm8	-1.53	2.7e-07	7.7e-07
Atp2c1	Atp2c1	-1.53	1.2e-06	2.9e-06
Mdh1	Mdh1	-1.54	1.2e-13	8.4e-13
Acox1	Acox1	-1.55	8.2e-17	9.1e-16
Tradd	Tradd	-1.55	2.6e-13	1.7e-12
Parp3	Parp3	-1.57	5.8e-12	3.1e-11
Lrp12	Lrp12	-1.59	6.3e-14	4.5e-13
Psma4	Psma4	-1.6	5.3e-12	2.8e-11
Psmb3	Psmb3	-1.6	1.8e-10	7.9e-10
Snrpg	Snrpg	-1.6	1.6e-07	4.7e-07
Txnrd1	Txnrd1	-1.6	2.9e-07	7.9e-07
Rnf25	Rnf25	-1.61	3.8e-11	1.8e-10
Prmt5	Prmt5	-1.62	6.1e-19	9.5e-18
Dap3	Dap3	-1.65	6.6e-08	2e-07
Ciao1	Ciao1	-1.65	1.1e-07	3.3e-07
Glrx5	Glrx5	-1.66	2.6e-08	8.3e-08
Atp5pd	Atp5pd	-1.66	3.2e-07	8.9e-07
Rabggtb	Rabggtb	-1.67	2.4e-10	1e-09
Rida	Rida	-1.68	3e-11	1.4e-10
Dip2b	Dip2b	-1.69	2.8e-22	9e-21
Clec2d	Clec2d	-1.72	1.1e-07	3.3e-07
Fam3c	Fam3c	-1.73	1.4e-11	6.9e-11
Lamp2	Lamp2	-1.73	5.8e-06	1.3e-05
Hsd17b7	Hsd17b7	-1.74	3.3e-12	1.8e-11
Hibch	Hibch	-1.75	1e-09	4.1e-09
Capn5	Capn5	-1.76	2.2e-15	2e-14
Lpp	Lpp	-1.77	7.2e-16	6.8e-15
Dlgap4	Dlgap4	-1.77	9.9e-13	5.8e-12
Riox2	Riox2	-1.8	7.2e-18	9.6e-17
Slc38a9	Slc38a9	-1.83	2.9e-08	9.2e-08
Got1	Got1	-1.84	4.6e-22	1.4e-20
Icam1	Icam1	-1.84	6.3e-09	2.2e-08
Ftl1	Ftl1	-1.85	3.1e-12	1.7e-11
Gdpgp1	Gdpgp1	-1.85	2.1e-11	1e-10
Nqo2	Nqo2	-1.86	5.6e-16	5.4e-15
Dcxr	Dcxr	-1.88	5.6e-08	1.7e-07
Blvrb	Blvrb	-1.89	2.5e-07	6.9e-07
Atp11c	Atp11c	-1.91	2.6e-13	1.7e-12
Atg9a	Atg9a	-1.93	4.7e-17	5.5e-16
Ttc7b	Ttc7b	-1.95	7.5e-12	3.9e-11
Gns	Gns	-1.95	2.3e-11	1.1e-10
Pcbp1	Pcbp1	-1.97	8.4e-14	5.9e-13
Apbb1ip	Apbb1ip	-1.97	1e-13	7.1e-13
Relt	Relt	-1.98	2.9e-19	4.8e-18
Arhgap35	Arhgap35	-1.98	5.7e-10	2.3e-09
Polr2g	Polr2g	-2.04	5.4e-17	6.1e-16
Plbd2	Plbd2	-2.05	1.7e-15	1.5e-14
Cog3	Cog3	-2.08	1.2e-11	6.2e-11
P2rx1	P2rx1	-2.09	6.8e-11	3.1e-10
Enpp4	Enpp4	-2.11	1.2e-13	8.2e-13
Nfs1	Nfs1	-2.11	1.2e-12	6.7e-12
Ube2j2	Ube2j2	-2.13	2e-12	1.2e-11
Cd9	Cd9	-2.14	5.3e-09	1.9e-08
Acad11	Acad11	-2.19	9.4e-18	1.2e-16
Zeb2	Zeb2	-2.19	1e-14	8.1e-14
Clcn6	Clcn6	-2.21	7e-08	2.1e-07
Psma6	Psma6	-2.26	1.2e-26	9.7e-25
Nktr	Nktr	-2.26	1.5e-09	5.6e-09
Ano6	Ano6	-2.27	1.9e-18	2.9e-17
Psmb7	Psmb7	-2.31	5e-16	4.9e-15
Selenos	Selenos	-2.32	6.6e-17	7.4e-16
Exoc6b	Exoc6b	-2.37	3.8e-18	5.5e-17
Ikzf1	Ikzf1	-2.45	1.2e-15	1.1e-14
Sarnp	Sarnp	-2.45	1e-11	5.4e-11
Rbm3	Rbm3	-2.45	2.6e-07	7.4e-07
Wdr24	Wdr24	-2.46	1.1e-17	1.4e-16
Ldlrap1	Ldlrap1	-2.47	2.2e-21	5.8e-20
Nmt2	Nmt2	-2.47	3.2e-19	5.2e-18
Znrf2	Znrf2	-2.48	1.9e-17	2.4e-16
Cpa3	Cpa3	-2.48	6.3e-13	3.8e-12
Npc1	Npc1	-2.5	1.4e-14	1.1e-13
Ctsa	Ctsa	-2.5	1.8e-09	6.6e-09
Abca7	Abca7	-2.55	4.9e-20	9.4e-19
Nipsnap3b	Nipsnap3b	-2.56	1e-09	4e-09
Rbp1	Rbp1	-2.59	5e-08	1.6e-07
Psmb8	Psmb8	-2.6	6.4e-18	8.7e-17
Rdh14	Rdh14	-2.7	1.5e-20	3.3e-19
Anpep	Anpep	-2.76	3.9e-19	6.2e-18
Gcnt1	Gcnt1	-2.77	1e-08	3.4e-08
Ppip5k2	Ppip5k2	-2.78	5.6e-23	2.1e-21
Pdlim2	Pdlim2	-2.81	3.7e-06	8.8e-06
Kifbp	Kifbp	-2.82	9.5e-27	8.3e-25
Gstp1	Gstp1	-2.92	8.6e-22	2.4e-20
Wbp11	Wbp11	-2.94	1.7e-23	7e-22
Manba	Manba	-2.96	4.2e-18	5.9e-17
Rfc4	Rfc4	-2.96	1.9e-08	6.2e-08
Kyat3	Kyat3	-3.03	3.4e-15	2.9e-14
Gch1	Gch1	-3.63	3.4e-27	3.4e-25
Ubp1	Ubp1	-3.78	2.1e-29	4.9e-27
Srrm1	Srrm1	-3.94	1.7e-18	2.6e-17
Wwp2	Wwp2	-4.19	7.3e-26	5e-24
Dstyk	Dstyk	-4.28	9.3e-26	5.9e-24
Heatr5a	Heatr5a	-4.28	7.9e-23	2.9e-21
Ifitm2	Ifitm2	-4.79	2e-16	2.1e-15
Rab1b	Rab1b	-4.85	3.2e-20	6.4e-19
Acot9	Acot9	-5.84	4.5e-26	3.3e-24
