## Supplementary Table S14 for "Primitive steroidogenesis in mast cells: A novel regulatory mechanism for mast cell function"

### Sheet: DEA_Pro_Male_PMC_DegvsWT
	Modifications	log2FC	P.Value	adj.P.Val
Esd	Esd	7.37	7.1e-23	3.5e-21
P4ha1	P4ha1	6.68	1.3e-29	2.5e-27
Ciao1	Ciao1	6.29	1e-30	5e-28
Crk	Crk	5.99	1.1e-35	2e-32
Atp2c1	Atp2c1	5.93	1.1e-28	1.9e-26
Arpc4	Arpc4	5.25	2.9e-18	5.7e-17
Xpnpep3	Xpnpep3	5.06	3e-20	9e-19
Dkc1	Dkc1	4.92	5.8e-17	8.3e-16
Csnk2a1	Csnk2a1	4.85	2.8e-13	2.2e-12
Srsf7	Srsf7	4.81	1.1e-16	1.5e-15
Alad	Alad	4.77	2.1e-22	9.2e-21
Sfxn3	Sfxn3	4.56	3.4e-23	1.9e-21
Epn1	Epn1	4.4	5.8e-18	1.1e-16
Rcor1	Rcor1	4.23	4.3e-15	4.8e-14
Sc5d	Sc5d	4.23	2.3e-14	2.2e-13
Nrm	Nrm	4.21	3e-23	1.7e-21
Rdh14	Rdh14	4.19	7.4e-30	2e-27
Exosc2	Exosc2	4.19	3.6e-22	1.5e-20
Acot13	Acot13	4.17	9.1e-15	9.4e-14
Milr1	Milr1	4.16	1.9e-24	1.5e-22
Anxa7	Anxa7	4.11	1.9e-23	1.2e-21
Clcn6	Clcn6	4.06	2.5e-16	3.3e-15
Rpl30	Rpl30	4.01	3.4e-18	6.5e-17
Gusb	Gusb	3.99	5.4e-17	7.8e-16
Rfc4	Rfc4	3.94	5e-12	3.3e-11
Map2k2	Map2k2	3.88	4e-36	1.4e-32
Dnajc19	Dnajc19	3.88	1.4e-17	2.4e-16
Gnpda2	Gnpda2	3.87	2.2e-18	4.5e-17
Rpl23	Rpl23	3.7	1.5e-19	4.1e-18
Nudt6	Nudt6	3.62	2.4e-08	9.2e-08
Rab1A	Rab1A	3.61	5.2e-12	3.4e-11
Snf8	Snf8	3.56	2.7e-13	2.2e-12
Rrm1	Rrm1	3.55	1.5e-18	3.1e-17
Sfxn1	Sfxn1	3.54	8.7e-13	6.5e-12
Icam1	Icam1	3.5	1e-18	2.2e-17
Guk1	Guk1	3.45	4.8e-23	2.5e-21
Nifk	Nifk	3.28	4.4e-16	5.6e-15
Sp3	Sp3	3.27	9.9e-21	3.3e-19
Ilf2	Ilf2	3.26	1.1e-22	5.2e-21
Gimap6	Gimap6	3.23	7.1e-25	6.7e-23
Atp5pd	Atp5pd	3.23	3.7e-16	4.8e-15
Dlat	Dlat	3.2	5.8e-26	6.6e-24
Med13	Med13	3.2	1.6e-23	1.1e-21
Phgdh	Phgdh	3.2	1.1e-13	9.8e-13
Rps20	Rps20	3.18	2.1e-27	3e-25
Soat1	Soat1	3.16	8.9e-18	1.5e-16
Pcm1	Pcm1	3.15	8.4e-29	1.5e-26
Ltn1	Ltn1	3.14	3.5e-23	1.9e-21
Atp1b3	Atp1b3	3.13	1.5e-17	2.5e-16
Ppp3r1	Ppp3r1	3.13	6.2e-15	6.7e-14
Ppil4	Ppil4	3.07	4.6e-22	1.9e-20
Exosc9	Exosc9	3.06	1.1e-29	2.2e-27
Elp5	Elp5	3.05	1.7e-20	5.3e-19
Ufsp2	Ufsp2	3.05	9.5e-15	9.8e-14
Gdi2	Gdi2	3.01	4.1e-34	4.8e-31
Mrpl1	Mrpl1	2.98	6.2e-14	5.6e-13
Mtmr2	Mtmr2	2.97	1.3e-24	1.1e-22
Ifitm2	Ifitm2	2.95	2.5e-09	1.1e-08
Mdp1	Mdp1	2.94	6e-20	1.7e-18
Stat5a	Stat5a	2.91	1.3e-21	4.9e-20
Fgd3	Fgd3	2.9	2.7e-19	6.7e-18
Hspe1	Hspe1	2.9	7.7e-07	2.4e-06
Srbd1	Srbd1	2.87	2.3e-19	5.9e-18
Pum3	Pum3	2.8	5.9e-17	8.5e-16
Gda	Gda	2.79	5.3e-10	2.6e-09
Virma	Virma	2.77	7.3e-25	6.7e-23
Ddx47	Ddx47	2.76	4.5e-12	3e-11
Mapre2	Mapre2	2.75	3.4e-18	6.5e-17
Parvg	Parvg	2.74	7.8e-26	8.5e-24
Slc25a19	Slc25a19	2.74	9.9e-22	3.8e-20
Nudt16	Nudt16	2.74	8.3e-21	2.8e-19
Appl2	Appl2	2.74	3e-18	5.9e-17
Dctpp1	Dctpp1	2.73	3.8e-22	1.6e-20
Mms19	Mms19	2.72	2.8e-17	4.3e-16
Numb	Numb	2.7	4.7e-17	7e-16
Cul4a	Cul4a	2.69	2.6e-28	4e-26
Mtmr1	Mtmr1	2.69	4.6e-17	6.9e-16
U2af1	U2af1	2.65	7.4e-23	3.7e-21
Ptpn7	Ptpn7	2.65	4e-08	1.5e-07
Pfdn5	Pfdn5	2.63	1.9e-08	7.4e-08
Vac14	Vac14	2.62	1.9e-23	1.2e-21
Pebp1	Pebp1	2.61	5.5e-25	5.4e-23
Snx20	Snx20	2.61	1.9e-12	1.4e-11
Anp32e	Anp32e	2.61	1.5e-07	5.1e-07
Pcca	Pcca	2.6	9.5e-15	9.8e-14
Morc3	Morc3	2.59	1.1e-22	5.2e-21
Cpt1a	Cpt1a	2.57	3.6e-14	3.4e-13
Mcm3ap	Mcm3ap	2.56	1.8e-26	2.1e-24
Actbl2	Actbl2	2.56	1.4e-23	9.6e-22
Rabggtb	Rabggtb	2.55	6.7e-17	9.5e-16
Cactin	Cactin	2.54	4.2e-13	3.3e-12
Sap30bp	Sap30bp	2.54	2.8e-07	9.4e-07
Mgat1	Mgat1	2.49	1.2e-19	3.1e-18
Lpp	Lpp	2.48	3.1e-22	1.4e-20
Rab7a	Rab7a	2.48	1.9e-19	4.9e-18
Smg6	Smg6	2.47	2.6e-23	1.6e-21
Sod2	Sod2	2.47	8.5e-18	1.5e-16
C2cd5	C2cd5	2.47	3.6e-16	4.6e-15
Hexim1	Hexim1	2.46	2.2e-21	7.9e-20
Hccs	Hccs	2.46	0.00013	0.00028
Ruvbl2	Ruvbl2	2.44	9.8e-30	2.1e-27
Tbk1	Tbk1	2.43	1.3e-22	6.2e-21
Mtif2	Mtif2	2.4	8.6e-18	1.5e-16
Csde1	Csde1	2.39	3.2e-31	1.9e-28
Map2k3	Map2k3	2.38	6e-08	2.2e-07
Cdc40	Cdc40	2.37	1.1e-15	1.4e-14
Plek	Plek	2.37	1.7e-14	1.7e-13
Rab21	Rab21	2.37	8.5e-13	6.3e-12
Nmt1	Nmt1	2.36	2.2e-18	4.4e-17
Sec11a	Sec11a	2.34	1.2e-13	1e-12
Erh	Erh	2.34	1.2e-06	3.7e-06
Iah1	Iah1	2.34	8.6e-05	0.0002
Hs6st2	Hs6st2	2.33	3.7e-18	6.9e-17
Supv3l1	Supv3l1	2.32	1.2e-21	4.4e-20
Ripk2	Ripk2	2.32	1.4e-15	1.7e-14
Ikzf1	Ikzf1	2.32	9.4e-15	9.7e-14
Gtpbp1	Gtpbp1	2.32	3.5e-13	2.8e-12
Lilrb3	Lilrb3	2.31	2.6e-20	8.2e-19
Msra	Msra	2.31	5.8e-14	5.3e-13
Bid	Bid	2.31	7.8e-13	5.9e-12
Pabpc1	Pabpc1	2.3	7e-24	5e-22
Slc2a3	Slc2a3	2.3	4e-12	2.7e-11
Tgfbr2	Tgfbr2	2.28	3e-24	2.4e-22
Lrrc57	Lrrc57	2.28	2.1e-21	7.9e-20
Ggh	Ggh	2.28	5.2e-17	7.7e-16
Rimoc1	Rimoc1	2.28	2.3e-14	2.2e-13
Ktn1	Ktn1	2.26	1.7e-23	1.1e-21
Comt	Comt	2.26	3.5e-09	1.5e-08
Cnot9	Cnot9	2.25	9.3e-18	1.6e-16
Pdxdc1	Pdxdc1	2.25	7.5e-15	8e-14
Slc23a2	Slc23a2	2.25	4e-12	2.7e-11
Armc10	Armc10	2.25	1.1e-11	7.1e-11
Mthfd2	Mthfd2	2.25	2.9e-07	9.7e-07
Mbd2	Mbd2	2.22	2.7e-16	3.5e-15
Exosc7	Exosc7	2.21	5.2e-22	2.1e-20
Chd2	Chd2	2.21	9.2e-12	5.8e-11
Rbsn	Rbsn	2.21	2.7e-10	1.4e-09
Ddx17	Ddx17	2.2	2.8e-21	9.8e-20
Ddx5	Ddx5	2.2	5.2e-19	1.2e-17
G3bp1	G3bp1	2.2	2.2e-15	2.6e-14
Armc6	Armc6	2.2	2.1e-13	1.7e-12
Ubqln4	Ubqln4	2.19	3.7e-14	3.5e-13
Ddb1	Ddb1	2.18	3.2e-25	3.2e-23
Iqsec1	Iqsec1	2.18	1.4e-17	2.4e-16
Idh2	Idh2	2.18	6.4e-10	3.1e-09
Ddx1	Ddx1	2.17	2.6e-30	9.3e-28
Stx4	Stx4	2.17	9.9e-14	8.7e-13
Tubgcp3	Tubgcp3	2.16	3.6e-23	2e-21
Acsl3	Acsl3	2.16	9.5e-22	3.7e-20
Gosr1	Gosr1	2.16	5.1e-18	9.5e-17
Eif4e2	Eif4e2	2.16	5.5e-17	7.9e-16
Tmem59	Tmem59	2.15	4.6e-19	1.1e-17
Fbxo38	Fbxo38	2.13	2.7e-16	3.6e-15
Ppp4r3a	Ppp4r3a	2.09	2.5e-13	2e-12
Zc3h18	Zc3h18	2.08	1.7e-25	1.8e-23
Strap	Strap	2.07	1.3e-18	2.6e-17
Gmpr2	Gmpr2	2.07	6.5e-18	1.2e-16
Gopc	Gopc	2.07	7.7e-11	4.3e-10
Tgfb1	Tgfb1	2.06	2.2e-17	3.4e-16
Gmppb	Gmppb	2.06	5.4e-11	3.1e-10
Npm1	Npm1	2.05	8.7e-28	1.3e-25
Exosc8	Exosc8	2.05	2.8e-23	1.6e-21
Cd2bp2	Cd2bp2	2.05	1.2e-18	2.5e-17
Terf2ip	Terf2ip	2.05	1.4e-18	2.8e-17
Cnst	Cnst	2.05	4.9e-16	6.3e-15
Rprd2	Rprd2	2.03	5.9e-22	2.4e-20
Rae1	Rae1	2.03	2e-16	2.6e-15
Pitpna	Pitpna	2.03	1.3e-10	6.9e-10
Acaa1a	Acaa1a	2.02	4.9e-15	5.4e-14
Mfn1	Mfn1	2.02	9e-14	8e-13
Pcna	Pcna	2.02	5.9e-05	0.00014
Ap3m1	Ap3m1	2.01	3.8e-10	1.9e-09
Usp47	Usp47	2	7.7e-24	5.3e-22
Psme2	Psme2	1.99	1.2e-23	8.1e-22
Ciapin1	Ciapin1	1.99	3.2e-17	4.8e-16
Itpa	Itpa	1.99	1.2e-15	1.5e-14
Rad21	Rad21	1.97	8.1e-19	1.8e-17
Fbxo4	Fbxo4	1.97	2.4e-17	3.7e-16
Cnot4	Cnot4	1.97	8.4e-16	1e-14
Tom1l1	Tom1l1	1.97	1.3e-14	1.3e-13
Rhoa	Rhoa	1.96	8e-11	4.4e-10
Igbp1	Igbp1	1.95	5.8e-18	1.1e-16
Mnat1	Mnat1	1.95	4.2e-13	3.3e-12
Cdv3	Cdv3	1.95	2.8e-12	1.9e-11
Ap2m1	Ap2m1	1.94	5.8e-17	8.3e-16
Sdhb	Sdhb	1.93	3.3e-20	9.8e-19
Nhp2	Nhp2	1.92	7e-18	1.3e-16
Ccdc124	Ccdc124	1.92	1.1e-11	6.9e-11
Tm9sf3	Tm9sf3	1.91	4.2e-22	1.8e-20
Cdk7	Cdk7	1.91	1.4e-19	3.7e-18
Mta1	Mta1	1.91	2.6e-19	6.6e-18
Ctsf	Ctsf	1.91	1.8e-07	6.1e-07
Mvd	Mvd	1.9	1.2e-13	1.1e-12
Sbds	Sbds	1.89	4.3e-18	8e-17
Eef2k	Eef2k	1.89	1.6e-16	2.2e-15
Trmt5	Trmt5	1.88	2.5e-15	2.9e-14
Cdk12	Cdk12	1.88	2.6e-15	3e-14
Eci1	Eci1	1.87	5.8e-16	7.3e-15
Slu7	Slu7	1.86	1.7e-17	2.7e-16
Chmp6	Chmp6	1.86	9.8e-16	1.2e-14
Abhd15	Abhd15	1.86	1.1e-14	1.1e-13
Acsf3	Acsf3	1.86	3.1e-08	1.2e-07
Rap1b	Rap1b	1.86	6.9e-07	2.2e-06
Znf622	Znf622	1.85	6.4e-19	1.5e-17
Ube2j2	Ube2j2	1.85	1.6e-10	8.4e-10
Exosc3	Exosc3	1.84	9.4e-19	2.1e-17
Aarsd1	Aarsd1	1.84	2.3e-17	3.5e-16
Adck5	Adck5	1.84	1.9e-08	7.3e-08
Malt1	Malt1	1.83	5.3e-19	1.2e-17
Rbm10	Rbm10	1.83	8.8e-10	4.1e-09
Slc30a5	Slc30a5	1.83	2.6e-06	7.7e-06
Nr3c1	Nr3c1	1.82	3e-23	1.7e-21
Srsf9	Srsf9	1.82	5.7e-22	2.3e-20
Setd7	Setd7	1.82	7.1e-13	5.4e-12
Spryd7	Spryd7	1.82	8.9e-13	6.6e-12
Ric8a	Ric8a	1.81	1.7e-17	2.7e-16
Ankh	Ankh	1.81	4.7e-13	3.7e-12
Limd1	Limd1	1.8	9.9e-23	4.8e-21
Osbpl3	Osbpl3	1.8	1.2e-13	1e-12
Nedd9	Nedd9	1.8	3e-11	1.8e-10
Rasgrp4	Rasgrp4	1.79	1.5e-12	1.1e-11
Ddx39b	Ddx39b	1.79	7.5e-11	4.2e-10
Cog3	Cog3	1.79	1e-09	4.7e-09
Myadm	Myadm	1.79	1.9e-07	6.7e-07
Cmip	Cmip	1.78	2.1e-11	1.3e-10
Ssr4	Ssr4	1.78	6.3e-07	2e-06
Nin	Nin	1.77	2.5e-12	1.8e-11
Nipsnap2	Nipsnap2	1.77	6.3e-12	4.1e-11
Ube2n	Ube2n	1.77	2.1e-08	8.4e-08
Ndufs1	Ndufs1	1.76	2.3e-19	5.8e-18
C2cd2l	C2cd2l	1.76	3.4e-17	5.1e-16
Mecp2	Mecp2	1.76	5.8e-15	6.4e-14
Tmem43	Tmem43	1.76	6.7e-12	4.3e-11
Eif3k	Eif3k	1.76	1.7e-09	7.7e-09
Prkrip1	Prkrip1	1.75	1.7e-15	2e-14
Nudcd3	Nudcd3	1.74	7.5e-20	2.1e-18
Acss2	Acss2	1.74	1.1e-17	1.9e-16
Cntrl	Cntrl	1.74	2.4e-17	3.7e-16
Crtc2	Crtc2	1.74	2.9e-15	3.3e-14
Serinc1	Serinc1	1.74	1.8e-11	1.1e-10
Ndufs3	Ndufs3	1.74	1.4e-10	7.1e-10
Hmgcs1	Hmgcs1	1.74	2.1e-09	9.3e-09
Kpna1	Kpna1	1.73	5.3e-17	7.7e-16
Cct5	Cct5	1.73	7.8e-11	4.3e-10
Pilrb2	Pilrb2	1.73	3.8e-06	1.1e-05
Prpf4	Prpf4	1.72	9.6e-25	8.6e-23
Glcci1	Glcci1	1.72	6.7e-12	4.3e-11
Gls	Gls	1.71	4.3e-24	3.3e-22
Dis3l	Dis3l	1.71	3e-19	7.5e-18
Eftud2	Eftud2	1.71	3.7e-18	6.9e-17
Zc3h15	Zc3h15	1.71	7.4e-15	7.9e-14
Rps6ka4	Rps6ka4	1.71	1e-14	1e-13
Mgat4b	Mgat4b	1.71	4.9e-11	2.8e-10
Isy1	Isy1	1.7	1.8e-19	4.6e-18
Mcm3	Mcm3	1.7	4.4e-15	4.8e-14
Msto1	Msto1	1.69	2.5e-13	2e-12
Xab2	Xab2	1.69	1.3e-11	8e-11
Wwp2	Wwp2	1.69	4.7e-10	2.3e-09
Lancl2	Lancl2	1.68	1.9e-18	3.8e-17
Prpf31	Prpf31	1.68	2.4e-10	1.2e-09
Tmem51	Tmem51	1.68	2.9e-09	1.3e-08
Prkg1	Prkg1	1.68	5.7e-09	2.4e-08
Lrrc25	Lrrc25	1.68	3.5e-06	9.9e-06
Eprs1	Eprs1	1.67	7.9e-30	2e-27
Ahctf1	Ahctf1	1.67	2.3e-21	8.3e-20
Bzw2	Bzw2	1.67	9.6e-14	8.4e-13
Lyst	Lyst	1.66	1.7e-20	5.3e-19
Pold3	Pold3	1.66	8.5e-14	7.6e-13
Psat1	Psat1	1.66	4.2e-08	1.6e-07
Arrb2	Arrb2	1.65	4.1e-20	1.2e-18
Cdk11b	Cdk11b	1.65	1.1e-19	3.1e-18
Cd93	Cd93	1.65	1.9e-12	1.3e-11
Mrgbp	Mrgbp	1.65	4.7e-12	3.1e-11
Triobp	Triobp	1.65	2.1e-11	1.3e-10
Washc1	Washc1	1.65	6.2e-11	3.5e-10
Vps33b	Vps33b	1.64	5.1e-23	2.6e-21
Ctnnd1	Ctnnd1	1.64	3.6e-19	8.9e-18
Rprd1b	Rprd1b	1.64	1e-11	6.4e-11
Cct4	Cct4	1.64	5.3e-11	3e-10
Trappc5	Trappc5	1.63	2.9e-20	8.9e-19
Ccdc93	Ccdc93	1.63	1.1e-17	1.9e-16
Lat	Lat	1.63	1.4e-17	2.4e-16
Synj2	Synj2	1.63	2e-14	1.9e-13
Ipo9	Ipo9	1.63	9.7e-14	8.5e-13
Tmem164	Tmem164	1.63	8.6e-08	3.1e-07
Ubap2	Ubap2	1.62	2.7e-12	1.9e-11
Sugp1	Sugp1	1.62	8.6e-11	4.7e-10
RTRAF	RTRAF	1.62	6.1e-10	2.9e-09
Cbr4	Cbr4	1.62	1.2e-09	5.5e-09
Birc6	Birc6	1.61	2.4e-24	1.9e-22
Scrn2	Scrn2	1.61	3.8e-10	1.9e-09
Rps15a	Rps15a	1.61	4.1e-05	9.9e-05
Tuba8	Tuba8	1.61	0.0016	0.0031
Ubash3b	Ubash3b	1.6	1.2e-20	3.9e-19
Raly	Raly	1.6	2.1e-19	5.3e-18
Setd1a	Setd1a	1.6	2.8e-08	1.1e-07
Nup107	Nup107	1.59	5.5e-24	4.2e-22
Shc1	Shc1	1.59	8.4e-21	2.8e-19
Exoc2	Exoc2	1.59	5.1e-18	9.5e-17
Fry	Fry	1.59	6e-14	5.5e-13
Smarcc1	Smarcc1	1.59	7.5e-14	6.7e-13
Ube2z	Ube2z	1.59	9.3e-10	4.4e-09
Pacs2	Pacs2	1.59	0.0001	0.00023
Grk2	Grk2	1.58	1.4e-22	6.3e-21
Hnrnpl	Hnrnpl	1.58	7.5e-16	9.3e-15
Khdc4	Khdc4	1.58	1.3e-09	5.9e-09
Cmpk1	Cmpk1	1.58	7.7e-09	3.2e-08
Dap3	Dap3	1.58	1.8e-07	6.3e-07
Psmd3	Psmd3	1.57	6.7e-19	1.5e-17
Rps18	Rps18	1.57	0.00036	0.00075
Ap2a1	Ap2a1	1.56	5.5e-18	1e-16
Rplp1	Rplp1	1.56	4.8e-14	4.5e-13
Casp3	Casp3	1.56	8.8e-14	7.8e-13
Tfam	Tfam	1.56	1.3e-10	6.8e-10
Nup50	Nup50	1.56	6.5e-10	3.1e-09
Itm2c	Itm2c	1.56	1.6e-09	7.4e-09
Prmt5	Prmt5	1.55	3.2e-18	6.3e-17
Camk1	Camk1	1.55	2.6e-12	1.8e-11
Prkab1	Prkab1	1.55	1e-05	2.7e-05
Cpne1	Cpne1	1.54	1.6e-06	4.8e-06
Rex1bd	Rex1bd	1.54	2.3e-06	6.9e-06
Tbc1d5	Tbc1d5	1.53	1.2e-18	2.6e-17
Rab10	Rab10	1.53	8.1e-16	1e-14
Stxbp1	Stxbp1	1.53	7.1e-15	7.6e-14
Aip	Aip	1.53	1.9e-14	1.9e-13
Irgq	Irgq	1.53	1.2e-07	4.3e-07
Ncoa3	Ncoa3	1.52	7.4e-18	1.3e-16
Rpl13a	Rpl13a	1.52	9.8e-17	1.4e-15
Hdgfl2	Hdgfl2	1.52	1e-13	9.1e-13
Selenot	Selenot	1.52	0.0018	0.0034
Mmut	Mmut	1.51	1.4e-15	1.7e-14
Ermp1	Ermp1	1.51	9.6e-14	8.4e-13
Nrbf2	Nrbf2	1.51	7.5e-13	5.7e-12
Emd	Emd	1.51	2.9e-12	2e-11
Nap1l1	Nap1l1	1.51	1.3e-11	8e-11
Fam76a	Fam76a	1.51	4.9e-11	2.8e-10
Ndufa13	Ndufa13	1.51	1.4e-09	6.4e-09
Gsk3b	Gsk3b	1.5	1.2e-20	3.9e-19
Rnf130	Rnf130	1.5	2.7e-14	2.6e-13
Nop56	Nop56	1.5	3.2e-14	3e-13
Sra1	Sra1	1.5	1.2e-13	1.1e-12
Aamdc	Aamdc	1.5	1.3e-10	6.8e-10
Eif1ad	Eif1ad	1.5	3.1e-08	1.2e-07
Hsd17b10	Hsd17b10	1.5	5.4e-06	1.5e-05
Laptm5	Laptm5	1.49	2.8e-15	3.2e-14
Stx18	Stx18	1.49	7.7e-15	8.1e-14
Aff4	Aff4	1.49	7.6e-10	3.6e-09
Zfp36l1	Zfp36l1	1.49	1.3e-06	4e-06
Ube4a	Ube4a	1.47	1.5e-16	2.1e-15
Pgam1	Pgam1	1.47	7.2e-15	7.7e-14
H4c16	H4c16	1.47	1.2e-08	4.9e-08
Exosc10	Exosc10	1.47	2.8e-08	1.1e-07
Lif	Lif	1.47	1.2e-05	3.1e-05
Naa15	Naa15	1.46	2.3e-27	3e-25
Oma1	Oma1	1.46	9e-12	5.7e-11
Tln2	Tln2	1.46	2.6e-08	9.9e-08
Glrx3	Glrx3	1.45	1e-17	1.8e-16
Lsm2	Lsm2	1.45	3.5e-16	4.6e-15
Rpsa	Rpsa	1.45	1.8e-14	1.8e-13
Smndc1	Smndc1	1.45	2.2e-13	1.8e-12
Psmd13	Psmd13	1.45	1.2e-12	8.4e-12
Tmed5	Tmed5	1.45	6.8e-08	2.5e-07
Trmt2a	Trmt2a	1.45	3.6e-07	1.2e-06
Slc16a3	Slc16a3	1.45	7.1e-07	2.3e-06
Hnrnpa1	Hnrnpa1	1.45	9.8e-07	3.1e-06
Pik3cd	Pik3cd	1.44	6.5e-19	1.5e-17
Eif2ak4	Eif2ak4	1.44	2.9e-14	2.8e-13
Cbx1	Cbx1	1.44	1.3e-11	7.9e-11
Myh10	Myh10	1.44	3.2e-11	1.9e-10
Rcsd1	Rcsd1	1.44	2.8e-07	9.5e-07
Hnrnpa0	Hnrnpa0	1.44	1.1e-06	3.5e-06
Stxbp2	Stxbp2	1.43	4.5e-19	1.1e-17
Dmap1	Dmap1	1.43	4.9e-17	7.2e-16
Gmip	Gmip	1.43	1.2e-14	1.2e-13
Champ1	Champ1	1.43	1.6e-13	1.3e-12
Snrpa	Snrpa	1.43	1.2e-08	4.8e-08
Camkk2	Camkk2	1.42	2.1e-13	1.7e-12
Arl6ip4	Arl6ip4	1.42	1.1e-11	6.7e-11
Mphosph10	Mphosph10	1.42	7e-10	3.4e-09
Psmc5	Psmc5	1.41	2.1e-10	1.1e-09
Mrps11	Mrps11	1.41	1e-05	2.8e-05
Irag1	Irag1	1.41	0.00088	0.0017
Rabggta	Rabggta	1.4	6.7e-24	4.9e-22
Pck2	Pck2	1.4	1.1e-16	1.5e-15
Snrpa1	Snrpa1	1.4	6.3e-09	2.6e-08
Acad10	Acad10	1.4	6.6e-09	2.7e-08
Apex1	Apex1	1.4	1e-08	4.2e-08
Cyp11a1	Cyp11a1	1.4	2.1e-05	5.4e-05
Commd9	Commd9	1.4	0.0054	0.0092
Rad23a	Rad23a	1.39	1.2e-10	6.6e-10
Srpk1	Srpk1	1.39	4.4e-08	1.6e-07
S100a6	S100a6	1.39	1.5e-06	4.6e-06
Eif3a	Eif3a	1.38	6e-16	7.5e-15
Psma1	Psma1	1.38	6.6e-14	5.9e-13
Cnot2	Cnot2	1.38	5.5e-11	3.1e-10
Snx6	Snx6	1.38	6.2e-07	2e-06
Ptpn23	Ptpn23	1.37	2.5e-18	5e-17
Vps4b	Vps4b	1.37	1.8e-17	2.9e-16
Supt6h	Supt6h	1.37	1.2e-16	1.6e-15
Lpin1	Lpin1	1.37	1.6e-15	1.9e-14
Akap10	Akap10	1.37	1.3e-13	1.1e-12
Pgm1	Pgm1	1.37	3.2e-13	2.6e-12
Pdlim5	Pdlim5	1.37	1.3e-12	9.3e-12
Ccdc115	Ccdc115	1.37	1.6e-12	1.1e-11
Ndufb10	Ndufb10	1.37	2.7e-11	1.6e-10
Slc43a2	Slc43a2	1.37	2.2e-10	1.1e-09
Cisd1	Cisd1	1.37	5.4e-08	2e-07
Cbx3	Cbx3	1.36	1.4e-13	1.2e-12
Eif3l	Eif3l	1.36	3.5e-12	2.3e-11
Hibch	Hibch	1.36	5.1e-07	1.7e-06
Cst7	Cst7	1.36	1.3e-06	3.9e-06
Rhog	Rhog	1.35	1.2e-18	2.6e-17
Pbxip1	Pbxip1	1.35	1.9e-16	2.6e-15
Crnkl1	Crnkl1	1.35	6.3e-13	4.8e-12
Kansl3	Kansl3	1.35	1.6e-11	9.8e-11
Galk2	Galk2	1.35	4.7e-11	2.7e-10
Pitpnc1	Pitpnc1	1.35	5.1e-11	2.9e-10
Tbc1d2b	Tbc1d2b	1.35	1.9e-09	8.6e-09
Pfkfb2	Pfkfb2	1.35	2.7e-07	9.1e-07
Ptpn2	Ptpn2	1.34	3.6e-13	2.8e-12
Necap2	Necap2	1.34	6.8e-07	2.2e-06
Timm23	Timm23	1.34	6.9e-05	0.00016
Prkar1a	Prkar1a	1.33	2.1e-22	9.4e-21
Gipc1	Gipc1	1.33	7e-20	2e-18
Ogfrl1	Ogfrl1	1.33	2.8e-15	3.2e-14
Tmem115	Tmem115	1.33	1.1e-13	9.2e-13
Meaf6	Meaf6	1.33	4.8e-07	1.6e-06
Aldoc	Aldoc	1.33	4.8e-05	0.00012
Rpl31	Rpl31	1.32	4.8e-16	6.1e-15
Micall1	Micall1	1.32	1e-14	1e-13
Relt	Relt	1.32	2.1e-12	1.5e-11
Cct6a	Cct6a	1.32	1.1e-05	3e-05
Pik3c3	Pik3c3	1.31	1.5e-09	7.1e-09
Trappc10	Trappc10	1.31	4.9e-08	1.8e-07
Metap2	Metap2	1.31	2.9e-06	8.3e-06
Srrm1	Srrm1	1.31	7.9e-05	0.00018
Lamp2	Lamp2	1.31	0.00038	0.0008
Smarca4	Smarca4	1.3	8.2e-22	3.2e-20
Prpf8	Prpf8	1.3	5.8e-21	2e-19
Gatd3	Gatd3	1.3	3.4e-12	2.3e-11
Nudcd2	Nudcd2	1.3	1.3e-10	7.1e-10
Pitpnm2	Pitpnm2	1.3	4.3e-09	1.9e-08
Ctsz	Ctsz	1.3	6.5e-05	0.00015
Sf3a3	Sf3a3	1.29	1.3e-18	2.7e-17
Sub1	Sub1	1.29	2.6e-12	1.8e-11
Rnf123	Rnf123	1.29	3e-10	1.5e-09
Papola	Papola	1.29	1.6e-09	7.5e-09
Parp3	Parp3	1.29	2.1e-09	9.4e-09
Sergef	Sergef	1.29	9.1e-09	3.7e-08
Ndufb3	Ndufb3	1.29	1.6e-05	4.1e-05
Avil	Avil	1.29	2.7e-05	6.8e-05
Aqr	Aqr	1.28	1e-20	3.3e-19
Arfgef2	Arfgef2	1.28	2.4e-18	4.8e-17
Cdk13	Cdk13	1.28	6.5e-14	5.8e-13
Atp6v1a	Atp6v1a	1.28	1.5e-12	1e-11
Mcat	Mcat	1.28	3.4e-11	2e-10
Rps15	Rps15	1.28	1.7e-10	8.8e-10
Abcg1	Abcg1	1.28	0.00018	0.0004
Cd300ld3	Cd300ld3	1.28	0.0044	0.0077
Dennd4b	Dennd4b	1.27	2.2e-15	2.6e-14
Mlycd	Mlycd	1.27	1.8e-09	8.3e-09
Nsf	Nsf	1.26	4e-20	1.2e-18
Ppia	Ppia	1.26	1.4e-17	2.3e-16
Gtf3c1	Gtf3c1	1.26	1.6e-10	8.6e-10
Ankrd17	Ankrd17	1.26	4.7e-10	2.3e-09
Lmf2	Lmf2	1.26	4.4e-07	1.5e-06
Eloa	Eloa	1.26	2.2e-06	6.3e-06
Actr3b	Actr3b	1.26	0.00057	0.0012
Dis3	Dis3	1.25	9.7e-19	2.1e-17
Eef2	Eef2	1.25	1.2e-15	1.5e-14
Il1rl1	Il1rl1	1.25	8.3e-13	6.2e-12
Smarcb1	Smarcb1	1.24	1.2e-17	1.9e-16
Ikbkb	Ikbkb	1.24	1.6e-17	2.6e-16
Prkaca	Prkaca	1.24	3.6e-17	5.5e-16
Ppp4c	Ppp4c	1.24	2.3e-13	1.9e-12
Eif2s1	Eif2s1	1.24	5e-12	3.3e-11
Dnajb1	Dnajb1	1.24	1e-10	5.6e-10
Pafah2	Pafah2	1.24	1.2e-10	6.4e-10
Tnpo1	Tnpo1	1.24	1.9e-09	8.7e-09
Syne1	Syne1	1.24	1.2e-07	4.2e-07
Uimc1	Uimc1	1.24	1.2e-06	3.6e-06
Scamp2	Scamp2	1.24	1.2e-06	3.8e-06
Srsf4	Srsf4	1.24	3.6e-06	1e-05
Hgs	Hgs	1.23	3.9e-17	5.8e-16
Cln5	Cln5	1.23	1.1e-06	3.3e-06
Btf3	Btf3	1.23	1.1e-05	2.9e-05
Lasp1	Lasp1	1.23	2.7e-05	6.7e-05
Vdac1	Vdac1	1.22	5.4e-19	1.3e-17
Exoc1	Exoc1	1.22	8.4e-15	8.8e-14
Exoc5	Exoc5	1.22	1.7e-11	1e-10
Mcl1	Mcl1	1.22	5.1e-11	2.9e-10
Hmgn5	Hmgn5	1.22	1e-10	5.6e-10
Gemin5	Gemin5	1.22	2.8e-08	1.1e-07
Tgfbr1	Tgfbr1	1.22	1.9e-06	5.5e-06
Xpnpep1	Xpnpep1	1.21	1.9e-13	1.6e-12
Rmdn3	Rmdn3	1.21	9.6e-13	7e-12
Hnrnph1	Hnrnph1	1.21	1.5e-09	7e-09
Slc9a6	Slc9a6	1.21	1.8e-09	8.2e-09
Galk1	Galk1	1.21	3.2e-05	7.9e-05
Uap1	Uap1	1.2	5.1e-12	3.3e-11
Skt	Skt	1.2	2.1e-07	7.2e-07
Il2rg	Il2rg	1.2	8e-07	2.5e-06
Fbl	Fbl	1.2	1.5e-06	4.6e-06
Wdr7	Wdr7	1.2	1.6e-06	4.9e-06
Actr1a	Actr1a	1.19	6.2e-13	4.8e-12
Pfkfb4	Pfkfb4	1.19	6.5e-13	5e-12
Mapk14	Mapk14	1.19	2.8e-12	1.9e-11
Smap2	Smap2	1.19	7.6e-12	4.8e-11
Mvb12b	Mvb12b	1.19	2.8e-10	1.4e-09
Ndufa4	Ndufa4	1.19	1.3e-06	4e-06
Fubp1	Fubp1	1.18	4.5e-17	6.7e-16
Fasn	Fasn	1.18	1.4e-15	1.7e-14
Bclaf1	Bclaf1	1.18	3.3e-08	1.2e-07
Zbtb33	Zbtb33	1.18	1e-05	2.7e-05
Dnaaf3	Dnaaf3	1.18	3.1e-05	7.6e-05
Ehd4	Ehd4	1.17	4.1e-19	1e-17
Abcc1	Abcc1	1.17	7.6e-18	1.4e-16
Znf830	Znf830	1.17	1.5e-16	2e-15
Prpf3	Prpf3	1.17	1.1e-15	1.3e-14
Capg	Capg	1.17	5.9e-12	3.9e-11
Snx18	Snx18	1.17	8.5e-11	4.7e-10
Psma5	Psma5	1.17	3e-10	1.5e-09
Pdcd6	Pdcd6	1.17	1.4e-07	4.8e-07
Cisd2	Cisd2	1.17	2.2e-06	6.5e-06
Parn	Parn	1.17	5.2e-06	1.4e-05
Snx4	Snx4	1.17	0.00057	0.0012
Tbcd	Tbcd	1.16	3.4e-20	1e-18
Sdf4	Sdf4	1.16	1.3e-14	1.3e-13
Irf2bp2	Irf2bp2	1.16	1.5e-14	1.5e-13
Gclc	Gclc	1.16	5.3e-11	3e-10
Arhgef12	Arhgef12	1.16	7e-11	3.9e-10
Polr2j	Polr2j	1.16	1.1e-07	4.1e-07
Pepd	Pepd	1.16	1.2e-05	3.2e-05
Plrg1	Plrg1	1.16	1.2e-05	3.3e-05
Spg21	Spg21	1.16	1.7e-05	4.5e-05
Oat	Oat	1.16	8.4e-05	0.00019
Calcoco1	Calcoco1	1.15	6.9e-16	8.6e-15
Nup35	Nup35	1.15	7.2e-15	7.6e-14
Rbm22	Rbm22	1.15	2.3e-13	1.8e-12
Pkn2	Pkn2	1.15	2.4e-12	1.7e-11
Fdps	Fdps	1.15	7.5e-11	4.2e-10
Taldo1	Taldo1	1.15	7.1e-10	3.4e-09
Ppp6r1	Ppp6r1	1.15	2.5e-09	1.1e-08
Dhodh	Dhodh	1.15	6.2e-09	2.6e-08
Snx29	Snx29	1.15	0.00036	0.00075
Arhgef10l	Arhgef10l	1.15	0.00053	0.0011
U2af2	U2af2	1.14	1.2e-21	4.7e-20
Hk1	Hk1	1.14	1.6e-11	9.6e-11
Ahsa1	Ahsa1	1.14	4.6e-11	2.7e-10
Bop1	Bop1	1.14	3e-10	1.5e-09
Relch	Relch	1.14	1.4e-07	4.9e-07
Enpp4	Enpp4	1.14	2.5e-06	7.3e-06
Morc2a	Morc2a	1.14	9.1e-06	2.5e-05
Rps14	Rps14	1.13	1.2e-18	2.6e-17
Pi4k2a	Pi4k2a	1.13	5.9e-17	8.5e-16
Wapl	Wapl	1.13	4.2e-15	4.6e-14
Rbm25	Rbm25	1.13	6e-14	5.5e-13
Nif3l1	Nif3l1	1.13	1.3e-10	6.9e-10
Tle3	Tle3	1.13	5.4e-10	2.7e-09
Capn5	Capn5	1.13	4.6e-09	2e-08
Ptms	Ptms	1.13	5.4e-06	1.5e-05
Htt	Htt	1.12	1.6e-14	1.6e-13
Srsf5	Srsf5	1.12	9.1e-14	8.1e-13
Eef1g	Eef1g	1.12	4.8e-11	2.8e-10
Mios	Mios	1.12	1.4e-09	6.5e-09
Cfl1	Cfl1	1.12	1e-06	3.2e-06
Cd84	Cd84	1.12	0.0001	0.00023
Erg	Erg	1.12	0.00021	0.00046
Tmem9b	Tmem9b	1.12	0.0011	0.0021
Tomm34	Tomm34	1.11	5.1e-16	6.5e-15
Zc3h11a	Zc3h11a	1.11	1.1e-13	9.8e-13
Xrn1	Xrn1	1.11	2.6e-13	2.1e-12
Prpf6	Prpf6	1.11	2.6e-13	2.1e-12
Srpra	Srpra	1.11	1.8e-11	1.1e-10
Man1a2	Man1a2	1.11	4.3e-09	1.9e-08
Psmb1	Psmb1	1.11	9.6e-08	3.4e-07
Ddi2	Ddi2	1.11	1e-07	3.7e-07
Mtnd5	Mtnd5	1.11	1.5e-06	4.4e-06
Gstm1	Gstm1	1.11	2.6e-06	7.6e-06
Cd9	Cd9	1.11	0.00078	0.0015
Impa1	Impa1	1.1	4.6e-14	4.3e-13
Rpl7a	Rpl7a	1.1	1.3e-13	1.1e-12
Sacm1l	Sacm1l	1.1	1.5e-13	1.2e-12
Fam114a2	Fam114a2	1.1	1.8e-12	1.2e-11
Mapkapk2	Mapkapk2	1.1	2.1e-12	1.5e-11
Vps26b	Vps26b	1.1	3.7e-12	2.5e-11
Gpalpp1	Gpalpp1	1.1	2.1e-11	1.2e-10
Il16	Il16	1.1	8.1e-09	3.4e-08
Rpl36	Rpl36	1.1	2.2e-08	8.8e-08
Me2	Me2	1.1	2.9e-08	1.1e-07
Stat5b	Stat5b	1.1	1.1e-06	3.4e-06
Copz1	Copz1	1.1	0.00081	0.0016
Dync1li2	Dync1li2	1.09	2e-16	2.6e-15
Taok2	Taok2	1.09	6.2e-14	5.6e-13
Eif2d	Eif2d	1.09	2.1e-12	1.5e-11
Mettl13	Mettl13	1.09	2.8e-12	1.9e-11
Coro1a	Coro1a	1.09	1.4e-11	8.6e-11
Ints7	Ints7	1.09	2e-11	1.2e-10
Nomo1	Nomo1	1.09	2.7e-11	1.6e-10
Dync1i2	Dync1i2	1.09	2.7e-11	1.6e-10
Hepacam	Hepacam	1.09	2.5e-09	1.1e-08
Hm13	Hm13	1.09	3.1e-09	1.4e-08
Esyt2	Esyt2	1.09	3.8e-09	1.6e-08
Mon1a	Mon1a	1.09	1.2e-08	4.8e-08
Tprg1l	Tprg1l	1.09	0.0023	0.0042
Cyrib	Cyrib	1.08	6.2e-18	1.1e-16
Ppp1r7	Ppp1r7	1.08	6e-17	8.5e-16
Wdr5	Wdr5	1.08	2.6e-16	3.5e-15
Eif3g	Eif3g	1.08	4.7e-13	3.6e-12
Parp1	Parp1	1.08	7.8e-12	5e-11
Hsd17b4	Hsd17b4	1.08	7.6e-11	4.2e-10
Luc7l2	Luc7l2	1.08	8.9e-11	4.9e-10
Hscb	Hscb	1.08	1.3e-10	6.7e-10
Trim65	Trim65	1.08	1.5e-08	5.9e-08
Acp1	Acp1	1.08	1.2e-05	3.3e-05
H2ax	H2ax	1.08	0.048	0.068
Copg1	Copg1	1.07	1.5e-16	2e-15
Sdha	Sdha	1.07	6.5e-15	7e-14
Sf3b3	Sf3b3	1.07	8.6e-15	8.9e-14
Crlf3	Crlf3	1.07	6.2e-12	4e-11
Ints1	Ints1	1.07	1.7e-11	1.1e-10
Iqgap2	Iqgap2	1.07	3.3e-09	1.4e-08
Xrcc5	Xrcc5	1.07	1.4e-08	5.7e-08
Hnrnpf	Hnrnpf	1.07	7.7e-08	2.8e-07
Acad11	Acad11	1.07	1.4e-07	4.9e-07
Rpl4	Rpl4	1.07	1.4e-07	5e-07
Wac	Wac	1.07	4.2e-07	1.4e-06
Babam1	Babam1	1.07	7.3e-06	2e-05
Psmd10	Psmd10	1.07	8.5e-06	2.3e-05
Chuk	Chuk	1.07	0.0028	0.005
Hspa1l	Hspa1l	1.07	0.0069	0.011
Prdx6	Prdx6	1.06	9.7e-13	7.1e-12
Adsl	Adsl	1.06	8e-12	5.1e-11
Matr3	Matr3	1.06	1.3e-08	5.1e-08
Carm1	Carm1	1.06	8.8e-06	2.4e-05
Gstk1	Gstk1	1.06	2.7e-05	6.8e-05
Myg1	Myg1	1.06	0.00023	0.00049
Arpc5	Arpc5	1.05	1.6e-13	1.3e-12
Kars1	Kars1	1.05	4.4e-13	3.5e-12
Ssu72	Ssu72	1.05	3.4e-11	2e-10
Psma3	Psma3	1.05	4.1e-10	2e-09
Rpap1	Rpap1	1.05	9.9e-10	4.6e-09
Galt	Galt	1.05	2.2e-07	7.5e-07
Slc2a1	Slc2a1	1.05	6.2e-07	2e-06
Cotl1	Cotl1	1.05	3.2e-06	9.1e-06
Rpl35	Rpl35	1.05	0.029	0.043
Rabgap1	Rabgap1	1.04	1.9e-16	2.6e-15
Heatr5b	Heatr5b	1.04	5.6e-14	5.2e-13
Fxr1	Fxr1	1.04	6.5e-14	5.8e-13
Cc2d1a	Cc2d1a	1.04	1.9e-11	1.2e-10
Rai14	Rai14	1.04	1.4e-10	7.3e-10
Ctnna1	Ctnna1	1.04	9.1e-08	3.3e-07
Tial1	Tial1	1.04	6.7e-07	2.2e-06
Plbd2	Plbd2	1.04	8.4e-07	2.6e-06
Zcchc8	Zcchc8	1.04	1.2e-06	3.6e-06
Txnrd1	Txnrd1	1.04	0.00035	0.00073
Cc2d1b	Cc2d1b	1.03	4.4e-15	4.8e-14
Ythdf1	Ythdf1	1.03	2.7e-12	1.9e-11
Ngly1	Ngly1	1.03	3.4e-12	2.3e-11
Kifbp	Kifbp	1.03	2.4e-09	1.1e-08
Gfpt1	Gfpt1	1.03	3e-09	1.3e-08
Bin2	Bin2	1.03	1e-08	4.2e-08
Abhd12	Abhd12	1.03	2.4e-08	9.2e-08
Hdac6	Hdac6	1.03	9e-06	2.4e-05
Psen1	Psen1	1.03	4.3e-05	0.0001
Ndfip2	Ndfip2	1.03	4.6e-05	0.00011
Smc1a	Smc1a	1.02	1.5e-17	2.5e-16
Inpp4b	Inpp4b	1.02	6.2e-14	5.6e-13
Stam	Stam	1.02	8.1e-13	6.1e-12
Dhx29	Dhx29	1.02	7.5e-11	4.2e-10
Psmd4	Psmd4	1.02	2.4e-09	1.1e-08
Rps6ka3	Rps6ka3	1.02	5.9e-09	2.5e-08
Thoc6	Thoc6	1.02	1.3e-08	5.1e-08
Cep250	Cep250	1.02	3.3e-08	1.2e-07
Pomp	Pomp	1.02	5.5e-08	2e-07
Nploc4	Nploc4	1.02	7.8e-08	2.8e-07
Thoc1	Thoc1	1.02	1.5e-07	5.2e-07
Nlrp3	Nlrp3	1.02	2.4e-05	6.1e-05
Snw1	Snw1	1.01	8.1e-15	8.5e-14
Ywhah	Ywhah	1.01	1.5e-13	1.3e-12
Ak3	Ak3	1.01	3.7e-11	2.2e-10
Letm1	Letm1	1.01	8.2e-11	4.5e-10
Lta4h	Lta4h	1.01	1.2e-08	4.9e-08
Trnt1	Trnt1	1.01	2.5e-08	9.6e-08
Mrto4	Mrto4	1.01	3.7e-06	1.1e-05
Foxk1	Foxk1	1.01	8.6e-06	2.3e-05
Bltp2	Bltp2	1.01	2e-05	5.2e-05
Eloc	Eloc	1.01	2.2e-05	5.6e-05
Idh3g	Idh3g	1.01	0.0021	0.0038
Larp7	Larp7	-1.01	5.3e-09	2.2e-08
Rigi	Rigi	-1.01	6e-09	2.5e-08
Mrpl22	Mrpl22	-1.01	7.1e-07	2.3e-06
Adk	Adk	-1.01	0.00052	0.0011
Cherp	Cherp	-1.02	3.7e-10	1.8e-09
Sos1	Sos1	-1.02	1.3e-08	5e-08
Ppat	Ppat	-1.02	0.00073	0.0015
Tor4a	Tor4a	-1.03	6.3e-06	1.7e-05
Timm21	Timm21	-1.03	3e-05	7.5e-05
Dnajc5	Dnajc5	-1.03	3.2e-05	7.9e-05
Nck1	Nck1	-1.04	3.6e-09	1.6e-08
Arl8a	Arl8a	-1.04	4.9e-07	1.6e-06
D17h6s53e	D17h6s53e	-1.04	7.4e-05	0.00017
Naa20	Naa20	-1.05	3e-06	8.7e-06
Trim3	Trim3	-1.05	0.00038	0.00079
Ago2	Ago2	-1.06	0.00016	0.00035
Pde1c	Pde1c	-1.07	1.9e-17	3e-16
Mtpn	Mtpn	-1.07	3.1e-14	2.9e-13
Prpf4b	Prpf4b	-1.07	2.3e-06	6.9e-06
Cnot7	Cnot7	-1.07	0.00078	0.0015
Pde3b	Pde3b	-1.08	1.7e-10	8.7e-10
Ggps1	Ggps1	-1.08	1.5e-05	3.9e-05
Dhx15	Dhx15	-1.09	2e-10	1e-09
Ivd	Ivd	-1.09	2e-07	6.8e-07
Sf1	Sf1	-1.09	0.012	0.019
Nme2	Nme2	-1.12	1.9e-16	2.5e-15
Plau	Plau	-1.12	2.4e-05	6e-05
Itpr3	Itpr3	-1.12	4.9e-05	0.00012
Arf5	Arf5	-1.12	0.018	0.027
Tns1	Tns1	-1.13	0.0011	0.0021
Aco1	Aco1	-1.17	7.1e-15	7.6e-14
Rab43	Rab43	-1.17	7.8e-14	7e-13
Mtmr9	Mtmr9	-1.17	2.3e-07	7.7e-07
Mrpl39	Mrpl39	-1.18	2.1e-10	1.1e-09
Atp5po	Atp5po	-1.19	2e-13	1.7e-12
Mast3	Mast3	-1.2	0.0034	0.006
Sec23ip	Sec23ip	-1.21	4.3e-19	1e-17
Ppfibp2	Ppfibp2	-1.21	9.2e-13	6.8e-12
Tmed10	Tmed10	-1.21	8.8e-07	2.8e-06
Myo1e	Myo1e	-1.22	2.8e-06	8.1e-06
Scfd2	Scfd2	-1.23	1.8e-08	7.2e-08
Nadk	Nadk	-1.23	2.3e-05	5.9e-05
Psma4	Psma4	-1.24	8.7e-09	3.6e-08
Vamp7	Vamp7	-1.24	2.8e-06	8.1e-06
Spart	Spart	-1.26	8.5e-12	5.4e-11
Dip2b	Dip2b	-1.27	6.4e-17	9.1e-16
Zc3hav1	Zc3hav1	-1.27	5.6e-11	3.2e-10
Cbx8	Cbx8	-1.27	8.2e-11	4.5e-10
Acp2	Acp2	-1.27	4.2e-05	0.0001
Hspa14	Hspa14	-1.28	6.2e-07	2e-06
Slc9a9	Slc9a9	-1.29	5.9e-06	1.6e-05
Golga2	Golga2	-1.31	7.7e-13	5.8e-12
Napg	Napg	-1.32	5.7e-19	1.3e-17
Mtmr6	Mtmr6	-1.32	6e-14	5.5e-13
Bcr	Bcr	-1.33	1.6e-13	1.3e-12
Psen2	Psen2	-1.33	4e-12	2.7e-11
Bltp3b	Bltp3b	-1.34	1.2e-20	3.9e-19
Zfp36l2	Zfp36l2	-1.34	9e-12	5.7e-11
Cpox	Cpox	-1.34	1.5e-07	5.1e-07
Rgs18	Rgs18	-1.35	2.9e-06	8.4e-06
Syap1	Syap1	-1.35	1.3e-05	3.5e-05
Spcs2	Spcs2	-1.37	2.2e-12	1.5e-11
Epb41l2	Epb41l2	-1.38	1.4e-10	7.3e-10
Cluh	Cluh	-1.39	1.7e-09	7.6e-09
Mapk7	Mapk7	-1.4	1.2e-12	8.5e-12
Tanc2	Tanc2	-1.4	7e-10	3.4e-09
Srm	Srm	-1.42	1.6e-07	5.5e-07
Mocos	Mocos	-1.42	7.4e-06	2e-05
Gcnt1	Gcnt1	-1.42	0.0011	0.0022
Lclat1	Lclat1	-1.44	2e-11	1.2e-10
Zbtb7a	Zbtb7a	-1.45	1.9e-14	1.8e-13
Slc25a45	Slc25a45	-1.45	1.3e-07	4.7e-07
Nup54	Nup54	-1.46	1.2e-11	7.2e-11
Actl6a	Actl6a	-1.47	5.5e-19	1.3e-17
Rtf1	Rtf1	-1.48	1.3e-12	9.5e-12
Pcbp1	Pcbp1	-1.48	7.5e-10	3.6e-09
Csnk1a1	Csnk1a1	-1.49	6.7e-08	2.4e-07
Atad1	Atad1	-1.51	1.5e-07	5.3e-07
Ppp2r2a	Ppp2r2a	-1.52	8.6e-11	4.7e-10
Elp4	Elp4	-1.52	0.0013	0.0025
Cbx5	Cbx5	-1.53	7.3e-11	4.1e-10
Prnp	Prnp	-1.53	8.8e-06	2.4e-05
Hba	Hba	-1.53	8.1e-05	0.00019
H1-2	H1-2	-1.54	6.8e-08	2.5e-07
Usp48	Usp48	-1.55	3.1e-12	2.1e-11
Cstf3	Cstf3	-1.57	2.4e-21	8.6e-20
Gsr	Gsr	-1.57	7e-07	2.2e-06
Ebna1bp2	Ebna1bp2	-1.58	4.1e-15	4.6e-14
Dstyk	Dstyk	-1.59	5.4e-09	2.3e-08
Cog1	Cog1	-1.6	6.4e-14	5.8e-13
Tmx1	Tmx1	-1.6	4.6e-08	1.7e-07
Bud31	Bud31	-1.63	6.1e-12	4e-11
Trrap	Trrap	-1.64	8.9e-18	1.5e-16
Rab11b	Rab11b	-1.64	5.1e-09	2.2e-08
Unc119	Unc119	-1.67	2.8e-15	3.2e-14
Slc7a8	Slc7a8	-1.7	3.4e-14	3.2e-13
Med8	Med8	-1.71	3e-13	2.4e-12
Cdk4	Cdk4	-1.72	1.2e-12	8.7e-12
Exoc6b	Exoc6b	-1.74	5.6e-13	4.3e-12
Tom1l2	Tom1l2	-1.75	9.1e-07	2.8e-06
Spg7	Spg7	-1.75	1.5e-05	3.9e-05
Myef2	Myef2	-1.76	6.7e-23	3.4e-21
Ncor2	Ncor2	-1.77	3.8e-11	2.2e-10
Itih3	Itih3	-1.77	2.9e-08	1.1e-07
Polr2g	Polr2g	-1.78	1.3e-14	1.3e-13
Atg9a	Atg9a	-1.79	1.1e-15	1.4e-14
Snx17	Snx17	-1.79	2.1e-15	2.5e-14
Hdhd2	Hdhd2	-1.79	1e-06	3.2e-06
Entpd3	Entpd3	-1.79	4.7e-05	0.00011
Decr1	Decr1	-1.81	5e-14	4.6e-13
Dbnl	Dbnl	-1.82	2.1e-15	2.5e-14
Ttc7b	Ttc7b	-1.84	4.4e-11	2.6e-10
Mrps9	Mrps9	-1.87	1.7e-12	1.2e-11
Fyco1	Fyco1	-1.88	7.2e-12	4.6e-11
Znrf2	Znrf2	-1.89	5.8e-13	4.4e-12
Pzp	Pzp	-1.9	8.7e-09	3.6e-08
Slc12a6	Slc12a6	-1.91	3e-20	9.2e-19
Nav1	Nav1	-1.92	6.7e-10	3.3e-09
Hmgb2	Hmgb2	-1.94	1.2e-14	1.2e-13
Dnajc21	Dnajc21	-1.94	3.3e-13	2.6e-12
Slc18a2	Slc18a2	-1.95	6.3e-18	1.1e-16
Zeb2	Zeb2	-1.97	4.5e-13	3.5e-12
Syk	Syk	-1.98	6.1e-19	1.4e-17
Tbc1d13	Tbc1d13	-1.99	1.7e-14	1.6e-13
Rnf20	Rnf20	-1.99	8e-12	5.1e-11
Ugp2	Ugp2	-1.99	3.9e-08	1.5e-07
Scyl1	Scyl1	-2.01	2e-25	2e-23
Blvrb	Blvrb	-2.01	6.3e-08	2.3e-07
Pnpla7	Pnpla7	-2.02	6.3e-12	4.1e-11
Ptpn18	Ptpn18	-2.06	1.1e-19	3e-18
Wdr24	Wdr24	-2.13	3.5e-15	4e-14
Sri	Sri	-2.16	1.1e-13	9.3e-13
Rbm14	Rbm14	-2.21	2.1e-14	2e-13
Nrbp1	Nrbp1	-2.22	1.3e-19	3.5e-18
Cwf19l1	Cwf19l1	-2.22	1.1e-10	5.8e-10
Erlec1	Erlec1	-2.25	2.7e-23	1.6e-21
Arfgap3	Arfgap3	-2.28	3.1e-20	9.2e-19
Itgb3	Itgb3	-2.3	2.8e-12	1.9e-11
Pde5a	Pde5a	-2.33	3.7e-16	4.7e-15
Recql	Recql	-2.33	1.3e-15	1.6e-14
Ube2i	Ube2i	-2.33	3.2e-12	2.2e-11
Rsu1	Rsu1	-2.34	1.7e-30	7.6e-28
Prkdc	Prkdc	-2.35	2.4e-17	3.7e-16
Rpl24	Rpl24	-2.38	1e-05	2.7e-05
Mlec	Mlec	-2.39	8.9e-22	3.5e-20
Slc12a4	Slc12a4	-2.39	4.5e-16	5.7e-15
Slc4a2	Slc4a2	-2.44	7.7e-19	1.7e-17
Ece1	Ece1	-2.44	3.7e-06	1.1e-05
Stag1	Stag1	-2.48	4.5e-13	3.5e-12
Apeh	Apeh	-2.49	9.7e-30	2.1e-27
Pde6d	Pde6d	-2.54	7e-12	4.5e-11
Timm50	Timm50	-2.55	3.9e-16	5e-15
Cox7c	Cox7c	-2.58	1.4e-10	7.5e-10
Htra2	Htra2	-2.82	3.8e-23	2.1e-21
Wbp11	Wbp11	-2.83	1.1e-22	5.2e-21
Anxa3	Anxa3	-2.9	8.6e-12	5.4e-11
Dcaf7	Dcaf7	-2.91	3.6e-19	8.9e-18
Sirt2	Sirt2	-2.94	6.8e-33	4.8e-30
Spast	Spast	-3.02	3.3e-27	4.2e-25
Ptbp1	Ptbp1	-3.04	1.3e-10	6.7e-10
Scamp3	Scamp3	-3.11	2e-29	3.7e-27
Alg1	Alg1	-3.13	4.2e-21	1.5e-19
Tyw5	Tyw5	-3.19	3.5e-15	4e-14
Itgb1	Itgb1	-3.28	7.1e-20	2e-18
Smc5	Smc5	-3.32	4.2e-30	1.3e-27
Sh3bgrl3	Sh3bgrl3	-3.35	6e-23	3.1e-21
Tap2	Tap2	-3.43	1.9e-24	1.5e-22
Ppp1r3g	Ppp1r3g	-3.57	2e-18	4e-17
Ttc27	Ttc27	-3.61	9.7e-13	7.1e-12
Rps28	Rps28	-3.66	5.3e-10	2.6e-09
Dpm1	Dpm1	-3.69	3.5e-15	4e-14
Tmem87a	Tmem87a	-3.78	4.3e-27	5.2e-25
Eml4	Eml4	-3.78	1.1e-18	2.3e-17
Apob	Apob	-3.94	5.9e-21	2e-19
Tollip	Tollip	-4.17	1.9e-17	3e-16
Rab1b	Rab1b	-4.18	2e-17	3.2e-16
Mat2a	Mat2a	-4.2	3.8e-27	4.7e-25
Gcsh	Gcsh	-4.22	6.3e-24	4.7e-22
Auh	Auh	-4.31	1.2e-28	1.9e-26
Ei24	Ei24	-4.7	7.6e-20	2.1e-18
Nup62	Nup62	-4.73	9.6e-34	8.4e-31
Tmod3	Tmod3	-4.98	1.6e-17	2.6e-16
Rab24	Rab24	-6.26	6.8e-30	2e-27
Mtch2	Mtch2	-6.44	2.4e-30	9.3e-28
