## Supplementary Table S16 for "Primitive steroidogenesis in mast cells: A novel regulatory mechanism for mast cell function"

### Sheet: DEA_Pro_Male_BMMC_DegvsWT
	Modifications	log2FC	P.Value	adj.P.Val
Prdx5	Prdx5	4.63	9e-25	7.1e-22
Gusb	Gusb	4.16	3.7e-19	7.2e-17
Alad	Alad	3.29	8.1e-17	8e-15
Arpc4	Arpc4	3.08	5.8e-11	1.1e-09
Rab1b	Rab1b	3.04	2.1e-13	7.8e-12
Zfp36l1	Zfp36l1	2.82	8.5e-16	6.3e-14
Psmd10	Psmd10	2.77	8.8e-20	2.2e-17
Zc3h15	Zc3h15	2.72	3.6e-25	4.2e-22
Pdcd6	Pdcd6	2.65	3.8e-21	1.3e-18
Rab1A	Rab1A	2.65	5e-09	5.8e-08
Parvg	Parvg	2.64	1.1e-26	1.9e-23
Dlat	Dlat	2.4	1.3e-21	5.1e-19
P4ha1	P4ha1	2.35	1.7e-11	3.7e-10
Ifitm2	Ifitm2	2.27	2.5e-07	1.6e-06
Cbx5	Cbx5	2.21	6.3e-18	8.8e-16
Ndufv3	Ndufv3	2.17	2.5e-10	4.1e-09
H2-DMb1	H2-DMb1	2.14	2.3e-12	6e-11
Csnk2a1	Csnk2a1	2.09	5e-05	0.00018
Bud31	Bud31	2.06	5.5e-17	6e-15
Atp5pd	Atp5pd	2.03	2.5e-10	4.1e-09
Hspe1	Hspe1	2.01	0.00011	0.00037
Prkrip1	Prkrip1	1.96	6.7e-19	1.1e-16
Tbca	Tbca	1.94	2.1e-15	1.4e-13
Pcna	Pcna	1.94	3.6e-05	0.00014
Ddx39b	Ddx39b	1.91	7.4e-13	2.2e-11
Rps25	Rps25	1.91	7.3e-07	4.4e-06
Ltn1	Ltn1	1.89	3.5e-15	2.1e-13
Rimoc1	Rimoc1	1.86	2e-12	5.2e-11
Myh10	Myh10	1.84	3.5e-16	3e-14
Rdh14	Rdh14	1.78	1.9e-14	9.5e-13
Blvrb	Blvrb	1.7	4.8e-07	3e-06
Ktn1	Ktn1	1.68	4.3e-19	8e-17
Rpl23	Rpl23	1.68	1.2e-08	1.2e-07
Phf2	Phf2	1.66	1e-14	5.6e-13
Nqo1	Nqo1	1.64	3.7e-10	5.9e-09
Rab21	Rab21	1.64	5.7e-09	6.4e-08
Armc10	Armc10	1.64	1.2e-08	1.2e-07
Ppp3r1	Ppp3r1	1.64	1.8e-07	1.3e-06
Wipf1	Wipf1	1.61	7.1e-20	1.9e-17
Exosc10	Exosc10	1.61	2.8e-10	4.6e-09
Stxbp1	Stxbp1	1.6	6.9e-17	7.3e-15
Pdxdc1	Pdxdc1	1.59	8e-11	1.5e-09
Rap1b	Rap1b	1.58	3.6e-06	1.8e-05
Hnrnpa0	Hnrnpa0	1.56	3.8e-08	3.2e-07
Rpsa	Rpsa	1.54	9.5e-17	9e-15
Sdhb	Sdhb	1.51	4.8e-17	5.5e-15
Nop2	Nop2	1.51	4.6e-10	7.1e-09
Ddx19a	Ddx19a	1.5	1e-24	7.1e-22
Unc45a	Unc45a	1.49	3.2e-13	1e-11
Ndufb1	Ndufb1	1.48	4.6e-17	5.4e-15
Ric8a	Ric8a	1.47	3.5e-15	2.1e-13
Rtf2	Rtf2	1.47	9.1e-10	1.3e-08
Gla	Gla	1.46	4e-13	1.3e-11
Phip	Phip	1.46	8.4e-09	9.1e-08
Top2a	Top2a	1.46	5.4e-08	4.4e-07
Rpl30	Rpl30	1.46	6.3e-06	2.9e-05
U2af1	U2af1	1.44	2.6e-13	9e-12
Htatsf1	Htatsf1	1.43	2.4e-13	8.3e-12
Matr3	Matr3	1.42	1.5e-13	5.7e-12
Scly	Scly	1.42	1.5e-07	1.1e-06
Bop1	Bop1	1.41	2.2e-14	1.1e-12
Sub1	Sub1	1.4	9.2e-15	5.3e-13
Nifk	Nifk	1.39	3.7e-06	1.9e-05
Rbm25	Rbm25	1.37	1.3e-18	2.1e-16
Hmgn5	Hmgn5	1.37	1.6e-13	6.1e-12
Sap18	Sap18	1.37	2.8e-07	1.8e-06
Pomp	Pomp	1.36	1.7e-12	4.6e-11
Znf219	Znf219	1.36	1.8e-06	9.9e-06
Lrrc25	Lrrc25	1.36	3.4e-05	0.00013
Txnrd1	Txnrd1	1.35	1.8e-06	9.5e-06
Hs6st2	Hs6st2	1.34	1.1e-10	2e-09
Trmt6	Trmt6	1.34	4.9e-08	4e-07
Rad21	Rad21	1.33	2.1e-13	7.8e-12
Smarcc1	Smarcc1	1.33	2.7e-12	6.9e-11
Psma1	Psma1	1.32	1.8e-14	9.2e-13
Psmb7	Psmb7	1.32	4.3e-09	5.1e-08
Pgrmc1	Pgrmc1	1.32	4.5e-06	2.2e-05
Rab10	Rab10	1.3	1.9e-14	9.7e-13
Mlec	Mlec	1.3	2e-12	5.4e-11
Scel	Scel	1.3	1.5e-07	1e-06
Acot9	Acot9	1.3	3.6e-05	0.00014
Hsd17b4	Hsd17b4	1.29	1.2e-14	6.4e-13
Crnkl1	Crnkl1	1.29	2e-13	7.6e-12
Map7d1	Map7d1	1.29	3e-13	9.8e-12
Cdk12	Cdk12	1.29	8.9e-11	1.7e-09
Tfam	Tfam	1.29	3.1e-09	3.8e-08
Snrpe	Snrpe	1.29	8.2e-07	4.8e-06
Snrpg	Snrpg	1.29	3e-06	1.5e-05
Arhgef10l	Arhgef10l	1.29	3.7e-05	0.00014
Tbk1	Tbk1	1.28	1.4e-12	4e-11
Snrpd3	Snrpd3	1.28	2.9e-09	3.5e-08
Ndufa13	Ndufa13	1.28	1.5e-08	1.4e-07
Lrrc59	Lrrc59	1.28	8.7e-08	6.6e-07
Rasgrp4	Rasgrp4	1.27	4.9e-09	5.6e-08
Rps3	Rps3	1.26	1.3e-09	1.7e-08
Cyp11a1	Cyp11a1	1.26	3.2e-05	0.00012
Csde1	Csde1	1.25	3.2e-19	6.6e-17
Cep57	Cep57	1.25	3e-09	3.6e-08
Rsl1d1	Rsl1d1	1.25	8e-07	4.7e-06
Akap2	Akap2	1.24	2.8e-16	2.4e-14
Irf2bpl	Irf2bpl	1.24	8e-16	6.2e-14
Malt1	Malt1	1.24	1.3e-13	5.3e-12
Elmod2	Elmod2	1.24	1.3e-10	2.4e-09
Ncf4	Ncf4	1.24	2.8e-10	4.6e-09
Tomm34	Tomm34	1.23	3.1e-19	6.6e-17
Pebp1	Pebp1	1.23	1.1e-12	3.2e-11
Ppil4	Ppil4	1.23	1.2e-08	1.2e-07
Hspa14	Hspa14	1.22	3.4e-07	2.2e-06
Copz1	Copz1	1.22	9e-05	0.00031
Cobl	Cobl	1.21	2.7e-16	2.4e-14
Dennd4b	Dennd4b	1.21	8.3e-16	6.3e-14
Tmem115	Tmem115	1.21	1.8e-13	6.9e-12
Smap2	Smap2	1.21	3e-13	9.8e-12
Xrcc1	Xrcc1	1.21	4.7e-12	1.1e-10
Guk1	Guk1	1.21	8.8e-08	6.6e-07
Crbn	Crbn	1.21	1.5e-07	1e-06
Setd1a	Setd1a	1.21	2.3e-06	1.2e-05
Psmd4	Psmd4	1.2	1.5e-12	4.3e-11
Psme2	Psme2	1.19	2.4e-15	1.6e-13
Nrbf2	Nrbf2	1.19	1.4e-10	2.4e-09
Lamp2	Lamp2	1.19	0.00045	0.0013
Sart1	Sart1	1.18	2.5e-17	3e-15
Sap30bp	Sap30bp	1.18	0.0051	0.011
Smap1	Smap1	1.17	4e-07	2.5e-06
Septin2	Septin2	1.16	3.1e-23	1.8e-20
Mavs	Mavs	1.16	9.7e-13	2.8e-11
Hsd17b11	Hsd17b11	1.16	1.1e-09	1.5e-08
Eloa	Eloa	1.16	2.1e-06	1.1e-05
Eno1	Eno1	1.16	4.3e-06	2.1e-05
Gmppb	Gmppb	1.16	8.2e-06	3.7e-05
Pdxk	Pdxk	1.15	4.5e-10	7e-09
Rcor1	Rcor1	1.15	0.0029	0.0065
Hadh	Hadh	1.14	3.6e-13	1.1e-11
Cobll1	Cobll1	1.14	3.7e-11	7.3e-10
Srsf4	Srsf4	1.14	4.2e-06	2.1e-05
Tm9sf3	Tm9sf3	1.13	4.8e-14	2.1e-12
Rps4x	Rps4x	1.13	1.6e-08	1.6e-07
Appl2	Appl2	1.13	4.9e-07	3.1e-06
Eya3	Eya3	1.13	3.5e-05	0.00013
Sec13	Sec13	1.12	1.6e-12	4.4e-11
Sh2d3c	Sh2d3c	1.12	1.8e-08	1.7e-07
Med13	Med13	1.12	4.6e-08	3.9e-07
Mrto4	Mrto4	1.12	8.8e-08	6.6e-07
Ddb1	Ddb1	1.11	4.6e-14	2e-12
Psmd9	Psmd9	1.11	2.7e-09	3.3e-08
Ttc33	Ttc33	1.11	9.9e-09	1e-07
Gata2	Gata2	1.11	2.7e-08	2.4e-07
Fhl3	Fhl3	1.11	5.1e-07	3.2e-06
Mrpl37	Mrpl37	1.11	6.9e-06	3.2e-05
Eif3k	Eif3k	1.11	8.5e-06	3.8e-05
Lsm8	Lsm8	1.11	2.6e-05	0.0001
Tmem9b	Tmem9b	1.11	0.0005	0.0014
Banf1	Banf1	1.1	6.6e-18	8.8e-16
Pold3	Pold3	1.1	2.9e-09	3.6e-08
Mrpl1	Mrpl1	1.1	0.00023	0.00072
Hk1	Hk1	1.09	5e-12	1.2e-10
Igbp1	Igbp1	1.09	3.8e-10	6e-09
Cdc40	Cdc40	1.09	1.2e-06	6.9e-06
H1-4	H1-4	1.09	0.0054	0.011
Rpl7l1	Rpl7l1	1.08	8e-11	1.5e-09
Eci1	Eci1	1.08	4e-09	4.8e-08
Ddc	Ddc	1.08	0.022	0.038
Mfsd10	Mfsd10	1.07	3.9e-13	1.2e-11
Rpl13a	Rpl13a	1.07	2.5e-12	6.5e-11
Cdk7	Cdk7	1.07	2.8e-11	5.7e-10
Ccdc115	Ccdc115	1.07	3.9e-10	6e-09
Ppp6r1	Ppp6r1	1.07	2.3e-09	2.9e-08
Papola	Papola	1.07	3e-08	2.6e-07
Parvb	Parvb	1.07	7.9e-08	6.1e-07
Mdp1	Mdp1	1.07	1.2e-06	6.7e-06
Slc23a2	Slc23a2	1.07	3.8e-05	0.00014
Washc4	Washc4	1.07	7.6e-05	0.00026
Lpin1	Lpin1	1.06	1.1e-12	3.1e-11
Rps6ka3	Rps6ka3	1.06	2e-10	3.3e-09
Mepce	Mepce	1.06	2.1e-10	3.6e-09
Actbl2	Actbl2	1.06	6.5e-10	9.5e-09
Ivd	Ivd	1.06	6.8e-08	5.4e-07
Enpp4	Enpp4	1.05	2.7e-06	1.4e-05
Vps33a	Vps33a	1.05	2.8e-06	1.4e-05
Slc35c1	Slc35c1	1.05	5e-06	2.4e-05
Eif1ad	Eif1ad	1.05	1e-05	4.5e-05
Polr1h	Polr1h	1.05	2.6e-05	0.0001
Dnmt1	Dnmt1	1.04	2.3e-14	1.1e-12
Ybx3	Ybx3	1.04	1.9e-05	7.7e-05
Prkab1	Prkab1	1.04	0.00092	0.0024
Trim28	Trim28	1.03	9.5e-16	6.9e-14
Mta1	Mta1	1.03	1.3e-10	2.4e-09
Larp4	Larp4	1.03	1.7e-08	1.6e-07
Cd48	Cd48	1.03	6.8e-07	4.1e-06
Trim3	Trim3	1.03	0.00017	0.00056
Crebbp	Crebbp	1.02	1.3e-11	2.8e-10
Epg5	Epg5	1.02	1.3e-10	2.4e-09
Fxr2	Fxr2	1.02	4.2e-08	3.5e-07
Rpp25	Rpp25	1.02	5.5e-06	2.6e-05
Atad1	Atad1	1.02	5.6e-05	0.0002
Cactin	Cactin	1.02	0.00016	0.00051
Micall1	Micall1	1.01	8.4e-12	1.9e-10
Cbx3	Cbx3	1.01	2.4e-10	3.9e-09
Bzw2	Bzw2	1.01	3.9e-08	3.3e-07
Gpcpd1	Gpcpd1	1.01	1.2e-07	8.6e-07
Slc38a2	Slc38a2	-1.01	1.9e-08	1.8e-07
Wls	Wls	-1.01	5.5e-07	3.4e-06
Leprotl1	Leprotl1	-1.01	1.2e-06	7e-06
Pzp	Pzp	-1.01	0.00028	0.00083
D17h6s53e	D17h6s53e	-1.03	2.7e-05	0.00011
Cd84	Cd84	-1.03	0.00011	0.00036
Fkbp2	Fkbp2	-1.04	4.9e-09	5.7e-08
Ppt1	Ppt1	-1.04	2.8e-08	2.5e-07
Nudt6	Nudt6	-1.04	0.049	0.078
Edc3	Edc3	-1.05	8.4e-15	4.9e-13
Sf1	Sf1	-1.05	0.0094	0.018
Cd37	Cd37	-1.06	5.9e-11	1.2e-09
Alg5	Alg5	-1.06	1.1e-07	8.3e-07
Pde6d	Pde6d	-1.06	0.00027	0.0008
Slc38a9	Slc38a9	-1.07	0.00015	0.00048
Lcp2	Lcp2	-1.08	0.027	0.047
Hexb	Hexb	-1.1	5.5e-09	6.3e-08
Alg1	Alg1	-1.1	6.6e-07	4e-06
Ubl5	Ubl5	-1.1	3.1e-05	0.00012
Dhcr24	Dhcr24	-1.1	7.2e-05	0.00025
RtcA	RtcA	-1.11	1.1e-10	2e-09
Msto1	Msto1	-1.11	9e-09	9.7e-08
Atp6v0d1	Atp6v0d1	-1.11	3.1e-08	2.7e-07
Ahcyl1	Ahcyl1	-1.11	0.00033	0.00096
H1-1	H1-1	-1.12	0.00023	0.0007
Slc18a2	Slc18a2	-1.14	1.1e-10	2e-09
Fmo5	Fmo5	-1.14	5.4e-05	0.0002
Pafah1b3	Pafah1b3	-1.15	8.6e-06	3.9e-05
Rpl24	Rpl24	-1.15	0.015	0.028
Ap1b1	Ap1b1	-1.16	6.2e-20	1.8e-17
Relt	Relt	-1.16	1.3e-11	2.8e-10
Lrp12	Lrp12	-1.16	1.5e-10	2.6e-09
Ddx47	Ddx47	-1.16	0.00021	0.00066
Pmm2	Pmm2	-1.21	2.4e-13	8.3e-12
Rnf130	Rnf130	-1.21	3.7e-12	9e-11
Galm	Galm	-1.21	1e-09	1.4e-08
Sypl1	Sypl1	-1.21	2.4e-08	2.2e-07
Tpsb2	Tpsb2	-1.21	5.5e-08	4.4e-07
Eif3e	Eif3e	-1.23	4.3e-05	0.00016
Tnip1	Tnip1	-1.24	3.8e-12	9.2e-11
Pef1	Pef1	-1.24	3.4e-05	0.00013
Selenot	Selenot	-1.25	0.0054	0.011
Ppp2r2a	Ppp2r2a	-1.26	2.3e-09	2.9e-08
Cops5	Cops5	-1.26	3.4e-07	2.2e-06
Plau	Plau	-1.26	6.5e-07	3.9e-06
Slc9a9	Slc9a9	-1.26	2.2e-06	1.1e-05
Ssr3	Ssr3	-1.27	9.8e-05	0.00033
Psap	Psap	-1.27	0.00016	0.0005
Anxa3	Anxa3	-1.28	0.00015	0.0005
H2-D1	H2-D1	-1.3	7.8e-07	4.6e-06
Nutf2	Nutf2	-1.3	0.002	0.0047
Tbc1d13	Tbc1d13	-1.32	9.1e-10	1.3e-08
Ppp1r7	Ppp1r7	-1.34	1.6e-22	7.2e-20
Spns1	Spns1	-1.36	6.5e-14	2.8e-12
Tmem205	Tmem205	-1.36	1e-08	1.1e-07
Spast	Spast	-1.37	1.4e-13	5.7e-12
Lilrb4a	Lilrb4a	-1.37	9.7e-07	5.6e-06
Ahsg	Ahsg	-1.37	0.0003	0.0009
Myh7	Myh7	-1.37	0.0096	0.019
Ranbp6	Ranbp6	-1.38	0.00014	0.00045
Cst3	Cst3	-1.4	9e-05	0.00031
Nme1	Nme1	-1.42	0.00029	0.00086
Far1	Far1	-1.43	4.5e-10	7e-09
Alyref	Alyref	-1.43	2.6e-07	1.7e-06
Rgs19	Rgs19	-1.45	2.8e-12	6.9e-11
Acyp1	Acyp1	-1.45	0.00034	0.001
Htra2	Htra2	-1.47	8.9e-13	2.6e-11
Man2a2	Man2a2	-1.47	2.8e-06	1.4e-05
Lasp1	Lasp1	-1.51	1.1e-07	8.3e-07
Psma2	Psma2	-1.52	4.8e-09	5.6e-08
Txndc17	Txndc17	-1.55	9.4e-06	4.2e-05
Wbp11	Wbp11	-1.57	2.1e-13	7.8e-12
Fut11	Fut11	-1.58	6.8e-13	2e-11
Itm2b	Itm2b	-1.59	5.6e-15	3.3e-13
Hgsnat	Hgsnat	-1.61	8.1e-09	8.8e-08
Aprt	Aprt	-1.66	5.5e-15	3.3e-13
Mrps9	Mrps9	-1.67	6.1e-12	1.4e-10
Eif4h	Eif4h	-1.67	3e-11	6.2e-10
Cycs	Cycs	-1.71	0.0027	0.006
Nup62	Nup62	-1.72	1e-14	5.5e-13
Dr1	Dr1	-1.73	1.8e-09	2.3e-08
Prnp	Prnp	-1.77	9.9e-08	7.4e-07
F2r	F2r	-1.81	1.1e-15	7.7e-14
Ids	Ids	-1.82	7.6e-07	4.5e-06
Mgat1	Mgat1	-1.87	6.5e-16	5.3e-14
Dcaf7	Dcaf7	-1.87	5.4e-13	1.6e-11
Itih3	Itih3	-1.89	7.3e-10	1.1e-08
Ctsg	Ctsg	-1.9	0.00037	0.0011
Etf1	Etf1	-1.93	5.7e-23	2.8e-20
Itm2c	Itm2c	-1.95	1.1e-13	4.5e-12
Tmem87a	Tmem87a	-2.08	8.2e-17	8e-15
Acot13	Acot13	-2.12	4.1e-07	2.6e-06
Atp5f1d	Atp5f1d	-2.15	3e-05	0.00011
Tmx1	Tmx1	-2.22	2.9e-13	9.8e-12
Sod2	Sod2	-2.25	1.8e-17	2.2e-15
H1-2	H1-2	-2.39	9.5e-15	5.4e-13
Ctla2a	Ctla2a	-2.39	1.7e-12	4.6e-11
Selenow	Selenow	-2.41	1.6e-15	1.1e-13
Npc1	Npc1	-2.5	7.4e-16	5.9e-14
Krt10	Krt10	-2.55	0.0051	0.011
Rad23b	Rad23b	-2.65	1.6e-14	8.3e-13
Mat2a	Mat2a	-2.67	2e-19	4.6e-17
Gsr	Gsr	-2.69	1.1e-14	6.2e-13
Cd300ld3	Cd300ld3	-2.87	1.5e-09	1.9e-08
Itgb1	Itgb1	-3.18	9.5e-21	3e-18
Trim13	Trim13	-3.53	2.6e-13	8.9e-12
Cmtm6	Cmtm6	-3.82	2.3e-13	8.3e-12
Hdhd2	Hdhd2	-4.01	4.6e-19	8.1e-17
Gcsh	Gcsh	-5.49	2.4e-31	8.5e-28
