## Supplementary Table S17 for "Primitive steroidogenesis in mast cells: A novel regulatory mechanism for mast cell function"

### Sheet: DEA_Pro_Female_BMMC_KOvsWT
	Modifications	log2FC	P.Value	adj.P.Val
Glrx5	Glrx5	2.77	1e-16	9e-14
Avil	Avil	2.58	6.2e-14	1.3e-11
Tubb5	Tubb5	2.47	4.7e-05	0.00041
Tmem164	Tmem164	2.2	1.9e-12	2.4e-10
Slc9a9	Slc9a9	2.1	3.1e-12	3.5e-10
Ass1	Ass1	2.02	2.7e-05	0.00026
Hspe1	Hspe1	2.01	0.00011	0.00083
Ssr3	Ssr3	1.97	2.5e-08	7.7e-07
Rassf2	Rassf2	1.92	4.8e-08	1.3e-06
Rps8	Rps8	1.86	1.7e-07	3.7e-06
Arf5	Arf5	1.8	8.1e-05	0.00064
Ctsg	Ctsg	1.76	0.00091	0.0047
Eml2	Eml2	1.72	1.2e-12	1.8e-10
Rps15a	Rps15a	1.69	5.2e-06	6.6e-05
Pafah1b3	Pafah1b3	1.65	2.7e-09	1.2e-07
Ncapd2	Ncapd2	1.59	3.5e-11	3.2e-09
Gnb2	Gnb2	1.59	1.1e-07	2.4e-06
Pcbp1	Pcbp1	1.56	1.5e-11	1.5e-09
Stmn1	Stmn1	1.53	1.2e-07	2.6e-06
Dbi	Dbi	1.48	5.5e-07	1e-05
Lasp1	Lasp1	1.47	2e-07	4.1e-06
Cdk1	Cdk1	1.45	6.8e-07	1.2e-05
Nsdhl	Nsdhl	1.45	0.00051	0.0029
Alox5ap	Alox5ap	1.43	5.6e-06	7e-05
Dhfr	Dhfr	1.39	8.7e-09	3.1e-07
Acot11	Acot11	1.39	1.8e-08	5.9e-07
Chchd3	Chchd3	1.37	5.8e-14	1.3e-11
Milr1	Milr1	1.37	7.8e-08	1.9e-06
Ppp1r3g	Ppp1r3g	1.36	2.2e-06	3.1e-05
Pilrb2	Pilrb2	1.36	6.2e-05	0.00051
H2ax	H2ax	1.36	0.0079	0.028
Pin4	Pin4	1.35	1.5e-07	3.2e-06
Top2a	Top2a	1.34	3.9e-07	7.3e-06
Aldh16a1	Aldh16a1	1.33	3.2e-15	1.4e-12
Lpcat2	Lpcat2	1.31	7.9e-15	2.5e-12
Slc7a5	Slc7a5	1.31	2.8e-09	1.2e-07
Tor4a	Tor4a	1.31	7.1e-09	2.6e-07
Ifitm2	Ifitm2	1.31	0.0013	0.0062
Parvg	Parvg	1.3	2.9e-13	5.3e-11
Gna14	Gna14	1.29	3.4e-16	2e-13
Dnaja1	Dnaja1	1.25	6.2e-05	0.00052
Mrpl21	Mrpl21	1.24	2.2e-11	2.1e-09
Suclg2	Suclg2	1.21	1.4e-16	9.8e-14
Mcm4	Mcm4	1.2	3.4e-07	6.6e-06
Rpl19	Rpl19	1.2	5e-07	9.3e-06
Rpl18	Rpl18	1.2	0.00028	0.0018
Taldo1	Taldo1	1.17	4.8e-11	3.9e-09
Nit1	Nit1	1.17	4.6e-07	8.6e-06
Sap18	Sap18	1.17	6.3e-06	7.6e-05
Ptpre	Ptpre	1.16	2.7e-10	1.7e-08
Optn	Optn	1.15	1.1e-09	5.9e-08
Stt3a	Stt3a	1.15	4.2e-07	8e-06
Ncf1	Ncf1	1.15	0.002	0.0089
Slc35c1	Slc35c1	1.14	1.2e-06	1.9e-05
Ppp2r5a	Ppp2r5a	1.13	5.3e-08	1.4e-06
Rnf130	Rnf130	1.1	7.4e-11	5.5e-09
Pcna	Pcna	1.09	0.015	0.046
Pigs	Pigs	1.08	1.2e-05	0.00013
Irag1	Irag1	1.08	0.0051	0.02
Mcm6	Mcm6	1.07	1.6e-09	7.7e-08
Smc2	Smc2	1.07	1e-06	1.7e-05
Rex1bd	Rex1bd	1.07	0.00025	0.0016
Rab2a	Rab2a	1.06	2.1e-08	6.8e-07
Septin10	Septin10	1.06	8.7e-07	1.5e-05
Dtx4	Dtx4	1.05	1.2e-08	4e-07
Slc6a9	Slc6a9	1.05	9.9e-06	0.00011
Cct5	Cct5	1.04	3.1e-06	4.2e-05
Ube2n	Ube2n	1.04	0.00012	0.00085
Mthfd2	Mthfd2	1.04	0.0054	0.02
Pls3	Pls3	1.03	2.5e-07	5e-06
Rprd1b	Rprd1b	1.03	3.8e-07	7.2e-06
Tmem263	Tmem263	1.03	5.6e-05	0.00048
H1-1	H1-1	1.03	0.00065	0.0036
Mtmr2	Mtmr2	1.02	2.3e-08	7.2e-07
Leprotl1	Leprotl1	1.02	1.1e-06	1.7e-05
Shmt2	Shmt2	1.02	9.2e-06	0.00011
Elp1	Elp1	1.01	9.8e-11	6.8e-09
Gfpt1	Gfpt1	1.01	6.1e-10	3.3e-08
Alg5	Alg5	1.01	3.3e-07	6.4e-06
Hmgcs1	Hmgcs1	1.01	3.8e-05	0.00035
Hmga1	Hmga1	-1.01	1.8e-09	8.4e-08
Hexa	Hexa	-1.01	9.6e-06	0.00011
Ids	Ids	-1.01	0.0032	0.013
Cd47	Cd47	-1.02	3.1e-08	9e-07
Htra2	Htra2	-1.02	4.1e-08	1.1e-06
Pla2g15	Pla2g15	-1.02	1.3e-06	2e-05
Cd2ap	Cd2ap	-1.02	3.2e-05	0.0003
Gas7	Gas7	-1.03	2.5e-08	7.8e-07
Ggps1	Ggps1	-1.03	9.1e-06	0.00011
Lnpep	Lnpep	-1.04	2.9e-12	3.3e-10
Ube2i	Ube2i	-1.04	8.4e-05	0.00065
Ppt1	Ppt1	-1.05	2.6e-08	7.8e-07
Map3k5	Map3k5	-1.05	1e-06	1.7e-05
Txn2	Txn2	-1.05	0.00011	0.00083
Golm1	Golm1	-1.06	5.1e-06	6.4e-05
Maoa	Maoa	-1.06	0.00015	0.001
Src	Src	-1.06	0.0068	0.025
Afdn	Afdn	-1.08	6.8e-07	1.2e-05
Abi1	Abi1	-1.1	2.3e-09	1e-07
Irgm1	Irgm1	-1.1	3.4e-06	4.6e-05
Cd82	Cd82	-1.11	0.0044	0.017
Gla	Gla	-1.12	1.4e-09	7e-08
Nit2	Nit2	-1.12	1.4e-06	2.1e-05
Prdx2	Prdx2	-1.12	5.9e-05	0.00049
Pnkp	Pnkp	-1.13	7.8e-08	1.9e-06
Serinc3	Serinc3	-1.14	5.4e-13	9.3e-11
Asah1	Asah1	-1.14	4.7e-08	1.3e-06
Plxdc2	Plxdc2	-1.16	1.3e-11	1.4e-09
Arxes2	Arxes2	-1.16	0.00063	0.0035
Dcxr	Dcxr	-1.17	9.3e-05	0.00071
Gda	Gda	-1.17	0.0013	0.0062
Enpp4	Enpp4	-1.18	2.3e-07	4.7e-06
Dennd4c	Dennd4c	-1.19	2.9e-15	1.4e-12
Scarb2	Scarb2	-1.2	2.1e-06	3e-05
Plscr4	Plscr4	-1.2	2.9e-06	3.9e-05
Map3k6	Map3k6	-1.21	4.8e-10	2.7e-08
Anpep	Anpep	-1.22	3.7e-08	1e-06
Paox	Paox	-1.23	2e-07	4.2e-06
Manba	Manba	-1.23	5.7e-07	1e-05
Alad	Alad	-1.23	5.1e-05	0.00044
Sod1	Sod1	-1.24	3e-09	1.2e-07
Mcl1	Mcl1	-1.25	1.6e-12	2.1e-10
Gpr89	Gpr89	-1.26	7e-09	2.6e-07
Cryl1	Cryl1	-1.27	2e-09	9.3e-08
Acp2	Acp2	-1.27	1.2e-05	0.00013
Cln5	Cln5	-1.28	8e-08	1.9e-06
Lpgat1	Lpgat1	-1.29	8.6e-09	3.1e-07
Ctbs	Ctbs	-1.3	4.5e-07	8.4e-06
Sdsl	Sdsl	-1.31	0.00032	0.002
Rgs1	Rgs1	-1.34	1.4e-10	9.2e-09
Cyb5r1	Cyb5r1	-1.35	6.9e-09	2.6e-07
Klf13	Klf13	-1.36	2.8e-08	8.4e-07
Entpd1	Entpd1	-1.38	3.8e-07	7.3e-06
Tdrd7	Tdrd7	-1.39	6.7e-15	2.4e-12
Chaf1a	Chaf1a	-1.41	7.9e-07	1.4e-05
Commd9	Commd9	-1.41	0.0027	0.012
Slc44a2	Slc44a2	-1.42	6.4e-06	7.6e-05
Cadm3	Cadm3	-1.43	2.7e-08	8e-07
Ggh	Ggh	-1.46	3.8e-11	3.3e-09
Gstm4	Gstm4	-1.47	1.3e-06	2e-05
Tsc22d3	Tsc22d3	-1.49	2e-12	2.4e-10
Npl	Npl	-1.49	8.6e-09	3.1e-07
Pcyt1a	Pcyt1a	-1.5	7.9e-12	8.6e-10
Glul	Glul	-1.5	6.6e-08	1.7e-06
Aspm	Aspm	-1.51	2.5e-06	3.5e-05
Ctsl	Ctsl	-1.55	0.0073	0.026
Slc6a12	Slc6a12	-1.55	0.0093	0.032
S100a4	S100a4	-1.56	4e-06	5.1e-05
Ctsf	Ctsf	-1.58	1.8e-06	2.6e-05
Rcsd1	Rcsd1	-1.61	3e-09	1.2e-07
Npc1	Npc1	-1.64	1.2e-09	6.3e-08
Dhcr24	Dhcr24	-1.64	3.4e-08	9.5e-07
Lamp1	Lamp1	-1.67	1.2e-07	2.6e-06
As3mt	As3mt	-1.68	4.4e-05	0.0004
Rbp1	Rbp1	-1.68	4.7e-05	0.00041
Padi2	Padi2	-1.69	1.4e-14	4e-12
Igf2r	Igf2r	-1.72	2.2e-07	4.5e-06
Actn2	Actn2	-1.73	9e-06	0.0001
Plbd2	Plbd2	-1.76	2.6e-14	6.5e-12
Gstm5	Gstm5	-1.8	9.9e-08	2.3e-06
Gimap8	Gimap8	-1.87	2.3e-10	1.5e-08
Dpp7	Dpp7	-1.89	3.6e-14	8.3e-12
Hdgfl3	Hdgfl3	-1.95	0.037	0.095
Gimap5	Gimap5	-1.96	6.2e-11	4.7e-09
Fhit	Fhit	-1.97	3.8e-11	3.3e-09
Hsd11b1	Hsd11b1	-1.97	2.1e-05	0.00021
Gbp6	Gbp6	-2.01	0.00011	0.00084
Fkbp5	Fkbp5	-2.12	7e-22	1.2e-18
Tgm2	Tgm2	-2.13	0.00011	0.00079
Fut8	Fut8	-2.23	8e-08	1.9e-06
Pag1	Pag1	-2.33	1.4e-13	2.8e-11
Ngfr	Ngfr	-2.33	1.1e-06	1.7e-05
Cd300ld3	Cd300ld3	-2.34	2.3e-07	4.7e-06
Cyp11a1	Cyp11a1	-2.53	1.3e-12	1.9e-10
Samhd1	Samhd1	-2.76	6.5e-22	1.2e-18
Tns1	Tns1	-3.07	2.5e-14	6.5e-12
Itgb3	Itgb3	-3.54	4.7e-21	5.4e-18
F13a1	F13a1	-3.73	3.4e-09	1.3e-07
