## Supplementary Table S18 for "Primitive steroidogenesis in mast cells: A novel regulatory mechanism for mast cell function"

### Sheet: DEA_Pro_Male_BMMC_KOvsWT
	Modifications	log2FC	P.Value	adj.P.Val
Gm2a	Gm2a	2.15	6.4e-09	2.5e-06
Ass1	Ass1	1.75	0.00022	0.0077
Cdk1	Cdk1	1.71	1.6e-08	5.1e-06
Vma21	Vma21	1.65	4.6e-08	1.2e-05
Lamp2	Lamp2	1.55	1e-05	0.00069
Hba	Hba	1.47	4.9e-05	0.0025
Top2a	Top2a	1.26	1.5e-06	0.00017
Slc44a2	Slc44a2	1.24	5.7e-05	0.0027
Tgfb1	Tgfb1	1.18	5.2e-10	3.4e-07
Ptpn7	Ptpn7	1.14	0.0048	0.067
Lilrb4a	Lilrb4a	1.13	3.1e-05	0.0018
H1-4	H1-4	1.08	0.0061	0.077
Ndufb9	Ndufb9	1.02	5.1e-08	1.3e-05
Pzp	Pzp	1.01	0.00027	0.0087
Cd300ld3	Cd300ld3	-1.02	0.013	0.12
Slc16a3	Slc16a3	-1.03	6.7e-05	0.003
Tsc22d3	Tsc22d3	-1.04	6e-08	1.4e-05
Pcyt1a	Pcyt1a	-1.04	2.1e-07	4.1e-05
Rps28	Rps28	-1.06	0.023	0.18
Hsd11b1	Hsd11b1	-1.13	0.01	0.11
F13a1	F13a1	-1.15	0.034	0.22
Serinc3	Serinc3	-1.16	3.5e-13	1.2e-09
Pag1	Pag1	-1.17	1.1e-05	0.0007
Fkbp5	Fkbp5	-1.18	1e-11	1.8e-08
Rbp1	Rbp1	-1.2	0.0026	0.045
Glul	Glul	-1.36	5.7e-07	8.6e-05
Dhcr24	Dhcr24	-1.47	4.2e-07	7.3e-05
Samhd1	Samhd1	-1.48	2.9e-11	2.5e-08
Tns1	Tns1	-1.73	4.7e-07	7.4e-05
Cyp11a1	Cyp11a1	-1.98	2.2e-09	9.7e-07
