## Supplementary Table S19 for "Primitive steroidogenesis in mast cells: A novel regulatory mechanism for mast cell function"

### Sheet: DEA_Pro_Female_PMC_KOvsWT
	Modifications	log2FC	P.Value	adj.P.Val
H2ax	H2ax	4.03	4.1e-10	9.5e-09
Ddc	Ddc	3.7	4.8e-10	1.1e-08
Arf5	Arf5	3.28	1.6e-09	3.2e-08
Glrx5	Glrx5	3.27	2.4e-18	1.4e-15
Brca2	Brca2	3.15	5.2e-12	2.7e-10
Mdh2	Mdh2	2.93	3.4e-12	1.9e-10
Gna13	Gna13	2.87	2.1e-23	2.5e-20
Rassf2	Rassf2	2.86	5.4e-12	2.7e-10
Mad1l1	Mad1l1	2.75	3.3e-19	2.3e-16
Stt3a	Stt3a	2.58	4.7e-17	1.3e-14
Nnt	Nnt	2.56	2.4e-06	1.8e-05
Sri	Sri	2.54	2e-16	4.3e-14
Serpinb1b	Serpinb1b	2.48	2.5e-09	4.5e-08
Wdr91	Wdr91	2.47	3.3e-25	1.2e-21
Rpl10a	Rpl10a	2.47	2.2e-11	8.5e-10
Gnb2	Gnb2	2.46	4.3e-12	2.3e-10
Pzp	Pzp	2.38	1.2e-11	5.3e-10
Prdx5	Prdx5	2.37	1.8e-11	7.4e-10
Nrm	Nrm	2.35	8.4e-13	6e-11
Gns	Gns	2.33	5.3e-14	5.4e-12
H1-0	H1-0	2.33	3.6e-08	4.7e-07
Nipsnap2	Nipsnap2	2.32	3.7e-16	7.2e-14
Hadha	Hadha	2.29	1.7e-17	5.8e-15
Hdac6	Hdac6	2.28	2e-15	2.9e-13
Rps8	Rps8	2.15	3.6e-08	4.6e-07
Fech	Fech	2.13	2.2e-19	1.9e-16
Fam107b	Fam107b	2.06	3.1e-08	4.2e-07
Ahsg	Ahsg	2.03	1.9e-06	1.5e-05
Acyp1	Acyp1	2.02	8.2e-06	5.2e-05
Aldh4a1	Aldh4a1	1.96	5.6e-13	4.3e-11
Suclg2	Suclg2	1.95	2.2e-24	3.8e-21
Rps2	Rps2	1.9	5.8e-12	2.8e-10
C1qbp	C1qbp	1.87	1.1e-16	2.5e-14
Atp5pb	Atp5pb	1.87	1.5e-15	2.4e-13
Selenot	Selenot	1.85	0.00019	0.0008
Erh	Erh	1.83	7.9e-05	0.00037
Eef1a1	Eef1a1	1.8	1.5e-13	1.3e-11
Cobll1	Cobll1	1.78	5.3e-17	1.3e-14
Slc25a24	Slc25a24	1.77	0.0042	0.011
Ube3c	Ube3c	1.74	2e-09	3.7e-08
Pcna	Pcna	1.74	0.00046	0.0017
Alg5	Alg5	1.73	8.3e-13	6e-11
Wdr37	Wdr37	1.71	1.2e-14	1.4e-12
Mtch2	Mtch2	1.71	1.2e-07	1.3e-06
Hprt1	Hprt1	1.71	1.3e-07	1.5e-06
Pabpc1	Pabpc1	1.69	6.5e-18	3.2e-15
Phb2	Phb2	1.69	1.5e-14	1.7e-12
H1-1	H1-1	1.69	9.8e-07	8.5e-06
Mrps11	Mrps11	1.68	3.4e-07	3.4e-06
Utp4	Utp4	1.67	7e-09	1.1e-07
Rgs14	Rgs14	1.67	7e-09	1.1e-07
Myh7	Myh7	1.66	0.0039	0.01
Atp5f1b	Atp5f1b	1.63	1.2e-10	3.5e-09
Dnajc1	Dnajc1	1.62	2.1e-16	4.4e-14
Ssr3	Ssr3	1.61	8.6e-06	5.4e-05
Rps11	Rps11	1.6	7.9e-11	2.5e-09
Hsd17b10	Hsd17b10	1.6	1.5e-06	1.3e-05
Rprd1b	Rprd1b	1.58	3.1e-11	1.2e-09
Ephx1	Ephx1	1.58	1.4e-10	4e-09
Dhfr	Dhfr	1.58	2.4e-09	4.3e-08
Dbi	Dbi	1.58	6.6e-07	6.1e-06
Alkbh3	Alkbh3	1.58	9.8e-06	6.1e-05
Arfgap2	Arfgap2	1.56	1.4e-11	6e-10
Ranbp9	Ranbp9	1.56	8.2e-07	7.3e-06
Rpl24	Rpl24	1.56	0.0025	0.0071
Cpne1	Cpne1	1.53	1.8e-06	1.4e-05
Taldo1	Taldo1	1.52	9.6e-14	9.3e-12
Cnot2	Cnot2	1.52	2.5e-12	1.5e-10
Blvra	Blvra	1.52	7.3e-09	1.1e-07
Hba	Hba	1.52	9.2e-05	0.00042
Rab18	Rab18	1.51	5.2e-16	9.1e-14
Mrps9	Mrps9	1.48	2.4e-09	4.3e-08
Ctsz	Ctsz	1.48	7.3e-06	4.8e-05
Ahcyl1	Ahcyl1	1.48	1.6e-05	9.2e-05
Ppp2r5e	Ppp2r5e	1.48	2e-05	0.00011
Cnih4	Cnih4	1.48	0.00011	0.00049
Cyria	Cyria	1.47	6.6e-14	6.6e-12
Ilf2	Ilf2	1.47	1.6e-09	3.1e-08
Eml2	Eml2	1.47	1.8e-09	3.4e-08
Camk1d	Camk1d	1.47	2.9e-05	0.00016
Rab7a	Rab7a	1.46	7.7e-11	2.5e-09
Rpl19	Rpl19	1.46	3.1e-08	4.2e-07
Cops7a	Cops7a	1.45	3.4e-14	3.7e-12
Psmc6	Psmc6	1.45	1.6e-09	3.1e-08
Tmx1	Tmx1	1.44	5.1e-07	5e-06
Ppp2r5a	Ppp2r5a	1.43	7.4e-10	1.5e-08
Uqcrc1	Uqcrc1	1.43	1.6e-08	2.4e-07
Pigt	Pigt	1.41	4.1e-13	3.4e-11
Pin4	Pin4	1.41	3.1e-07	3.2e-06
Uqcrfs1	Uqcrfs1	1.4	1.5e-11	6.2e-10
Gtpbp1	Gtpbp1	1.38	6.5e-07	6.1e-06
Bub3	Bub3	1.37	9.1e-15	1.1e-12
Parn	Parn	1.37	2.3e-07	2.4e-06
Khdrbs1	Khdrbs1	1.35	7.4e-06	4.8e-05
Ttc27	Ttc27	1.35	0.0012	0.0038
Rpl9	Rpl9	1.34	3.8e-07	3.8e-06
Ivd	Ivd	1.33	1.6e-09	3.1e-08
Lars1	Lars1	1.31	7.3e-12	3.4e-10
Psmd10	Psmd10	1.31	1.3e-07	1.4e-06
Psat1	Psat1	1.31	6.2e-06	4.1e-05
Septin11	Septin11	1.3	1.1e-17	4.1e-15
Arl2	Arl2	1.3	5.3e-12	2.7e-10
Tnpo1	Tnpo1	1.3	4.5e-10	1e-08
Rps19	Rps19	1.3	2.2e-07	2.3e-06
Ctla2a	Ctla2a	1.29	3.6e-05	0.00019
Uqcrc2	Uqcrc2	1.28	1.7e-10	4.8e-09
Rpia	Rpia	1.28	2.5e-09	4.5e-08
Pum3	Pum3	1.28	1.5e-06	1.3e-05
Cndp2	Cndp2	1.27	7.3e-11	2.4e-09
Lsm8	Lsm8	1.27	1.1e-05	6.7e-05
Pspc1	Pspc1	1.25	1.1e-11	4.9e-10
Crat	Crat	1.25	5.7e-11	1.9e-09
Ca8	Ca8	1.25	1.9e-08	2.7e-07
Igf2r	Igf2r	1.25	0.00021	0.00084
Cox7c	Cox7c	1.25	0.00039	0.0014
Tmed9	Tmed9	1.24	1.6e-06	1.3e-05
Dr1	Dr1	1.24	1.4e-05	8.4e-05
Hook3	Hook3	1.23	1.7e-12	1e-10
Mrpl21	Mrpl21	1.23	2.5e-10	6.6e-09
Bzw2	Bzw2	1.23	1.6e-09	3.2e-08
Trappc11	Trappc11	1.23	1.7e-09	3.2e-08
Abhd15	Abhd15	1.23	7.2e-09	1.1e-07
Atp5mf	Atp5mf	1.23	8.7e-09	1.3e-07
Ramac	Ramac	1.22	1.9e-08	2.7e-07
Niban2	Niban2	1.22	1e-07	1.2e-06
Sepsecs	Sepsecs	1.22	1.3e-07	1.5e-06
Sap18	Sap18	1.22	1.1e-05	6.4e-05
Dnajc19	Dnajc19	1.22	0.0003	0.0012
Gm2a	Gm2a	1.22	0.00068	0.0024
Anxa7	Anxa7	1.21	9.6e-06	6e-05
Acsf3	Acsf3	1.21	0.0001	0.00045
Atp6v1c1	Atp6v1c1	1.21	0.00041	0.0015
Snx5	Snx5	1.2	1e-15	1.6e-13
Scaf1	Scaf1	1.2	2e-11	8e-10
Pdha1	Pdha1	1.2	1.9e-10	5.1e-09
Rhot1	Rhot1	1.2	2e-09	3.7e-08
Actr2	Actr2	1.19	2.4e-17	7e-15
Nop2	Nop2	1.19	1.1e-06	9.5e-06
Pafah1b3	Pafah1b3	1.19	1.8e-05	0.0001
Spcs2	Spcs2	1.18	2.3e-10	6.1e-09
Fundc2	Fundc2	1.17	4.3e-10	9.7e-09
Mcm7	Mcm7	1.17	2.5e-08	3.5e-07
Gnaz	Gnaz	1.17	1.5e-06	1.3e-05
Oat	Oat	1.17	6.7e-05	0.00032
Prep	Prep	1.16	5.6e-11	1.9e-09
Mcm2	Mcm2	1.16	1.5e-08	2.2e-07
Tmed10	Tmed10	1.16	2.1e-06	1.6e-05
Stmn1	Stmn1	1.16	7.8e-05	0.00037
Pou2f1	Pou2f1	1.16	0.00032	0.0012
Fnbp1	Fnbp1	1.15	1e-10	3.1e-09
Ccz1	Ccz1	1.14	7.9e-15	1e-12
Nop56	Nop56	1.14	2.8e-10	7.1e-09
Ywhag	Ywhag	1.14	3.4e-10	8.1e-09
Hnrnpa2b1	Hnrnpa2b1	1.13	3.5e-12	1.9e-10
Eif3m	Eif3m	1.13	5.5e-07	5.2e-06
Thumpd3	Thumpd3	1.13	1.3e-06	1.1e-05
Vapa	Vapa	1.12	2e-17	6.5e-15
Acap1	Acap1	1.12	1.2e-11	5.2e-10
LRWD1	LRWD1	1.12	1.2e-07	1.3e-06
Rnf20	Rnf20	1.12	1e-05	6.4e-05
Nav1	Nav1	1.12	6.7e-05	0.00032
Lasp1	Lasp1	1.12	0.00011	0.00047
Hsp90ab1	Hsp90ab1	1.11	5.3e-11	1.9e-09
Ywhab	Ywhab	1.11	0.00016	0.00069
Ranbp6	Ranbp6	1.11	0.0036	0.0097
Gda	Gda	1.11	0.0045	0.012
Ampd3	Ampd3	1.11	0.018	0.038
Tsfm	Tsfm	1.1	9e-11	2.8e-09
Hexb	Hexb	1.1	4.1e-08	5.2e-07
Scamp3	Scamp3	1.09	2.7e-10	6.9e-09
Ddx17	Ddx17	1.09	7.3e-10	1.5e-08
Mcm4	Mcm4	1.09	9.9e-06	6.1e-05
Ttc7b	Ttc7b	1.09	1.1e-05	6.8e-05
Aldh16a1	Aldh16a1	1.08	6.8e-11	2.3e-09
Pgam1	Pgam1	1.08	2.7e-10	6.9e-09
Cyb5r3	Cyb5r3	1.06	4.7e-12	2.5e-10
Rap1gds1	Rap1gds1	1.06	3.2e-07	3.3e-06
Adrm1	Adrm1	1.06	8e-07	7.2e-06
Eif3l	Eif3l	1.05	7.4e-09	1.1e-07
Ptms	Ptms	1.05	2.1e-05	0.00012
Gmppb	Gmppb	1.05	0.00012	0.00053
Eif3e	Eif3e	1.05	0.00089	0.003
Pgghg	Pgghg	1.04	6.4e-09	1e-07
Sfxn3	Sfxn3	1.04	0.00047	0.0017
Cdipt	Cdipt	1.03	4e-07	4e-06
Hsd17b12	Hsd17b12	1.03	6.4e-05	0.00031
Rpl30	Rpl30	1.02	0.0021	0.0063
Lypla2	Lypla2	1.01	4.6e-13	3.7e-11
Hnrnpd	Hnrnpd	1.01	3.7e-07	3.7e-06
Epb41l2	Epb41l2	1.01	4.1e-07	4.1e-06
Idh3a	Idh3a	1.01	0.00014	0.00059
Fam114a2	Fam114a2	-1.01	2.8e-11	1e-09
Ccdc93	Ccdc93	-1.01	2.9e-10	7.4e-09
Acy1	Acy1	-1.01	2.7e-09	4.7e-08
Trim25	Trim25	-1.01	3.3e-06	2.4e-05
Tsc22d3	Tsc22d3	-1.02	5.2e-07	5e-06
Arl8a	Arl8a	-1.02	7.6e-07	6.9e-06
Znf219	Znf219	-1.02	0.00049	0.0018
Znf622	Znf622	-1.03	9.3e-10	1.9e-08
Tmx3	Tmx3	-1.03	2.2e-07	2.3e-06
Slc52a2	Slc52a2	-1.03	4.4e-07	4.3e-06
Asah1	Asah1	-1.03	2.4e-06	1.8e-05
Unc93b1	Unc93b1	-1.03	0.0012	0.0039
Slc3a2	Slc3a2	-1.04	3.2e-10	7.7e-09
Rell1	Rell1	-1.04	4.3e-07	4.2e-06
Fam174b	Fam174b	-1.04	8.5e-07	7.5e-06
Psmb6	Psmb6	-1.05	2.1e-08	2.9e-07
Prmt1	Prmt1	-1.05	2.5e-05	0.00014
Slc2a3	Slc2a3	-1.05	0.0002	0.00081
Crot	Crot	-1.05	0.00027	0.001
Fgd2	Fgd2	-1.06	7.4e-07	6.7e-06
Pnn	Pnn	-1.07	1.8e-11	7.2e-10
Serinc3	Serinc3	-1.07	6.4e-11	2.2e-09
Trio	Trio	-1.07	1.1e-09	2.2e-08
Tbxas1	Tbxas1	-1.07	6.3e-09	1e-07
Dcaf8	Dcaf8	-1.07	1.9e-07	2e-06
Efhc1	Efhc1	-1.07	6.7e-06	4.4e-05
Cbr4	Cbr4	-1.07	1.3e-05	7.8e-05
Map2k1	Map2k1	-1.07	0.00023	0.00092
Hdhd2	Hdhd2	-1.07	0.0019	0.0056
Gng12	Gng12	-1.07	0.0033	0.0092
Phykpl	Phykpl	-1.08	7e-07	6.4e-06
Smap1	Smap1	-1.08	8.5e-06	5.4e-05
Syap1	Syap1	-1.09	0.0003	0.0011
Gbp6	Gbp6	-1.09	0.043	0.081
Lrpap1	Lrpap1	-1.1	6.3e-06	4.1e-05
Tpd52l2	Tpd52l2	-1.11	1e-13	9.7e-12
Emb	Emb	-1.11	4.9e-05	0.00024
Acap2	Acap2	-1.11	0.00084	0.0028
Milr1	Milr1	-1.12	1.8e-05	0.0001
Il4r	Il4r	-1.13	9.4e-11	2.9e-09
Eif2ak4	Eif2ak4	-1.13	1.1e-10	3.4e-09
Zc3hc1	Zc3hc1	-1.13	1.4e-09	2.9e-08
Lzic	Lzic	-1.13	4.9e-06	3.4e-05
Reep3	Reep3	-1.14	2.4e-07	2.5e-06
Ube2i	Ube2i	-1.14	6.5e-05	0.00032
Arsa	Arsa	-1.15	6.6e-07	6.1e-06
Irag1	Irag1	-1.15	0.0057	0.014
Evi2a	Evi2a	-1.16	2.4e-07	2.5e-06
Stxbp5	Stxbp5	-1.17	2.7e-13	2.3e-11
Il2rg	Il2rg	-1.17	1.3e-06	1.1e-05
Il1rl1	Il1rl1	-1.18	4.5e-12	2.4e-10
Rab21	Rab21	-1.18	2.8e-05	0.00015
Prkrip1	Prkrip1	-1.19	7.4e-10	1.5e-08
Mgat2	Mgat2	-1.19	2e-07	2.1e-06
Baz1a	Baz1a	-1.19	4.1e-06	2.9e-05
Gclm	Gclm	-1.19	0.00018	0.00075
H2-DMb1	H2-DMb1	-1.21	1.9e-05	0.00011
Gpi	Gpi	-1.22	6.2e-08	7.5e-07
Atg5	Atg5	-1.22	3.2e-06	2.4e-05
Map7	Map7	-1.22	1.8e-05	0.0001
Adi1	Adi1	-1.24	3.6e-10	8.5e-09
Pnkd	Pnkd	-1.25	6.8e-08	8.2e-07
Nampt	Nampt	-1.26	5.9e-06	3.9e-05
Gstm4	Gstm4	-1.26	6.9e-05	0.00033
Gpr108	Gpr108	-1.27	1.6e-10	4.6e-09
Crbn	Crbn	-1.27	3.1e-07	3.1e-06
Srsf4	Srsf4	-1.27	2.3e-06	1.8e-05
Kcnab2	Kcnab2	-1.29	1.9e-08	2.7e-07
Ptges3	Ptges3	-1.3	1.6e-08	2.3e-07
Psmb8	Psmb8	-1.3	5.9e-08	7.3e-07
Cst7	Cst7	-1.31	2.5e-06	1.9e-05
Vars2	Vars2	-1.31	0.0056	0.014
Bcl7b	Bcl7b	-1.32	9.6e-12	4.3e-10
Polr2j	Polr2j	-1.32	4.5e-09	7.5e-08
Chm	Chm	-1.33	1.3e-09	2.6e-08
F2r	F2r	-1.34	5e-10	1.1e-08
Kif3a	Kif3a	-1.35	1.4e-12	8.9e-11
Slc43a2	Slc43a2	-1.37	2.4e-10	6.3e-09
Dhcr7	Dhcr7	-1.37	3.1e-10	7.7e-09
Dcaf7	Dcaf7	-1.37	5.1e-08	6.4e-07
Chmp6	Chmp6	-1.38	3.8e-11	1.4e-09
Nudt21	Nudt21	-1.38	2.2e-10	6e-09
Gusb	Gusb	-1.38	0.00014	0.0006
Actn2	Actn2	-1.39	0.00061	0.0021
Tmem59	Tmem59	-1.4	5.6e-12	2.8e-10
Tecr	Tecr	-1.4	5.1e-10	1.1e-08
Acsl3	Acsl3	-1.41	4.3e-14	4.6e-12
Cdkn1b	Cdkn1b	-1.42	2.4e-10	6.3e-09
Ctcf	Ctcf	-1.43	1.7e-08	2.4e-07
Avil	Avil	-1.43	4.7e-06	3.2e-05
Psmb4	Psmb4	-1.46	1.5e-12	9.6e-11
Serinc1	Serinc1	-1.46	3.2e-09	5.6e-08
Rcsd1	Rcsd1	-1.46	1.9e-07	2.1e-06
Gstm5	Gstm5	-1.47	2.3e-05	0.00013
Gpr89	Gpr89	-1.48	6.5e-10	1.4e-08
Nt5c2	Nt5c2	-1.49	5.7e-10	1.2e-08
Psma2	Psma2	-1.49	5.2e-08	6.5e-07
Pag1	Pag1	-1.49	4.3e-07	4.2e-06
Stim2	Stim2	-1.51	4.7e-13	3.8e-11
Abi1	Abi1	-1.53	8.9e-13	6.2e-11
Eif4ebp2	Eif4ebp2	-1.53	2.8e-12	1.6e-10
Ncstn	Ncstn	-1.53	8.9e-09	1.4e-07
Cadm3	Cadm3	-1.53	3.3e-08	4.4e-07
Aff4	Aff4	-1.57	1.7e-10	4.8e-09
Mnat1	Mnat1	-1.59	3.1e-10	7.7e-09
Ndfip1	Ndfip1	-1.61	5.2e-10	1.1e-08
Psma7	Psma7	-1.61	9.8e-09	1.5e-07
Ctsf	Ctsf	-1.63	4.4e-06	3.1e-05
Chaf1a	Chaf1a	-1.65	1.4e-07	1.5e-06
Arxes2	Arxes2	-1.65	1.4e-05	8.4e-05
Psmb1	Psmb1	-1.68	6e-13	4.6e-11
S100a4	S100a4	-1.68	4.2e-06	2.9e-05
Gypc	Gypc	-1.69	5.3e-08	6.5e-07
Aldh1a3	Aldh1a3	-1.7	2.9e-06	2.1e-05
Cyp11a1	Cyp11a1	-1.71	5.3e-07	5.1e-06
Psmb10	Psmb10	-1.73	5.2e-06	3.5e-05
Ssbp1	Ssbp1	-1.77	2.3e-09	4.2e-08
Cd82	Cd82	-1.79	4.6e-05	0.00023
Aspm	Aspm	-1.8	3.5e-07	3.5e-06
Itm2b	Itm2b	-1.82	6.2e-16	1e-13
Aldoc	Aldoc	-1.83	1.2e-07	1.3e-06
Ston2	Ston2	-1.85	8.2e-10	1.7e-08
Prkx	Prkx	-1.88	3.5e-08	4.5e-07
Dcxr	Dcxr	-1.97	1.8e-08	2.6e-07
Mcrs1	Mcrs1	-2.09	2.9e-12	1.7e-10
Prdx4	Prdx4	-2.11	9.9e-15	1.2e-12
Abcg1	Abcg1	-2.13	1.2e-08	1.7e-07
Ifitm2	Ifitm2	-2.15	3.5e-06	2.5e-05
Sidt2	Sidt2	-2.2	5e-15	6.9e-13
Cd300ld3	Cd300ld3	-2.2	3.7e-06	2.6e-05
Txn2	Txn2	-2.24	3.2e-11	1.2e-09
Osbpl3	Osbpl3	-2.29	9.2e-18	4e-15
Slc9a9	Slc9a9	-2.5	1.1e-13	1e-11
Clec2d	Clec2d	-2.58	9.6e-13	6.3e-11
Commd9	Commd9	-2.59	1.7e-06	1.3e-05
Pgr	Pgr	-2.77	4.5e-06	3.2e-05
Cd9	Cd9	-2.86	7.8e-13	5.8e-11
Ctsg	Ctsg	-4.22	1.5e-10	4.3e-09
