## Supplementary Table S20 for "Primitive steroidogenesis in mast cells: A novel regulatory mechanism for mast cell function"

### Sheet: DEA_Pro_Male_PMC_KOvsWT
	Modifications	log2FC	P.Value	adj.P.Val
Rpl35	Rpl35	3.19	3.4e-08	3.8e-06
Cox7c	Cox7c	2.71	2.4e-10	1e-07
Esd	Esd	2.69	9.7e-07	5.1e-05
Mdh2	Mdh2	2.67	4.5e-10	1.8e-07
Rpl24	Rpl24	2.5	1.4e-05	0.00035
Rab1b	Rab1b	2.39	2.3e-08	2.8e-06
Nudt6	Nudt6	2.32	0.00026	0.003
Atp5f1d	Atp5f1d	2.24	0.00013	0.0019
Ddc	Ddc	2.07	0.00024	0.0029
Clcn6	Clcn6	2	2.4e-06	9.7e-05
Brca2	Brca2	2	3.4e-06	0.00012
H2ax	H2ax	1.99	0.00097	0.0076
Acyp1	Acyp1	1.97	3.6e-05	0.00068
Ppp3r1	Ppp3r1	1.92	1.4e-07	1.1e-05
Nsdhl	Nsdhl	1.9	0.00011	0.0016
Evi2b	Evi2b	1.88	1.4e-12	2.4e-09
Ahsg	Ahsg	1.86	3e-05	0.00059
Pfdn5	Pfdn5	1.79	0.0001	0.0015
Csnk2a1	Csnk2a1	1.65	0.0039	0.021
Atp6ap2	Atp6ap2	1.63	0.00041	0.0043
Fam107b	Fam107b	1.61	1.8e-05	0.00041
Hspe1	Hspe1	1.6	0.0058	0.027
Crk	Crk	1.57	2.9e-09	6.6e-07
Rps20	Rps20	1.56	8.3e-13	2.4e-09
Snx9	Snx9	1.52	3.5e-05	0.00068
Rassf2	Rassf2	1.52	6.6e-05	0.0011
Sap18	Sap18	1.51	7.2e-07	4e-05
Acad10	Acad10	1.5	5.3e-09	8.6e-07
Apob	Apob	1.5	2.7e-06	0.00011
Itih3	Itih3	1.47	6.6e-06	0.0002
H1-0	H1-0	1.47	0.00043	0.0044
Igf2r	Igf2r	1.46	6.1e-05	0.001
H1-1	H1-1	1.44	5.5e-05	0.00095
Arf5	Arf5	1.44	0.0048	0.024
Eci1	Eci1	1.43	7.9e-11	4e-08
Prdx1	Prdx1	1.43	7.6e-08	6.7e-06
Ywhaz	Ywhaz	1.41	2.4e-12	2.5e-09
Glrx5	Glrx5	1.41	3.8e-06	0.00013
Ptpn7	Ptpn7	1.41	0.0026	0.016
Rps12	Rps12	1.37	0.0095	0.039
Ube2l3	Ube2l3	1.36	1.6e-05	0.00038
Ywhab	Ywhab	1.35	2.5e-05	0.00051
Acap2	Acap2	1.34	0.00019	0.0024
Rps15a	Rps15a	1.34	0.001	0.008
Rab27b	Rab27b	1.33	3.2e-07	2e-05
Unc45a	Unc45a	1.27	4.5e-09	7.9e-07
Cbr1	Cbr1	1.27	7.8e-05	0.0012
Dstn	Dstn	1.26	3.5e-09	7.3e-07
Idh3a	Idh3a	1.26	1.4e-05	0.00035
Rps28	Rps28	1.26	0.02	0.067
Eef1a1	Eef1a1	1.25	5.4e-08	5.6e-06
Rbm39	Rbm39	1.24	9e-05	0.0014
Hprt1	Hprt1	1.24	0.00013	0.0019
Sri	Sri	1.23	3.2e-06	0.00011
Lcp2	Lcp2	1.22	0.031	0.093
Snf8	Snf8	1.2	0.0042	0.022
Rps4x	Rps4x	1.19	1.3e-07	1e-05
Mtch2	Mtch2	1.19	0.00025	0.0029
Slc25a1	Slc25a1	1.19	0.0026	0.015
Cndp2	Cndp2	1.18	4.1e-09	7.6e-07
Atp6v0d1	Atp6v0d1	1.17	2.5e-07	1.7e-05
Hadha	Hadha	1.17	3.1e-07	2e-05
Gm2a	Gm2a	1.16	0.0023	0.014
Pzp	Pzp	1.15	0.00034	0.0038
Rpl10a	Rpl10a	1.15	0.00063	0.0058
Rps8	Rps8	1.15	0.0024	0.015
Rbm3	Rbm3	1.15	0.013	0.049
Rplp0	Rplp0	1.13	6.7e-07	3.8e-05
Ndufa4	Ndufa4	1.12	1.4e-05	0.00035
Nrm	Nrm	1.12	0.00015	0.002
Serpinb1b	Serpinb1b	1.12	0.0044	0.022
Atp5f1b	Atp5f1b	1.11	5.6e-06	0.00017
Rpl9	Rpl9	1.11	4.1e-05	0.00076
Ppat	Ppat	1.1	0.00065	0.0059
Mogs	Mogs	1.09	4.1e-05	0.00075
Acp2	Acp2	1.08	0.00085	0.007
Rpl13	Rpl13	1.07	7.6e-06	0.00021
Ttc39b	Ttc39b	1.07	6.7e-05	0.0011
Atp5pb	Atp5pb	1.05	3.8e-07	2.4e-05
Hnrnpa1	Hnrnpa1	1.05	0.00046	0.0045
Ppp1r8	Ppp1r8	1.04	1.6e-05	0.00038
Aldh7a1	Aldh7a1	1.03	4.5e-05	0.00081
Rps2	Rps2	1.03	4.9e-05	0.00088
Cops5	Cops5	1.03	0.00014	0.002
Eif3e	Eif3e	1.01	0.0025	0.015
Tulp3	Tulp3	-1.01	4.5e-06	0.00015
Btf3	Btf3	-1.01	0.00052	0.005
Card11	Card11	-1.02	9.4e-06	0.00025
Slc9a9	Slc9a9	-1.02	0.0005	0.0049
Arxes2	Arxes2	-1.02	0.0079	0.034
Commd7	Commd7	-1.04	1.5e-09	5.3e-07
Tcp11l1	Tcp11l1	-1.04	1.2e-05	0.00031
Alad	Alad	-1.04	0.0022	0.014
Leprot	Leprot	-1.05	0.00051	0.005
Afg3l1	Afg3l1	-1.08	0.00046	0.0046
Ppan	Ppan	-1.09	2.4e-07	1.7e-05
Osbpl3	Osbpl3	-1.09	1e-06	5.1e-05
Abcg1	Abcg1	-1.11	0.0019	0.013
Ncf4	Ncf4	-1.12	1.9e-07	1.4e-05
Atp11c	Atp11c	-1.13	2.5e-06	0.0001
Rab1A	Rab1A	-1.13	0.014	0.052
Psen1	Psen1	-1.15	2.2e-05	0.00048
Ube2i	Ube2i	-1.15	0.00014	0.0019
Tmem9b	Tmem9b	-1.15	0.0017	0.012
Fam114a2	Fam114a2	-1.16	2.9e-12	2.5e-09
Osbpl2	Osbpl2	-1.18	1.4e-06	6.4e-05
Scfd1	Scfd1	-1.19	7.3e-08	6.7e-06
Zyg11b	Zyg11b	-1.21	2.8e-08	3.4e-06
C2cd5	C2cd5	-1.22	2.7e-06	0.0001
Sp3	Sp3	-1.22	5e-06	0.00016
Kdm4b	Kdm4b	-1.22	1.7e-05	0.00039
Traf3ip3	Traf3ip3	-1.26	0.00012	0.0017
Apobr	Apobr	-1.27	2.7e-09	6.6e-07
Tnpo2	Tnpo2	-1.27	2.5e-05	0.00051
Fbxo38	Fbxo38	-1.28	3.5e-08	3.8e-06
Pitpnm1	Pitpnm1	-1.28	3e-07	2e-05
Chaf1a	Chaf1a	-1.35	2.5e-05	0.00051
Elp5	Elp5	-1.36	1.9e-07	1.4e-05
Iah1	Iah1	-1.37	0.025	0.078
H2-DMb1	H2-DMb1	-1.42	3.8e-06	0.00013
Slc9a1	Slc9a1	-1.44	7.3e-09	1.1e-06
Lsg1	Lsg1	-1.44	0.00026	0.003
Carm1	Carm1	-1.46	4.6e-08	4.9e-06
Pfn3	Pfn3	-1.49	1.9e-09	5.4e-07
Unc93b1	Unc93b1	-1.54	1.4e-05	0.00034
Aldoc	Aldoc	-1.59	7.9e-06	0.00022
Clec2d	Clec2d	-1.6	1.9e-06	8.2e-05
Cst7	Cst7	-1.66	6.4e-08	6.2e-06
Crot	Crot	-1.72	1.5e-07	1.2e-05
Pabir1	Pabir1	-1.73	1.3e-11	9.3e-09
Rcor1	Rcor1	-1.79	9.4e-05	0.0014
Cyp11a1	Cyp11a1	-2.11	2e-08	2.7e-06
Slc25a10	Slc25a10	-2.24	2.5e-09	6.6e-07
Avil	Avil	-2.41	8e-11	4e-08
Ctsg	Ctsg	-2.45	8.5e-05	0.0013
Irag1	Irag1	-2.51	2.5e-07	1.7e-05
